# Recombination landscape dimorphism contributes to sex chromosome evolution in the dioecious plant *Rumex hastatulus*

**DOI:** 10.1101/2021.11.03.466946

**Authors:** Joanna L. Rifkin, Solomiya Hnatovska, Meng Yuan, Bianca M. Sacchi, Baharul I. Choudhury, Yunchen Gong, Pasi Rastas, Spencer C.H. Barrett, Stephen I. Wright

## Abstract

There is growing evidence across diverse taxa for sex differences in the genomic landscape of recombination, but the causes and consequences of these differences remain poorly understood. Strong recombination landscape dimorphism between the sexes could have important implications for the dynamics of sex chromosome evolution and turnover because low recombination in the heterogametic sex can help favour the spread of sexually antagonistic alleles. Here, we present a sex-specific linkage map and revised genome assembly of *Rumex hastatulus*, representing the first characterization of sex differences in recombination landscape in a dioecious plant. We provide evidence for strong sex differences in recombination, with pericentromeric regions of highly suppressed recombination in males that cover over half of the genome. These differences are found on autosomes as well as sex chromosomes, suggesting that pre-existing differences in recombination may have contributed to sex chromosome formation and divergence. Analysis of segregation distortion suggests that haploid selection due to pollen competition occurs disproportionately in regions with low male recombination. Our results are consistent with the hypothesis that sex differences in the recombination landscape contributed to the formation of a large heteromorphic pair of sex chromosomes, and that pollen competition is an important determinant of recombination dimorphism.
