## Supplementary material for "Recombination landscape dimorphism contributes to sex chromosome evolution in the dioecious plant *Rumex hastatulus*": A3 windowed correlations

measure1	measure2	r	n	P	sig_p	p_if_sig	r_if_sig
Genes per window	Genes per window	1	171	NA	NA	NA	NA
Genes per window	DNA TEs per window	0.687978323082673	171	0	TRUE	0	0.687978323082673
Genes per window	RNA TEs per window	-0.878803104219919	171	0	TRUE	0	-0.878803104219919
Genes per window	Male distortion	0.59787989954851	63	0.000000229189008882358	TRUE	0.000000229189008882358	0.59787989954851
Genes per window	Female distortion	0.57345848008198	63	0.000000899066534110204	TRUE	0.000000899066534110204	0.57345848008198
Genes per window	Mendelian distortion	0.616842372620566	63	0.0000000731309857116003	TRUE	0.0000000731309857116003	0.616842372620566
Genes per window	Male crossovers	0.0622486922165682	171	0.418617769119101	FALSE	NA	NA
Genes per window	Female crossovers	0.31618088693209	171	0.0000252151086506114	TRUE	0.0000252151086506114	0.31618088693209
Genes per window	Total crossovers	0.323205553008881	171	0.000016196079648978	TRUE	0.000016196079648978	0.323205553008881
Genes per window	Crossover difference	-0.269586063824816	171	0.000362905737296471	TRUE	0.000362905737296471	-0.269586063824816
Genes per window	Leaf expressed genes	0.984267068079189	171	0	TRUE	0	0.984267068079189
Genes per window	Leaf male biased	-0.072732040585697	171	0.344469159019273	FALSE	NA	NA
Genes per window	Leaf female biased	0.176407449499829	171	0.0209970273241433	TRUE	0.0209970273241433	0.176407449499829
Genes per window	Flower expressed genes	0.981409966982925	171	0	TRUE	0	0.981409966982925
Genes per window	Flower male biased	0.754700963382783	171	0	TRUE	0	0.754700963382783
Genes per window	Flower female biased	0.573830601924935	171	0.000000000000000222044604925031	TRUE	0.000000000000000222044604925031	0.573830601924935
Genes per window	Pollen biased	0.921069334134997	171	0	TRUE	0	0.921069334134997
Genes per window	Pollen tube biased	0.583515064236328	171	0	TRUE	0	0.583515064236328
DNA TEs per window	Genes per window	0.687978323082673	171	0	TRUE	0	0.687978323082673
DNA TEs per window	DNA TEs per window	1	171	NA	NA	NA	NA
DNA TEs per window	RNA TEs per window	-0.727901458577365	171	0	TRUE	0	-0.727901458577365
DNA TEs per window	Male distortion	0.507125055411051	63	0.0000221987463162598	TRUE	0.0000221987463162598	0.507125055411051
DNA TEs per window	Female distortion	0.540357514516443	63	0.00000484950391799188	TRUE	0.00000484950391799188	0.540357514516443
DNA TEs per window	Mendelian distortion	0.549803522813032	63	0.00000305343241491229	TRUE	0.00000305343241491229	0.549803522813032
DNA TEs per window	Male crossovers	0.00945328483148466	171	0.902333745684251	FALSE	NA	NA
DNA TEs per window	Female crossovers	0.290892897875259	171	0.000113468568876174	TRUE	0.000113468568876174	0.290892897875259
DNA TEs per window	Total crossovers	0.280227564774912	171	0.000205439998306467	TRUE	0.000205439998306467	0.280227564774912
DNA TEs per window	Crossover difference	-0.264598104058529	171	0.000470111284980312	TRUE	0.000470111284980312	-0.264598104058529
DNA TEs per window	Leaf expressed genes	0.677780204193791	171	0	TRUE	0	0.677780204193791
DNA TEs per window	Leaf male biased	-0.0682718536005378	171	0.374940032024769	FALSE	NA	NA
DNA TEs per window	Leaf female biased	0.126704797671323	171	0.0986589556881201	FALSE	NA	NA
DNA TEs per window	Flower expressed genes	0.677433428012736	171	0	TRUE	0	0.677433428012736
DNA TEs per window	Flower male biased	0.560268298102298	171	0.00000000000000177635683940025	TRUE	0.00000000000000177635683940025	0.560268298102298
DNA TEs per window	Flower female biased	0.37653260863815	171	0.000000385971298033638	TRUE	0.000000385971298033638	0.37653260863815
DNA TEs per window	Pollen biased	0.64002989985327	171	0	TRUE	0	0.64002989985327
DNA TEs per window	Pollen tube biased	0.344950970781842	171	0.00000383094305211884	TRUE	0.00000383094305211884	0.344950970781842
RNA TEs per window	Genes per window	-0.878803104219919	171	0	TRUE	0	-0.878803104219919
RNA TEs per window	DNA TEs per window	-0.727901458577365	171	0	TRUE	0	-0.727901458577365
RNA TEs per window	RNA TEs per window	1	171	NA	NA	NA	NA
RNA TEs per window	Male distortion	-0.542469121662862	63	0.00000437837821398723	TRUE	0.00000437837821398723	-0.542469121662862
RNA TEs per window	Female distortion	-0.546516264999074	63	0.0000035925252293012	TRUE	0.0000035925252293012	-0.546516264999074
RNA TEs per window	Mendelian distortion	-0.582300421904059	63	0.000000555211486119589	TRUE	0.000000555211486119589	-0.582300421904059
RNA TEs per window	Male crossovers	-0.0666303521846328	171	0.386557649615065	FALSE	NA	NA
RNA TEs per window	Female crossovers	-0.328596878292507	171	0.0000114442427077144	TRUE	0.0000114442427077144	-0.328596878292507
RNA TEs per window	Total crossovers	-0.336591320333266	171	0.0000067550384501569	TRUE	0.0000067550384501569	-0.336591320333266
RNA TEs per window	Crossover difference	0.279500889108804	171	0.000213736423154254	TRUE	0.000213736423154254	0.279500889108804
RNA TEs per window	Leaf expressed genes	-0.868653882676474	171	0	TRUE	0	-0.868653882676474
RNA TEs per window	Leaf male biased	0.09243761566633	171	0.22917408006829	FALSE	NA	NA
RNA TEs per window	Leaf female biased	-0.133363227195896	171	0.0820460925145641	FALSE	NA	NA
RNA TEs per window	Flower expressed genes	-0.868714351994171	171	0	TRUE	0	-0.868714351994171
RNA TEs per window	Flower male biased	-0.658226106026944	171	0	TRUE	0	-0.658226106026944
RNA TEs per window	Flower female biased	-0.495443857863481	171	0.00000000000560795854198659	TRUE	0.00000000000560795854198659	-0.495443857863481
RNA TEs per window	Pollen biased	-0.785577902227651	171	0	TRUE	0	-0.785577902227651
RNA TEs per window	Pollen tube biased	-0.516098027917088	171	0.000000000000502708985550271	TRUE	0.000000000000502708985550271	-0.516098027917088
Male distortion	Genes per window	0.59787989954851	63	0.000000229189008882358	TRUE	0.000000229189008882358	0.59787989954851
Male distortion	DNA TEs per window	0.507125055411051	63	0.0000221987463162598	TRUE	0.0000221987463162598	0.507125055411051
Male distortion	RNA TEs per window	-0.542469121662862	63	0.00000437837821398723	TRUE	0.00000437837821398723	-0.542469121662862
Male distortion	Male distortion	1	63	NA	NA	NA	NA
Male distortion	Female distortion	0.803500974095184	63	0.00000000000000222044604925031	TRUE	0.00000000000000222044604925031	0.803500974095184
Male distortion	Mendelian distortion	0.92362288945043	63	0	TRUE	0	0.92362288945043
Male distortion	Male crossovers	-0.414956055512546	63	0.000720908240975149	TRUE	0.000720908240975149	-0.414956055512546
Male distortion	Female crossovers	0.229102957419228	63	0.0708964832261438	FALSE	NA	NA
Male distortion	Total crossovers	0.0931673521161266	63	0.467675403545814	FALSE	NA	NA
Male distortion	Crossover difference	-0.320635227559731	63	0.0104061626890097	TRUE	0.0104061626890097	-0.320635227559731
Male distortion	Leaf expressed genes	0.596028245678392	63	0.000000255229199552787	TRUE	0.000000255229199552787	0.596028245678392
Male distortion	Leaf male biased	-0.196178652961289	63	0.123327798937114	FALSE	NA	NA
Male distortion	Leaf female biased	0.144497644074986	63	0.258522795789461	FALSE	NA	NA
Male distortion	Flower expressed genes	0.622521159118027	63	0.0000000511763951216437	TRUE	0.0000000511763951216437	0.622521159118027
Male distortion	Flower male biased	0.476937435708033	63	0.0000775394061860446	TRUE	0.0000775394061860446	0.476937435708033
Male distortion	Flower female biased	0.299844831476971	63	0.0169632442817429	TRUE	0.0169632442817429	0.299844831476971
Male distortion	Pollen biased	0.537435986298938	63	0.00000557971440273697	TRUE	0.00000557971440273697	0.537435986298938
Male distortion	Pollen tube biased	0.298746833583587	63	0.0173908999087304	TRUE	0.0173908999087304	0.298746833583587
Female distortion	Genes per window	0.57345848008198	63	0.000000899066534110204	TRUE	0.000000899066534110204	0.57345848008198
Female distortion	DNA TEs per window	0.540357514516443	63	0.00000484950391799188	TRUE	0.00000484950391799188	0.540357514516443
Female distortion	RNA TEs per window	-0.546516264999074	63	0.0000035925252293012	TRUE	0.0000035925252293012	-0.546516264999074
Female distortion	Male distortion	0.803500974095184	63	0.00000000000000222044604925031	TRUE	0.00000000000000222044604925031	0.803500974095184
Female distortion	Female distortion	1	63	NA	NA	NA	NA
Female distortion	Mendelian distortion	0.954266010864632	63	0	TRUE	0	0.954266010864632
Female distortion	Male crossovers	-0.339796065729901	63	0.00643749565924212	TRUE	0.00643749565924212	-0.339796065729901
Female distortion	Female crossovers	0.204428235031988	63	0.108026019958619	FALSE	NA	NA
Female distortion	Total crossovers	0.0940282965346202	63	0.463553784015372	FALSE	NA	NA
Female distortion	Crossover difference	-0.277143423697315	63	0.0278794844140355	TRUE	0.0278794844140355	-0.277143423697315
Female distortion	Leaf expressed genes	0.573881383089185	63	0.000000878858124941928	TRUE	0.000000878858124941928	0.573881383089185
Female distortion	Leaf male biased	-0.190477561918089	63	0.134830565634434	FALSE	NA	NA
Female distortion	Leaf female biased	0.353705261274748	63	0.00445815259648663	TRUE	0.00445815259648663	0.353705261274748
Female distortion	Flower expressed genes	0.588494849826564	63	0.000000392720790998169	TRUE	0.000000392720790998169	0.588494849826564
Female distortion	Flower male biased	0.387364797376701	63	0.00170990045773278	TRUE	0.00170990045773278	0.387364797376701
Female distortion	Flower female biased	0.382398175283971	63	0.00198224474176878	TRUE	0.00198224474176878	0.382398175283971
Female distortion	Pollen biased	0.481177666639222	63	0.0000655037490386867	TRUE	0.0000655037490386867	0.481177666639222
Female distortion	Pollen tube biased	0.175042800268997	63	0.170014406956412	FALSE	NA	NA
Mendelian distortion	Genes per window	0.616842372620566	63	0.0000000731309857116003	TRUE	0.0000000731309857116003	0.616842372620566
Mendelian distortion	DNA TEs per window	0.549803522813032	63	0.00000305343241491229	TRUE	0.00000305343241491229	0.549803522813032
Mendelian distortion	RNA TEs per window	-0.582300421904059	63	0.000000555211486119589	TRUE	0.000000555211486119589	-0.582300421904059
Mendelian distortion	Male distortion	0.92362288945043	63	0	TRUE	0	0.92362288945043
Mendelian distortion	Female distortion	0.954266010864632	63	0	TRUE	0	0.954266010864632
Mendelian distortion	Mendelian distortion	1	63	NA	NA	NA	NA
Mendelian distortion	Male crossovers	-0.44353941221294	63	0.000271761627239631	TRUE	0.000271761627239631	-0.44353941221294
Mendelian distortion	Female crossovers	0.273262451020537	63	0.030238895495855	TRUE	0.030238895495855	0.273262451020537
Mendelian distortion	Total crossovers	0.129505055460949	63	0.311730085833665	FALSE	NA	NA
Mendelian distortion	Crossover difference	-0.367324211159189	63	0.00306203062321275	TRUE	0.00306203062321275	-0.367324211159189
Mendelian distortion	Leaf expressed genes	0.622756150845067	63	0.0000000504182220417704	TRUE	0.0000000504182220417704	0.622756150845067
Mendelian distortion	Leaf male biased	-0.236800390874937	63	0.0616813422726445	FALSE	NA	NA
Mendelian distortion	Leaf female biased	0.267113333203295	63	0.0343185308074279	TRUE	0.0343185308074279	0.267113333203295
Mendelian distortion	Flower expressed genes	0.644865694041415	63	0.0000000116887828305323	TRUE	0.0000000116887828305323	0.644865694041415
Mendelian distortion	Flower male biased	0.445511416397935	63	0.000253256708528715	TRUE	0.000253256708528715	0.445511416397935
Mendelian distortion	Flower female biased	0.358966913120855	63	0.00386320990385425	TRUE	0.00386320990385425	0.358966913120855
Mendelian distortion	Pollen biased	0.540589821312516	63	0.00000479544753018146	TRUE	0.00000479544753018146	0.540589821312516
Mendelian distortion	Pollen tube biased	0.255401165522775	63	0.0433596039262487	TRUE	0.0433596039262487	0.255401165522775
Male crossovers	Genes per window	0.0622486922165682	171	0.418617769119101	FALSE	NA	NA
Male crossovers	DNA TEs per window	0.00945328483148466	171	0.902333745684251	FALSE	NA	NA
Male crossovers	RNA TEs per window	-0.0666303521846328	171	0.386557649615065	FALSE	NA	NA
Male crossovers	Male distortion	-0.414956055512546	63	0.000720908240975149	TRUE	0.000720908240975149	-0.414956055512546
Male crossovers	Female distortion	-0.339796065729901	63	0.00643749565924212	TRUE	0.00643749565924212	-0.339796065729901
Male crossovers	Mendelian distortion	-0.44353941221294	63	0.000271761627239631	TRUE	0.000271761627239631	-0.44353941221294
Male crossovers	Male crossovers	1	171	NA	NA	NA	NA
Male crossovers	Female crossovers	-0.0499174612305518	171	0.516744278954871	FALSE	NA	NA
Male crossovers	Total crossovers	0.310697901467937	171	0.0000353516817737098	TRUE	0.0000353516817737098	0.310697901467937
Male crossovers	Crossover difference	0.392569596959918	171	0.000000109255968716582	TRUE	0.000000109255968716582	0.392569596959918
Male crossovers	Leaf expressed genes	0.0510455352372901	171	0.507302693820987	FALSE	NA	NA
Male crossovers	Leaf male biased	0.135676224350836	171	0.07683138465081	FALSE	NA	NA
Male crossovers	Leaf female biased	-0.0434361494951926	171	0.57268498516615	FALSE	NA	NA
Male crossovers	Flower expressed genes	0.0456376976625758	171	0.553367184754941	FALSE	NA	NA
Male crossovers	Flower male biased	-0.00328846787652607	171	0.965951038468106	FALSE	NA	NA
Male crossovers	Flower female biased	0.115057135871874	171	0.134000041774387	FALSE	NA	NA
Male crossovers	Pollen biased	0.00785854794710664	171	0.91874739956331	FALSE	NA	NA
Male crossovers	Pollen tube biased	0.055095133805604	171	0.474163087605677	FALSE	NA	NA
Female crossovers	Genes per window	0.31618088693209	171	0.0000252151086506114	TRUE	0.0000252151086506114	0.31618088693209
Female crossovers	DNA TEs per window	0.290892897875259	171	0.000113468568876174	TRUE	0.000113468568876174	0.290892897875259
Female crossovers	RNA TEs per window	-0.328596878292507	171	0.0000114442427077144	TRUE	0.0000114442427077144	-0.328596878292507
Female crossovers	Male distortion	0.229102957419228	63	0.0708964832261438	FALSE	NA	NA
Female crossovers	Female distortion	0.204428235031988	63	0.108026019958619	FALSE	NA	NA
Female crossovers	Mendelian distortion	0.273262451020537	63	0.030238895495855	TRUE	0.030238895495855	0.273262451020537
Female crossovers	Male crossovers	-0.0499174612305518	171	0.516744278954871	FALSE	NA	NA
Female crossovers	Female crossovers	1	171	NA	NA	NA	NA
Female crossovers	Total crossovers	0.933814507777657	171	0	TRUE	0	0.933814507777657
Female crossovers	Crossover difference	-0.938171803892008	171	0	TRUE	0	-0.938171803892008
Female crossovers	Leaf expressed genes	0.297096649606268	171	0.0000794606800154085	TRUE	0.0000794606800154085	0.297096649606268
Female crossovers	Leaf male biased	-0.05635599409183	171	0.464090996055333	FALSE	NA	NA
Female crossovers	Leaf female biased	0.00304950406853419	171	0.968423950970295	FALSE	NA	NA
Female crossovers	Flower expressed genes	0.286088570605065	171	0.000148689566949356	TRUE	0.000148689566949356	0.286088570605065
Female crossovers	Flower male biased	0.340050338912941	171	0.00000535265618406555	TRUE	0.00000535265618406555	0.340050338912941
Female crossovers	Flower female biased	0.0795948211258455	171	0.300740826951305	FALSE	NA	NA
Female crossovers	Pollen biased	0.268617787197891	171	0.000381754332837492	TRUE	0.000381754332837492	0.268617787197891
Female crossovers	Pollen tube biased	0.138437778934054	171	0.0709596258832474	FALSE	NA	NA
Total crossovers	Genes per window	0.323205553008881	171	0.000016196079648978	TRUE	0.000016196079648978	0.323205553008881
Total crossovers	DNA TEs per window	0.280227564774912	171	0.000205439998306467	TRUE	0.000205439998306467	0.280227564774912
Total crossovers	RNA TEs per window	-0.336591320333266	171	0.0000067550384501569	TRUE	0.0000067550384501569	-0.336591320333266
Total crossovers	Male distortion	0.0931673521161266	63	0.467675403545814	FALSE	NA	NA
Total crossovers	Female distortion	0.0940282965346202	63	0.463553784015372	FALSE	NA	NA
Total crossovers	Mendelian distortion	0.129505055460949	63	0.311730085833665	FALSE	NA	NA
Total crossovers	Male crossovers	0.310697901467937	171	0.0000353516817737098	TRUE	0.0000353516817737098	0.310697901467937
Total crossovers	Female crossovers	0.933814507777657	171	0	TRUE	0	0.933814507777657
Total crossovers	Total crossovers	1	171	NA	NA	NA	NA
Total crossovers	Crossover difference	-0.752233511246748	171	0	TRUE	0	-0.752233511246748
Total crossovers	Leaf expressed genes	0.301030160111578	171	0.0000631260160037783	TRUE	0.0000631260160037783	0.301030160111578
Total crossovers	Leaf male biased	-0.00503394530724884	171	0.947899339012539	FALSE	NA	NA
Total crossovers	Leaf female biased	-0.012656808921416	171	0.869493501147356	FALSE	NA	NA
Total crossovers	Flower expressed genes	0.288616715114123	171	0.00012905082068837	TRUE	0.00012905082068837	0.288616715114123
Total crossovers	Flower male biased	0.322446314717814	171	0.000016998877998109	TRUE	0.000016998877998109	0.322446314717814
Total crossovers	Flower female biased	0.116963943643653	171	0.127629207517416	FALSE	NA	NA
Total crossovers	Pollen biased	0.258457208733613	171	0.000642147651803704	TRUE	0.000642147651803704	0.258457208733613
Total crossovers	Pollen tube biased	0.151485865639154	171	0.0479473695598789	TRUE	0.0479473695598789	0.151485865639154
Crossover difference	Genes per window	-0.269586063824816	171	0.000362905737296471	TRUE	0.000362905737296471	-0.269586063824816
Crossover difference	DNA TEs per window	-0.264598104058529	171	0.000470111284980312	TRUE	0.000470111284980312	-0.264598104058529
Crossover difference	RNA TEs per window	0.279500889108804	171	0.000213736423154254	TRUE	0.000213736423154254	0.279500889108804
Crossover difference	Male distortion	-0.320635227559731	63	0.0104061626890097	TRUE	0.0104061626890097	-0.320635227559731
Crossover difference	Female distortion	-0.277143423697315	63	0.0278794844140355	TRUE	0.0278794844140355	-0.277143423697315
Crossover difference	Mendelian distortion	-0.367324211159189	63	0.00306203062321275	TRUE	0.00306203062321275	-0.367324211159189
Crossover difference	Male crossovers	0.392569596959918	171	0.000000109255968716582	TRUE	0.000000109255968716582	0.392569596959918
Crossover difference	Female crossovers	-0.938171803892008	171	0	TRUE	0	-0.938171803892008
Crossover difference	Total crossovers	-0.752233511246748	171	0	TRUE	0	-0.752233511246748
Crossover difference	Crossover difference	1	171	NA	NA	NA	NA
Crossover difference	Leaf expressed genes	-0.255894993942632	171	0.00072977288099163	TRUE	0.00072977288099163	-0.255894993942632
Crossover difference	Leaf male biased	0.0989222244106024	171	0.198007964216054	FALSE	NA	NA
Crossover difference	Leaf female biased	-0.0178632579062811	171	0.816617552668881	FALSE	NA	NA
Crossover difference	Flower expressed genes	-0.247632348648112	171	0.00109280935238965	TRUE	0.00109280935238965	-0.247632348648112
Crossover difference	Flower male biased	-0.314282050012352	171	0.0000283666756901724	TRUE	0.0000283666756901724	-0.314282050012352
Crossover difference	Flower female biased	-0.0334174637520865	171	0.664356628372438	FALSE	NA	NA
Crossover difference	Pollen biased	-0.244638355174067	171	0.00126086859958496	TRUE	0.00126086859958496	-0.244638355174067
Crossover difference	Pollen tube biased	-0.108387151587809	171	0.158211929915839	FALSE	NA	NA
Leaf expressed genes	Genes per window	0.984267068079189	171	0	TRUE	0	0.984267068079189
Leaf expressed genes	DNA TEs per window	0.677780204193791	171	0	TRUE	0	0.677780204193791
Leaf expressed genes	RNA TEs per window	-0.868653882676474	171	0	TRUE	0	-0.868653882676474
Leaf expressed genes	Male distortion	0.596028245678392	63	0.000000255229199552787	TRUE	0.000000255229199552787	0.596028245678392
Leaf expressed genes	Female distortion	0.573881383089185	63	0.000000878858124941928	TRUE	0.000000878858124941928	0.573881383089185
Leaf expressed genes	Mendelian distortion	0.622756150845067	63	0.0000000504182220417704	TRUE	0.0000000504182220417704	0.622756150845067
Leaf expressed genes	Male crossovers	0.0510455352372901	171	0.507302693820987	FALSE	NA	NA
Leaf expressed genes	Female crossovers	0.297096649606268	171	0.0000794606800154085	TRUE	0.0000794606800154085	0.297096649606268
Leaf expressed genes	Total crossovers	0.301030160111578	171	0.0000631260160037783	TRUE	0.0000631260160037783	0.301030160111578
Leaf expressed genes	Crossover difference	-0.255894993942632	171	0.00072977288099163	TRUE	0.00072977288099163	-0.255894993942632
Leaf expressed genes	Leaf expressed genes	1	171	NA	NA	NA	NA
Leaf expressed genes	Leaf male biased	-0.0615829446327817	171	0.423621154668229	FALSE	NA	NA
Leaf expressed genes	Leaf female biased	0.186955162814039	171	0.014347147234258	TRUE	0.014347147234258	0.186955162814039
Leaf expressed genes	Flower expressed genes	0.994639374911816	171	0	TRUE	0	0.994639374911816
Leaf expressed genes	Flower male biased	0.747023051902613	171	0	TRUE	0	0.747023051902613
Leaf expressed genes	Flower female biased	0.571863716650096	171	0.000000000000000444089209850063	TRUE	0.000000000000000444089209850063	0.571863716650096
Leaf expressed genes	Pollen biased	0.916640624949817	171	0	TRUE	0	0.916640624949817
Leaf expressed genes	Pollen tube biased	0.591842540384434	171	0	TRUE	0	0.591842540384434
Leaf male biased	Genes per window	-0.072732040585697	171	0.344469159019273	FALSE	NA	NA
Leaf male biased	DNA TEs per window	-0.0682718536005378	171	0.374940032024769	FALSE	NA	NA
Leaf male biased	RNA TEs per window	0.09243761566633	171	0.22917408006829	FALSE	NA	NA
Leaf male biased	Male distortion	-0.196178652961289	63	0.123327798937114	FALSE	NA	NA
Leaf male biased	Female distortion	-0.190477561918089	63	0.134830565634434	FALSE	NA	NA
Leaf male biased	Mendelian distortion	-0.236800390874937	63	0.0616813422726445	FALSE	NA	NA
Leaf male biased	Male crossovers	0.135676224350836	171	0.07683138465081	FALSE	NA	NA
Leaf male biased	Female crossovers	-0.05635599409183	171	0.464090996055333	FALSE	NA	NA
Leaf male biased	Total crossovers	-0.00503394530724884	171	0.947899339012539	FALSE	NA	NA
Leaf male biased	Crossover difference	0.0989222244106024	171	0.198007964216054	FALSE	NA	NA
Leaf male biased	Leaf expressed genes	-0.0615829446327817	171	0.423621154668229	FALSE	NA	NA
Leaf male biased	Leaf male biased	1	171	NA	NA	NA	NA
Leaf male biased	Leaf female biased	0.050767592667283	171	0.509620609444738	FALSE	NA	NA
Leaf male biased	Flower expressed genes	-0.0654635017496367	171	0.394946840589466	FALSE	NA	NA
Leaf male biased	Flower male biased	0.00686453546690593	171	0.928996000611357	FALSE	NA	NA
Leaf male biased	Flower female biased	0.0196052690553118	171	0.799096770231118	FALSE	NA	NA
Leaf male biased	Pollen biased	-0.035885154114679	171	0.641238720269664	FALSE	NA	NA
Leaf male biased	Pollen tube biased	-0.0478808386064293	171	0.534015747348678	FALSE	NA	NA
Leaf female biased	Genes per window	0.176407449499829	171	0.0209970273241433	TRUE	0.0209970273241433	0.176407449499829
Leaf female biased	DNA TEs per window	0.126704797671323	171	0.0986589556881201	FALSE	NA	NA
Leaf female biased	RNA TEs per window	-0.133363227195896	171	0.0820460925145641	FALSE	NA	NA
Leaf female biased	Male distortion	0.144497644074986	63	0.258522795789461	FALSE	NA	NA
Leaf female biased	Female distortion	0.353705261274748	63	0.00445815259648663	TRUE	0.00445815259648663	0.353705261274748
Leaf female biased	Mendelian distortion	0.267113333203295	63	0.0343185308074279	TRUE	0.0343185308074279	0.267113333203295
Leaf female biased	Male crossovers	-0.0434361494951926	171	0.57268498516615	FALSE	NA	NA
Leaf female biased	Female crossovers	0.00304950406853419	171	0.968423950970295	FALSE	NA	NA
Leaf female biased	Total crossovers	-0.012656808921416	171	0.869493501147356	FALSE	NA	NA
Leaf female biased	Crossover difference	-0.0178632579062811	171	0.816617552668881	FALSE	NA	NA
Leaf female biased	Leaf expressed genes	0.186955162814039	171	0.014347147234258	TRUE	0.014347147234258	0.186955162814039
Leaf female biased	Leaf male biased	0.050767592667283	171	0.509620609444738	FALSE	NA	NA
Leaf female biased	Leaf female biased	1	171	NA	NA	NA	NA
Leaf female biased	Flower expressed genes	0.187883981211764	171	0.0138613252982491	TRUE	0.0138613252982491	0.187883981211764
Leaf female biased	Flower male biased	0.177541448335386	171	0.020173021187381	TRUE	0.020173021187381	0.177541448335386
Leaf female biased	Flower female biased	0.0711666533339029	171	0.354980257221626	FALSE	NA	NA
Leaf female biased	Pollen biased	0.156668451521564	171	0.0407235778777502	TRUE	0.0407235778777502	0.156668451521564
Leaf female biased	Pollen tube biased	0.119856349705543	171	0.118414402298074	FALSE	NA	NA
Flower expressed genes	Genes per window	0.981409966982925	171	0	TRUE	0	0.981409966982925
Flower expressed genes	DNA TEs per window	0.677433428012736	171	0	TRUE	0	0.677433428012736
Flower expressed genes	RNA TEs per window	-0.868714351994171	171	0	TRUE	0	-0.868714351994171
Flower expressed genes	Male distortion	0.622521159118027	63	0.0000000511763951216437	TRUE	0.0000000511763951216437	0.622521159118027
Flower expressed genes	Female distortion	0.588494849826564	63	0.000000392720790998169	TRUE	0.000000392720790998169	0.588494849826564
Flower expressed genes	Mendelian distortion	0.644865694041415	63	0.0000000116887828305323	TRUE	0.0000000116887828305323	0.644865694041415
Flower expressed genes	Male crossovers	0.0456376976625758	171	0.553367184754941	FALSE	NA	NA
Flower expressed genes	Female crossovers	0.286088570605065	171	0.000148689566949356	TRUE	0.000148689566949356	0.286088570605065
Flower expressed genes	Total crossovers	0.288616715114123	171	0.00012905082068837	TRUE	0.00012905082068837	0.288616715114123
Flower expressed genes	Crossover difference	-0.247632348648112	171	0.00109280935238965	TRUE	0.00109280935238965	-0.247632348648112
Flower expressed genes	Leaf expressed genes	0.994639374911816	171	0	TRUE	0	0.994639374911816
Flower expressed genes	Leaf male biased	-0.0654635017496367	171	0.394946840589466	FALSE	NA	NA
Flower expressed genes	Leaf female biased	0.187883981211764	171	0.0138613252982491	TRUE	0.0138613252982491	0.187883981211764
Flower expressed genes	Flower expressed genes	1	171	NA	NA	NA	NA
Flower expressed genes	Flower male biased	0.762447110056325	171	0	TRUE	0	0.762447110056325
Flower expressed genes	Flower female biased	0.581551812531912	171	0	TRUE	0	0.581551812531912
Flower expressed genes	Pollen biased	0.922126572707693	171	0	TRUE	0	0.922126572707693
Flower expressed genes	Pollen tube biased	0.604456445277857	171	0	TRUE	0	0.604456445277857
Flower male biased	Genes per window	0.754700963382783	171	0	TRUE	0	0.754700963382783
Flower male biased	DNA TEs per window	0.560268298102298	171	0.00000000000000177635683940025	TRUE	0.00000000000000177635683940025	0.560268298102298
Flower male biased	RNA TEs per window	-0.658226106026944	171	0	TRUE	0	-0.658226106026944
Flower male biased	Male distortion	0.476937435708033	63	0.0000775394061860446	TRUE	0.0000775394061860446	0.476937435708033
Flower male biased	Female distortion	0.387364797376701	63	0.00170990045773278	TRUE	0.00170990045773278	0.387364797376701
Flower male biased	Mendelian distortion	0.445511416397935	63	0.000253256708528715	TRUE	0.000253256708528715	0.445511416397935
Flower male biased	Male crossovers	-0.00328846787652607	171	0.965951038468106	FALSE	NA	NA
Flower male biased	Female crossovers	0.340050338912941	171	0.00000535265618406555	TRUE	0.00000535265618406555	0.340050338912941
Flower male biased	Total crossovers	0.322446314717814	171	0.000016998877998109	TRUE	0.000016998877998109	0.322446314717814
Flower male biased	Crossover difference	-0.314282050012352	171	0.0000283666756901724	TRUE	0.0000283666756901724	-0.314282050012352
Flower male biased	Leaf expressed genes	0.747023051902613	171	0	TRUE	0	0.747023051902613
Flower male biased	Leaf male biased	0.00686453546690593	171	0.928996000611357	FALSE	NA	NA
Flower male biased	Leaf female biased	0.177541448335386	171	0.020173021187381	TRUE	0.020173021187381	0.177541448335386
Flower male biased	Flower expressed genes	0.762447110056325	171	0	TRUE	0	0.762447110056325
Flower male biased	Flower male biased	1	171	NA	NA	NA	NA
Flower male biased	Flower female biased	0.365906689238941	171	0.000000858783013146791	TRUE	0.000000858783013146791	0.365906689238941
Flower male biased	Pollen biased	0.757361076061126	171	0	TRUE	0	0.757361076061126
Flower male biased	Pollen tube biased	0.464770763958841	171	0.00000000015152679111452	TRUE	0.00000000015152679111452	0.464770763958841
Flower female biased	Genes per window	0.573830601924935	171	0.000000000000000222044604925031	TRUE	0.000000000000000222044604925031	0.573830601924935
Flower female biased	DNA TEs per window	0.37653260863815	171	0.000000385971298033638	TRUE	0.000000385971298033638	0.37653260863815
Flower female biased	RNA TEs per window	-0.495443857863481	171	0.00000000000560795854198659	TRUE	0.00000000000560795854198659	-0.495443857863481
Flower female biased	Male distortion	0.299844831476971	63	0.0169632442817429	TRUE	0.0169632442817429	0.299844831476971
Flower female biased	Female distortion	0.382398175283971	63	0.00198224474176878	TRUE	0.00198224474176878	0.382398175283971
Flower female biased	Mendelian distortion	0.358966913120855	63	0.00386320990385425	TRUE	0.00386320990385425	0.358966913120855
Flower female biased	Male crossovers	0.115057135871874	171	0.134000041774387	FALSE	NA	NA
Flower female biased	Female crossovers	0.0795948211258455	171	0.300740826951305	FALSE	NA	NA
Flower female biased	Total crossovers	0.116963943643653	171	0.127629207517416	FALSE	NA	NA
Flower female biased	Crossover difference	-0.0334174637520865	171	0.664356628372438	FALSE	NA	NA
Flower female biased	Leaf expressed genes	0.571863716650096	171	0.000000000000000444089209850063	TRUE	0.000000000000000444089209850063	0.571863716650096
Flower female biased	Leaf male biased	0.0196052690553118	171	0.799096770231118	FALSE	NA	NA
Flower female biased	Leaf female biased	0.0711666533339029	171	0.354980257221626	FALSE	NA	NA
Flower female biased	Flower expressed genes	0.581551812531912	171	0	TRUE	0	0.581551812531912
Flower female biased	Flower male biased	0.365906689238941	171	0.000000858783013146791	TRUE	0.000000858783013146791	0.365906689238941
Flower female biased	Flower female biased	1	171	NA	NA	NA	NA
Flower female biased	Pollen biased	0.504417874183687	171	0.00000000000200595096089273	TRUE	0.00000000000200595096089273	0.504417874183687
Flower female biased	Pollen tube biased	0.403192782980183	171	0.0000000456043798280348	TRUE	0.0000000456043798280348	0.403192782980183
Pollen biased	Genes per window	0.921069334134997	171	0	TRUE	0	0.921069334134997
Pollen biased	DNA TEs per window	0.64002989985327	171	0	TRUE	0	0.64002989985327
Pollen biased	RNA TEs per window	-0.785577902227651	171	0	TRUE	0	-0.785577902227651
Pollen biased	Male distortion	0.537435986298938	63	0.00000557971440273697	TRUE	0.00000557971440273697	0.537435986298938
Pollen biased	Female distortion	0.481177666639222	63	0.0000655037490386867	TRUE	0.0000655037490386867	0.481177666639222
Pollen biased	Mendelian distortion	0.540589821312516	63	0.00000479544753018146	TRUE	0.00000479544753018146	0.540589821312516
Pollen biased	Male crossovers	0.00785854794710664	171	0.91874739956331	FALSE	NA	NA
Pollen biased	Female crossovers	0.268617787197891	171	0.000381754332837492	TRUE	0.000381754332837492	0.268617787197891
Pollen biased	Total crossovers	0.258457208733613	171	0.000642147651803704	TRUE	0.000642147651803704	0.258457208733613
Pollen biased	Crossover difference	-0.244638355174067	171	0.00126086859958496	TRUE	0.00126086859958496	-0.244638355174067
Pollen biased	Leaf expressed genes	0.916640624949817	171	0	TRUE	0	0.916640624949817
Pollen biased	Leaf male biased	-0.035885154114679	171	0.641238720269664	FALSE	NA	NA
Pollen biased	Leaf female biased	0.156668451521564	171	0.0407235778777502	TRUE	0.0407235778777502	0.156668451521564
Pollen biased	Flower expressed genes	0.922126572707693	171	0	TRUE	0	0.922126572707693
Pollen biased	Flower male biased	0.757361076061126	171	0	TRUE	0	0.757361076061126
Pollen biased	Flower female biased	0.504417874183687	171	0.00000000000200595096089273	TRUE	0.00000000000200595096089273	0.504417874183687
Pollen biased	Pollen biased	1	171	NA	NA	NA	NA
Pollen biased	Pollen tube biased	0.609528463497429	171	0	TRUE	0	0.609528463497429
Pollen tube biased	Genes per window	0.583515064236328	171	0	TRUE	0	0.583515064236328
Pollen tube biased	DNA TEs per window	0.344950970781842	171	0.00000383094305211884	TRUE	0.00000383094305211884	0.344950970781842
Pollen tube biased	RNA TEs per window	-0.516098027917088	171	0.000000000000502708985550271	TRUE	0.000000000000502708985550271	-0.516098027917088
Pollen tube biased	Male distortion	0.298746833583587	63	0.0173908999087304	TRUE	0.0173908999087304	0.298746833583587
Pollen tube biased	Female distortion	0.175042800268997	63	0.170014406956412	FALSE	NA	NA
Pollen tube biased	Mendelian distortion	0.255401165522775	63	0.0433596039262487	TRUE	0.0433596039262487	0.255401165522775
Pollen tube biased	Male crossovers	0.055095133805604	171	0.474163087605677	FALSE	NA	NA
Pollen tube biased	Female crossovers	0.138437778934054	171	0.0709596258832474	FALSE	NA	NA
Pollen tube biased	Total crossovers	0.151485865639154	171	0.0479473695598789	TRUE	0.0479473695598789	0.151485865639154
Pollen tube biased	Crossover difference	-0.108387151587809	171	0.158211929915839	FALSE	NA	NA
Pollen tube biased	Leaf expressed genes	0.591842540384434	171	0	TRUE	0	0.591842540384434
Pollen tube biased	Leaf male biased	-0.0478808386064293	171	0.534015747348678	FALSE	NA	NA
Pollen tube biased	Leaf female biased	0.119856349705543	171	0.118414402298074	FALSE	NA	NA
Pollen tube biased	Flower expressed genes	0.604456445277857	171	0	TRUE	0	0.604456445277857
Pollen tube biased	Flower male biased	0.464770763958841	171	0.00000000015152679111452	TRUE	0.00000000015152679111452	0.464770763958841
Pollen tube biased	Flower female biased	0.403192782980183	171	0.0000000456043798280348	TRUE	0.0000000456043798280348	0.403192782980183
Pollen tube biased	Pollen biased	0.609528463497429	171	0	TRUE	0	0.609528463497429
Pollen tube biased	Pollen tube biased	1	171	NA	NA	NA	NA
