## Supplementary material for "Recombination landscape dimorphism contributes to sex chromosome evolution in the dioecious plant *Rumex hastatulus*": A3 windowed partial correlations

control	var_1	var_2	estimate	p	statistic	n
n_genes_Yunchen	DNA TEs per window	RNA TEs per window	-0.356053181193476	0.00000188650944734128	-4.93862612277493	171
n_genes_Yunchen	DNA TEs per window	Male distortion	0.0748062291298989	0.56336661328978	0.581074678941286	63
n_genes_Yunchen	DNA TEs per window	Female distortion	0.176770333936149	0.169312713515192	1.3911650090895	63
n_genes_Yunchen	DNA TEs per window	Mendelian distortion	0.133280211619634	0.301740462984044	1.0416775152104	63
n_genes_Yunchen	DNA TEs per window	Male crossovers	-0.0460739601479769	0.550763952029634	-0.597821645265318	171
n_genes_Yunchen	DNA TEs per window	Female crossovers	0.106561008541768	0.166641543586072	1.38909782245137	171
n_genes_Yunchen	DNA TEs per window	Total crossovers	0.0842615104255979	0.274624756016976	1.09605191645346	171
n_genes_Yunchen	DNA TEs per window	Crossover difference	-0.113225126218628	0.141530634642824	-1.47706383465041	171
n_genes_Yunchen	DNA TEs per window	Leaf expressed genes	0.00488037200672188	0.949636575770208	0.0632576043149396	171
n_genes_Yunchen	DNA TEs per window	Leaf male biased	-0.025191428275714	0.744360444886071	-0.326621883842347	171
n_genes_Yunchen	DNA TEs per window	Leaf female biased	0.00747574462458143	0.922921759982892	0.096899432614245	171
n_genes_Yunchen	DNA TEs per window	Flower expressed genes	0.0161155277980168	0.834772953297878	0.208908243320041	171
n_genes_Yunchen	DNA TEs per window	Flower male biased	0.0862168288091498	0.263601524415512	1.12167449365611	171
n_genes_Yunchen	DNA TEs per window	Flower female biased	-0.0307062375572307	0.690998578726752	-0.398186090595887	171
n_genes_Yunchen	DNA TEs per window	Pollen biased	0.022484756817399	0.771021334196422	0.291509454901723	171
n_genes_Yunchen	DNA TEs per window	Pollen tube biased	-0.0958564818557459	0.213698368597336	-1.24818971377931	171
n_genes_Yunchen	RNA TEs per window	DNA TEs per window	-0.356053181193476	0.00000188650944734131	-4.93862612277493	171
n_genes_Yunchen	RNA TEs per window	Male distortion	-0.020522586922076	0.874202273103963	-0.159000761965061	63
n_genes_Yunchen	RNA TEs per window	Female distortion	-0.0909866287782339	0.481862434963171	-0.707714916614807	63
n_genes_Yunchen	RNA TEs per window	Mendelian distortion	-0.0860233943580771	0.506179619182732	-0.668813560869756	63
n_genes_Yunchen	RNA TEs per window	Male crossovers	-0.0250410064591965	0.745834497730729	-0.324670347936972	171
n_genes_Yunchen	RNA TEs per window	Female crossovers	-0.112073407347462	0.145651117102645	-1.46184712326207	171
n_genes_Yunchen	RNA TEs per window	Total crossovers	-0.116386986405659	0.1306748593527	-1.51887008911998	171
n_genes_Yunchen	RNA TEs per window	Crossover difference	0.09267944447057	0.229338072306861	1.2064554820959	171
n_genes_Yunchen	RNA TEs per window	Leaf expressed genes	-0.0436107778931801	0.572285634657823	-0.565798588587405	171
n_genes_Yunchen	RNA TEs per window	Leaf male biased	0.0599269372618019	0.437580776496726	0.778140382784991	171
n_genes_Yunchen	RNA TEs per window	Leaf female biased	0.0461233587798515	0.550336408794797	0.598463971122342	171
n_genes_Yunchen	RNA TEs per window	Flower expressed genes	-0.0682249348073389	0.376689791836859	-0.886361476920235	171
n_genes_Yunchen	RNA TEs per window	Flower male biased	0.0159948504421613	0.835992732774766	0.207343481032197	171
n_genes_Yunchen	RNA TEs per window	Flower female biased	0.0226208206001261	0.769674382503983	0.293274389466623	171
n_genes_Yunchen	RNA TEs per window	Pollen biased	0.128410983671366	0.0951494901836909	1.67829108235527	171
n_genes_Yunchen	RNA TEs per window	Pollen tube biased	-0.00852383158535954	0.912156226317043	-0.110485498297015	171
n_genes_Yunchen	Male distortion	DNA TEs per window	0.0748062291298986	0.563366613289782	0.581074678941283	63
n_genes_Yunchen	Male distortion	RNA TEs per window	-0.0205225869220755	0.874202273103966	-0.159000761965057	63
n_genes_Yunchen	Male distortion	Female distortion	0.701463325121608	0.000000000215128051703829	7.62378171311517	63
n_genes_Yunchen	Male distortion	Mendelian distortion	0.879394343873842	0.00000000000000000000532609348577088	14.3075903663434	63
n_genes_Yunchen	Male distortion	Male crossovers	-0.283497331067842	0.0255582935106426	-2.28990891910013	63
n_genes_Yunchen	Male distortion	Female crossovers	0.114553613216716	0.375314266306416	0.89320840323484	63
n_genes_Yunchen	Male distortion	Total crossovers	0.0221265183645986	0.864459987019681	0.171433244794207	63
n_genes_Yunchen	Male distortion	Crossover difference	-0.183618134829411	0.153129256215371	-1.44690066759466	63
n_genes_Yunchen	Male distortion	Leaf expressed genes	0.0599310710625227	0.643571942526072	0.465060017352463	63
n_genes_Yunchen	Male distortion	Leaf male biased	-0.0881056428621334	0.495901753197943	-0.685127743492164	63
n_genes_Yunchen	Male distortion	Leaf female biased	0.102568582827281	0.427611648926517	0.798705249648649	63
n_genes_Yunchen	Male distortion	Flower expressed genes	0.225691985454266	0.0777708620307559	1.79450309580824	63
n_genes_Yunchen	Male distortion	Flower male biased	0.0973886885879715	0.451434280615664	0.757972618908078	63
n_genes_Yunchen	Male distortion	Flower female biased	-0.0335535593958246	0.795714624060311	-0.26005118290487	63
n_genes_Yunchen	Male distortion	Pollen biased	-0.0378861864110861	0.770018983600503	-0.293675979563859	63
n_genes_Yunchen	Male distortion	Pollen tube biased	-0.0603228692823115	0.641400973674378	-0.468111405717214	63
n_genes_Yunchen	Female distortion	DNA TEs per window	0.17677033393615	0.169312713515189	1.39116500908951	63
n_genes_Yunchen	Female distortion	RNA TEs per window	-0.0909866287782337	0.481862434963171	-0.707714916614806	63
n_genes_Yunchen	Female distortion	Male distortion	0.701463325121608	0.000000000215128051703829	7.62378171311517	63
n_genes_Yunchen	Female distortion	Mendelian distortion	0.931334417767096	0.00000000000000000000000000052333794720072	19.8099319869026	63
n_genes_Yunchen	Female distortion	Male crossovers	-0.190617036472809	0.137803793354904	-1.50409152018565	63
n_genes_Yunchen	Female distortion	Female crossovers	0.0882779042543617	0.49505637014409	0.686477794455014	63
n_genes_Yunchen	Female distortion	Total crossovers	0.0265077746334383	0.837954503875448	0.205400515662244	63
n_genes_Yunchen	Female distortion	Crossover difference	-0.133410572775351	0.301263597280522	-1.04271483181008	63
n_genes_Yunchen	Female distortion	Leaf expressed genes	0.0702758599983586	0.587292858064956	0.545703671117509	63
n_genes_Yunchen	Female distortion	Leaf male biased	-0.0855747080359391	0.508408524169681	-0.665299317946543	63
n_genes_Yunchen	Female distortion	Leaf female biased	0.36029127323677	0.0040212733927008	2.99172916093192	63
n_genes_Yunchen	Female distortion	Flower expressed genes	0.16174781431852	0.209125446943872	1.26961126365121	63
n_genes_Yunchen	Female distortion	Flower male biased	-0.0292612637854294	0.82138592288964	-0.226753871224882	63
n_genes_Yunchen	Female distortion	Flower female biased	0.105935066500744	0.412519684571	0.825212928929445	63
n_genes_Yunchen	Female distortion	Pollen biased	-0.141729483592215	0.271844042589357	-1.10902701390655	63
n_genes_Yunchen	Female distortion	Pollen tube biased	-0.221751926052278	0.0832415762923478	-1.76153989069813	63
n_genes_Yunchen	Mendelian distortion	DNA TEs per window	0.133280211619635	0.301740462984041	1.0416775152104	63
n_genes_Yunchen	Mendelian distortion	RNA TEs per window	-0.0860233943580769	0.506179619182732	-0.668813560869754	63
n_genes_Yunchen	Mendelian distortion	Male distortion	0.879394343873842	0.00000000000000000000532609348577088	14.3075903663434	63
n_genes_Yunchen	Mendelian distortion	Female distortion	0.931334417767096	0.000000000000000000000000000523337947200757	19.8099319869026	63
n_genes_Yunchen	Mendelian distortion	Male crossovers	-0.318681194624804	0.0115887565884481	-2.60427575099638	63
n_genes_Yunchen	Mendelian distortion	Female crossovers	0.168574022020062	0.190285220227024	1.32472693065563	63
n_genes_Yunchen	Mendelian distortion	Total crossovers	0.0660048549787625	0.61026005993566	0.512388773459998	63
n_genes_Yunchen	Mendelian distortion	Crossover difference	-0.241595625223846	0.0585256687578884	-1.92852018800265	63
n_genes_Yunchen	Mendelian distortion	Leaf expressed genes	0.114935336367126	0.373714598036517	0.896224589593791	63
n_genes_Yunchen	Mendelian distortion	Leaf male biased	-0.137303112383894	0.287250007186442	-1.07371440010051	63
n_genes_Yunchen	Mendelian distortion	Leaf female biased	0.258565006971532	0.0424421762382717	2.07334230079036	63
n_genes_Yunchen	Mendelian distortion	Flower expressed genes	0.252898804062782	0.0473486235281339	2.0247652919835	63
n_genes_Yunchen	Mendelian distortion	Flower male biased	0.018916534198758	0.88397610533925	0.146553067113502	63
n_genes_Yunchen	Mendelian distortion	Flower female biased	0.0396003947298228	0.759918368165438	0.306984137947059	63
n_genes_Yunchen	Mendelian distortion	Pollen biased	-0.0845571524455604	0.513481883200598	-0.657331031504781	63
n_genes_Yunchen	Mendelian distortion	Pollen tube biased	-0.144808318588593	0.261459458116104	-1.1336291738239	63
n_genes_Yunchen	Male crossovers	DNA TEs per window	-0.0460739601479769	0.550763952029634	-0.597821645265318	171
n_genes_Yunchen	Male crossovers	RNA TEs per window	-0.0250410064591979	0.745834497730715	-0.324670347936991	171
n_genes_Yunchen	Male crossovers	Male distortion	-0.283497331067842	0.0255582935106426	-2.28990891910012	63
n_genes_Yunchen	Male crossovers	Female distortion	-0.190617036472809	0.137803793354902	-1.50409152018565	63
n_genes_Yunchen	Male crossovers	Mendelian distortion	-0.318681194624804	0.0115887565884481	-2.60427575099638	63
n_genes_Yunchen	Male crossovers	Female crossovers	-0.0735054552794521	0.340786535354579	-0.955323919096415	171
n_genes_Yunchen	Male crossovers	Total crossovers	0.307655654283374	0.0000448084412585451	4.19094314543456	171
n_genes_Yunchen	Male crossovers	Crossover difference	0.425915348323814	0.00000000701961499834402	6.10159098362739	171
n_genes_Yunchen	Male crossovers	Leaf expressed genes	-0.0579763162519786	0.452668587807008	-0.752725059158701	171
n_genes_Yunchen	Male crossovers	Leaf male biased	0.140849164868596	0.0669449989069596	1.84399650865799	171
n_genes_Yunchen	Male crossovers	Leaf female biased	-0.055391716146446	0.473101290499482	-0.719062675065777	171
n_genes_Yunchen	Male crossovers	Flower expressed genes	-0.080677195527843	0.29563170750718	-1.04911579041788	171
n_genes_Yunchen	Male crossovers	Flower male biased	-0.07676829006857	0.319726324566465	-0.997975829679642	171
n_genes_Yunchen	Male crossovers	Flower female biased	0.0970617982939445	0.207969187154516	1.26403300590397	171
n_genes_Yunchen	Male crossovers	Pollen biased	-0.127306441025071	0.0980534166856913	-1.66361619135014	171
n_genes_Yunchen	Male crossovers	Pollen tube biased	0.0231603331691076	0.764340337312356	0.300272771630246	171
n_genes_Yunchen	Female crossovers	DNA TEs per window	0.106561008541768	0.166641543586072	1.38909782245137	171
n_genes_Yunchen	Female crossovers	RNA TEs per window	-0.112073407347462	0.145651117102644	-1.46184712326207	171
n_genes_Yunchen	Female crossovers	Male distortion	0.114553613216716	0.375314266306417	0.893208403234839	63
n_genes_Yunchen	Female crossovers	Female distortion	0.0882779042543618	0.49505637014409	0.686477794455014	63
n_genes_Yunchen	Female crossovers	Mendelian distortion	0.168574022020062	0.190285220227024	1.32472693065563	63
n_genes_Yunchen	Female crossovers	Male crossovers	-0.0735054552794521	0.340786535354579	-0.955323919096416	171
n_genes_Yunchen	Female crossovers	Total crossovers	0.92630941942185	0.00000000000000000000000000000000000000000000000000000000000000000000000039907605741997	31.867038712368	171
n_genes_Yunchen	Female crossovers	Crossover difference	-0.933622566776403	0.0000000000000000000000000000000000000000000000000000000000000000000000000000837594696747571	-33.7776865505609	171
n_genes_Yunchen	Female crossovers	Leaf expressed genes	-0.08417576911119	0.275115164647374	-1.09492865262296	171
n_genes_Yunchen	Female crossovers	Leaf male biased	-0.0352568121126611	0.648071479220328	-0.457264802542692	171
n_genes_Yunchen	Female crossovers	Leaf female biased	-0.0564639013972281	0.464564600776118	-0.733025245729345	171
n_genes_Yunchen	Female crossovers	Flower expressed genes	-0.132990280923962	0.0838313072544911	-1.73919976927764	171
n_genes_Yunchen	Female crossovers	Flower male biased	0.16296012212353	0.0337305585470695	2.14082169053467	171
n_genes_Yunchen	Female crossovers	Flower female biased	-0.131074286921594	0.0884279623628302	-1.71370180958258	171
n_genes_Yunchen	Female crossovers	Pollen biased	-0.0611948636241808	0.427929322056875	-0.794665418102041	171
n_genes_Yunchen	Female crossovers	Pollen tube biased	-0.0597820677126691	0.438691369787545	-0.776252522844246	171
n_genes_Yunchen	Total crossovers	DNA TEs per window	0.0842615104255989	0.27462475601697	1.09605191645347	171
n_genes_Yunchen	Total crossovers	RNA TEs per window	-0.116386986405659	0.1306748593527	-1.51887008911998	171
n_genes_Yunchen	Total crossovers	Male distortion	0.022126518364598	0.864459987019684	0.171433244794202	63
n_genes_Yunchen	Total crossovers	Female distortion	0.0265077746334372	0.837954503875455	0.205400515662236	63
n_genes_Yunchen	Total crossovers	Mendelian distortion	0.0660048549787628	0.610260059935658	0.51238877346	63
n_genes_Yunchen	Total crossovers	Male crossovers	0.307655654283374	0.0000448084412585453	4.19094314543456	171
n_genes_Yunchen	Total crossovers	Female crossovers	0.92630941942185	0.00000000000000000000000000000000000000000000000000000000000000000000000039907605741997	31.867038712368	171
n_genes_Yunchen	Total crossovers	Crossover difference	-0.729844723670208	0.0000000000000000000000000000148362300516755	-13.8380477834667	171
n_genes_Yunchen	Total crossovers	Leaf expressed genes	-0.102212930543941	0.184727908720157	-1.3318062759464	171
n_genes_Yunchen	Total crossovers	Leaf male biased	0.0195730182900188	0.800003671534351	0.253743922136296	171
n_genes_Yunchen	Total crossovers	Leaf female biased	-0.0747972023013641	0.332345804023456	-0.972205922635685	171
n_genes_Yunchen	Total crossovers	Flower expressed genes	-0.157361884076945	0.0404233469778958	-2.06537563683998	171
n_genes_Yunchen	Total crossovers	Flower male biased	0.126474827580841	0.100285744875727	1.65257157691333	171
n_genes_Yunchen	Total crossovers	Flower female biased	-0.088386634475337	0.251727733689769	-1.150123020877	171
n_genes_Yunchen	Total crossovers	Pollen biased	-0.1064792634612	0.166968936761048	-1.38801999278966	171
n_genes_Yunchen	Total crossovers	Pollen tube biased	-0.0482871575450306	0.531769348640138	-0.626604031059926	171
n_genes_Yunchen	Crossover difference	DNA TEs per window	-0.113225126218629	0.141530634642822	-1.47706383465041	171
n_genes_Yunchen	Crossover difference	RNA TEs per window	0.0926794444705693	0.229338072306865	1.20645548209589	171
n_genes_Yunchen	Crossover difference	Male distortion	-0.183618134829411	0.153129256215371	-1.44690066759466	63
n_genes_Yunchen	Crossover difference	Female distortion	-0.133410572775351	0.301263597280522	-1.04271483181008	63
n_genes_Yunchen	Crossover difference	Mendelian distortion	-0.241595625223845	0.0585256687578891	-1.92852018800265	63
n_genes_Yunchen	Crossover difference	Male crossovers	0.425915348323813	0.00000000701961499834427	6.10159098362739	171
n_genes_Yunchen	Crossover difference	Female crossovers	-0.933622566776403	0.000000000000000000000000000000000000000000000000000000000000000000000000000083759469674769	-33.7776865505609	171
n_genes_Yunchen	Crossover difference	Total crossovers	-0.729844723670208	0.0000000000000000000000000000148362300516746	-13.8380477834668	171
n_genes_Yunchen	Crossover difference	Leaf expressed genes	0.0555388778515944	0.471924554492028	0.720978944786011	171
n_genes_Yunchen	Crossover difference	Leaf male biased	0.0825828228780114	0.284334016034502	1.074064506758	171
n_genes_Yunchen	Crossover difference	Leaf female biased	0.031326660352993	0.685083764434639	0.406239307750347	171
n_genes_Yunchen	Crossover difference	Flower expressed genes	0.0916694075389233	0.234475236705727	1.19319527432112	171
n_genes_Yunchen	Crossover difference	Flower male biased	-0.175417694640135	0.0221338264636802	-2.30948381140053	171
n_genes_Yunchen	Crossover difference	Flower female biased	0.153780351919288	0.0452650516241052	2.01721583832492	171
n_genes_Yunchen	Crossover difference	Pollen biased	0.00978474878314174	0.899225901443282	0.126830910949239	171
n_genes_Yunchen	Crossover difference	Pollen tube biased	0.0625552054596766	0.417712283019218	0.812399211402257	171
n_genes_Yunchen	Leaf expressed genes	DNA TEs per window	0.00488037200672176	0.949636575770209	0.0632576043149379	171
n_genes_Yunchen	Leaf expressed genes	RNA TEs per window	-0.043610777893178	0.572285634657841	-0.565798588587379	171
n_genes_Yunchen	Leaf expressed genes	Male distortion	0.0599310710625238	0.643571942526065	0.465060017352472	63
n_genes_Yunchen	Leaf expressed genes	Female distortion	0.0702758599983585	0.587292858064956	0.545703671117508	63
n_genes_Yunchen	Leaf expressed genes	Mendelian distortion	0.114935336367128	0.373714598036508	0.896224589593809	63
n_genes_Yunchen	Leaf expressed genes	Male crossovers	-0.0579763162519785	0.452668587807009	-0.7527250591587	171
n_genes_Yunchen	Leaf expressed genes	Female crossovers	-0.0841757691111879	0.275115164647386	-1.09492865262294	171
n_genes_Yunchen	Leaf expressed genes	Total crossovers	-0.10221293054394	0.184727908720162	-1.33180627594638	171
n_genes_Yunchen	Leaf expressed genes	Crossover difference	0.0555388778515928	0.471924554492041	0.720978944785991	171
n_genes_Yunchen	Leaf expressed genes	Leaf male biased	0.0567747981690888	0.462105235811564	0.737074383681464	171
n_genes_Yunchen	Leaf expressed genes	Leaf female biased	0.0766065577531712	0.320749927959322	0.995860910092554	171
n_genes_Yunchen	Leaf expressed genes	Flower expressed genes	0.845460823874036	0.0000000000000000000000000000000000000000000000123759840845191	20.5199556555655	171
n_genes_Yunchen	Leaf expressed genes	Flower male biased	0.0361955317514152	0.639352921576453	0.469455332824984	171
n_genes_Yunchen	Leaf expressed genes	Flower female biased	0.0487978373218484	0.527433666042614	0.633246662656232	171
n_genes_Yunchen	Leaf expressed genes	Pollen biased	0.146252330705835	0.0570308955257951	1.9162517093414	171
n_genes_Yunchen	Leaf expressed genes	Pollen tube biased	0.122016311474318	0.112946128398895	1.59341801904917	171
n_genes_Yunchen	Leaf male biased	DNA TEs per window	-0.0251914282757184	0.744360444886028	-0.326621883842404	171
n_genes_Yunchen	Leaf male biased	RNA TEs per window	0.0599269372618062	0.437580776496693	0.778140382785046	171
n_genes_Yunchen	Leaf male biased	Male distortion	-0.0881056428621333	0.495901753197943	-0.685127743492164	63
n_genes_Yunchen	Leaf male biased	Female distortion	-0.0855747080359393	0.508408524169679	-0.665299317946545	63
n_genes_Yunchen	Leaf male biased	Mendelian distortion	-0.137303112383892	0.287250007186447	-1.0737144001005	63
n_genes_Yunchen	Leaf male biased	Male crossovers	0.140849164868597	0.0669449989069588	1.84399650865799	171
n_genes_Yunchen	Leaf male biased	Female crossovers	-0.0352568121126604	0.648071479220335	-0.457264802542683	171
n_genes_Yunchen	Leaf male biased	Total crossovers	0.0195730182900179	0.800003671534359	0.253743922136285	171
n_genes_Yunchen	Leaf male biased	Crossover difference	0.0825828228780114	0.284334016034502	1.074064506758	171
n_genes_Yunchen	Leaf male biased	Leaf expressed genes	0.0567747981691032	0.46210523581145	0.737074383681652	171
n_genes_Yunchen	Leaf male biased	Leaf female biased	0.0647829277485884	0.401291862848166	0.841450280272332	171
n_genes_Yunchen	Leaf male biased	Flower expressed genes	0.0309090410975085	0.689063068123597	0.400818471665955	171
n_genes_Yunchen	Leaf male biased	Flower male biased	0.0943795160290969	0.220871521790888	1.22878327204405	171
n_genes_Yunchen	Leaf male biased	Flower female biased	0.075098880727528	0.330393976461826	0.976149301460971	171
n_genes_Yunchen	Leaf male biased	Pollen biased	0.0800945343814083	0.299144727987044	1.04148984097587	171
n_genes_Yunchen	Leaf male biased	Pollen tube biased	-0.00671718915314174	0.930722193267311	-0.0870666865213757	171
n_genes_Yunchen	Leaf female biased	DNA TEs per window	0.00747574462458105	0.922921759982895	0.0968994326142401	171
n_genes_Yunchen	Leaf female biased	RNA TEs per window	0.0461233587798536	0.550336408794779	0.598463971122369	171
n_genes_Yunchen	Leaf female biased	Male distortion	0.102568582827282	0.427611648926513	0.798705249648656	63
n_genes_Yunchen	Leaf female biased	Female distortion	0.36029127323677	0.00402127339270082	2.99172916093192	63
n_genes_Yunchen	Leaf female biased	Mendelian distortion	0.258565006971529	0.0424421762382736	2.07334230079034	63
n_genes_Yunchen	Leaf female biased	Male crossovers	-0.0553917161464459	0.473101290499483	-0.719062675065776	171
n_genes_Yunchen	Leaf female biased	Female crossovers	-0.0564639013972282	0.464564600776117	-0.733025245729347	171
n_genes_Yunchen	Leaf female biased	Total crossovers	-0.0747972023013643	0.332345804023454	-0.972205922635688	171
n_genes_Yunchen	Leaf female biased	Crossover difference	0.0313266603529932	0.685083764434638	0.406239307750349	171
n_genes_Yunchen	Leaf female biased	Leaf expressed genes	0.0766065577531672	0.320749927959348	0.995860910092502	171
n_genes_Yunchen	Leaf female biased	Leaf male biased	0.0647829277485881	0.401291862848168	0.841450280272329	171
n_genes_Yunchen	Leaf female biased	Flower expressed genes	0.0781096864513788	0.311318346504451	1.01551989344581	171
n_genes_Yunchen	Leaf female biased	Flower male biased	0.0687642521156732	0.372920303240916	0.893401311463526	171
n_genes_Yunchen	Leaf female biased	Flower female biased	-0.0372909217717654	0.629241400390286	-0.483682013024982	171
n_genes_Yunchen	Leaf female biased	Pollen biased	-0.0151713160209887	0.844327124791892	-0.196665364792207	171
n_genes_Yunchen	Leaf female biased	Pollen tube biased	0.0211666984648508	0.784104203382493	0.274413247834596	171
n_genes_Yunchen	Flower expressed genes	DNA TEs per window	0.0161155277980176	0.83477295329787	0.208908243320052	171
n_genes_Yunchen	Flower expressed genes	RNA TEs per window	-0.0682249348073375	0.376689791836869	-0.886361476920217	171
n_genes_Yunchen	Flower expressed genes	Male distortion	0.225691985454264	0.0777708620307576	1.79450309580823	63
n_genes_Yunchen	Flower expressed genes	Female distortion	0.16174781431852	0.209125446943872	1.26961126365121	63
n_genes_Yunchen	Flower expressed genes	Mendelian distortion	0.252898804062783	0.0473486235281325	2.02476529198351	63
n_genes_Yunchen	Flower expressed genes	Male crossovers	-0.080677195527843	0.29563170750718	-1.04911579041788	171
n_genes_Yunchen	Flower expressed genes	Female crossovers	-0.132990280923962	0.0838313072544904	-1.73919976927765	171
n_genes_Yunchen	Flower expressed genes	Total crossovers	-0.157361884076948	0.0404233469778918	-2.06537563684003	171
n_genes_Yunchen	Flower expressed genes	Crossover difference	0.091669407538923	0.234475236705728	1.19319527432111	171
n_genes_Yunchen	Flower expressed genes	Leaf expressed genes	0.84546082387403	0.0000000000000000000000000000000000000000000000123759840845531	20.519955655565	171
n_genes_Yunchen	Flower expressed genes	Leaf male biased	0.0309090410974854	0.689063068123817	0.400818471665656	171
n_genes_Yunchen	Flower expressed genes	Leaf female biased	0.0781096864513835	0.311318346504421	1.01551989344587	171
n_genes_Yunchen	Flower expressed genes	Flower male biased	0.172942854777065	0.0241155205077927	2.27588900895654	171
n_genes_Yunchen	Flower expressed genes	Flower female biased	0.116991580260167	0.128673989051204	1.52686934554981	171
n_genes_Yunchen	Flower expressed genes	Pollen biased	0.243260155050372	0.00139116049035888	3.25065823656843	171
n_genes_Yunchen	Flower expressed genes	Pollen tube biased	0.203956766978845	0.00763604425040845	2.70034333815988	171
n_genes_Yunchen	Flower male biased	DNA TEs per window	0.0862168288091498	0.263601524415512	1.12167449365611	171
n_genes_Yunchen	Flower male biased	RNA TEs per window	0.0159948504421608	0.835992732774771	0.207343481032192	171
n_genes_Yunchen	Flower male biased	Male distortion	0.097388688587971	0.451434280615667	0.757972618908074	63
n_genes_Yunchen	Flower male biased	Female distortion	-0.0292612637854298	0.821385922889638	-0.226753871224885	63
n_genes_Yunchen	Flower male biased	Mendelian distortion	0.0189165341987581	0.883976105339249	0.146553067113503	63
n_genes_Yunchen	Flower male biased	Male crossovers	-0.0767682900685701	0.319726324566465	-0.997975829679642	171
n_genes_Yunchen	Flower male biased	Female crossovers	0.16296012212353	0.0337305585470694	2.14082169053467	171
n_genes_Yunchen	Flower male biased	Total crossovers	0.126474827580842	0.100285744875725	1.65257157691334	171
n_genes_Yunchen	Flower male biased	Crossover difference	-0.175417694640135	0.0221338264636805	-2.30948381140052	171
n_genes_Yunchen	Flower male biased	Leaf expressed genes	0.0361955317514156	0.639352921576449	0.46945533282499	171
n_genes_Yunchen	Flower male biased	Leaf male biased	0.0943795160290952	0.220871521790896	1.22878327204402	171
n_genes_Yunchen	Flower male biased	Leaf female biased	0.0687642521156718	0.372920303240926	0.893401311463508	171
n_genes_Yunchen	Flower male biased	Flower expressed genes	0.172942854777066	0.0241155205077919	2.27588900895655	171
n_genes_Yunchen	Flower male biased	Flower female biased	-0.125001659802985	0.104338592514254	-1.63301518962155	171
n_genes_Yunchen	Flower male biased	Pollen biased	0.243584737490645	0.00137010014475629	3.2552689851017	171
n_genes_Yunchen	Flower male biased	Pollen tube biased	0.0457800429389179	0.553311137678068	0.593999957596291	171
n_genes_Yunchen	Flower female biased	DNA TEs per window	-0.030706237557231	0.690998578726749	-0.398186090595892	171
n_genes_Yunchen	Flower female biased	RNA TEs per window	0.0226208206001275	0.769674382503969	0.293274389466641	171
n_genes_Yunchen	Flower female biased	Male distortion	-0.0335535593958249	0.795714624060309	-0.260051182904873	63
n_genes_Yunchen	Flower female biased	Female distortion	0.105935066500744	0.412519684571001	0.825212928929443	63
n_genes_Yunchen	Flower female biased	Mendelian distortion	0.0396003947298227	0.759918368165439	0.306984137947058	63
n_genes_Yunchen	Flower female biased	Male crossovers	0.0970617982939445	0.207969187154516	1.26403300590397	171
n_genes_Yunchen	Flower female biased	Female crossovers	-0.131074286921594	0.0884279623628303	-1.71370180958258	171
n_genes_Yunchen	Flower female biased	Total crossovers	-0.0883866344753366	0.251727733689771	-1.15012302087699	171
n_genes_Yunchen	Flower female biased	Crossover difference	0.153780351919288	0.0452650516241049	2.01721583832493	171
n_genes_Yunchen	Flower female biased	Leaf expressed genes	0.048797837321847	0.527433666042625	0.633246662656214	171
n_genes_Yunchen	Flower female biased	Leaf male biased	0.0750988807275261	0.330393976461839	0.976149301460946	171
n_genes_Yunchen	Flower female biased	Leaf female biased	-0.0372909217717644	0.629241400390296	-0.483682013024969	171
n_genes_Yunchen	Flower female biased	Flower expressed genes	0.116991580260167	0.128673989051204	1.52686934554981	171
n_genes_Yunchen	Flower female biased	Flower male biased	-0.125001659802985	0.104338592514254	-1.63301518962155	171
n_genes_Yunchen	Flower female biased	Pollen biased	-0.0756329271476662	0.326956820742463	-0.983130731902374	171
n_genes_Yunchen	Flower female biased	Pollen tube biased	0.102773926865221	0.182316661021585	1.33919371995883	171
n_genes_Yunchen	Pollen biased	DNA TEs per window	0.0224847568173991	0.771021334196421	0.291509454901725	171
n_genes_Yunchen	Pollen biased	RNA TEs per window	0.128410983671366	0.0951494901836903	1.67829108235527	171
n_genes_Yunchen	Pollen biased	Male distortion	-0.0378861864110873	0.770018983600496	-0.293675979563869	63
n_genes_Yunchen	Pollen biased	Female distortion	-0.141729483592216	0.271844042589355	-1.10902701390655	63
n_genes_Yunchen	Pollen biased	Mendelian distortion	-0.0845571524455597	0.513481883200601	-0.657331031504776	63
n_genes_Yunchen	Pollen biased	Male crossovers	-0.127306441025071	0.0980534166856919	-1.66361619135014	171
n_genes_Yunchen	Pollen biased	Female crossovers	-0.0611948636241792	0.427929322056887	-0.79466541810202	171
n_genes_Yunchen	Pollen biased	Total crossovers	-0.106479263461201	0.166968936761045	-1.38801999278967	171
n_genes_Yunchen	Pollen biased	Crossover difference	0.00978474878314076	0.899225901443292	0.126830910949226	171
n_genes_Yunchen	Pollen biased	Leaf expressed genes	0.146252330705836	0.0570308955257935	1.91625170934141	171
n_genes_Yunchen	Pollen biased	Leaf male biased	0.080094534381406	0.299144727987058	1.04148984097584	171
n_genes_Yunchen	Pollen biased	Leaf female biased	-0.0151713160209893	0.844327124791887	-0.196665364792213	171
n_genes_Yunchen	Pollen biased	Flower expressed genes	0.243260155050372	0.00139116049035884	3.25065823656844	171
n_genes_Yunchen	Pollen biased	Flower male biased	0.243584737490645	0.00137010014475631	3.2552689851017	171
n_genes_Yunchen	Pollen biased	Flower female biased	-0.0756329271476658	0.326956820742465	-0.983130731902369	171
n_genes_Yunchen	Pollen biased	Pollen tube biased	0.227904645634475	0.00279867660038894	3.0338215222005	171
n_genes_Yunchen	Pollen tube biased	DNA TEs per window	-0.0958564818557459	0.213698368597336	-1.24818971377931	171
n_genes_Yunchen	Pollen tube biased	RNA TEs per window	-0.00852383158535992	0.912156226317039	-0.11048549829702	171
n_genes_Yunchen	Pollen tube biased	Male distortion	-0.0603228692823115	0.641400973674378	-0.468111405717214	63
n_genes_Yunchen	Pollen tube biased	Female distortion	-0.221751926052278	0.0832415762923479	-1.76153989069813	63
n_genes_Yunchen	Pollen tube biased	Mendelian distortion	-0.144808318588593	0.261459458116106	-1.1336291738239	63
n_genes_Yunchen	Pollen tube biased	Male crossovers	0.0231603331691076	0.764340337312356	0.300272771630246	171
n_genes_Yunchen	Pollen tube biased	Female crossovers	-0.0597820677126694	0.438691369787542	-0.77625252284425	171
n_genes_Yunchen	Pollen tube biased	Total crossovers	-0.0482871575450304	0.531769348640139	-0.626604031059923	171
n_genes_Yunchen	Pollen tube biased	Crossover difference	0.0625552054596772	0.417712283019214	0.812399211402265	171
n_genes_Yunchen	Pollen tube biased	Leaf expressed genes	0.122016311474316	0.112946128398899	1.59341801904915	171
n_genes_Yunchen	Pollen tube biased	Leaf male biased	-0.00671718915314355	0.930722193267293	-0.0870666865213992	171
n_genes_Yunchen	Pollen tube biased	Leaf female biased	0.0211666984648517	0.784104203382484	0.274413247834608	171
n_genes_Yunchen	Pollen tube biased	Flower expressed genes	0.203956766978844	0.00763604425040862	2.70034333815987	171
n_genes_Yunchen	Pollen tube biased	Flower male biased	0.0457800429389178	0.55331113767807	0.593999957596289	171
n_genes_Yunchen	Pollen tube biased	Flower female biased	0.102773926865221	0.182316661021584	1.33919371995883	171
n_genes_Yunchen	Pollen tube biased	Pollen biased	0.227904645634475	0.002798676600389	3.03382152220049	171
