## Supplementary material for "Recombination landscape dimorphism contributes to sex chromosome evolution in the dioecious plant *Rumex hastatulus*": A4 windowed correlations

measure1	measure2	r	n	P	sig_p	p_if_sig	r_if_sig
Genes per window	Genes per window	1	136	NA	NA	NA	NA
Genes per window	DNA TEs per window	0.787033071464803	136	0	TRUE	0	0.787033071464803
Genes per window	RNA TEs per window	-0.823848852748528	136	0	TRUE	0	-0.823848852748528
Genes per window	Male distortion	-0.187986927245489	36	0.272230748271242	FALSE	NA	NA
Genes per window	Female distortion	0.614612881309755	36	0.0000666408706431199	TRUE	0.0000666408706431199	0.614612881309755
Genes per window	Mendelian distortion	-0.310119120291551	36	0.0656620121146396	FALSE	NA	NA
Genes per window	Male crossovers	0.0656392121172154	136	0.44771385419236	FALSE	NA	NA
Genes per window	Female crossovers	0.113994191311359	136	0.186357845804229	FALSE	NA	NA
Genes per window	Total crossovers	0.107064541934828	136	0.214745772434286	FALSE	NA	NA
Genes per window	Crossover difference	-0.0447478164017236	136	0.604955693935762	FALSE	NA	NA
Genes per window	Leaf expressed genes	0.985029874959273	136	0	TRUE	0	0.985029874959273
Genes per window	Leaf male biased	0.252305435006374	136	0.00304360898649669	TRUE	0.00304360898649669	0.252305435006374
Genes per window	Leaf female biased	-0.0280668383197071	136	0.745668910305531	FALSE	NA	NA
Genes per window	Flower expressed genes	0.982757048738495	136	0	TRUE	0	0.982757048738495
Genes per window	Flower male biased	0.717976471672656	136	0	TRUE	0	0.717976471672656
Genes per window	Flower female biased	0.632010403393127	136	0	TRUE	0	0.632010403393127
Genes per window	Pollen biased	0.895739080787465	136	0	TRUE	0	0.895739080787465
Genes per window	Pollen tube biased	0.647502049906806	136	0	TRUE	0	0.647502049906806
DNA TEs per window	Genes per window	0.787033071464803	136	0	TRUE	0	0.787033071464803
DNA TEs per window	DNA TEs per window	1	136	NA	NA	NA	NA
DNA TEs per window	RNA TEs per window	-0.625761323643967	136	0.000000000000000444089209850063	TRUE	0.000000000000000444089209850063	-0.625761323643967
DNA TEs per window	Male distortion	0.0860058241392644	36	0.617956211884354	FALSE	NA	NA
DNA TEs per window	Female distortion	0.355826362940188	36	0.0331821112384887	TRUE	0.0331821112384887	0.355826362940188
DNA TEs per window	Mendelian distortion	-0.13255223616123	36	0.440911258541945	FALSE	NA	NA
DNA TEs per window	Male crossovers	0.104201460681038	136	0.227331873874401	FALSE	NA	NA
DNA TEs per window	Female crossovers	0.0957012827638773	136	0.26773071322718	FALSE	NA	NA
DNA TEs per window	Total crossovers	0.11908270289536	136	0.167330828732657	FALSE	NA	NA
DNA TEs per window	Crossover difference	0.00750648409515304	136	0.930883669172154	FALSE	NA	NA
DNA TEs per window	Leaf expressed genes	0.784171377614344	136	0	TRUE	0	0.784171377614344
DNA TEs per window	Leaf male biased	0.2705932599764	136	0.00144173704698014	TRUE	0.00144173704698014	0.2705932599764
DNA TEs per window	Leaf female biased	-0.0570502243554212	136	0.509439437317616	FALSE	NA	NA
DNA TEs per window	Flower expressed genes	0.784162879061821	136	0	TRUE	0	0.784162879061821
DNA TEs per window	Flower male biased	0.663097075496756	136	0	TRUE	0	0.663097075496756
DNA TEs per window	Flower female biased	0.559518491851702	136	0.00000000000143396405860585	TRUE	0.00000000000143396405860585	0.559518491851702
DNA TEs per window	Pollen biased	0.722274219510237	136	0	TRUE	0	0.722274219510237
DNA TEs per window	Pollen tube biased	0.433801704257056	136	0.000000132163473054447	TRUE	0.000000132163473054447	0.433801704257056
RNA TEs per window	Genes per window	-0.823848852748528	136	0	TRUE	0	-0.823848852748528
RNA TEs per window	DNA TEs per window	-0.625761323643967	136	0.000000000000000444089209850063	TRUE	0.000000000000000444089209850063	-0.625761323643967
RNA TEs per window	RNA TEs per window	1	136	NA	NA	NA	NA
RNA TEs per window	Male distortion	0.21546705842207	36	0.206925892960316	FALSE	NA	NA
RNA TEs per window	Female distortion	-0.452781553899721	36	0.00555628239931094	TRUE	0.00555628239931094	-0.452781553899721
RNA TEs per window	Mendelian distortion	0.326486218678944	36	0.0519665470280435	FALSE	NA	NA
RNA TEs per window	Male crossovers	-0.0849182869480399	136	0.325634561439081	FALSE	NA	NA
RNA TEs per window	Female crossovers	-0.104898570137285	136	0.22422053595313	FALSE	NA	NA
RNA TEs per window	Total crossovers	-0.113102738297082	136	0.189847753473722	FALSE	NA	NA
RNA TEs per window	Crossover difference	0.0186693743931771	136	0.829198505828193	FALSE	NA	NA
RNA TEs per window	Leaf expressed genes	-0.788890697396146	136	0	TRUE	0	-0.788890697396146
RNA TEs per window	Leaf male biased	-0.203646102836494	136	0.0174089412775227	TRUE	0.0174089412775227	-0.203646102836494
RNA TEs per window	Leaf female biased	0.084462328498518	136	0.328248405173744	FALSE	NA	NA
RNA TEs per window	Flower expressed genes	-0.794054552288362	136	0	TRUE	0	-0.794054552288362
RNA TEs per window	Flower male biased	-0.657081200275348	136	0	TRUE	0	-0.657081200275348
RNA TEs per window	Flower female biased	-0.52377819925783	136	0.0000000000601634297936471	TRUE	0.0000000000601634297936471	-0.52377819925783
RNA TEs per window	Pollen biased	-0.714986079792535	136	0	TRUE	0	-0.714986079792535
RNA TEs per window	Pollen tube biased	-0.549667230147771	136	0.00000000000419864143452742	TRUE	0.00000000000419864143452742	-0.549667230147771
Male distortion	Genes per window	-0.187986927245489	36	0.272230748271242	FALSE	NA	NA
Male distortion	DNA TEs per window	0.0860058241392644	36	0.617956211884354	FALSE	NA	NA
Male distortion	RNA TEs per window	0.21546705842207	36	0.206925892960316	FALSE	NA	NA
Male distortion	Male distortion	1	36	NA	NA	NA	NA
Male distortion	Female distortion	0.161258478171638	36	0.347436435599707	FALSE	NA	NA
Male distortion	Mendelian distortion	0.293163926043055	36	0.0826942905753363	FALSE	NA	NA
Male distortion	Male crossovers	-0.551996613333674	36	0.000482746959360014	TRUE	0.000482746959360014	-0.551996613333674
Male distortion	Female crossovers	-0.104641382983209	36	0.543610956508208	FALSE	NA	NA
Male distortion	Total crossovers	-0.437672555731877	36	0.00759614453572821	TRUE	0.00759614453572821	-0.437672555731877
Male distortion	Crossover difference	-0.35002506754304	36	0.0363716937906173	TRUE	0.0363716937906173	-0.35002506754304
Male distortion	Leaf expressed genes	-0.156778678234782	36	0.361169624783227	FALSE	NA	NA
Male distortion	Leaf male biased	-0.225688926451859	36	0.185670846060158	FALSE	NA	NA
Male distortion	Leaf female biased	NA	36	NA	NA	NA	NA
Male distortion	Flower expressed genes	-0.140681851711362	36	0.413138305333488	FALSE	NA	NA
Male distortion	Flower male biased	-0.0421304635315845	36	0.807254173848181	FALSE	NA	NA
Male distortion	Flower female biased	0.19674054671971	36	0.250116383999506	FALSE	NA	NA
Male distortion	Pollen biased	-0.1037019094679	36	0.547254744933069	FALSE	NA	NA
Male distortion	Pollen tube biased	0.0141596240457516	36	0.934675794335476	FALSE	NA	NA
Female distortion	Genes per window	0.614612881309755	36	0.0000666408706431199	TRUE	0.0000666408706431199	0.614612881309755
Female distortion	DNA TEs per window	0.355826362940188	36	0.0331821112384887	TRUE	0.0331821112384887	0.355826362940188
Female distortion	RNA TEs per window	-0.452781553899721	36	0.00555628239931094	TRUE	0.00555628239931094	-0.452781553899721
Female distortion	Male distortion	0.161258478171638	36	0.347436435599707	FALSE	NA	NA
Female distortion	Female distortion	1	36	NA	NA	NA	NA
Female distortion	Mendelian distortion	-0.387742796945496	36	0.0194602552071461	TRUE	0.0194602552071461	-0.387742796945496
Female distortion	Male crossovers	-0.130163824727979	36	0.449260521800577	FALSE	NA	NA
Female distortion	Female crossovers	0.765660436030499	36	0.0000000531637294187703	TRUE	0.0000000531637294187703	0.765660436030499
Female distortion	Total crossovers	0.410694597374772	36	0.0128436833032053	TRUE	0.0128436833032053	0.410694597374772
Female distortion	Crossover difference	-0.678968852088533	36	0.00000530913878349359	TRUE	0.00000530913878349359	-0.678968852088533
Female distortion	Leaf expressed genes	0.627941461828504	36	0.0000413411537671937	TRUE	0.0000413411537671937	0.627941461828504
Female distortion	Leaf male biased	-0.0346297357244311	36	0.841085236614468	FALSE	NA	NA
Female distortion	Leaf female biased	NA	36	NA	NA	NA	NA
Female distortion	Flower expressed genes	0.614593010503121	36	0.0000666872461043688	TRUE	0.0000666872461043688	0.614593010503121
Female distortion	Flower male biased	0.38096269988688	36	0.0218874973390935	TRUE	0.0218874973390935	0.38096269988688
Female distortion	Flower female biased	0.733404561740377	36	0.000000361926845826588	TRUE	0.000000361926845826588	0.733404561740377
Female distortion	Pollen biased	0.394745920401682	36	0.0171931622954107	TRUE	0.0171931622954107	0.394745920401682
Female distortion	Pollen tube biased	0.116666438782118	36	0.498016369045653	FALSE	NA	NA
Mendelian distortion	Genes per window	-0.310119120291551	36	0.0656620121146396	FALSE	NA	NA
Mendelian distortion	DNA TEs per window	-0.13255223616123	36	0.440911258541945	FALSE	NA	NA
Mendelian distortion	RNA TEs per window	0.326486218678944	36	0.0519665470280435	FALSE	NA	NA
Mendelian distortion	Male distortion	0.293163926043055	36	0.0826942905753363	FALSE	NA	NA
Mendelian distortion	Female distortion	-0.387742796945496	36	0.0194602552071461	TRUE	0.0194602552071461	-0.387742796945496
Mendelian distortion	Mendelian distortion	1	36	NA	NA	NA	NA
Mendelian distortion	Male crossovers	-0.106730942506014	36	0.535548100670633	FALSE	NA	NA
Mendelian distortion	Female crossovers	-0.488705593162677	36	0.00249213758053424	TRUE	0.00249213758053424	-0.488705593162677
Mendelian distortion	Total crossovers	-0.389241127462595	36	0.0189553271136327	TRUE	0.0189553271136327	-0.389241127462595
Mendelian distortion	Crossover difference	0.28585667222861	36	0.0910123367757689	FALSE	NA	NA
Mendelian distortion	Leaf expressed genes	-0.283382899321408	36	0.0939692413300115	FALSE	NA	NA
Mendelian distortion	Leaf male biased	0.153461371090357	36	0.371545498942979	FALSE	NA	NA
Mendelian distortion	Leaf female biased	NA	36	NA	NA	NA	NA
Mendelian distortion	Flower expressed genes	-0.28673394297921	36	0.0899810750445211	FALSE	NA	NA
Mendelian distortion	Flower male biased	-0.195862326876601	36	0.252279257093132	FALSE	NA	NA
Mendelian distortion	Flower female biased	-0.377510322640464	36	0.0232169595976983	TRUE	0.0232169595976983	-0.377510322640464
Mendelian distortion	Pollen biased	-0.288201739945603	36	0.0882757439955195	FALSE	NA	NA
Mendelian distortion	Pollen tube biased	0.0808248212351396	36	0.639354014279757	FALSE	NA	NA
Male crossovers	Genes per window	0.0656392121172154	136	0.44771385419236	FALSE	NA	NA
Male crossovers	DNA TEs per window	0.104201460681038	136	0.227331873874401	FALSE	NA	NA
Male crossovers	RNA TEs per window	-0.0849182869480399	136	0.325634561439081	FALSE	NA	NA
Male crossovers	Male distortion	-0.551996613333674	36	0.000482746959360014	TRUE	0.000482746959360014	-0.551996613333674
Male crossovers	Female distortion	-0.130163824727979	36	0.449260521800577	FALSE	NA	NA
Male crossovers	Mendelian distortion	-0.106730942506014	36	0.535548100670633	FALSE	NA	NA
Male crossovers	Male crossovers	1	136	NA	NA	NA	NA
Male crossovers	Female crossovers	0.408793156480644	136	0.000000777492461967455	TRUE	0.000000777492461967455	0.408793156480644
Male crossovers	Total crossovers	0.838687899740161	136	0	TRUE	0	0.838687899740161
Male crossovers	Crossover difference	0.541503843417346	136	0.00000000000996247528917138	TRUE	0.00000000000996247528917138	0.541503843417346
Male crossovers	Leaf expressed genes	0.0667404709131784	136	0.440115540230401	FALSE	NA	NA
Male crossovers	Leaf male biased	-0.0233728759606084	136	0.787088542315108	FALSE	NA	NA
Male crossovers	Leaf female biased	-0.0275451309676549	136	0.75023914211568	FALSE	NA	NA
Male crossovers	Flower expressed genes	0.0578630708344507	136	0.503415122327439	FALSE	NA	NA
Male crossovers	Flower male biased	-0.050498492621084	136	0.559324286361517	FALSE	NA	NA
Male crossovers	Flower female biased	-0.0126104365753807	136	0.884150274478203	FALSE	NA	NA
Male crossovers	Pollen biased	0.0837213467509436	136	0.332524800904366	FALSE	NA	NA
Male crossovers	Pollen tube biased	-0.0264466617328624	136	0.759890103890087	FALSE	NA	NA
Female crossovers	Genes per window	0.113994191311359	136	0.186357845804229	FALSE	NA	NA
Female crossovers	DNA TEs per window	0.0957012827638773	136	0.26773071322718	FALSE	NA	NA
Female crossovers	RNA TEs per window	-0.104898570137285	136	0.22422053595313	FALSE	NA	NA
Female crossovers	Male distortion	-0.104641382983209	36	0.543610956508208	FALSE	NA	NA
Female crossovers	Female distortion	0.765660436030499	36	0.0000000531637294187703	TRUE	0.0000000531637294187703	0.765660436030499
Female crossovers	Mendelian distortion	-0.488705593162677	36	0.00249213758053424	TRUE	0.00249213758053424	-0.488705593162677
Female crossovers	Male crossovers	0.408793156480644	136	0.000000777492461967455	TRUE	0.000000777492461967455	0.408793156480644
Female crossovers	Female crossovers	1	136	NA	NA	NA	NA
Female crossovers	Total crossovers	0.839877838879122	136	0	TRUE	0	0.839877838879122
Female crossovers	Crossover difference	-0.545880930669972	136	0.00000000000628652685463749	TRUE	0.00000000000628652685463749	-0.545880930669972
Female crossovers	Leaf expressed genes	0.119175420339763	136	0.166998057509084	FALSE	NA	NA
Female crossovers	Leaf male biased	-0.0559446910186234	136	0.517692466868142	FALSE	NA	NA
Female crossovers	Leaf female biased	-0.0296610264719297	136	0.731758941575272	FALSE	NA	NA
Female crossovers	Flower expressed genes	0.10975840405399	136	0.203364545397518	FALSE	NA	NA
Female crossovers	Flower male biased	0.00502303198097906	136	0.953718530000665	FALSE	NA	NA
Female crossovers	Flower female biased	0.197506632848897	136	0.0211780380132631	TRUE	0.0211780380132631	0.197506632848897
Female crossovers	Pollen biased	0.0792184768818417	136	0.359272219043796	FALSE	NA	NA
Female crossovers	Pollen tube biased	0.0405156099937097	136	0.639555543568106	FALSE	NA	NA
Total crossovers	Genes per window	0.107064541934828	136	0.214745772434286	FALSE	NA	NA
Total crossovers	DNA TEs per window	0.11908270289536	136	0.167330828732657	FALSE	NA	NA
Total crossovers	RNA TEs per window	-0.113102738297082	136	0.189847753473722	FALSE	NA	NA
Total crossovers	Male distortion	-0.437672555731877	36	0.00759614453572821	TRUE	0.00759614453572821	-0.437672555731877
Total crossovers	Female distortion	0.410694597374772	36	0.0128436833032053	TRUE	0.0128436833032053	0.410694597374772
Total crossovers	Mendelian distortion	-0.389241127462595	36	0.0189553271136327	TRUE	0.0189553271136327	-0.389241127462595
Total crossovers	Male crossovers	0.838687899740161	136	0	TRUE	0	0.838687899740161
Total crossovers	Female crossovers	0.839877838879122	136	0	TRUE	0	0.839877838879122
Total crossovers	Total crossovers	1	136	NA	NA	NA	NA
Total crossovers	Crossover difference	-0.00370193758105147	136	0.965882249692304	FALSE	NA	NA
Total crossovers	Leaf expressed genes	0.110811414780917	136	0.19903589395119	FALSE	NA	NA
Total crossovers	Leaf male biased	-0.0472859013343532	136	0.584612621200939	FALSE	NA	NA
Total crossovers	Leaf female biased	-0.0340824680812303	136	0.693645848543339	FALSE	NA	NA
Total crossovers	Flower expressed genes	0.0999120465989682	136	0.247146439551736	FALSE	NA	NA
Total crossovers	Flower male biased	-0.0270359482872062	136	0.754708031017103	FALSE	NA	NA
Total crossovers	Flower female biased	0.110362621274273	136	0.200872554188774	FALSE	NA	NA
Total crossovers	Pollen biased	0.0970662145029668	136	0.260934433901334	FALSE	NA	NA
Total crossovers	Pollen tube biased	0.00844890791791811	136	0.922231956940923	FALSE	NA	NA
Crossover difference	Genes per window	-0.0447478164017236	136	0.604955693935762	FALSE	NA	NA
Crossover difference	DNA TEs per window	0.00750648409515304	136	0.930883669172154	FALSE	NA	NA
Crossover difference	RNA TEs per window	0.0186693743931771	136	0.829198505828193	FALSE	NA	NA
Crossover difference	Male distortion	-0.35002506754304	36	0.0363716937906173	TRUE	0.0363716937906173	-0.35002506754304
Crossover difference	Female distortion	-0.678968852088533	36	0.00000530913878349359	TRUE	0.00000530913878349359	-0.678968852088533
Crossover difference	Mendelian distortion	0.28585667222861	36	0.0910123367757689	FALSE	NA	NA
Crossover difference	Male crossovers	0.541503843417346	136	0.00000000000996247528917138	TRUE	0.00000000000996247528917138	0.541503843417346
Crossover difference	Female crossovers	-0.545880930669972	136	0.00000000000628652685463749	TRUE	0.00000000000628652685463749	-0.545880930669972
Crossover difference	Total crossovers	-0.00370193758105147	136	0.965882249692304	FALSE	NA	NA
Crossover difference	Crossover difference	1	136	NA	NA	NA	NA
Crossover difference	Leaf expressed genes	-0.0485096449775717	136	0.574917906226815	FALSE	NA	NA
Crossover difference	Leaf male biased	0.0300772833338698	136	0.728141018838524	FALSE	NA	NA
Crossover difference	Leaf female biased	0.00203471307395502	136	0.981243757538187	FALSE	NA	NA
Crossover difference	Flower expressed genes	-0.0479849767996285	136	0.579065210228603	FALSE	NA	NA
Crossover difference	Flower male biased	-0.0509886927306877	136	0.555512274675815	FALSE	NA	NA
Crossover difference	Flower female biased	-0.193517492288523	136	0.0239872022973842	TRUE	0.0239872022973842	-0.193517492288523
Crossover difference	Pollen biased	0.00388785549400162	136	0.9641699074191	FALSE	NA	NA
Crossover difference	Pollen tube biased	-0.0616024647564744	136	0.476187395115081	FALSE	NA	NA
Leaf expressed genes	Genes per window	0.985029874959273	136	0	TRUE	0	0.985029874959273
Leaf expressed genes	DNA TEs per window	0.784171377614344	136	0	TRUE	0	0.784171377614344
Leaf expressed genes	RNA TEs per window	-0.788890697396146	136	0	TRUE	0	-0.788890697396146
Leaf expressed genes	Male distortion	-0.156778678234782	36	0.361169624783227	FALSE	NA	NA
Leaf expressed genes	Female distortion	0.627941461828504	36	0.0000413411537671937	TRUE	0.0000413411537671937	0.627941461828504
Leaf expressed genes	Mendelian distortion	-0.283382899321408	36	0.0939692413300115	FALSE	NA	NA
Leaf expressed genes	Male crossovers	0.0667404709131784	136	0.440115540230401	FALSE	NA	NA
Leaf expressed genes	Female crossovers	0.119175420339763	136	0.166998057509084	FALSE	NA	NA
Leaf expressed genes	Total crossovers	0.110811414780917	136	0.19903589395119	FALSE	NA	NA
Leaf expressed genes	Crossover difference	-0.0485096449775717	136	0.574917906226815	FALSE	NA	NA
Leaf expressed genes	Leaf expressed genes	1	136	NA	NA	NA	NA
Leaf expressed genes	Leaf male biased	0.261517424349265	136	0.00210259377718458	TRUE	0.00210259377718458	0.261517424349265
Leaf expressed genes	Leaf female biased	-0.0480175449245811	136	0.578807367587115	FALSE	NA	NA
Leaf expressed genes	Flower expressed genes	0.994185856094968	136	0	TRUE	0	0.994185856094968
Leaf expressed genes	Flower male biased	0.70757966699531	136	0	TRUE	0	0.70757966699531
Leaf expressed genes	Flower female biased	0.64760564794836	136	0	TRUE	0	0.64760564794836
Leaf expressed genes	Pollen biased	0.906369933720441	136	0	TRUE	0	0.906369933720441
Leaf expressed genes	Pollen tube biased	0.664673944232771	136	0	TRUE	0	0.664673944232771
Leaf male biased	Genes per window	0.252305435006374	136	0.00304360898649669	TRUE	0.00304360898649669	0.252305435006374
Leaf male biased	DNA TEs per window	0.2705932599764	136	0.00144173704698014	TRUE	0.00144173704698014	0.2705932599764
Leaf male biased	RNA TEs per window	-0.203646102836494	136	0.0174089412775227	TRUE	0.0174089412775227	-0.203646102836494
Leaf male biased	Male distortion	-0.225688926451859	36	0.185670846060158	FALSE	NA	NA
Leaf male biased	Female distortion	-0.0346297357244311	36	0.841085236614468	FALSE	NA	NA
Leaf male biased	Mendelian distortion	0.153461371090357	36	0.371545498942979	FALSE	NA	NA
Leaf male biased	Male crossovers	-0.0233728759606084	136	0.787088542315108	FALSE	NA	NA
Leaf male biased	Female crossovers	-0.0559446910186234	136	0.517692466868142	FALSE	NA	NA
Leaf male biased	Total crossovers	-0.0472859013343532	136	0.584612621200939	FALSE	NA	NA
Leaf male biased	Crossover difference	0.0300772833338698	136	0.728141018838524	FALSE	NA	NA
Leaf male biased	Leaf expressed genes	0.261517424349265	136	0.00210259377718458	TRUE	0.00210259377718458	0.261517424349265
Leaf male biased	Leaf male biased	1	136	NA	NA	NA	NA
Leaf male biased	Leaf female biased	-0.0205919466916374	136	0.811919905609173	FALSE	NA	NA
Leaf male biased	Flower expressed genes	0.251577609399052	136	0.00313212324291268	TRUE	0.00313212324291268	0.251577609399052
Leaf male biased	Flower male biased	0.260235215060782	136	0.00221541501299072	TRUE	0.00221541501299072	0.260235215060782
Leaf male biased	Flower female biased	0.215054674235577	136	0.0119272724448711	TRUE	0.0119272724448711	0.215054674235577
Leaf male biased	Pollen biased	0.215368361533474	136	0.0118008345351597	TRUE	0.0118008345351597	0.215368361533474
Leaf male biased	Pollen tube biased	0.0645448136481802	136	0.455337316858724	FALSE	NA	NA
Leaf female biased	Genes per window	-0.0280668383197071	136	0.745668910305531	FALSE	NA	NA
Leaf female biased	DNA TEs per window	-0.0570502243554212	136	0.509439437317616	FALSE	NA	NA
Leaf female biased	RNA TEs per window	0.084462328498518	136	0.328248405173744	FALSE	NA	NA
Leaf female biased	Male distortion	NA	36	NA	NA	NA	NA
Leaf female biased	Female distortion	NA	36	NA	NA	NA	NA
Leaf female biased	Mendelian distortion	NA	36	NA	NA	NA	NA
Leaf female biased	Male crossovers	-0.0275451309676549	136	0.75023914211568	FALSE	NA	NA
Leaf female biased	Female crossovers	-0.0296610264719297	136	0.731758941575272	FALSE	NA	NA
Leaf female biased	Total crossovers	-0.0340824680812303	136	0.693645848543339	FALSE	NA	NA
Leaf female biased	Crossover difference	0.00203471307395502	136	0.981243757538187	FALSE	NA	NA
Leaf female biased	Leaf expressed genes	-0.0480175449245811	136	0.578807367587115	FALSE	NA	NA
Leaf female biased	Leaf male biased	-0.0205919466916374	136	0.811919905609173	FALSE	NA	NA
Leaf female biased	Leaf female biased	1	136	NA	NA	NA	NA
Leaf female biased	Flower expressed genes	-0.0463131948046655	136	0.592371786238573	FALSE	NA	NA
Leaf female biased	Flower male biased	-0.0375188234648965	136	0.664538967929963	FALSE	NA	NA
Leaf female biased	Flower female biased	0.00225905907366059	136	0.979176149015349	FALSE	NA	NA
Leaf female biased	Pollen biased	-0.068376826682953	136	0.428961477932959	FALSE	NA	NA
Leaf female biased	Pollen tube biased	-0.047147998087328	136	0.585709811392389	FALSE	NA	NA
Flower expressed genes	Genes per window	0.982757048738495	136	0	TRUE	0	0.982757048738495
Flower expressed genes	DNA TEs per window	0.784162879061821	136	0	TRUE	0	0.784162879061821
Flower expressed genes	RNA TEs per window	-0.794054552288362	136	0	TRUE	0	-0.794054552288362
Flower expressed genes	Male distortion	-0.140681851711362	36	0.413138305333488	FALSE	NA	NA
Flower expressed genes	Female distortion	0.614593010503121	36	0.0000666872461043688	TRUE	0.0000666872461043688	0.614593010503121
Flower expressed genes	Mendelian distortion	-0.28673394297921	36	0.0899810750445211	FALSE	NA	NA
Flower expressed genes	Male crossovers	0.0578630708344507	136	0.503415122327439	FALSE	NA	NA
Flower expressed genes	Female crossovers	0.10975840405399	136	0.203364545397518	FALSE	NA	NA
Flower expressed genes	Total crossovers	0.0999120465989682	136	0.247146439551736	FALSE	NA	NA
Flower expressed genes	Crossover difference	-0.0479849767996285	136	0.579065210228603	FALSE	NA	NA
Flower expressed genes	Leaf expressed genes	0.994185856094968	136	0	TRUE	0	0.994185856094968
Flower expressed genes	Leaf male biased	0.251577609399052	136	0.00313212324291268	TRUE	0.00313212324291268	0.251577609399052
Flower expressed genes	Leaf female biased	-0.0463131948046655	136	0.592371786238573	FALSE	NA	NA
Flower expressed genes	Flower expressed genes	1	136	NA	NA	NA	NA
Flower expressed genes	Flower male biased	0.726712741106385	136	0	TRUE	0	0.726712741106385
Flower expressed genes	Flower female biased	0.65281987685108	136	0	TRUE	0	0.65281987685108
Flower expressed genes	Pollen biased	0.915094333627584	136	0	TRUE	0	0.915094333627584
Flower expressed genes	Pollen tube biased	0.672362757274952	136	0	TRUE	0	0.672362757274952
Flower male biased	Genes per window	0.717976471672656	136	0	TRUE	0	0.717976471672656
Flower male biased	DNA TEs per window	0.663097075496756	136	0	TRUE	0	0.663097075496756
Flower male biased	RNA TEs per window	-0.657081200275348	136	0	TRUE	0	-0.657081200275348
Flower male biased	Male distortion	-0.0421304635315845	36	0.807254173848181	FALSE	NA	NA
Flower male biased	Female distortion	0.38096269988688	36	0.0218874973390935	TRUE	0.0218874973390935	0.38096269988688
Flower male biased	Mendelian distortion	-0.195862326876601	36	0.252279257093132	FALSE	NA	NA
Flower male biased	Male crossovers	-0.050498492621084	136	0.559324286361517	FALSE	NA	NA
Flower male biased	Female crossovers	0.00502303198097906	136	0.953718530000665	FALSE	NA	NA
Flower male biased	Total crossovers	-0.0270359482872062	136	0.754708031017103	FALSE	NA	NA
Flower male biased	Crossover difference	-0.0509886927306877	136	0.555512274675815	FALSE	NA	NA
Flower male biased	Leaf expressed genes	0.70757966699531	136	0	TRUE	0	0.70757966699531
Flower male biased	Leaf male biased	0.260235215060782	136	0.00221541501299072	TRUE	0.00221541501299072	0.260235215060782
Flower male biased	Leaf female biased	-0.0375188234648965	136	0.664538967929963	FALSE	NA	NA
Flower male biased	Flower expressed genes	0.726712741106385	136	0	TRUE	0	0.726712741106385
Flower male biased	Flower male biased	1	136	NA	NA	NA	NA
Flower male biased	Flower female biased	0.489929704052442	136	0.00000000141636435913028	TRUE	0.00000000141636435913028	0.489929704052442
Flower male biased	Pollen biased	0.669952362902902	136	0	TRUE	0	0.669952362902902
Flower male biased	Pollen tube biased	0.43491392161922	136	0.000000121737133262911	TRUE	0.000000121737133262911	0.43491392161922
Flower female biased	Genes per window	0.632010403393127	136	0	TRUE	0	0.632010403393127
Flower female biased	DNA TEs per window	0.559518491851702	136	0.00000000000143396405860585	TRUE	0.00000000000143396405860585	0.559518491851702
Flower female biased	RNA TEs per window	-0.52377819925783	136	0.0000000000601634297936471	TRUE	0.0000000000601634297936471	-0.52377819925783
Flower female biased	Male distortion	0.19674054671971	36	0.250116383999506	FALSE	NA	NA
Flower female biased	Female distortion	0.733404561740377	36	0.000000361926845826588	TRUE	0.000000361926845826588	0.733404561740377
Flower female biased	Mendelian distortion	-0.377510322640464	36	0.0232169595976983	TRUE	0.0232169595976983	-0.377510322640464
Flower female biased	Male crossovers	-0.0126104365753807	136	0.884150274478203	FALSE	NA	NA
Flower female biased	Female crossovers	0.197506632848897	136	0.0211780380132631	TRUE	0.0211780380132631	0.197506632848897
Flower female biased	Total crossovers	0.110362621274273	136	0.200872554188774	FALSE	NA	NA
Flower female biased	Crossover difference	-0.193517492288523	136	0.0239872022973842	TRUE	0.0239872022973842	-0.193517492288523
Flower female biased	Leaf expressed genes	0.64760564794836	136	0	TRUE	0	0.64760564794836
Flower female biased	Leaf male biased	0.215054674235577	136	0.0119272724448711	TRUE	0.0119272724448711	0.215054674235577
Flower female biased	Leaf female biased	0.00225905907366059	136	0.979176149015349	FALSE	NA	NA
Flower female biased	Flower expressed genes	0.65281987685108	136	0	TRUE	0	0.65281987685108
Flower female biased	Flower male biased	0.489929704052442	136	0.00000000141636435913028	TRUE	0.00000000141636435913028	0.489929704052442
Flower female biased	Flower female biased	1	136	NA	NA	NA	NA
Flower female biased	Pollen biased	0.589021608339687	136	0.0000000000000461852778244065	TRUE	0.0000000000000461852778244065	0.589021608339687
Flower female biased	Pollen tube biased	0.42962629200354	136	0.000000179455337701029	TRUE	0.000000179455337701029	0.42962629200354
Pollen biased	Genes per window	0.895739080787465	136	0	TRUE	0	0.895739080787465
Pollen biased	DNA TEs per window	0.722274219510237	136	0	TRUE	0	0.722274219510237
Pollen biased	RNA TEs per window	-0.714986079792535	136	0	TRUE	0	-0.714986079792535
Pollen biased	Male distortion	-0.1037019094679	36	0.547254744933069	FALSE	NA	NA
Pollen biased	Female distortion	0.394745920401682	36	0.0171931622954107	TRUE	0.0171931622954107	0.394745920401682
Pollen biased	Mendelian distortion	-0.288201739945603	36	0.0882757439955195	FALSE	NA	NA
Pollen biased	Male crossovers	0.0837213467509436	136	0.332524800904366	FALSE	NA	NA
Pollen biased	Female crossovers	0.0792184768818417	136	0.359272219043796	FALSE	NA	NA
Pollen biased	Total crossovers	0.0970662145029668	136	0.260934433901334	FALSE	NA	NA
Pollen biased	Crossover difference	0.00388785549400162	136	0.9641699074191	FALSE	NA	NA
Pollen biased	Leaf expressed genes	0.906369933720441	136	0	TRUE	0	0.906369933720441
Pollen biased	Leaf male biased	0.215368361533474	136	0.0118008345351597	TRUE	0.0118008345351597	0.215368361533474
Pollen biased	Leaf female biased	-0.068376826682953	136	0.428961477932959	FALSE	NA	NA
Pollen biased	Flower expressed genes	0.915094333627584	136	0	TRUE	0	0.915094333627584
Pollen biased	Flower male biased	0.669952362902902	136	0	TRUE	0	0.669952362902902
Pollen biased	Flower female biased	0.589021608339687	136	0.0000000000000461852778244065	TRUE	0.0000000000000461852778244065	0.589021608339687
Pollen biased	Pollen biased	1	136	NA	NA	NA	NA
Pollen biased	Pollen tube biased	0.60123342165876	136	0.00000000000000999200722162641	TRUE	0.00000000000000999200722162641	0.60123342165876
Pollen tube biased	Genes per window	0.647502049906806	136	0	TRUE	0	0.647502049906806
Pollen tube biased	DNA TEs per window	0.433801704257056	136	0.000000132163473054447	TRUE	0.000000132163473054447	0.433801704257056
Pollen tube biased	RNA TEs per window	-0.549667230147771	136	0.00000000000419864143452742	TRUE	0.00000000000419864143452742	-0.549667230147771
Pollen tube biased	Male distortion	0.0141596240457516	36	0.934675794335476	FALSE	NA	NA
Pollen tube biased	Female distortion	0.116666438782118	36	0.498016369045653	FALSE	NA	NA
Pollen tube biased	Mendelian distortion	0.0808248212351396	36	0.639354014279757	FALSE	NA	NA
Pollen tube biased	Male crossovers	-0.0264466617328624	136	0.759890103890087	FALSE	NA	NA
Pollen tube biased	Female crossovers	0.0405156099937097	136	0.639555543568106	FALSE	NA	NA
Pollen tube biased	Total crossovers	0.00844890791791811	136	0.922231956940923	FALSE	NA	NA
Pollen tube biased	Crossover difference	-0.0616024647564744	136	0.476187395115081	FALSE	NA	NA
Pollen tube biased	Leaf expressed genes	0.664673944232771	136	0	TRUE	0	0.664673944232771
Pollen tube biased	Leaf male biased	0.0645448136481802	136	0.455337316858724	FALSE	NA	NA
Pollen tube biased	Leaf female biased	-0.047147998087328	136	0.585709811392389	FALSE	NA	NA
Pollen tube biased	Flower expressed genes	0.672362757274952	136	0	TRUE	0	0.672362757274952
Pollen tube biased	Flower male biased	0.43491392161922	136	0.000000121737133262911	TRUE	0.000000121737133262911	0.43491392161922
Pollen tube biased	Flower female biased	0.42962629200354	136	0.000000179455337701029	TRUE	0.000000179455337701029	0.42962629200354
Pollen tube biased	Pollen biased	0.60123342165876	136	0.00000000000000999200722162641	TRUE	0.00000000000000999200722162641	0.60123342165876
Pollen tube biased	Pollen tube biased	1	136	NA	NA	NA	NA
