## Supplementary material for "Recombination landscape dimorphism contributes to sex chromosome evolution in the dioecious plant *Rumex hastatulus*": A4 windowed partial correlations

control	var_1	var_2	estimate	p	statistic	n
n_genes_Yunchen	DNA TEs per window	RNA TEs per window	0.0647322007193409	0.455722341999093	0.748097162034165	136
n_genes_Yunchen	DNA TEs per window	Male distortion	0.284334256376367	0.097838998514486	1.70369562537396	36
n_genes_Yunchen	DNA TEs per window	Female distortion	-0.0833438975283122	0.634080216488044	-0.48044578586184	36
n_genes_Yunchen	DNA TEs per window	Mendelian distortion	0.100634965879905	0.565152049946631	0.581053633526761	36
n_genes_Yunchen	DNA TEs per window	Male crossovers	0.0853523450949084	0.324977688100089	0.987936409948658	136
n_genes_Yunchen	DNA TEs per window	Female crossovers	0.00976372576382526	0.910512594985771	0.112606146047579	136
n_genes_Yunchen	DNA TEs per window	Total crossovers	0.0567677910949613	0.513127026759034	0.655735537572542	136
n_genes_Yunchen	DNA TEs per window	Crossover difference	0.0693249889060252	0.424316343793558	0.80142289415472	136
n_genes_Yunchen	DNA TEs per window	Leaf expressed genes	0.0838803704592808	0.333421596080868	0.970776803482066	136
n_genes_Yunchen	DNA TEs per window	Leaf male biased	0.120647059430949	0.163361719303416	1.4016078578259	136
n_genes_Yunchen	DNA TEs per window	Leaf female biased	-0.0566929160582542	0.51368381406074	-0.654867851140496	136
n_genes_Yunchen	DNA TEs per window	Flower expressed genes	0.0938089787275558	0.279157081315921	1.08664981153539	136
n_genes_Yunchen	DNA TEs per window	Flower male biased	0.228279520483067	0.00774563039199567	2.70404648948643	136
n_genes_Yunchen	DNA TEs per window	Flower female biased	0.129905569994491	0.133174171458218	1.51094732557932	136
n_genes_Yunchen	DNA TEs per window	Pollen biased	0.0630698705368424	0.467400383215148	0.728808203925583	136
n_genes_Yunchen	DNA TEs per window	Pollen tube biased	-0.161241730231682	0.0617226764939121	-1.88418501536638	136
n_genes_Yunchen	RNA TEs per window	DNA TEs per window	0.0647322007193404	0.455722341999097	0.748097162034159	136
n_genes_Yunchen	RNA TEs per window	Male distortion	0.107226389243673	0.539814613409236	0.619540590496368	36
n_genes_Yunchen	RNA TEs per window	Female distortion	0.227620363336046	0.188491391835028	1.34282875528362	36
n_genes_Yunchen	RNA TEs per window	Mendelian distortion	0.119324141930757	0.494771671551795	0.690397657098563	36
n_genes_Yunchen	RNA TEs per window	Male crossovers	-0.0545300500308116	0.529900500925754	-0.62980828816437	136
n_genes_Yunchen	RNA TEs per window	Female crossovers	-0.0195068345960876	0.822319480048885	-0.225006604450062	136
n_genes_Yunchen	RNA TEs per window	Total crossovers	-0.0441800529251153	0.610891727365884	-0.510007204597548	136
n_genes_Yunchen	RNA TEs per window	Crossover difference	-0.0321347933584088	0.711385340937521	-0.370788011504902	136
n_genes_Yunchen	RNA TEs per window	Leaf expressed genes	0.2315559058329	0.00688725941105701	2.74503874333116	136
n_genes_Yunchen	RNA TEs per window	Leaf male biased	0.00768579049573891	0.929501764500404	0.0886394780482466	136
n_genes_Yunchen	RNA TEs per window	Leaf female biased	0.108261531707638	0.211348705886885	1.25591459489887	136
n_genes_Yunchen	RNA TEs per window	Flower expressed genes	0.148741652147286	0.0851162126442388	1.73466871286606	136
n_genes_Yunchen	RNA TEs per window	Flower male biased	-0.166212553584002	0.0540193761134143	-1.94389637644337	136
n_genes_Yunchen	RNA TEs per window	Flower female biased	-0.00705092893869023	0.93531185850755	-0.0813173007302981	136
n_genes_Yunchen	RNA TEs per window	Pollen biased	0.0911438052975215	0.293103459161965	1.05551496618919	136
n_genes_Yunchen	RNA TEs per window	Pollen tube biased	-0.0375589707061106	0.665384996122151	-0.433457022328599	136
n_genes_Yunchen	Male distortion	DNA TEs per window	0.284334256376366	0.0978389985144863	1.70369562537396	36
n_genes_Yunchen	Male distortion	RNA TEs per window	0.107226389243674	0.53981461340923	0.619540590496377	36
n_genes_Yunchen	Male distortion	Female distortion	0.357266485164842	0.0351216254515156	2.19735998456229	36
n_genes_Yunchen	Male distortion	Mendelian distortion	0.251529887708155	0.14495618611207	1.49292751653655	36
n_genes_Yunchen	Male distortion	Male crossovers	-0.530913166263086	0.00103343779408048	-3.59897280373816	36
n_genes_Yunchen	Male distortion	Female crossovers	0.0267821495232337	0.878620480445247	0.153906943104731	36
n_genes_Yunchen	Male distortion	Total crossovers	-0.441159303465952	0.00798347241013321	-2.82392010118994	36
n_genes_Yunchen	Male distortion	Crossover difference	-0.394719469327219	0.0189473495586005	-2.4678782709799	36
n_genes_Yunchen	Male distortion	Leaf expressed genes	0.0732781655158846	0.675699693789644	0.422085772586587	36
n_genes_Yunchen	Male distortion	Leaf male biased	-0.190843401455748	0.27212916416636	-1.1168388200659	36
n_genes_Yunchen	Male distortion	Leaf female biased	NA	NaN	NaN	36
n_genes_Yunchen	Male distortion	Flower expressed genes	0.108623581869369	0.534514382024067	0.627709155510167	36
n_genes_Yunchen	Male distortion	Flower male biased	0.0435957177761534	0.803618338671802	0.250676661534274	36
n_genes_Yunchen	Male distortion	Flower female biased	0.396527343098145	0.0183595067495996	2.48128465507038	36
n_genes_Yunchen	Male distortion	Pollen biased	0.0765096680047323	0.662227364467749	0.440806655977164	36
n_genes_Yunchen	Male distortion	Pollen tube biased	0.0813961948595284	0.642052821310867	0.469142236795638	36
n_genes_Yunchen	Female distortion	DNA TEs per window	-0.0833438975283121	0.634080216488045	-0.48044578586184	36
n_genes_Yunchen	Female distortion	RNA TEs per window	0.227620363336046	0.188491391835028	1.34282875528362	36
n_genes_Yunchen	Female distortion	Male distortion	0.357266485164842	0.0351216254515157	2.19735998456229	36
n_genes_Yunchen	Female distortion	Mendelian distortion	-0.26287458523938	0.127089019662343	-1.56514567747781	36
n_genes_Yunchen	Female distortion	Male crossovers	-0.5462595471451	0.00068692471939407	-3.74637341664564	36
n_genes_Yunchen	Female distortion	Female crossovers	0.606986798093899	0.000110635059765285	4.38759457855284	36
n_genes_Yunchen	Female distortion	Total crossovers	-0.0505709162673354	0.772963499158782	-0.290879985496629	36
n_genes_Yunchen	Female distortion	Crossover difference	-0.738886661686149	0.000000401026035391817	-6.2991888688868	36
n_genes_Yunchen	Female distortion	Leaf expressed genes	0.177659452620044	0.307241406188209	1.0370735933682	36
n_genes_Yunchen	Female distortion	Leaf male biased	-0.229465313466223	0.184837328117877	-1.3543152805079	36
n_genes_Yunchen	Female distortion	Leaf female biased	NA	NaN	NaN	36
n_genes_Yunchen	Female distortion	Flower expressed genes	0.136036909020132	0.435856301696262	0.788805463322061	36
n_genes_Yunchen	Female distortion	Flower male biased	0.164006402135766	0.346482979525173	0.955077493767847	36
n_genes_Yunchen	Female distortion	Flower female biased	0.575994179335626	0.000293760940552391	4.04773293781994	36
n_genes_Yunchen	Female distortion	Pollen biased	-0.195198984231874	0.26112987772938	-1.14332620520406	36
n_genes_Yunchen	Female distortion	Pollen tube biased	-0.112773592272704	0.518920617392253	-0.651994225421073	36
n_genes_Yunchen	Mendelian distortion	DNA TEs per window	0.100634965879907	0.565152049946625	0.58105363352677	36
n_genes_Yunchen	Mendelian distortion	RNA TEs per window	0.119324141930756	0.494771671551798	0.690397657098557	36
n_genes_Yunchen	Mendelian distortion	Male distortion	0.251529887708154	0.14495618611207	1.49292751653654	36
n_genes_Yunchen	Mendelian distortion	Female distortion	-0.26287458523938	0.127089019662343	-1.56514567747781	36
n_genes_Yunchen	Mendelian distortion	Male crossovers	0.0285243926983432	0.870788620528724	0.163926863187501	36
n_genes_Yunchen	Mendelian distortion	Female crossovers	-0.397720818663038	0.0179798419397348	-2.49015368879909	36
n_genes_Yunchen	Mendelian distortion	Total crossovers	-0.252148828065765	0.143936468147524	-1.49685026636284	36
n_genes_Yunchen	Mendelian distortion	Crossover difference	0.24878540098544	0.149541418903318	1.47555684684807	36
n_genes_Yunchen	Mendelian distortion	Leaf expressed genes	0.040169316857649	0.818786077106414	0.230941553023318	36
n_genes_Yunchen	Mendelian distortion	Leaf male biased	0.243058910366492	0.159446837591931	1.43943354885967	36
n_genes_Yunchen	Mendelian distortion	Leaf female biased	NA	NaN	NaN	36
n_genes_Yunchen	Mendelian distortion	Flower expressed genes	0.0155667915061643	0.929276617419295	0.089435245867186	36
n_genes_Yunchen	Mendelian distortion	Flower male biased	-0.0729013517879782	0.677277221148676	-0.419903680379941	36
n_genes_Yunchen	Mendelian distortion	Flower female biased	-0.250985789903234	0.145856949272669	-1.48948072262734	36
n_genes_Yunchen	Mendelian distortion	Pollen biased	-0.0724511359780894	0.679163816749637	-0.417296760699761	36
n_genes_Yunchen	Mendelian distortion	Pollen tube biased	0.202677037406489	0.242938039864599	1.18896719458655	36
n_genes_Yunchen	Male crossovers	DNA TEs per window	0.0853523450949064	0.324977688100101	0.987936409948634	136
n_genes_Yunchen	Male crossovers	RNA TEs per window	-0.0545300500308107	0.529900500925761	-0.62980828816436	136
n_genes_Yunchen	Male crossovers	Male distortion	-0.530913166263086	0.00103343779408048	-3.59897280373816	36
n_genes_Yunchen	Male crossovers	Female distortion	-0.5462595471451	0.00068692471939407	-3.74637341664564	36
n_genes_Yunchen	Male crossovers	Mendelian distortion	0.0285243926983433	0.870788620528723	0.163926863187501	36
n_genes_Yunchen	Male crossovers	Female crossovers	0.404816828413114	0.00000111636527524615	5.10562844358553	136
n_genes_Yunchen	Male crossovers	Total crossovers	0.838276034274141	0.000000000000000000000000000000000000760798816759235	17.7304728068902	136
n_genes_Yunchen	Male crossovers	Crossover difference	0.546164807495505	0.00000000000730876981172878	7.51921591971915	136
n_genes_Yunchen	Male crossovers	Leaf expressed genes	0.0121147741652396	0.889088922342136	0.139724645293295	136
n_genes_Yunchen	Male crossovers	Leaf male biased	-0.0413583529345454	0.633877770162381	-0.477376247995743	136
n_genes_Yunchen	Male crossovers	Leaf female biased	-0.0257685473691923	0.766719531764357	-0.29727610024451	136
n_genes_Yunchen	Male crossovers	Flower expressed genes	-0.036012069846923	0.67838634704109	-0.415581014202579	136
n_genes_Yunchen	Male crossovers	Flower male biased	-0.140556646447261	0.10394602237207	-1.63723171464391	136
n_genes_Yunchen	Male crossovers	Flower female biased	-0.069954605153738	0.420110690076857	-0.808737126513377	136
n_genes_Yunchen	Male crossovers	Pollen biased	0.0561869673804002	0.51745429116358	0.649004974474031	136
n_genes_Yunchen	Male crossovers	Pollen tube biased	-0.0906711590173162	0.295624176108766	-1.04999586862026	136
n_genes_Yunchen	Female crossovers	DNA TEs per window	0.0097637257638211	0.910512594985809	0.112606146047531	136
n_genes_Yunchen	Female crossovers	RNA TEs per window	-0.0195068345960861	0.822319480048898	-0.225006604450044	136
n_genes_Yunchen	Female crossovers	Male distortion	0.0267821495232337	0.878620480445247	0.153906943104731	36
n_genes_Yunchen	Female crossovers	Female distortion	0.606986798093899	0.000110635059765285	4.38759457855284	36
n_genes_Yunchen	Female crossovers	Mendelian distortion	-0.397720818663038	0.0179798419397349	-2.49015368879908	36
n_genes_Yunchen	Female crossovers	Male crossovers	0.404816828413114	0.00000111636527524615	5.10562844358553	136
n_genes_Yunchen	Female crossovers	Total crossovers	0.837920063364455	0.000000000000000000000000000000000000869674251203462	17.7051850976299	136
n_genes_Yunchen	Female crossovers	Crossover difference	-0.544873980648705	0.00000000000837010373565824	-7.49392821045881	136
n_genes_Yunchen	Female crossovers	Leaf expressed genes	0.040218005385032	0.64326893688118	0.464192229135168	136
n_genes_Yunchen	Female crossovers	Leaf male biased	-0.0881124774713321	0.309518644983131	-1.02013042679203	136
n_genes_Yunchen	Female crossovers	Leaf female biased	-0.02664569078152	0.759018046412577	-0.307402242888093	136
n_genes_Yunchen	Female crossovers	Flower expressed genes	-0.0123583955979721	0.886873251687023	-0.142534855889072	136
n_genes_Yunchen	Female crossovers	Flower male biased	-0.111090069082194	0.19958961851687	-1.28913246396094	136
n_genes_Yunchen	Female crossovers	Flower female biased	0.162955931696854	0.0589704889222564	1.90475974217765	136
n_genes_Yunchen	Female crossovers	Pollen biased	-0.0518259059867492	0.550531069787634	-0.598489794456504	136
n_genes_Yunchen	Female crossovers	Pollen tube biased	-0.0439783815390368	0.612522410192989	-0.507674621771812	136
n_genes_Yunchen	Total crossovers	DNA TEs per window	0.0567677910949622	0.513127026759028	0.655735537572552	136
n_genes_Yunchen	Total crossovers	RNA TEs per window	-0.0441800529251171	0.610891727365869	-0.510007204597569	136
n_genes_Yunchen	Total crossovers	Male distortion	-0.441159303465953	0.00798347241013317	-2.82392010118995	36
n_genes_Yunchen	Total crossovers	Female distortion	-0.0505709162673352	0.772963499158783	-0.290879985496627	36
n_genes_Yunchen	Total crossovers	Mendelian distortion	-0.252148828065765	0.143936468147525	-1.49685026636283	36
n_genes_Yunchen	Total crossovers	Male crossovers	0.838276034274141	0.000000000000000000000000000000000000760798816759235	17.7304728068902	136
n_genes_Yunchen	Total crossovers	Female crossovers	0.837920063364455	0.000000000000000000000000000000000000869674251203438	17.7051850976299	136
n_genes_Yunchen	Total crossovers	Crossover difference	0.0010963605813864	0.989930878954948	0.0126438546301685	136
n_genes_Yunchen	Total crossovers	Leaf expressed genes	0.0312127484181066	0.719314870973844	0.360138447491587	136
n_genes_Yunchen	Total crossovers	Leaf male biased	-0.0772268716461839	0.373314604614211	-0.893291505514086	136
n_genes_Yunchen	Total crossovers	Leaf female biased	-0.0312694874856969	0.71882604487258	-0.360793753481566	136
n_genes_Yunchen	Total crossovers	Flower expressed genes	-0.0288643535716587	0.739644526401441	-0.333018720651725	136
n_genes_Yunchen	Total crossovers	Flower male biased	-0.150138435093893	0.082193979169543	-1.75133228025236	136
n_genes_Yunchen	Total crossovers	Flower female biased	0.0554139036649499	0.523242616356672	0.640047765751476	136
n_genes_Yunchen	Total crossovers	Pollen biased	0.00263406108963059	0.975811462865098	0.0303775797785784	136
n_genes_Yunchen	Total crossovers	Pollen tube biased	-0.0803443770090372	0.354271800950348	-0.929581741440506	136
n_genes_Yunchen	Crossover difference	DNA TEs per window	0.0693249889060252	0.424316343793559	0.801422894154719	136
n_genes_Yunchen	Crossover difference	RNA TEs per window	-0.032134793358409	0.711385340937519	-0.370788011504905	136
n_genes_Yunchen	Crossover difference	Male distortion	-0.394719469327219	0.0189473495586005	-2.4678782709799	36
n_genes_Yunchen	Crossover difference	Female distortion	-0.738886661686149	0.000000401026035391816	-6.2991888688868	36
n_genes_Yunchen	Crossover difference	Mendelian distortion	0.24878540098544	0.149541418903318	1.47555684684807	36
n_genes_Yunchen	Crossover difference	Male crossovers	0.546164807495505	0.00000000000730876981172893	7.51921591971915	136
n_genes_Yunchen	Crossover difference	Female crossovers	-0.544873980648705	0.00000000000837010373565806	-7.49392821045882	136
n_genes_Yunchen	Crossover difference	Total crossovers	0.00109636058138637	0.989930878954948	0.0126438546301682	136
n_genes_Yunchen	Crossover difference	Leaf expressed genes	-0.0257341744447634	0.767021802504219	-0.296879297708315	136
n_genes_Yunchen	Crossover difference	Leaf male biased	0.0427933447012609	0.622142586342196	0.493969429446551	136
n_genes_Yunchen	Crossover difference	Leaf female biased	0.000779871455189132	0.992837464223128	0.00899391910781458	136
n_genes_Yunchen	Crossover difference	Flower expressed genes	-0.021702167148571	0.802710285570308	-0.250340561230867	136
n_genes_Yunchen	Crossover difference	Flower male biased	-0.0271234160673359	0.75483339328233	-0.312917618325137	136
n_genes_Yunchen	Crossover difference	Flower female biased	-0.213433091380652	0.0129363114122679	-2.51948526276458	136
n_genes_Yunchen	Crossover difference	Pollen biased	0.0990019754451011	0.25328301754528	1.14738330126639	136
n_genes_Yunchen	Crossover difference	Pollen tube biased	-0.0428584611423514	0.621612288144162	-0.494722459580969	136
n_genes_Yunchen	Leaf expressed genes	DNA TEs per window	0.0838803704592803	0.333421596080871	0.97077680348206	136
n_genes_Yunchen	Leaf expressed genes	RNA TEs per window	0.2315559058329	0.00688725941105696	2.74503874333116	136
n_genes_Yunchen	Leaf expressed genes	Male distortion	0.0732781655158875	0.675699693789632	0.422085772586604	36
n_genes_Yunchen	Leaf expressed genes	Female distortion	0.177659452620043	0.307241406188211	1.0370735933682	36
n_genes_Yunchen	Leaf expressed genes	Mendelian distortion	0.0401693168576494	0.818786077106412	0.230941553023321	36
n_genes_Yunchen	Leaf expressed genes	Male crossovers	0.0121147741652395	0.889088922342137	0.139724645293295	136
n_genes_Yunchen	Leaf expressed genes	Female crossovers	0.0402180053850314	0.643268936881185	0.464192229135161	136
n_genes_Yunchen	Leaf expressed genes	Total crossovers	0.0312127484180998	0.719314870973904	0.360138447491508	136
n_genes_Yunchen	Leaf expressed genes	Crossover difference	-0.0257341744447634	0.767021802504219	-0.296879297708315	136
n_genes_Yunchen	Leaf expressed genes	Leaf male biased	0.0778687756878262	0.369343269344928	0.90076158689144	136
n_genes_Yunchen	Leaf expressed genes	Leaf female biased	-0.118218237119453	0.17206681398272	-1.37298710255509	136
n_genes_Yunchen	Leaf expressed genes	Flower expressed genes	0.820128944176478	0.000000000000000000000000000000000473677009120419	16.5301288905421	136
n_genes_Yunchen	Leaf expressed genes	Flower male biased	0.00292850144772827	0.973108583698882	0.0337732710766459	136
n_genes_Yunchen	Leaf expressed genes	Flower female biased	0.187562180132929	0.0293776328080124	2.20215481551548	136
n_genes_Yunchen	Leaf expressed genes	Pollen biased	0.313683303228386	0.000211612313364378	3.80986512071969	136
n_genes_Yunchen	Leaf expressed genes	Pollen tube biased	0.204503448893635	0.0173492312071251	2.40936880275757	136
n_genes_Yunchen	Leaf male biased	DNA TEs per window	0.120647059430947	0.163361719303423	1.40160785782588	136
n_genes_Yunchen	Leaf male biased	RNA TEs per window	0.00768579049573982	0.929501764500396	0.0886394780482571	136
n_genes_Yunchen	Leaf male biased	Male distortion	-0.190843401455748	0.27212916416636	-1.1168388200659	36
n_genes_Yunchen	Leaf male biased	Female distortion	-0.229465313466223	0.184837328117877	-1.3543152805079	36
n_genes_Yunchen	Leaf male biased	Mendelian distortion	0.243058910366493	0.159446837591931	1.43943354885967	36
n_genes_Yunchen	Leaf male biased	Male crossovers	-0.0413583529345454	0.633877770162381	-0.477376247995743	136
n_genes_Yunchen	Leaf male biased	Female crossovers	-0.0881124774713318	0.309518644983133	-1.02013042679202	136
n_genes_Yunchen	Leaf male biased	Total crossovers	-0.0772268716461837	0.373314604614212	-0.893291505514084	136
n_genes_Yunchen	Leaf male biased	Crossover difference	0.0427933447012609	0.622142586342196	0.493969429446551	136
n_genes_Yunchen	Leaf male biased	Leaf expressed genes	0.077868775687828	0.369343269344917	0.900761586891461	136
n_genes_Yunchen	Leaf male biased	Leaf female biased	-0.0139677448502567	0.872259402127793	-0.161099607655813	136
n_genes_Yunchen	Leaf male biased	Flower expressed genes	0.0202474504342354	0.815691213949541	0.233552868002068	136
n_genes_Yunchen	Leaf male biased	Flower male biased	0.117416805405277	0.175013196567242	1.36354870270884	136
n_genes_Yunchen	Leaf male biased	Flower female biased	0.0741377448163877	0.392789540435612	0.857357621746207	136
n_genes_Yunchen	Leaf male biased	Pollen biased	-0.0247130472090491	0.776017254265165	-0.285091834878229	136
n_genes_Yunchen	Leaf male biased	Pollen tube biased	-0.134014437219329	0.121231193469244	-1.55959843138565	136
n_genes_Yunchen	Leaf female biased	DNA TEs per window	-0.0566929160582485	0.513683814060782	-0.65486785114043	136
n_genes_Yunchen	Leaf female biased	RNA TEs per window	0.108261531707642	0.211348705886866	1.25591459489892	136
n_genes_Yunchen	Leaf female biased	Male distortion	NA	NaN	NaN	36
n_genes_Yunchen	Leaf female biased	Female distortion	NA	NaN	NaN	36
n_genes_Yunchen	Leaf female biased	Mendelian distortion	NA	NaN	NaN	36
n_genes_Yunchen	Leaf female biased	Male crossovers	-0.0257685473691932	0.766719531764349	-0.297276100244521	136
n_genes_Yunchen	Leaf female biased	Female crossovers	-0.0266456907815207	0.75901804641257	-0.307402242888101	136
n_genes_Yunchen	Leaf female biased	Total crossovers	-0.0312694874856958	0.718826044872589	-0.360793753481554	136
n_genes_Yunchen	Leaf female biased	Crossover difference	0.00077987145518907	0.992837464223128	0.00899391910781386	136
n_genes_Yunchen	Leaf female biased	Leaf expressed genes	-0.118218237119414	0.172066813982861	-1.37298710255464	136
n_genes_Yunchen	Leaf female biased	Leaf male biased	-0.0139677448502567	0.872259402127793	-0.161099607655813	136
n_genes_Yunchen	Leaf female biased	Flower expressed genes	-0.101338757621177	0.242196449055418	-1.17474317035529	136
n_genes_Yunchen	Leaf female biased	Flower male biased	-0.0249607139533326	0.773832694084745	-0.28795071205936	136
n_genes_Yunchen	Leaf female biased	Flower female biased	0.0258148505595491	0.766312403404201	0.29781062795823	136
n_genes_Yunchen	Leaf female biased	Pollen biased	-0.0972902267077378	0.261622704114871	-1.12735373530017	136
n_genes_Yunchen	Leaf female biased	Pollen tube biased	-0.0380362974033879	0.661392948937225	-0.43897364034442	136
n_genes_Yunchen	Flower expressed genes	DNA TEs per window	0.0938089787275575	0.279157081315912	1.08664981153541	136
n_genes_Yunchen	Flower expressed genes	RNA TEs per window	0.148741652147286	0.0851162126442392	1.73466871286606	136
n_genes_Yunchen	Flower expressed genes	Male distortion	0.108623581869369	0.534514382024068	0.627709155510165	36
n_genes_Yunchen	Flower expressed genes	Female distortion	0.136036909020132	0.43585630169626	0.788805463322065	36
n_genes_Yunchen	Flower expressed genes	Mendelian distortion	0.0155667915061636	0.929276617419299	0.0894352458671817	36
n_genes_Yunchen	Flower expressed genes	Male crossovers	-0.0360120698469229	0.678386347041091	-0.415581014202579	136
n_genes_Yunchen	Flower expressed genes	Female crossovers	-0.0123583955979663	0.886873251687077	-0.142534855889004	136
n_genes_Yunchen	Flower expressed genes	Total crossovers	-0.0288643535716601	0.739644526401428	-0.333018720651741	136
n_genes_Yunchen	Flower expressed genes	Crossover difference	-0.0217021671485709	0.802710285570309	-0.250340561230866	136
n_genes_Yunchen	Flower expressed genes	Leaf expressed genes	0.820128944176478	0.000000000000000000000000000000000473677009120311	16.5301288905422	136
n_genes_Yunchen	Flower expressed genes	Leaf male biased	0.0202474504342344	0.81569121394955	0.233552868002057	136
n_genes_Yunchen	Flower expressed genes	Leaf female biased	-0.101338757621172	0.242196449055443	-1.17474317035523	136
n_genes_Yunchen	Flower expressed genes	Flower male biased	0.164068818847879	0.0572382496756217	1.91812665872392	136
n_genes_Yunchen	Flower expressed genes	Flower female biased	0.221277920653353	0.0099039780889025	2.61676911400247	136
n_genes_Yunchen	Flower expressed genes	Pollen biased	0.423344677543186	0.00000031252892681765	5.38898197807855	136
n_genes_Yunchen	Flower expressed genes	Pollen tube biased	0.255669447369748	0.00276345970349529	3.0498892320354	136
n_genes_Yunchen	Flower male biased	DNA TEs per window	0.228279520483067	0.00774563039199557	2.70404648948644	136
n_genes_Yunchen	Flower male biased	RNA TEs per window	-0.166212553584003	0.0540193761134138	-1.94389637644337	136
n_genes_Yunchen	Flower male biased	Male distortion	0.0435957177761536	0.803618338671801	0.250676661534276	36
n_genes_Yunchen	Flower male biased	Female distortion	0.164006402135766	0.346482979525174	0.955077493767845	36
n_genes_Yunchen	Flower male biased	Mendelian distortion	-0.072901351787978	0.677277221148676	-0.41990368037994	36
n_genes_Yunchen	Flower male biased	Male crossovers	-0.140556646447261	0.10394602237207	-1.63723171464391	136
n_genes_Yunchen	Flower male biased	Female crossovers	-0.111090069082194	0.199589618516871	-1.28913246396094	136
n_genes_Yunchen	Flower male biased	Total crossovers	-0.150138435093892	0.0821939791695447	-1.75133228025235	136
n_genes_Yunchen	Flower male biased	Crossover difference	-0.0271234160673359	0.75483339328233	-0.312917618325137	136
n_genes_Yunchen	Flower male biased	Leaf expressed genes	0.00292850144772864	0.973108583698879	0.0337732710766502	136
n_genes_Yunchen	Flower male biased	Leaf male biased	0.117416805405277	0.175013196567244	1.36354870270883	136
n_genes_Yunchen	Flower male biased	Leaf female biased	-0.0249607139533323	0.773832694084748	-0.287950712059356	136
n_genes_Yunchen	Flower male biased	Flower expressed genes	0.16406881884788	0.0572382496756194	1.91812665872394	136
n_genes_Yunchen	Flower male biased	Flower female biased	0.0670364764872477	0.43980642812636	0.774845356208044	136
n_genes_Yunchen	Flower male biased	Pollen biased	0.0867090257871729	0.317318105296927	1.00375774042728	136
n_genes_Yunchen	Flower male biased	Pollen tube biased	-0.0565132369515901	0.51502121452194	-0.652785692036574	136
n_genes_Yunchen	Flower female biased	DNA TEs per window	0.12990556999449	0.133174171458219	1.51094732557931	136
n_genes_Yunchen	Flower female biased	RNA TEs per window	-0.00705092893868993	0.935311858507553	-0.0813173007302946	136
n_genes_Yunchen	Flower female biased	Male distortion	0.396527343098146	0.0183595067495994	2.48128465507038	36
n_genes_Yunchen	Flower female biased	Female distortion	0.575994179335626	0.00029376094055239	4.04773293781994	36
n_genes_Yunchen	Flower female biased	Mendelian distortion	-0.250985789903234	0.145856949272669	-1.48948072262734	36
n_genes_Yunchen	Flower female biased	Male crossovers	-0.069954605153738	0.420110690076856	-0.808737126513377	136
n_genes_Yunchen	Flower female biased	Female crossovers	0.162955931696855	0.0589704889222554	1.90475974217766	136
n_genes_Yunchen	Flower female biased	Total crossovers	0.0554139036649495	0.523242616356675	0.640047765751472	136
n_genes_Yunchen	Flower female biased	Crossover difference	-0.213433091380652	0.0129363114122679	-2.51948526276458	136
n_genes_Yunchen	Flower female biased	Leaf expressed genes	0.187562180132928	0.0293776328080132	2.20215481551547	136
n_genes_Yunchen	Flower female biased	Leaf male biased	0.0741377448163869	0.392789540435617	0.857357621746198	136
n_genes_Yunchen	Flower female biased	Leaf female biased	0.0258148505595568	0.766312403404134	0.297810627958318	136
n_genes_Yunchen	Flower female biased	Flower expressed genes	0.221277920653354	0.00990397808890207	2.61676911400249	136
n_genes_Yunchen	Flower female biased	Flower male biased	0.0670364764872474	0.439806428126361	0.774845356208041	136
n_genes_Yunchen	Flower female biased	Pollen biased	0.066482083412593	0.44360660854591	0.76840880142953	136
n_genes_Yunchen	Flower female biased	Pollen tube biased	0.034540022542085	0.690847160883342	0.398572794234185	136
n_genes_Yunchen	Pollen biased	DNA TEs per window	0.0630698705368416	0.467400383215154	0.728808203925574	136
n_genes_Yunchen	Pollen biased	RNA TEs per window	0.0911438052975209	0.293103459161968	1.05551496618919	136
n_genes_Yunchen	Pollen biased	Male distortion	0.0765096680047322	0.662227364467749	0.440806655977164	36
n_genes_Yunchen	Pollen biased	Female distortion	-0.195198984231875	0.261129877729379	-1.14332620520406	36
n_genes_Yunchen	Pollen biased	Mendelian distortion	-0.0724511359780896	0.679163816749636	-0.417296760699762	36
n_genes_Yunchen	Pollen biased	Male crossovers	0.0561869673804003	0.51745429116358	0.649004974474031	136
n_genes_Yunchen	Pollen biased	Female crossovers	-0.0518259059867494	0.550531069787632	-0.598489794456507	136
n_genes_Yunchen	Pollen biased	Total crossovers	0.00263406108963025	0.975811462865101	0.0303775797785744	136
n_genes_Yunchen	Pollen biased	Crossover difference	0.0990019754451012	0.253283017545279	1.14738330126639	136
n_genes_Yunchen	Pollen biased	Leaf expressed genes	0.313683303228386	0.000211612313364378	3.80986512071969	136
n_genes_Yunchen	Pollen biased	Leaf male biased	-0.0247130472090473	0.77601725426518	-0.285091834878208	136
n_genes_Yunchen	Pollen biased	Leaf female biased	-0.0972902267077357	0.261622704114881	-1.12735373530014	136
n_genes_Yunchen	Pollen biased	Flower expressed genes	0.423344677543189	0.000000312528926817578	5.3889819780786	136
n_genes_Yunchen	Pollen biased	Flower male biased	0.0867090257871733	0.317318105296925	1.00375774042728	136
n_genes_Yunchen	Pollen biased	Flower female biased	0.0664820834125932	0.443606608545909	0.768408801429533	136
n_genes_Yunchen	Pollen biased	Pollen tube biased	0.0626937180990665	0.470065463246185	0.724444345083423	136
n_genes_Yunchen	Pollen tube biased	DNA TEs per window	-0.161241730231681	0.0617226764939141	-1.88418501536636	136
n_genes_Yunchen	Pollen tube biased	RNA TEs per window	-0.0375589707061097	0.665384996122159	-0.433457022328588	136
n_genes_Yunchen	Pollen tube biased	Male distortion	0.0813961948595284	0.642052821310867	0.469142236795638	36
n_genes_Yunchen	Pollen tube biased	Female distortion	-0.112773592272705	0.518920617392252	-0.651994225421074	36
n_genes_Yunchen	Pollen tube biased	Mendelian distortion	0.202677037406489	0.242938039864599	1.18896719458654	36
n_genes_Yunchen	Pollen tube biased	Male crossovers	-0.0906711590173162	0.295624176108766	-1.04999586862026	136
n_genes_Yunchen	Pollen tube biased	Female crossovers	-0.0439783815390367	0.61252241019299	-0.507674621771811	136
n_genes_Yunchen	Pollen tube biased	Total crossovers	-0.0803443770090374	0.354271800950346	-0.929581741440509	136
n_genes_Yunchen	Pollen tube biased	Crossover difference	-0.0428584611423514	0.621612288144162	-0.494722459580969	136
n_genes_Yunchen	Pollen tube biased	Leaf expressed genes	0.204503448893635	0.0173492312071253	2.40936880275757	136
n_genes_Yunchen	Pollen tube biased	Leaf male biased	-0.134014437219329	0.121231193469244	-1.55959843138565	136
n_genes_Yunchen	Pollen tube biased	Leaf female biased	-0.0380362974033887	0.661392948937219	-0.438973640344428	136
n_genes_Yunchen	Pollen tube biased	Flower expressed genes	0.255669447369748	0.00276345970349527	3.0498892320354	136
n_genes_Yunchen	Pollen tube biased	Flower male biased	-0.05651323695159	0.515021214521941	-0.652785692036573	136
n_genes_Yunchen	Pollen tube biased	Flower female biased	0.0345400225420854	0.690847160883339	0.398572794234189	136
n_genes_Yunchen	Pollen tube biased	Pollen biased	0.0626937180990655	0.470065463246193	0.724444345083412	136
