## Supplementary material for "Recombination landscape dimorphism contributes to sex chromosome evolution in the dioecious plant *Rumex hastatulus*": Table_S1_Genome_wide_windowed_correlations

measure1	measure2	r	n	P	sig_p	p_if_sig	r_if_sig
n_genes_Yunchen	n_genes_Yunchen	1	1210	NA	NA	NA	NA
n_genes_Yunchen	N_DNA_TEs_all	0.656412175574285	1210	0	TRUE	0	0.656412175574285
n_genes_Yunchen	N_RNA_TEs_all	-0.847105438197095	1210	0	TRUE	0	-0.847105438197095
n_genes_Yunchen	male_distortion_mean	-0.139850206083684	352	0.00860366986816974	TRUE	0.00860366986816974	-0.139850206083684
n_genes_Yunchen	female_distortion_mean	0.373124504450284	352	0.000000000000453415083256914	TRUE	0.000000000000453415083256914	0.373124504450284
n_genes_Yunchen	Mendelian_distortion_mean	0.280881922499239	352	0.0000000835265849818967	TRUE	0.0000000835265849818967	0.280881922499239
n_genes_Yunchen	crossovers_male_sum	0.38695294750818	1210	0	TRUE	0	0.38695294750818
n_genes_Yunchen	crossovers_female_sum	0.277650293647287	1210	0	TRUE	0	0.277650293647287
n_genes_Yunchen	crossovers_sex_averaged_sum	0.400849600142353	1210	0	TRUE	0	0.400849600142353
n_genes_Yunchen	crossovers_diff	0.046796744635374	1210	0.103729395030723	FALSE	NA	NA
n_genes_Yunchen	expressed_leaf_sum	0.975891529495569	1210	0	TRUE	0	0.975891529495569
n_genes_Yunchen	leaf_male_bias_sum	-0.0456157066323833	1210	0.112755097036809	FALSE	NA	NA
n_genes_Yunchen	leaf_female_bias_sum	0.0261262123028217	1210	0.363869022720436	FALSE	NA	NA
n_genes_Yunchen	expressed_flower_sum	0.973454202489486	1210	0	TRUE	0	0.973454202489486
n_genes_Yunchen	flower_male_bias_sum	0.713793300757559	1210	0	TRUE	0	0.713793300757559
n_genes_Yunchen	flower_female_bias_sum	0.4704850024214	1210	0	TRUE	0	0.4704850024214
n_genes_Yunchen	pollen_biased_sum	0.873543852347129	1210	0	TRUE	0	0.873543852347129
n_genes_Yunchen	pollen_tube_biased_sum	0.523846190306018	1210	0	TRUE	0	0.523846190306018
N_DNA_TEs_all	n_genes_Yunchen	0.656412175574285	1210	0	TRUE	0	0.656412175574285
N_DNA_TEs_all	N_DNA_TEs_all	1	1210	NA	NA	NA	NA
N_DNA_TEs_all	N_RNA_TEs_all	-0.6284628787172	1210	0	TRUE	0	-0.6284628787172
N_DNA_TEs_all	male_distortion_mean	-0.0445340520648437	352	0.404859240812036	FALSE	NA	NA
N_DNA_TEs_all	female_distortion_mean	0.249125461239514	352	0.00000222099503144335	TRUE	0.00000222099503144335	0.249125461239514
N_DNA_TEs_all	Mendelian_distortion_mean	0.183023154273646	352	0.000558932705178705	TRUE	0.000558932705178705	0.183023154273646
N_DNA_TEs_all	crossovers_male_sum	0.29073444454771	1210	0	TRUE	0	0.29073444454771
N_DNA_TEs_all	crossovers_female_sum	0.202203220383442	1210	0.0000000000012490009027033	TRUE	0.0000000000012490009027033	0.202203220383442
N_DNA_TEs_all	crossovers_sex_averaged_sum	0.296934303397042	1210	0	TRUE	0	0.296934303397042
N_DNA_TEs_all	crossovers_diff	0.0411248697374619	1210	0.152815452825051	FALSE	NA	NA
N_DNA_TEs_all	expressed_leaf_sum	0.643489624544019	1210	0	TRUE	0	0.643489624544019
N_DNA_TEs_all	leaf_male_bias_sum	0.00035593454364534	1210	0.990131691237236	FALSE	NA	NA
N_DNA_TEs_all	leaf_female_bias_sum	-0.00899866077591099	1210	0.754507293358698	FALSE	NA	NA
N_DNA_TEs_all	expressed_flower_sum	0.644024114449866	1210	0	TRUE	0	0.644024114449866
N_DNA_TEs_all	flower_male_bias_sum	0.492449677590571	1210	0	TRUE	0	0.492449677590571
N_DNA_TEs_all	flower_female_bias_sum	0.325912702794411	1210	0	TRUE	0	0.325912702794411
N_DNA_TEs_all	pollen_biased_sum	0.573436982045907	1210	0	TRUE	0	0.573436982045907
N_DNA_TEs_all	pollen_tube_biased_sum	0.346400966502085	1210	0	TRUE	0	0.346400966502085
N_RNA_TEs_all	n_genes_Yunchen	-0.847105438197095	1210	0	TRUE	0	-0.847105438197095
N_RNA_TEs_all	N_DNA_TEs_all	-0.6284628787172	1210	0	TRUE	0	-0.6284628787172
N_RNA_TEs_all	N_RNA_TEs_all	1	1210	NA	NA	NA	NA
N_RNA_TEs_all	male_distortion_mean	0.131605184020257	352	0.0134695701049936	TRUE	0.0134695701049936	0.131605184020257
N_RNA_TEs_all	female_distortion_mean	-0.321019945177182	352	0.000000000703129110490863	TRUE	0.000000000703129110490863	-0.321019945177182
N_RNA_TEs_all	Mendelian_distortion_mean	-0.273544445170615	352	0.000000185144631847933	TRUE	0.000000185144631847933	-0.273544445170615
N_RNA_TEs_all	crossovers_male_sum	-0.302836564485727	1210	0	TRUE	0	-0.302836564485727
N_RNA_TEs_all	crossovers_female_sum	-0.238157432758831	1210	0	TRUE	0	-0.238157432758831
N_RNA_TEs_all	crossovers_sex_averaged_sum	-0.327522387151552	1210	0	TRUE	0	-0.327522387151552
N_RNA_TEs_all	crossovers_diff	-0.0172031901362355	1210	0.549946930334706	FALSE	NA	NA
N_RNA_TEs_all	expressed_leaf_sum	-0.823117520994104	1210	0	TRUE	0	-0.823117520994104
N_RNA_TEs_all	leaf_male_bias_sum	0.0570394217450438	1210	0.0472910987030462	TRUE	0.0472910987030462	0.0570394217450438
N_RNA_TEs_all	leaf_female_bias_sum	0.0018403707559096	1210	0.94900901579082	FALSE	NA	NA
N_RNA_TEs_all	expressed_flower_sum	-0.822937517139438	1210	0	TRUE	0	-0.822937517139438
N_RNA_TEs_all	flower_male_bias_sum	-0.605189281252462	1210	0	TRUE	0	-0.605189281252462
N_RNA_TEs_all	flower_female_bias_sum	-0.399763255541907	1210	0	TRUE	0	-0.399763255541907
N_RNA_TEs_all	pollen_biased_sum	-0.731520006534969	1210	0	TRUE	0	-0.731520006534969
N_RNA_TEs_all	pollen_tube_biased_sum	-0.44513965854319	1210	0	TRUE	0	-0.44513965854319
male_distortion_mean	n_genes_Yunchen	-0.139850206083684	352	0.00860366986816974	TRUE	0.00860366986816974	-0.139850206083684
male_distortion_mean	N_DNA_TEs_all	-0.0445340520648437	352	0.404859240812036	FALSE	NA	NA
male_distortion_mean	N_RNA_TEs_all	0.131605184020257	352	0.0134695701049936	TRUE	0.0134695701049936	0.131605184020257
male_distortion_mean	male_distortion_mean	1	352	NA	NA	NA	NA
male_distortion_mean	female_distortion_mean	-0.0484335822510397	352	0.364938933622161	FALSE	NA	NA
male_distortion_mean	Mendelian_distortion_mean	0.147473977361388	352	0.00556807606012844	TRUE	0.00556807606012844	0.147473977361388
male_distortion_mean	crossovers_male_sum	-0.196497242999159	352	0.000207479038551117	TRUE	0.000207479038551117	-0.196497242999159
male_distortion_mean	crossovers_female_sum	0.0511798943077019	352	0.338349216839192	FALSE	NA	NA
male_distortion_mean	crossovers_sex_averaged_sum	-0.0845648085924543	352	0.113245809634187	FALSE	NA	NA
male_distortion_mean	crossovers_diff	-0.18297923341855	352	0.000560679669508346	TRUE	0.000560679669508346	-0.18297923341855
male_distortion_mean	expressed_leaf_sum	-0.134504697304045	352	0.0115354925711864	TRUE	0.0115354925711864	-0.134504697304045
male_distortion_mean	leaf_male_bias_sum	-0.0566857829173286	352	0.288876422182835	FALSE	NA	NA
male_distortion_mean	leaf_female_bias_sum	0.010477462909814	352	0.844703466375088	FALSE	NA	NA
male_distortion_mean	expressed_flower_sum	-0.12615630787203	352	0.0178868913850208	TRUE	0.0178868913850208	-0.12615630787203
male_distortion_mean	flower_male_bias_sum	-0.123127806581577	352	0.0208514001442115	TRUE	0.0208514001442115	-0.123127806581577
male_distortion_mean	flower_female_bias_sum	-0.050063241616375	352	0.349007524889949	FALSE	NA	NA
male_distortion_mean	pollen_biased_sum	-0.130376472728287	352	0.0143717259910248	TRUE	0.0143717259910248	-0.130376472728287
male_distortion_mean	pollen_tube_biased_sum	-0.0386116492564317	352	0.470226019788886	FALSE	NA	NA
female_distortion_mean	n_genes_Yunchen	0.373124504450284	352	0.000000000000453415083256914	TRUE	0.000000000000453415083256914	0.373124504450284
female_distortion_mean	N_DNA_TEs_all	0.249125461239514	352	0.00000222099503144335	TRUE	0.00000222099503144335	0.249125461239514
female_distortion_mean	N_RNA_TEs_all	-0.321019945177182	352	0.000000000703129110490863	TRUE	0.000000000703129110490863	-0.321019945177182
female_distortion_mean	male_distortion_mean	-0.0484335822510397	352	0.364938933622161	FALSE	NA	NA
female_distortion_mean	female_distortion_mean	1	352	NA	NA	NA	NA
female_distortion_mean	Mendelian_distortion_mean	0.725134970436985	352	0	TRUE	0	0.725134970436985
female_distortion_mean	crossovers_male_sum	0.0536666888216856	352	0.315369637947054	FALSE	NA	NA
female_distortion_mean	crossovers_female_sum	0.110788710222347	352	0.0377474441102896	TRUE	0.0377474441102896	0.110788710222347
female_distortion_mean	crossovers_sex_averaged_sum	0.110337711857747	352	0.0385388508602018	TRUE	0.0385388508602018	0.110337711857747
female_distortion_mean	crossovers_diff	-0.0522639992729569	352	0.328202878226317	FALSE	NA	NA
female_distortion_mean	expressed_leaf_sum	0.375477595297342	352	0.000000000000314859249783694	TRUE	0.000000000000314859249783694	0.375477595297342
female_distortion_mean	leaf_male_bias_sum	-0.0372188813493454	352	0.486400313690076	FALSE	NA	NA
female_distortion_mean	leaf_female_bias_sum	0.103705268772721	352	0.05189458458928	FALSE	NA	NA
female_distortion_mean	expressed_flower_sum	0.37698369315981	352	0.00000000000024891200212096	TRUE	0.00000000000024891200212096	0.37698369315981
female_distortion_mean	flower_male_bias_sum	0.321670421089126	352	0.000000000646796616265988	TRUE	0.000000000646796616265988	0.321670421089126
female_distortion_mean	flower_female_bias_sum	0.233371545355493	352	0.00000968445195992373	TRUE	0.00000968445195992373	0.233371545355493
female_distortion_mean	pollen_biased_sum	0.373361047853717	352	0.000000000000436983782492462	TRUE	0.000000000000436983782492462	0.373361047853717
female_distortion_mean	pollen_tube_biased_sum	0.187278113683754	352	0.000411720451445552	TRUE	0.000411720451445552	0.187278113683754
Mendelian_distortion_mean	n_genes_Yunchen	0.280881922499239	352	0.0000000835265849818967	TRUE	0.0000000835265849818967	0.280881922499239
Mendelian_distortion_mean	N_DNA_TEs_all	0.183023154273646	352	0.000558932705178705	TRUE	0.000558932705178705	0.183023154273646
Mendelian_distortion_mean	N_RNA_TEs_all	-0.273544445170615	352	0.000000185144631847933	TRUE	0.000000185144631847933	-0.273544445170615
Mendelian_distortion_mean	male_distortion_mean	0.147473977361388	352	0.00556807606012844	TRUE	0.00556807606012844	0.147473977361388
Mendelian_distortion_mean	female_distortion_mean	0.725134970436985	352	0	TRUE	0	0.725134970436985
Mendelian_distortion_mean	Mendelian_distortion_mean	1	352	NA	NA	NA	NA
Mendelian_distortion_mean	crossovers_male_sum	0.00588089948704232	352	0.912453828944305	FALSE	NA	NA
Mendelian_distortion_mean	crossovers_female_sum	0.0880770891718159	352	0.0989833272465277	FALSE	NA	NA
Mendelian_distortion_mean	crossovers_sex_averaged_sum	0.0651887857236273	352	0.222465732782312	FALSE	NA	NA
Mendelian_distortion_mean	crossovers_diff	-0.0679525888022504	352	0.203430211856175	FALSE	NA	NA
Mendelian_distortion_mean	expressed_leaf_sum	0.300287723398495	352	0.0000000090825766907443	TRUE	0.0000000090825766907443	0.300287723398495
Mendelian_distortion_mean	leaf_male_bias_sum	0.0892249269151589	352	0.094644923787047	FALSE	NA	NA
Mendelian_distortion_mean	leaf_female_bias_sum	0.118198745597103	352	0.026589223180721	TRUE	0.026589223180721	0.118198745597103
Mendelian_distortion_mean	expressed_flower_sum	0.305522711545104	352	0.00000000484987183746455	TRUE	0.00000000484987183746455	0.305522711545104
Mendelian_distortion_mean	flower_male_bias_sum	0.256626005839854	352	0.00000106321346082794	TRUE	0.00000106321346082794	0.256626005839854
Mendelian_distortion_mean	flower_female_bias_sum	0.133653117049268	352	0.0120763355790361	TRUE	0.0120763355790361	0.133653117049268
Mendelian_distortion_mean	pollen_biased_sum	0.284402378374777	352	0.0000000565417554998504	TRUE	0.0000000565417554998504	0.284402378374777
Mendelian_distortion_mean	pollen_tube_biased_sum	0.18756529186212	352	0.000403216191045441	TRUE	0.000403216191045441	0.18756529186212
crossovers_male_sum	n_genes_Yunchen	0.38695294750818	1210	0	TRUE	0	0.38695294750818
crossovers_male_sum	N_DNA_TEs_all	0.29073444454771	1210	0	TRUE	0	0.29073444454771
crossovers_male_sum	N_RNA_TEs_all	-0.302836564485727	1210	0	TRUE	0	-0.302836564485727
crossovers_male_sum	male_distortion_mean	-0.196497242999159	352	0.000207479038551117	TRUE	0.000207479038551117	-0.196497242999159
crossovers_male_sum	female_distortion_mean	0.0536666888216856	352	0.315369637947054	FALSE	NA	NA
crossovers_male_sum	Mendelian_distortion_mean	0.00588089948704232	352	0.912453828944305	FALSE	NA	NA
crossovers_male_sum	crossovers_male_sum	1	1210	NA	NA	NA	NA
crossovers_male_sum	crossovers_female_sum	0.332832550804965	1210	0	TRUE	0	0.332832550804965
crossovers_male_sum	crossovers_sex_averaged_sum	0.781268576990172	1210	0	TRUE	0	0.781268576990172
crossovers_male_sum	crossovers_diff	0.479038341071986	1210	0	TRUE	0	0.479038341071986
crossovers_male_sum	expressed_leaf_sum	0.373235095524261	1210	0	TRUE	0	0.373235095524261
crossovers_male_sum	leaf_male_bias_sum	-0.057406585350622	1210	0.0458823692161414	TRUE	0.0458823692161414	-0.057406585350622
crossovers_male_sum	leaf_female_bias_sum	-0.0307578150943886	1210	0.285042908389309	FALSE	NA	NA
crossovers_male_sum	expressed_flower_sum	0.372968930847023	1210	0	TRUE	0	0.372968930847023
crossovers_male_sum	flower_male_bias_sum	0.273516620505568	1210	0	TRUE	0	0.273516620505568
crossovers_male_sum	flower_female_bias_sum	0.140942448109809	1210	0.00000085570982766292	TRUE	0.00000085570982766292	0.140942448109809
crossovers_male_sum	pollen_biased_sum	0.339809984758296	1210	0	TRUE	0	0.339809984758296
crossovers_male_sum	pollen_tube_biased_sum	0.231401891670285	1210	0.000000000000000444089209850063	TRUE	0.000000000000000444089209850063	0.231401891670285
crossovers_female_sum	n_genes_Yunchen	0.277650293647287	1210	0	TRUE	0	0.277650293647287
crossovers_female_sum	N_DNA_TEs_all	0.202203220383442	1210	0.0000000000012490009027033	TRUE	0.0000000000012490009027033	0.202203220383442
crossovers_female_sum	N_RNA_TEs_all	-0.238157432758831	1210	0	TRUE	0	-0.238157432758831
crossovers_female_sum	male_distortion_mean	0.0511798943077019	352	0.338349216839192	FALSE	NA	NA
crossovers_female_sum	female_distortion_mean	0.110788710222347	352	0.0377474441102896	TRUE	0.0377474441102896	0.110788710222347
crossovers_female_sum	Mendelian_distortion_mean	0.0880770891718159	352	0.0989833272465277	FALSE	NA	NA
crossovers_female_sum	crossovers_male_sum	0.332832550804965	1210	0	TRUE	0	0.332832550804965
crossovers_female_sum	crossovers_female_sum	1	1210	NA	NA	NA	NA
crossovers_female_sum	crossovers_sex_averaged_sum	0.848638735004692	1210	0	TRUE	0	0.848638735004692
crossovers_female_sum	crossovers_diff	-0.668307831156967	1210	0	TRUE	0	-0.668307831156967
crossovers_female_sum	expressed_leaf_sum	0.267529391076411	1210	0	TRUE	0	0.267529391076411
crossovers_female_sum	leaf_male_bias_sum	-0.04190604063455	1210	0.145161309485108	FALSE	NA	NA
crossovers_female_sum	leaf_female_bias_sum	-0.0185756806862909	1210	0.518574763918847	FALSE	NA	NA
crossovers_female_sum	expressed_flower_sum	0.260266936480371	1210	0	TRUE	0	0.260266936480371
crossovers_female_sum	flower_male_bias_sum	0.230852048640682	1210	0.000000000000000444089209850063	TRUE	0.000000000000000444089209850063	0.230852048640682
crossovers_female_sum	flower_female_bias_sum	0.0908079126262668	1210	0.00156674382199684	TRUE	0.00156674382199684	0.0908079126262668
crossovers_female_sum	pollen_biased_sum	0.256062287520187	1210	0	TRUE	0	0.256062287520187
crossovers_female_sum	pollen_tube_biased_sum	0.151498620120394	1210	0.000000118995739484262	TRUE	0.000000118995739484262	0.151498620120394
crossovers_sex_averaged_sum	n_genes_Yunchen	0.400849600142353	1210	0	TRUE	0	0.400849600142353
crossovers_sex_averaged_sum	N_DNA_TEs_all	0.296934303397042	1210	0	TRUE	0	0.296934303397042
crossovers_sex_averaged_sum	N_RNA_TEs_all	-0.327522387151552	1210	0	TRUE	0	-0.327522387151552
crossovers_sex_averaged_sum	male_distortion_mean	-0.0845648085924543	352	0.113245809634187	FALSE	NA	NA
crossovers_sex_averaged_sum	female_distortion_mean	0.110337711857747	352	0.0385388508602018	TRUE	0.0385388508602018	0.110337711857747
crossovers_sex_averaged_sum	Mendelian_distortion_mean	0.0651887857236273	352	0.222465732782312	FALSE	NA	NA
crossovers_sex_averaged_sum	crossovers_male_sum	0.781268576990172	1210	0	TRUE	0	0.781268576990172
crossovers_sex_averaged_sum	crossovers_female_sum	0.848638735004692	1210	0	TRUE	0	0.848638735004692
crossovers_sex_averaged_sum	crossovers_sex_averaged_sum	1	1210	NA	NA	NA	NA
crossovers_sex_averaged_sum	crossovers_diff	-0.173657017881424	1210	0.0000000011967247193212	TRUE	0.0000000011967247193212	-0.173657017881424
crossovers_sex_averaged_sum	expressed_leaf_sum	0.386455124289714	1210	0	TRUE	0	0.386455124289714
crossovers_sex_averaged_sum	leaf_male_bias_sum	-0.0599415802098259	1210	0.0370882894715046	TRUE	0.0370882894715046	-0.0599415802098259
crossovers_sex_averaged_sum	leaf_female_bias_sum	-0.0295496418196267	1210	0.304397958622611	FALSE	NA	NA
crossovers_sex_averaged_sum	expressed_flower_sum	0.381498547963094	1210	0	TRUE	0	0.381498547963094
crossovers_sex_averaged_sum	flower_male_bias_sum	0.306239525689288	1210	0	TRUE	0	0.306239525689288
crossovers_sex_averaged_sum	flower_female_bias_sum	0.139171297196576	1210	0.00000117536885779757	TRUE	0.00000117536885779757	0.139171297196576
crossovers_sex_averaged_sum	pollen_biased_sum	0.360114662141436	1210	0	TRUE	0	0.360114662141436
crossovers_sex_averaged_sum	pollen_tube_biased_sum	0.230088270773318	1210	0.000000000000000444089209850063	TRUE	0.000000000000000444089209850063	0.230088270773318
crossovers_diff	n_genes_Yunchen	0.046796744635374	1210	0.103729395030723	FALSE	NA	NA
crossovers_diff	N_DNA_TEs_all	0.0411248697374619	1210	0.152815452825051	FALSE	NA	NA
crossovers_diff	N_RNA_TEs_all	-0.0172031901362355	1210	0.549946930334706	FALSE	NA	NA
crossovers_diff	male_distortion_mean	-0.18297923341855	352	0.000560679669508346	TRUE	0.000560679669508346	-0.18297923341855
crossovers_diff	female_distortion_mean	-0.0522639992729569	352	0.328202878226317	FALSE	NA	NA
crossovers_diff	Mendelian_distortion_mean	-0.0679525888022504	352	0.203430211856175	FALSE	NA	NA
crossovers_diff	crossovers_male_sum	0.479038341071986	1210	0	TRUE	0	0.479038341071986
crossovers_diff	crossovers_female_sum	-0.668307831156967	1210	0	TRUE	0	-0.668307831156967
crossovers_diff	crossovers_sex_averaged_sum	-0.173657017881424	1210	0.0000000011967247193212	TRUE	0.0000000011967247193212	-0.173657017881424
crossovers_diff	crossovers_diff	1	1210	NA	NA	NA	NA
crossovers_diff	expressed_leaf_sum	0.0453964748941182	1210	0.114496603263643	FALSE	NA	NA
crossovers_diff	leaf_male_bias_sum	-0.00627688885541427	1210	0.827336860691738	FALSE	NA	NA
crossovers_diff	leaf_female_bias_sum	-0.0069721627280104	1210	0.808563721421604	FALSE	NA	NA
crossovers_diff	expressed_flower_sum	0.0519468832794388	1210	0.0708672480174737	FALSE	NA	NA
crossovers_diff	flower_male_bias_sum	0.000874166906408827	1210	0.975766769763225	FALSE	NA	NA
crossovers_diff	flower_female_bias_sum	0.0266539608116069	1210	0.354255919393237	FALSE	NA	NA
crossovers_diff	pollen_biased_sum	0.0297030506997225	1210	0.301893140460963	FALSE	NA	NA
crossovers_diff	pollen_tube_biased_sum	0.0415189441751251	1210	0.148916715782677	FALSE	NA	NA
expressed_leaf_sum	n_genes_Yunchen	0.975891529495569	1210	0	TRUE	0	0.975891529495569
expressed_leaf_sum	N_DNA_TEs_all	0.643489624544019	1210	0	TRUE	0	0.643489624544019
expressed_leaf_sum	N_RNA_TEs_all	-0.823117520994104	1210	0	TRUE	0	-0.823117520994104
expressed_leaf_sum	male_distortion_mean	-0.134504697304045	352	0.0115354925711864	TRUE	0.0115354925711864	-0.134504697304045
expressed_leaf_sum	female_distortion_mean	0.375477595297342	352	0.000000000000314859249783694	TRUE	0.000000000000314859249783694	0.375477595297342
expressed_leaf_sum	Mendelian_distortion_mean	0.300287723398495	352	0.0000000090825766907443	TRUE	0.0000000090825766907443	0.300287723398495
expressed_leaf_sum	crossovers_male_sum	0.373235095524261	1210	0	TRUE	0	0.373235095524261
expressed_leaf_sum	crossovers_female_sum	0.267529391076411	1210	0	TRUE	0	0.267529391076411
expressed_leaf_sum	crossovers_sex_averaged_sum	0.386455124289714	1210	0	TRUE	0	0.386455124289714
expressed_leaf_sum	crossovers_diff	0.0453964748941182	1210	0.114496603263643	FALSE	NA	NA
expressed_leaf_sum	expressed_leaf_sum	1	1210	NA	NA	NA	NA
expressed_leaf_sum	leaf_male_bias_sum	-0.0302898232099611	1210	0.292439211482881	FALSE	NA	NA
expressed_leaf_sum	leaf_female_bias_sum	0.0350060771887376	1210	0.223679297055022	FALSE	NA	NA
expressed_leaf_sum	expressed_flower_sum	0.992734451914848	1210	0	TRUE	0	0.992734451914848
expressed_leaf_sum	flower_male_bias_sum	0.712171666928941	1210	0	TRUE	0	0.712171666928941
expressed_leaf_sum	flower_female_bias_sum	0.482147613969672	1210	0	TRUE	0	0.482147613969672
expressed_leaf_sum	pollen_biased_sum	0.874594560995564	1210	0	TRUE	0	0.874594560995564
expressed_leaf_sum	pollen_tube_biased_sum	0.537271190716541	1210	0	TRUE	0	0.537271190716541
leaf_male_bias_sum	n_genes_Yunchen	-0.0456157066323833	1210	0.112755097036809	FALSE	NA	NA
leaf_male_bias_sum	N_DNA_TEs_all	0.00035593454364534	1210	0.990131691237236	FALSE	NA	NA
leaf_male_bias_sum	N_RNA_TEs_all	0.0570394217450438	1210	0.0472910987030462	TRUE	0.0472910987030462	0.0570394217450438
leaf_male_bias_sum	male_distortion_mean	-0.0566857829173286	352	0.288876422182835	FALSE	NA	NA
leaf_male_bias_sum	female_distortion_mean	-0.0372188813493454	352	0.486400313690076	FALSE	NA	NA
leaf_male_bias_sum	Mendelian_distortion_mean	0.0892249269151589	352	0.094644923787047	FALSE	NA	NA
leaf_male_bias_sum	crossovers_male_sum	-0.057406585350622	1210	0.0458823692161414	TRUE	0.0458823692161414	-0.057406585350622
leaf_male_bias_sum	crossovers_female_sum	-0.04190604063455	1210	0.145161309485108	FALSE	NA	NA
leaf_male_bias_sum	crossovers_sex_averaged_sum	-0.0599415802098259	1210	0.0370882894715046	TRUE	0.0370882894715046	-0.0599415802098259
leaf_male_bias_sum	crossovers_diff	-0.00627688885541427	1210	0.827336860691738	FALSE	NA	NA
leaf_male_bias_sum	expressed_leaf_sum	-0.0302898232099611	1210	0.292439211482881	FALSE	NA	NA
leaf_male_bias_sum	leaf_male_bias_sum	1	1210	NA	NA	NA	NA
leaf_male_bias_sum	leaf_female_bias_sum	0.299002993341343	1210	0	TRUE	0	0.299002993341343
leaf_male_bias_sum	expressed_flower_sum	-0.0343190094035186	1210	0.232906126623231	FALSE	NA	NA
leaf_male_bias_sum	flower_male_bias_sum	0.133724549435569	1210	0.00000304461269573508	TRUE	0.00000304461269573508	0.133724549435569
leaf_male_bias_sum	flower_female_bias_sum	0.160829419627547	1210	0.000000018514815458559	TRUE	0.000000018514815458559	0.160829419627547
leaf_male_bias_sum	pollen_biased_sum	-0.0453184939270109	1210	0.115121131807035	FALSE	NA	NA
leaf_male_bias_sum	pollen_tube_biased_sum	-0.0567926923739741	1210	0.0482580148473413	TRUE	0.0482580148473413	-0.0567926923739741
leaf_female_bias_sum	n_genes_Yunchen	0.0261262123028217	1210	0.363869022720436	FALSE	NA	NA
leaf_female_bias_sum	N_DNA_TEs_all	-0.00899866077591099	1210	0.754507293358698	FALSE	NA	NA
leaf_female_bias_sum	N_RNA_TEs_all	0.0018403707559096	1210	0.94900901579082	FALSE	NA	NA
leaf_female_bias_sum	male_distortion_mean	0.010477462909814	352	0.844703466375088	FALSE	NA	NA
leaf_female_bias_sum	female_distortion_mean	0.103705268772721	352	0.05189458458928	FALSE	NA	NA
leaf_female_bias_sum	Mendelian_distortion_mean	0.118198745597103	352	0.026589223180721	TRUE	0.026589223180721	0.118198745597103
leaf_female_bias_sum	crossovers_male_sum	-0.0307578150943886	1210	0.285042908389309	FALSE	NA	NA
leaf_female_bias_sum	crossovers_female_sum	-0.0185756806862909	1210	0.518574763918847	FALSE	NA	NA
leaf_female_bias_sum	crossovers_sex_averaged_sum	-0.0295496418196267	1210	0.304397958622611	FALSE	NA	NA
leaf_female_bias_sum	crossovers_diff	-0.0069721627280104	1210	0.808563721421604	FALSE	NA	NA
leaf_female_bias_sum	expressed_leaf_sum	0.0350060771887376	1210	0.223679297055022	FALSE	NA	NA
leaf_female_bias_sum	leaf_male_bias_sum	0.299002993341343	1210	0	TRUE	0	0.299002993341343
leaf_female_bias_sum	leaf_female_bias_sum	1	1210	NA	NA	NA	NA
leaf_female_bias_sum	expressed_flower_sum	0.0328631906920419	1210	0.253339770404228	FALSE	NA	NA
leaf_female_bias_sum	flower_male_bias_sum	0.0545366518505828	1210	0.057892482503306	FALSE	NA	NA
leaf_female_bias_sum	flower_female_bias_sum	0.404161265241886	1210	0	TRUE	0	0.404161265241886
leaf_female_bias_sum	pollen_biased_sum	-0.00865830643821209	1210	0.763510566033481	FALSE	NA	NA
leaf_female_bias_sum	pollen_tube_biased_sum	0.0257704799991255	1210	0.370439836554152	FALSE	NA	NA
expressed_flower_sum	n_genes_Yunchen	0.973454202489486	1210	0	TRUE	0	0.973454202489486
expressed_flower_sum	N_DNA_TEs_all	0.644024114449866	1210	0	TRUE	0	0.644024114449866
expressed_flower_sum	N_RNA_TEs_all	-0.822937517139438	1210	0	TRUE	0	-0.822937517139438
expressed_flower_sum	male_distortion_mean	-0.12615630787203	352	0.0178868913850208	TRUE	0.0178868913850208	-0.12615630787203
expressed_flower_sum	female_distortion_mean	0.37698369315981	352	0.00000000000024891200212096	TRUE	0.00000000000024891200212096	0.37698369315981
expressed_flower_sum	Mendelian_distortion_mean	0.305522711545104	352	0.00000000484987183746455	TRUE	0.00000000484987183746455	0.305522711545104
expressed_flower_sum	crossovers_male_sum	0.372968930847023	1210	0	TRUE	0	0.372968930847023
expressed_flower_sum	crossovers_female_sum	0.260266936480371	1210	0	TRUE	0	0.260266936480371
expressed_flower_sum	crossovers_sex_averaged_sum	0.381498547963094	1210	0	TRUE	0	0.381498547963094
expressed_flower_sum	crossovers_diff	0.0519468832794388	1210	0.0708672480174737	FALSE	NA	NA
expressed_flower_sum	expressed_leaf_sum	0.992734451914848	1210	0	TRUE	0	0.992734451914848
expressed_flower_sum	leaf_male_bias_sum	-0.0343190094035186	1210	0.232906126623231	FALSE	NA	NA
expressed_flower_sum	leaf_female_bias_sum	0.0328631906920419	1210	0.253339770404228	FALSE	NA	NA
expressed_flower_sum	expressed_flower_sum	1	1210	NA	NA	NA	NA
expressed_flower_sum	flower_male_bias_sum	0.730740637310624	1210	0	TRUE	0	0.730740637310624
expressed_flower_sum	flower_female_bias_sum	0.487500816484403	1210	0	TRUE	0	0.487500816484403
expressed_flower_sum	pollen_biased_sum	0.878922997368892	1210	0	TRUE	0	0.878922997368892
expressed_flower_sum	pollen_tube_biased_sum	0.543666159214984	1210	0	TRUE	0	0.543666159214984
flower_male_bias_sum	n_genes_Yunchen	0.713793300757559	1210	0	TRUE	0	0.713793300757559
flower_male_bias_sum	N_DNA_TEs_all	0.492449677590571	1210	0	TRUE	0	0.492449677590571
flower_male_bias_sum	N_RNA_TEs_all	-0.605189281252462	1210	0	TRUE	0	-0.605189281252462
flower_male_bias_sum	male_distortion_mean	-0.123127806581577	352	0.0208514001442115	TRUE	0.0208514001442115	-0.123127806581577
flower_male_bias_sum	female_distortion_mean	0.321670421089126	352	0.000000000646796616265988	TRUE	0.000000000646796616265988	0.321670421089126
flower_male_bias_sum	Mendelian_distortion_mean	0.256626005839854	352	0.00000106321346082794	TRUE	0.00000106321346082794	0.256626005839854
flower_male_bias_sum	crossovers_male_sum	0.273516620505568	1210	0	TRUE	0	0.273516620505568
flower_male_bias_sum	crossovers_female_sum	0.230852048640682	1210	0.000000000000000444089209850063	TRUE	0.000000000000000444089209850063	0.230852048640682
flower_male_bias_sum	crossovers_sex_averaged_sum	0.306239525689288	1210	0	TRUE	0	0.306239525689288
flower_male_bias_sum	crossovers_diff	0.000874166906408827	1210	0.975766769763225	FALSE	NA	NA
flower_male_bias_sum	expressed_leaf_sum	0.712171666928941	1210	0	TRUE	0	0.712171666928941
flower_male_bias_sum	leaf_male_bias_sum	0.133724549435569	1210	0.00000304461269573508	TRUE	0.00000304461269573508	0.133724549435569
flower_male_bias_sum	leaf_female_bias_sum	0.0545366518505828	1210	0.057892482503306	FALSE	NA	NA
flower_male_bias_sum	expressed_flower_sum	0.730740637310624	1210	0	TRUE	0	0.730740637310624
flower_male_bias_sum	flower_male_bias_sum	1	1210	NA	NA	NA	NA
flower_male_bias_sum	flower_female_bias_sum	0.30077561608912	1210	0	TRUE	0	0.30077561608912
flower_male_bias_sum	pollen_biased_sum	0.699775194814047	1210	0	TRUE	0	0.699775194814047
flower_male_bias_sum	pollen_tube_biased_sum	0.376809777789605	1210	0	TRUE	0	0.376809777789605
flower_female_bias_sum	n_genes_Yunchen	0.4704850024214	1210	0	TRUE	0	0.4704850024214
flower_female_bias_sum	N_DNA_TEs_all	0.325912702794411	1210	0	TRUE	0	0.325912702794411
flower_female_bias_sum	N_RNA_TEs_all	-0.399763255541907	1210	0	TRUE	0	-0.399763255541907
flower_female_bias_sum	male_distortion_mean	-0.050063241616375	352	0.349007524889949	FALSE	NA	NA
flower_female_bias_sum	female_distortion_mean	0.233371545355493	352	0.00000968445195992373	TRUE	0.00000968445195992373	0.233371545355493
flower_female_bias_sum	Mendelian_distortion_mean	0.133653117049268	352	0.0120763355790361	TRUE	0.0120763355790361	0.133653117049268
flower_female_bias_sum	crossovers_male_sum	0.140942448109809	1210	0.00000085570982766292	TRUE	0.00000085570982766292	0.140942448109809
flower_female_bias_sum	crossovers_female_sum	0.0908079126262668	1210	0.00156674382199684	TRUE	0.00156674382199684	0.0908079126262668
flower_female_bias_sum	crossovers_sex_averaged_sum	0.139171297196576	1210	0.00000117536885779757	TRUE	0.00000117536885779757	0.139171297196576
flower_female_bias_sum	crossovers_diff	0.0266539608116069	1210	0.354255919393237	FALSE	NA	NA
flower_female_bias_sum	expressed_leaf_sum	0.482147613969672	1210	0	TRUE	0	0.482147613969672
flower_female_bias_sum	leaf_male_bias_sum	0.160829419627547	1210	0.000000018514815458559	TRUE	0.000000018514815458559	0.160829419627547
flower_female_bias_sum	leaf_female_bias_sum	0.404161265241886	1210	0	TRUE	0	0.404161265241886
flower_female_bias_sum	expressed_flower_sum	0.487500816484403	1210	0	TRUE	0	0.487500816484403
flower_female_bias_sum	flower_male_bias_sum	0.30077561608912	1210	0	TRUE	0	0.30077561608912
flower_female_bias_sum	flower_female_bias_sum	1	1210	NA	NA	NA	NA
flower_female_bias_sum	pollen_biased_sum	0.378178385528842	1210	0	TRUE	0	0.378178385528842
flower_female_bias_sum	pollen_tube_biased_sum	0.284703395696563	1210	0	TRUE	0	0.284703395696563
pollen_biased_sum	n_genes_Yunchen	0.873543852347129	1210	0	TRUE	0	0.873543852347129
pollen_biased_sum	N_DNA_TEs_all	0.573436982045907	1210	0	TRUE	0	0.573436982045907
pollen_biased_sum	N_RNA_TEs_all	-0.731520006534969	1210	0	TRUE	0	-0.731520006534969
pollen_biased_sum	male_distortion_mean	-0.130376472728287	352	0.0143717259910248	TRUE	0.0143717259910248	-0.130376472728287
pollen_biased_sum	female_distortion_mean	0.373361047853717	352	0.000000000000436983782492462	TRUE	0.000000000000436983782492462	0.373361047853717
pollen_biased_sum	Mendelian_distortion_mean	0.284402378374777	352	0.0000000565417554998504	TRUE	0.0000000565417554998504	0.284402378374777
pollen_biased_sum	crossovers_male_sum	0.339809984758296	1210	0	TRUE	0	0.339809984758296
pollen_biased_sum	crossovers_female_sum	0.256062287520187	1210	0	TRUE	0	0.256062287520187
pollen_biased_sum	crossovers_sex_averaged_sum	0.360114662141436	1210	0	TRUE	0	0.360114662141436
pollen_biased_sum	crossovers_diff	0.0297030506997225	1210	0.301893140460963	FALSE	NA	NA
pollen_biased_sum	expressed_leaf_sum	0.874594560995564	1210	0	TRUE	0	0.874594560995564
pollen_biased_sum	leaf_male_bias_sum	-0.0453184939270109	1210	0.115121131807035	FALSE	NA	NA
pollen_biased_sum	leaf_female_bias_sum	-0.00865830643821209	1210	0.763510566033481	FALSE	NA	NA
pollen_biased_sum	expressed_flower_sum	0.878922997368892	1210	0	TRUE	0	0.878922997368892
pollen_biased_sum	flower_male_bias_sum	0.699775194814047	1210	0	TRUE	0	0.699775194814047
pollen_biased_sum	flower_female_bias_sum	0.378178385528842	1210	0	TRUE	0	0.378178385528842
pollen_biased_sum	pollen_biased_sum	1	1210	NA	NA	NA	NA
pollen_biased_sum	pollen_tube_biased_sum	0.506933519983279	1210	0	TRUE	0	0.506933519983279
pollen_tube_biased_sum	n_genes_Yunchen	0.523846190306018	1210	0	TRUE	0	0.523846190306018
pollen_tube_biased_sum	N_DNA_TEs_all	0.346400966502085	1210	0	TRUE	0	0.346400966502085
pollen_tube_biased_sum	N_RNA_TEs_all	-0.44513965854319	1210	0	TRUE	0	-0.44513965854319
pollen_tube_biased_sum	male_distortion_mean	-0.0386116492564317	352	0.470226019788886	FALSE	NA	NA
pollen_tube_biased_sum	female_distortion_mean	0.187278113683754	352	0.000411720451445552	TRUE	0.000411720451445552	0.187278113683754
pollen_tube_biased_sum	Mendelian_distortion_mean	0.18756529186212	352	0.000403216191045441	TRUE	0.000403216191045441	0.18756529186212
pollen_tube_biased_sum	crossovers_male_sum	0.231401891670285	1210	0.000000000000000444089209850063	TRUE	0.000000000000000444089209850063	0.231401891670285
pollen_tube_biased_sum	crossovers_female_sum	0.151498620120394	1210	0.000000118995739484262	TRUE	0.000000118995739484262	0.151498620120394
pollen_tube_biased_sum	crossovers_sex_averaged_sum	0.230088270773318	1210	0.000000000000000444089209850063	TRUE	0.000000000000000444089209850063	0.230088270773318
pollen_tube_biased_sum	crossovers_diff	0.0415189441751251	1210	0.148916715782677	FALSE	NA	NA
pollen_tube_biased_sum	expressed_leaf_sum	0.537271190716541	1210	0	TRUE	0	0.537271190716541
pollen_tube_biased_sum	leaf_male_bias_sum	-0.0567926923739741	1210	0.0482580148473413	TRUE	0.0482580148473413	-0.0567926923739741
pollen_tube_biased_sum	leaf_female_bias_sum	0.0257704799991255	1210	0.370439836554152	FALSE	NA	NA
pollen_tube_biased_sum	expressed_flower_sum	0.543666159214984	1210	0	TRUE	0	0.543666159214984
pollen_tube_biased_sum	flower_male_bias_sum	0.376809777789605	1210	0	TRUE	0	0.376809777789605
pollen_tube_biased_sum	flower_female_bias_sum	0.284703395696563	1210	0	TRUE	0	0.284703395696563
pollen_tube_biased_sum	pollen_biased_sum	0.506933519983279	1210	0	TRUE	0	0.506933519983279
pollen_tube_biased_sum	pollen_tube_biased_sum	1	1210	NA	NA	NA	NA
