## Supplementary material for "Recombination landscape dimorphism contributes to sex chromosome evolution in the dioecious plant *Rumex hastatulus*": Table_S4_Genome_wide_windowed_partial_correlations

control	var_1	var_2	estimate	p	statistic	n
n_genes_Yunchen	DNA TEs per window	RNA TEs per window	-0.180621281520678	0.000000000251719214903397	-6.38006216975785	1210
n_genes_Yunchen	DNA TEs per window	Male distortion	0.077654922041024	0.146538304623958	1.45510765632665	352
n_genes_Yunchen	DNA TEs per window	Female distortion	-0.0224711535243208	0.67481555850721	-0.419901820111992	352
n_genes_Yunchen	DNA TEs per window	Mendelian distortion	-0.0230053163073811	0.667542020745812	-0.429888548887541	352
n_genes_Yunchen	DNA TEs per window	Male crossovers	0.0528062365552227	0.0664331153103311	1.83715251867995	1210
n_genes_Yunchen	DNA TEs per window	Female crossovers	0.0275273327682501	0.338902936854941	0.956714540436386	1210
n_genes_Yunchen	DNA TEs per window	Total crossovers	0.0489216185294783	0.0890751926150715	1.70166779111116	1210
n_genes_Yunchen	DNA TEs per window	Crossover difference	0.0138100436664288	0.631433088627555	0.479832990862501	1210
n_genes_Yunchen	DNA TEs per window	Leaf expressed genes	0.0176282469229983	0.540299843866098	0.612534070730108	1210
n_genes_Yunchen	DNA TEs per window	Leaf male biased	0.0402042857491384	0.162398816147101	1.39790372941349	1210
n_genes_Yunchen	DNA TEs per window	Leaf female biased	-0.0346726781401131	0.228316178725345	-1.20531964075822	1210
n_genes_Yunchen	DNA TEs per window	Flower expressed genes	0.0291709690496465	0.310840096989813	1.01388652386626	1210
n_genes_Yunchen	DNA TEs per window	Flower male biased	0.0452484845730191	0.115835001630616	1.57363034726052	1210
n_genes_Yunchen	DNA TEs per window	Flower female biased	0.0256584889980876	0.372721624444539	0.891718384187876	1210
n_genes_Yunchen	DNA TEs per window	Pollen biased	0.0000875852265972918	0.997572641447268	0.00304287768012019	1210
n_genes_Yunchen	DNA TEs per window	Pollen tube biased	0.00395566545180849	0.890715080572772	0.137428430638648	1210
n_genes_Yunchen	RNA TEs per window	DNA TEs per window	-0.180621281520678	0.000000000251719214903376	-6.38006216975786	1210
n_genes_Yunchen	RNA TEs per window	Male distortion	0.0202403517081573	0.705513107939989	0.378198450865051	352
n_genes_Yunchen	RNA TEs per window	Female distortion	0.00830366255946076	0.876808065150471	0.155130566584555	352
n_genes_Yunchen	RNA TEs per window	Mendelian distortion	-0.0614657875257355	0.250745839418188	-1.1504509554431	352
n_genes_Yunchen	RNA TEs per window	Male crossovers	0.0509225072132086	0.0767393211174843	1.77144319214141	1210
n_genes_Yunchen	RNA TEs per window	Female crossovers	-0.00579467757348762	0.840481096949084	-0.201321520891369	1210
n_genes_Yunchen	RNA TEs per window	Total crossovers	0.0247287697309806	0.390297472585707	0.859387384973048	1210
n_genes_Yunchen	RNA TEs per window	Crossover difference	0.0422697517345927	0.141864228919365	1.46984541855342	1210
n_genes_Yunchen	RNA TEs per window	Leaf expressed genes	0.0307405963386973	0.285512341799733	1.06849186732502	1210
n_genes_Yunchen	RNA TEs per window	Leaf male biased	0.0346564140966074	0.22853461340699	1.20475357690211	1210
n_genes_Yunchen	RNA TEs per window	Leaf female biased	0.0451243720354677	0.11683894193566	1.56930520125029	1210
n_genes_Yunchen	RNA TEs per window	Flower expressed genes	0.0138188191535631	0.631216300775853	0.480137955301795	1210
n_genes_Yunchen	RNA TEs per window	Flower male biased	-0.00142695661025754	0.960469078305901	-0.0495752422246532	1210
n_genes_Yunchen	RNA TEs per window	Flower female biased	-0.00258640361689087	0.928415846727262	-0.0898568906744576	1210
n_genes_Yunchen	RNA TEs per window	Pollen biased	0.032720400601792	0.255605999706223	1.13737808221569	1210
n_genes_Yunchen	RNA TEs per window	Pollen tube biased	-0.00306335315547776	0.915261078359507	-0.106427225303775	1210
n_genes_Yunchen	Male distortion	DNA TEs per window	0.0776549220410132	0.146538304624014	1.45510765632645	352
n_genes_Yunchen	Male distortion	RNA TEs per window	0.0202403517081576	0.705513107939985	0.378198450865056	352
n_genes_Yunchen	Male distortion	Female distortion	0.00407979189449615	0.939289782902391	0.0762174366837087	352
n_genes_Yunchen	Male distortion	Mendelian distortion	0.196520344208793	0.00021150343559024	3.74431815418513	352
n_genes_Yunchen	Male distortion	Male crossovers	-0.152304078819126	0.0042372068877765	-2.87886070191548	352
n_genes_Yunchen	Male distortion	Female crossovers	0.0835771376397447	0.118060272521418	1.56683163855418	352
n_genes_Yunchen	Male distortion	Total crossovers	-0.029628272718311	0.580108026077709	-0.553744913626455	352
n_genes_Yunchen	Male distortion	Crossover difference	-0.167033677429686	0.00168773653133763	-3.16490982321448	352
n_genes_Yunchen	Male distortion	Leaf expressed genes	0.00945974253342153	0.859822609933638	0.176730482229528	352
n_genes_Yunchen	Male distortion	Leaf male biased	-0.0771808405973241	0.149026728965749	-1.44617085990591	352
n_genes_Yunchen	Male distortion	Leaf female biased	0.0125418376203921	0.814874511270602	0.234319292069579	352
n_genes_Yunchen	Male distortion	Flower expressed genes	0.0438318610202268	0.41298390311682	0.81963447163948	352
n_genes_Yunchen	Male distortion	Flower male biased	-0.0361166287657681	0.500024477613283	-0.675154789385844	352
n_genes_Yunchen	Male distortion	Flower female biased	0.0346616971518045	0.517460589451302	0.64792327572475	352
n_genes_Yunchen	Male distortion	Pollen biased	-0.0136781456012709	0.798446748224772	-0.255552754336745	352
n_genes_Yunchen	Male distortion	Pollen tube biased	0.0389025670170811	0.467523373397292	0.727310495440251	352
n_genes_Yunchen	Female distortion	DNA TEs per window	-0.0224711535243221	0.674815558507192	-0.419901820112016	352
n_genes_Yunchen	Female distortion	RNA TEs per window	0.00830366255946014	0.87680806515048	0.155130566584543	352
n_genes_Yunchen	Female distortion	Male distortion	0.00407979189449569	0.939289782902398	0.0762174366837001	352
n_genes_Yunchen	Female distortion	Mendelian distortion	0.696663821091376	0.000000000000000000000000000000000000000000000000000279339628208725	18.1416158084953	352
n_genes_Yunchen	Female distortion	Male crossovers	-0.129057119495015	0.0155467553755669	-2.43131868422483	352
n_genes_Yunchen	Female distortion	Female crossovers	0.0348279341022581	0.515452646405049	0.651034470317131	352
n_genes_Yunchen	Female distortion	Total crossovers	-0.0521195715740165	0.330236004173602	-0.974999117944412	352
n_genes_Yunchen	Female distortion	Crossover difference	-0.112443314789521	0.0352223603446444	-2.11402129848562	352
n_genes_Yunchen	Female distortion	Leaf expressed genes	0.0557747744040182	0.297400564999432	1.04358324040481	352
n_genes_Yunchen	Female distortion	Leaf male biased	0.0147343603129027	0.783256010735206	0.275290451084063	352
n_genes_Yunchen	Female distortion	Leaf female biased	0.106209263365127	0.046771970979354	1.99543938614048	352
n_genes_Yunchen	Female distortion	Flower expressed genes	0.0648985818279113	0.225200058276794	1.21496687647867	352
n_genes_Yunchen	Female distortion	Flower male biased	0.0925604988735162	0.0833352275318936	1.73662805469269	352
n_genes_Yunchen	Female distortion	Flower female biased	0.0312590708856565	0.559427461783373	0.58425315127387	352
n_genes_Yunchen	Female distortion	Pollen biased	0.0986630488793905	0.0648391933573839	1.85221500599716	352
n_genes_Yunchen	Female distortion	Pollen tube biased	-0.00500009956834614	0.925630862500057	-0.0934107362395623	352
n_genes_Yunchen	Mendelian distortion	DNA TEs per window	-0.0230053163073818	0.667542020745802	-0.429888548887555	352
n_genes_Yunchen	Mendelian distortion	RNA TEs per window	-0.0614657875257358	0.250745839418186	-1.1504509554431	352
n_genes_Yunchen	Mendelian distortion	Male distortion	0.196520344208792	0.000211503435590245	3.74431815418512	352
n_genes_Yunchen	Mendelian distortion	Female distortion	0.696663821091376	0.000000000000000000000000000000000000000000000000000279339628208705	18.1416158084953	352
n_genes_Yunchen	Mendelian distortion	Male crossovers	-0.133819278547928	0.0120917000168971	-2.52263967805747	352
n_genes_Yunchen	Mendelian distortion	Female crossovers	0.030331847779389	0.571142112504727	0.566906521852934	352
n_genes_Yunchen	Mendelian distortion	Total crossovers	-0.058381785463975	0.275355878624086	-1.09252524794918	352
n_genes_Yunchen	Mendelian distortion	Crossover difference	-0.111919066235674	0.0360899520195527	-2.10403969901417	352
n_genes_Yunchen	Mendelian distortion	Leaf expressed genes	0.125450087918835	0.0187120368369037	2.36226308633388	352
n_genes_Yunchen	Mendelian distortion	Leaf male biased	0.13402943033349	0.0119562277067463	2.52667367845258	352
n_genes_Yunchen	Mendelian distortion	Leaf female biased	0.11910853220049	0.0256488885223089	2.24108475379273	352
n_genes_Yunchen	Mendelian distortion	Flower expressed genes	0.145905938420855	0.00617266245908442	2.75523308913239	352
n_genes_Yunchen	Mendelian distortion	Flower male biased	0.088397104612347	0.0982393396952072	1.657884292445	352
n_genes_Yunchen	Mendelian distortion	Flower female biased	-0.0301530200579646	0.573414745407556	-0.563561155823756	352
n_genes_Yunchen	Mendelian distortion	Pollen biased	0.0793612055497061	0.137843593052867	1.487280664342	352
n_genes_Yunchen	Mendelian distortion	Pollen tube biased	0.052892643819482	0.323103489218046	0.989501230195209	352
n_genes_Yunchen	Male crossovers	DNA TEs per window	0.0528062365552227	0.0664331153103307	1.83715251867995	1210
n_genes_Yunchen	Male crossovers	RNA TEs per window	0.0509225072132064	0.0767393211174968	1.77144319214134	1210
n_genes_Yunchen	Male crossovers	Male distortion	-0.152304078819125	0.00423720688777661	-2.87886070191548	352
n_genes_Yunchen	Male crossovers	Female distortion	-0.129057119495015	0.015546755375567	-2.43131868422482	352
n_genes_Yunchen	Male crossovers	Mendelian distortion	-0.133819278547928	0.0120917000168972	-2.52263967805747	352
n_genes_Yunchen	Male crossovers	Female crossovers	0.254440749262846	0.000000000000000000255870185096076	9.14058817909062	1210
n_genes_Yunchen	Male crossovers	Total crossovers	0.74121283175915	0.000000000000000000000000000000000000000000000000000000000000000000000000000000000000000000000000000000000000000000000000000000000000000000000000000000000000000000000000000000000000000000000000000000000000000000359582823213827	38.3618255016762	1210
n_genes_Yunchen	Male crossovers	Crossover difference	0.500418616785773	0.0000000000000000000000000000000000000000000000000000000000000000000000000000129919364122217	20.080649143495	1210
n_genes_Yunchen	Male crossovers	Leaf expressed genes	-0.0218083220097761	0.448692967861296	-0.757842900653771	1210
n_genes_Yunchen	Male crossovers	Leaf male biased	-0.0431589876995898	0.133662644148535	-1.50082391605995	1210
n_genes_Yunchen	Male crossovers	Leaf female biased	-0.0443351139862469	0.123383743523043	-1.54180237237838	1210
n_genes_Yunchen	Male crossovers	Flower expressed genes	-0.0175882935978541	0.541218420358969	-0.611145370279719	1210
n_genes_Yunchen	Male crossovers	Flower male biased	-0.00416198246972022	0.885053636655883	-0.144596454151598	1210
n_genes_Yunchen	Male crossovers	Flower female biased	-0.0505281192310087	0.079054019748502	-1.75768834800934	1210
n_genes_Yunchen	Male crossovers	Pollen biased	0.0039873123421306	0.889846304998898	0.138527929925786	1210
n_genes_Yunchen	Male crossovers	Pollen tube biased	0.036536810891822	0.20425586844286	1.27020653942242	1210
n_genes_Yunchen	Female crossovers	DNA TEs per window	0.0275273327682519	0.33890293685491	0.956714540436447	1210
n_genes_Yunchen	Female crossovers	RNA TEs per window	-0.00579467757348738	0.840481096949091	-0.20132152089136	1210
n_genes_Yunchen	Female crossovers	Male distortion	0.0835771376397445	0.118060272521419	1.56683163855418	352
n_genes_Yunchen	Female crossovers	Female distortion	0.0348279341022587	0.515452646405042	0.651034470317141	352
n_genes_Yunchen	Female crossovers	Mendelian distortion	0.030331847779389	0.571142112504726	0.566906521852935	352
n_genes_Yunchen	Female crossovers	Male crossovers	0.254440749262847	0.000000000000000000255870185096057	9.14058817909063	1210
n_genes_Yunchen	Female crossovers	Total crossovers	0.837772244980475	0.000000000000000000000000000000000000000000000000000000000000000000000000000000000000000000000000000000000000000000000000000000000000000000000000000000000000000000000000000000000000000000000000000000000000000000000000000000000000000000000000000000000000000000000000000000000000000000000000000000000000000000000000000000177122534034087	53.3053967398234	1210
n_genes_Yunchen	Female crossovers	Crossover difference	-0.709962339077749	0.00000000000000000000000000000000000000000000000000000000000000000000000000000000000000000000000000000000000000000000000000000000000000000000000000000000000000000000000000000000000000000510523058087982	-35.0242203816421	1210
n_genes_Yunchen	Female crossovers	Leaf expressed genes	-0.0163452141724441	0.570181503691264	-0.567939758852916	1210
n_genes_Yunchen	Female crossovers	Leaf male biased	-0.0304692805839647	0.289787722464531	-1.05905258188991	1210
n_genes_Yunchen	Female crossovers	Leaf female biased	-0.0268959399378045	0.350101870556563	-0.934754362401884	1210
n_genes_Yunchen	Female crossovers	Flower expressed genes	-0.0455374902489257	0.113523495465281	-1.5837020687412	1210
n_genes_Yunchen	Female crossovers	Flower male biased	0.0485525563329203	0.0915160466062383	1.68880004695721	1210
n_genes_Yunchen	Female crossovers	Flower female biased	-0.0469762235281882	0.102551708426044	-1.63384727469763	1210
n_genes_Yunchen	Female crossovers	Pollen biased	0.0289186435009301	0.315045747766679	1.00510914886159	1210
n_genes_Yunchen	Female crossovers	Pollen tube biased	0.00739632496654615	0.797246151439364	0.256969452205435	1210
n_genes_Yunchen	Total crossovers	DNA TEs per window	0.0489216185294769	0.0890751926150811	1.70166779111111	1210
n_genes_Yunchen	Total crossovers	RNA TEs per window	0.0247287697309807	0.390297472585705	0.859387384973052	1210
n_genes_Yunchen	Total crossovers	Male distortion	-0.0296282727183112	0.580108026077706	-0.553744913626459	352
n_genes_Yunchen	Total crossovers	Female distortion	-0.0521195715740163	0.330236004173604	-0.974999117944409	352
n_genes_Yunchen	Total crossovers	Mendelian distortion	-0.058381785463975	0.275355878624086	-1.09252524794918	352
n_genes_Yunchen	Total crossovers	Male crossovers	0.74121283175915	0.000000000000000000000000000000000000000000000000000000000000000000000000000000000000000000000000000000000000000000000000000000000000000000000000000000000000000000000000000000000000000000000000000000000000000000359582823213827	38.3618255016762	1210
n_genes_Yunchen	Total crossovers	Female crossovers	0.837772244980475	0.000000000000000000000000000000000000000000000000000000000000000000000000000000000000000000000000000000000000000000000000000000000000000000000000000000000000000000000000000000000000000000000000000000000000000000000000000000000000000000000000000000000000000000000000000000000000000000000000000000000000000000000000000000177122534034087	53.3053967398233	1210
n_genes_Yunchen	Total crossovers	Crossover difference	-0.210257924655371	0.0000000000001513545338106	-7.47178561907359	1210
n_genes_Yunchen	Total crossovers	Leaf expressed genes	-0.0236584688310423	0.411142296104997	-0.822170415274256	1210
n_genes_Yunchen	Total crossovers	Leaf male biased	-0.0455168131247409	0.113687659378637	-1.58298146679664	1210
n_genes_Yunchen	Total crossovers	Leaf female biased	-0.0437005484626567	0.128850264759038	-1.51969212671317	1210
n_genes_Yunchen	Total crossovers	Flower expressed genes	-0.0415386163712696	0.148892390990014	-1.44437732912721	1210
n_genes_Yunchen	Total crossovers	Flower male biased	0.0313511723648797	0.276047341087433	1.08973514844632	1210
n_genes_Yunchen	Total crossovers	Flower female biased	-0.0611351471871616	0.0335449178923475	-2.12793181003798	1210
n_genes_Yunchen	Total crossovers	Pollen biased	0.0223240946259177	0.438033867147407	0.775774920285545	1210
n_genes_Yunchen	Total crossovers	Pollen tube biased	0.0257626461988692	0.370783559938641	0.895340594831943	1210
n_genes_Yunchen	Crossover difference	DNA TEs per window	0.0138100436664243	0.631433088627666	0.479832990862344	1210
n_genes_Yunchen	Crossover difference	RNA TEs per window	0.0422697517345927	0.141864228919365	1.46984541855342	1210
n_genes_Yunchen	Crossover difference	Male distortion	-0.167033677429686	0.00168773653133764	-3.16490982321448	352
n_genes_Yunchen	Crossover difference	Female distortion	-0.11244331478952	0.0352223603446445	-2.11402129848562	352
n_genes_Yunchen	Crossover difference	Mendelian distortion	-0.111919066235674	0.0360899520195529	-2.10403969901417	352
n_genes_Yunchen	Crossover difference	Male crossovers	0.500418616785773	0.0000000000000000000000000000000000000000000000000000000000000000000000000000129919364122217	20.080649143495	1210
n_genes_Yunchen	Crossover difference	Female crossovers	-0.709962339077749	0.00000000000000000000000000000000000000000000000000000000000000000000000000000000000000000000000000000000000000000000000000000000000000000000000000000000000000000000000000000000000000000510523058087982	-35.0242203816421	1210
n_genes_Yunchen	Crossover difference	Total crossovers	-0.210257924655371	0.000000000000151354533810602	-7.47178561907359	1210
n_genes_Yunchen	Crossover difference	Leaf expressed genes	-0.00124793859489133	0.965425083248196	-0.0433557985336573	1210
n_genes_Yunchen	Crossover difference	Leaf male biased	-0.00415108636736058	0.885352487297345	-0.144217892982313	1210
n_genes_Yunchen	Crossover difference	Leaf female biased	-0.00820657349735238	0.775599895704947	-0.285121602512006	1210
n_genes_Yunchen	Crossover difference	Flower expressed genes	0.0279594282188878	0.331372758073189	0.971743708592932	1210
n_genes_Yunchen	Crossover difference	Flower male biased	-0.0464973426975816	0.10610604021178	-1.61715538068337	1210
n_genes_Yunchen	Crossover difference	Flower female biased	0.00526046889884683	0.855016052631077	0.182761242288936	1210
n_genes_Yunchen	Crossover difference	Pollen biased	-0.022985762308152	0.424575003196031	-0.79878022644911	1210
n_genes_Yunchen	Crossover difference	Pollen tube biased	0.019984785996628	0.487534793926427	0.694448239444712	1210
n_genes_Yunchen	Leaf expressed genes	DNA TEs per window	0.0176282469229995	0.540299843866071	0.612534070730148	1210
n_genes_Yunchen	Leaf expressed genes	RNA TEs per window	0.0307405963386978	0.285512341799726	1.06849186732504	1210
n_genes_Yunchen	Leaf expressed genes	Male distortion	0.00945974253341959	0.859822609933667	0.176730482229491	352
n_genes_Yunchen	Leaf expressed genes	Female distortion	0.0557747744040187	0.297400564999428	1.04358324040482	352
n_genes_Yunchen	Leaf expressed genes	Mendelian distortion	0.125450087918833	0.0187120368369055	2.36226308633384	352
n_genes_Yunchen	Leaf expressed genes	Male crossovers	-0.021808322009778	0.448692967861256	-0.757842900653838	1210
n_genes_Yunchen	Leaf expressed genes	Female crossovers	-0.0163452141724455	0.570181503691231	-0.567939758852965	1210
n_genes_Yunchen	Leaf expressed genes	Total crossovers	-0.0236584688310415	0.411142296105012	-0.82217041527423	1210
n_genes_Yunchen	Leaf expressed genes	Crossover difference	-0.00124793859489132	0.965425083248197	-0.043355798533657	1210
n_genes_Yunchen	Leaf expressed genes	Leaf male biased	0.0652489569090675	0.0232791752393159	2.27171408276186	1210
n_genes_Yunchen	Leaf expressed genes	Leaf female biased	0.0435862978843469	0.12985415485453	1.51571147611879	1210
n_genes_Yunchen	Leaf expressed genes	Flower expressed genes	0.855747301945344	0	57.4616089530628	1210
n_genes_Yunchen	Leaf expressed genes	Flower male biased	0.101969978343727	0.000383540708528385	3.56119416278115	1210
n_genes_Yunchen	Leaf expressed genes	Flower female biased	0.119451556493188	0.0000312675789713116	4.17990266803997	1210
n_genes_Yunchen	Leaf expressed genes	Pollen biased	0.20812802891708	0.00000000000026823266892121	7.39265162328598	1210
n_genes_Yunchen	Leaf expressed genes	Pollen tube biased	0.140141258155847	0.000000998542127783587	4.9173006327982	1210
n_genes_Yunchen	Leaf male biased	DNA TEs per window	0.0402042857491421	0.162398816147063	1.39790372941362	1210
n_genes_Yunchen	Leaf male biased	RNA TEs per window	0.0346564140966125	0.228534613406921	1.20475357690229	1210
n_genes_Yunchen	Leaf male biased	Male distortion	-0.0771808405973241	0.149026728965749	-1.44617085990591	352
n_genes_Yunchen	Leaf male biased	Female distortion	0.0147343603129023	0.783256010735212	0.275290451084055	352
n_genes_Yunchen	Leaf male biased	Mendelian distortion	0.13402943033349	0.0119562277067464	2.52667367845258	352
n_genes_Yunchen	Leaf male biased	Male crossovers	-0.043158987699591	0.133662644148525	-1.50082391605999	1210
n_genes_Yunchen	Leaf male biased	Female crossovers	-0.0304692805839644	0.289787722464536	-1.0590525818899	1210
n_genes_Yunchen	Leaf male biased	Total crossovers	-0.0455168131247409	0.113687659378637	-1.58298146679664	1210
n_genes_Yunchen	Leaf male biased	Crossover difference	-0.00415108636736054	0.885352487297346	-0.144217892982311	1210
n_genes_Yunchen	Leaf male biased	Leaf expressed genes	0.0652489569090687	0.0232791752393133	2.2717140827619	1210
n_genes_Yunchen	Leaf male biased	Leaf female biased	0.300610181368568	0.0000000000000000000000000113593843781023	10.9502514779934	1210
n_genes_Yunchen	Leaf male biased	Flower expressed genes	0.0441114057546003	0.125289879141888	1.53400746655475	1210
n_genes_Yunchen	Leaf male biased	Flower male biased	0.237676133873198	0.0000000000000000547946040403932	8.50092027118645	1210
n_genes_Yunchen	Leaf male biased	Flower female biased	0.206798758221968	0.000000000000382170714016997	7.34331979262395	1210
n_genes_Yunchen	Leaf male biased	Pollen biased	-0.0112520309305717	0.695909291102317	-0.390941744632659	1210
n_genes_Yunchen	Leaf male biased	Pollen tube biased	-0.038660319448929	0.179156337289802	-1.34413802974009	1210
n_genes_Yunchen	Leaf female biased	DNA TEs per window	-0.0346726781401137	0.228316178725337	-1.20531964075824	1210
n_genes_Yunchen	Leaf female biased	RNA TEs per window	0.0451243720354678	0.11683894193566	1.56930520125029	1210
n_genes_Yunchen	Leaf female biased	Male distortion	0.0125418376203921	0.814874511270602	0.234319292069579	352
n_genes_Yunchen	Leaf female biased	Female distortion	0.106209263365126	0.046771970979354	1.99543938614048	352
n_genes_Yunchen	Leaf female biased	Mendelian distortion	0.119108532200494	0.0256488885223046	2.24108475379279	352
n_genes_Yunchen	Leaf female biased	Male crossovers	-0.0443351139862469	0.123383743523043	-1.54180237237838	1210
n_genes_Yunchen	Leaf female biased	Female crossovers	-0.0268959399378045	0.350101870556563	-0.934754362401885	1210
n_genes_Yunchen	Leaf female biased	Total crossovers	-0.0437005484626567	0.128850264759038	-1.51969212671317	1210
n_genes_Yunchen	Leaf female biased	Crossover difference	-0.00820657349735238	0.775599895704947	-0.285121602512006	1210
n_genes_Yunchen	Leaf female biased	Leaf expressed genes	0.0435862978843468	0.12985415485453	1.51571147611879	1210
n_genes_Yunchen	Leaf female biased	Leaf male biased	0.300610181368568	0.0000000000000000000000000113593843781031	10.9502514779934	1210
n_genes_Yunchen	Leaf female biased	Flower expressed genes	0.0324755141859193	0.259182608628409	1.12885668243211	1210
n_genes_Yunchen	Leaf female biased	Flower male biased	0.0512598865922206	0.0748032804665197	1.78321043899508	1210
n_genes_Yunchen	Leaf female biased	Flower female biased	0.444242445185011	0.0000000000000000000000000000000000000000000000000000000000123895177011343	17.2270512680923	1210
n_genes_Yunchen	Leaf female biased	Pollen biased	-0.0646979808183489	0.0244728997598613	-2.25245026676326	1210
n_genes_Yunchen	Leaf female biased	Pollen tube biased	0.0141914850000535	0.622039476853127	0.493088887350728	1210
n_genes_Yunchen	Flower expressed genes	DNA TEs per window	0.0291709690496452	0.310840096989834	1.01388652386621	1210
n_genes_Yunchen	Flower expressed genes	RNA TEs per window	0.0138188191535631	0.631216300775853	0.480137955301795	1210
n_genes_Yunchen	Flower expressed genes	Male distortion	0.0438318610202212	0.412983903116879	0.819634471639375	352
n_genes_Yunchen	Flower expressed genes	Female distortion	0.0648985818279106	0.225200058276799	1.21496687647866	352
n_genes_Yunchen	Flower expressed genes	Mendelian distortion	0.145905938420854	0.0061726624590848	2.75523308913237	352
n_genes_Yunchen	Flower expressed genes	Male crossovers	-0.0175882935978544	0.541218420358961	-0.61114537027973	1210
n_genes_Yunchen	Flower expressed genes	Female crossovers	-0.045537490248927	0.113523495465271	-1.58370206874125	1210
n_genes_Yunchen	Flower expressed genes	Total crossovers	-0.0415386163712698	0.148892390990012	-1.44437732912722	1210
n_genes_Yunchen	Flower expressed genes	Crossover difference	0.0279594282188878	0.331372758073189	0.971743708592932	1210
n_genes_Yunchen	Flower expressed genes	Leaf expressed genes	0.855747301945341	0	57.4616089530621	1210
n_genes_Yunchen	Flower expressed genes	Leaf male biased	0.0441114057546089	0.125289879141815	1.53400746655505	1210
n_genes_Yunchen	Flower expressed genes	Leaf female biased	0.0324755141859193	0.259182608628409	1.12885668243211	1210
n_genes_Yunchen	Flower expressed genes	Flower male biased	0.223928858884064	0.00000000000000331708759929155	7.98242501249991	1210
n_genes_Yunchen	Flower expressed genes	Flower female biased	0.146089134757576	0.000000336513674224854	5.13045738372368	1210
n_genes_Yunchen	Flower expressed genes	Pollen biased	0.256429200781534	0.000000000000000000131791295455842	9.21702870538311	1210
n_genes_Yunchen	Flower expressed genes	Pollen tube biased	0.172984713279234	0.00000000141055518633814	6.10180629138932	1210
n_genes_Yunchen	Flower male biased	DNA TEs per window	0.0452484845730189	0.115835001630618	1.57363034726051	1210
n_genes_Yunchen	Flower male biased	RNA TEs per window	-0.00142695661025695	0.960469078305917	-0.0495752422246327	1210
n_genes_Yunchen	Flower male biased	Male distortion	-0.0361166287657688	0.500024477613274	-0.675154789385858	352
n_genes_Yunchen	Flower male biased	Female distortion	0.0925604988735161	0.0833352275318938	1.73662805469269	352
n_genes_Yunchen	Flower male biased	Mendelian distortion	0.0883971046123467	0.0982393396952081	1.65788429244499	352
n_genes_Yunchen	Flower male biased	Male crossovers	-0.0041619824697208	0.885053636655867	-0.144596454151618	1210
n_genes_Yunchen	Flower male biased	Female crossovers	0.048552556332919	0.0915160466062472	1.68880004695716	1210
n_genes_Yunchen	Flower male biased	Total crossovers	0.0313511723648794	0.276047341087437	1.08973514844631	1210
n_genes_Yunchen	Flower male biased	Crossover difference	-0.0464973426975816	0.10610604021178	-1.61715538068337	1210
n_genes_Yunchen	Flower male biased	Leaf expressed genes	0.101969978343728	0.000383540708528344	3.56119416278118	1210
n_genes_Yunchen	Flower male biased	Leaf male biased	0.237676133873194	0.0000000000000000547946040404532	8.50092027118632	1210
n_genes_Yunchen	Flower male biased	Leaf female biased	0.0512598865922206	0.0748032804665196	1.78321043899508	1210
n_genes_Yunchen	Flower male biased	Flower expressed genes	0.223928858884063	0.00000000000000331708759929217	7.98242501249989	1210
n_genes_Yunchen	Flower male biased	Flower female biased	-0.0567207454284351	0.0486363051566804	-1.97376437699394	1210
n_genes_Yunchen	Flower male biased	Pollen biased	0.223662348629255	0.00000000000000358237953955515	7.97242408948136	1210
n_genes_Yunchen	Flower male biased	Pollen tube biased	0.00484748449783504	0.866286733203858	0.168412827194862	1210
n_genes_Yunchen	Flower female biased	DNA TEs per window	0.0256584889980875	0.372721624444542	0.891718384187871	1210
n_genes_Yunchen	Flower female biased	RNA TEs per window	-0.00258640361689013	0.928415846727282	-0.0898568906744321	1210
n_genes_Yunchen	Flower female biased	Male distortion	0.0346616971518042	0.517460589451306	0.647923275724744	352
n_genes_Yunchen	Flower female biased	Female distortion	0.031259070885657	0.559427461783367	0.584253151273878	352
n_genes_Yunchen	Flower female biased	Mendelian distortion	-0.030153020057964	0.573414745407564	-0.563561155823745	352
n_genes_Yunchen	Flower female biased	Male crossovers	-0.0505281192310091	0.0790540197484996	-1.75768834800935	1210
n_genes_Yunchen	Flower female biased	Female crossovers	-0.0469762235281886	0.10255170842604	-1.63384727469765	1210
n_genes_Yunchen	Flower female biased	Total crossovers	-0.0611351471871619	0.0335449178923468	-2.12793181003799	1210
n_genes_Yunchen	Flower female biased	Crossover difference	0.00526046889884683	0.855016052631077	0.182761242288935	1210
n_genes_Yunchen	Flower female biased	Leaf expressed genes	0.119451556493187	0.0000312675789713149	4.17990266803994	1210
n_genes_Yunchen	Flower female biased	Leaf male biased	0.206798758221968	0.000000000000382170714017021	7.34331979262394	1210
n_genes_Yunchen	Flower female biased	Leaf female biased	0.444242445185011	0.0000000000000000000000000000000000000000000000000000000000123895177011343	17.2270512680923	1210
n_genes_Yunchen	Flower female biased	Flower expressed genes	0.146089134757574	0.000000336513674224976	5.13045738372362	1210
n_genes_Yunchen	Flower female biased	Flower male biased	-0.0567207454284347	0.0486363051566821	-1.97376437699392	1210
n_genes_Yunchen	Flower female biased	Pollen biased	-0.0763918015836825	0.00787621065087263	-2.66177478757625	1210
n_genes_Yunchen	Flower female biased	Pollen tube biased	0.0508771348536115	0.0770027738200259	1.76986072412734	1210
n_genes_Yunchen	Pollen biased	DNA TEs per window	0.0000875852265971486	0.997572641447272	0.00304287768011521	1210
n_genes_Yunchen	Pollen biased	RNA TEs per window	0.0327204006017914	0.255605999706232	1.13737808221567	1210
n_genes_Yunchen	Pollen biased	Male distortion	-0.013678145601269	0.798446748224798	-0.255552754336711	352
n_genes_Yunchen	Pollen biased	Female distortion	0.0986630488793903	0.0648391933573843	1.85221500599716	352
n_genes_Yunchen	Pollen biased	Mendelian distortion	0.0793612055497046	0.137843593052874	1.48728066434197	352
n_genes_Yunchen	Pollen biased	Male crossovers	0.0039873123421299	0.889846304998917	0.138527929925762	1210
n_genes_Yunchen	Pollen biased	Female crossovers	0.0289186435009297	0.315045747766686	1.00510914886157	1210
n_genes_Yunchen	Pollen biased	Total crossovers	0.0223240946259163	0.438033867147436	0.775774920285496	1210
n_genes_Yunchen	Pollen biased	Crossover difference	-0.022985762308152	0.42457500319603	-0.798780226449111	1210
n_genes_Yunchen	Pollen biased	Leaf expressed genes	0.208128028917081	0.000000000000268232668921155	7.39265162328601	1210
n_genes_Yunchen	Pollen biased	Leaf male biased	-0.011252030930578	0.695909291102156	-0.390941744632876	1210
n_genes_Yunchen	Pollen biased	Leaf female biased	-0.0646979808183489	0.0244728997598614	-2.25245026676326	1210
n_genes_Yunchen	Pollen biased	Flower expressed genes	0.256429200781534	0.00000000000000000013179129545586	9.2170287053831	1210
n_genes_Yunchen	Pollen biased	Flower male biased	0.223662348629256	0.00000000000000358237953955473	7.97242408948137	1210
n_genes_Yunchen	Pollen biased	Flower female biased	-0.076391801583682	0.00787621065087309	-2.66177478757623	1210
n_genes_Yunchen	Pollen biased	Pollen tube biased	0.118979720101406	0.0000336174985319413	4.16315439490068	1210
n_genes_Yunchen	Pollen tube biased	DNA TEs per window	0.00395566545180886	0.890715080572762	0.137428430638661	1210
n_genes_Yunchen	Pollen tube biased	RNA TEs per window	-0.00306335315547727	0.91526107835952	-0.106427225303758	1210
n_genes_Yunchen	Pollen tube biased	Male distortion	0.0389025670170805	0.467523373397298	0.727310495440241	352
n_genes_Yunchen	Pollen tube biased	Female distortion	-0.00500009956834611	0.925630862500057	-0.0934107362395617	352
n_genes_Yunchen	Pollen tube biased	Mendelian distortion	0.0528926438194822	0.323103489218045	0.989501230195212	352
n_genes_Yunchen	Pollen tube biased	Male crossovers	0.0365368108918214	0.204255868442866	1.27020653942241	1210
n_genes_Yunchen	Pollen tube biased	Female crossovers	0.00739632496654645	0.797246151439357	0.256969452205445	1210
n_genes_Yunchen	Pollen tube biased	Total crossovers	0.0257626461988691	0.370783559938642	0.895340594831941	1210
n_genes_Yunchen	Pollen tube biased	Crossover difference	0.019984785996628	0.487534793926427	0.694448239444712	1210
n_genes_Yunchen	Pollen tube biased	Leaf expressed genes	0.140141258155848	0.000000998542127783412	4.91730063279824	1210
n_genes_Yunchen	Pollen tube biased	Leaf male biased	-0.0386603194489299	0.179156337289793	-1.34413802974011	1210
n_genes_Yunchen	Pollen tube biased	Leaf female biased	0.0141914850000535	0.622039476853127	0.493088887350728	1210
n_genes_Yunchen	Pollen tube biased	Flower expressed genes	0.172984713279234	0.00000000141055518633802	6.10180629138934	1210
n_genes_Yunchen	Pollen tube biased	Flower male biased	0.00484748449783488	0.866286733203863	0.168412827194857	1210
n_genes_Yunchen	Pollen tube biased	Flower female biased	0.0508771348536116	0.0770027738200255	1.76986072412734	1210
n_genes_Yunchen	Pollen tube biased	Pollen biased	0.118979720101406	0.0000336174985319425	4.16315439490067	1210
