## Supplementary material for "Recombination landscape dimorphism contributes to sex chromosome evolution in the dioecious plant *Rumex hastatulus*": XY_windowed_correlations

measure1	measure2	r	n	P	sig_p	p_if_sig	r_if_sig
Genes per window	Genes per window	1	237	NA	NA	NA	NA
Genes per window	DNA TEs per window	0.544778222305874	237	0	TRUE	0	0.544778222305874
Genes per window	RNA TEs per window	-0.823732736848897	237	0	TRUE	0	-0.823732736848897
Genes per window	Male distortion	-0.573611631420828	40	0.000109140145919007	TRUE	0.000109140145919007	-0.573611631420828
Genes per window	Female distortion	0.46659090299871	40	0.00240624050097371	TRUE	0.00240624050097371	0.46659090299871
Genes per window	Mendelian distortion	0.0242673611762096	40	0.88184152115561	FALSE	NA	NA
Genes per window	Male crossovers	0.553482049643965	237	0	TRUE	0	0.553482049643965
Genes per window	Female crossovers	0.390059511926879	237	0.000000000492990093192702	TRUE	0.000000000492990093192702	0.390059511926879
Genes per window	Total crossovers	0.518077897480803	237	0	TRUE	0	0.518077897480803
Genes per window	Crossover difference	0.212786130721731	237	0.000979630326175318	TRUE	0.000979630326175318	0.212786130721731
Genes per window	Leaf expressed genes	0.965938515581849	237	0	TRUE	0	0.965938515581849
Genes per window	Leaf male biased	-0.10220261637306	237	0.116605471918946	FALSE	NA	NA
Genes per window	Leaf female biased	0.0449932389146105	237	0.490603585164524	FALSE	NA	NA
Genes per window	Flower expressed genes	0.959344649082337	237	0	TRUE	0	0.959344649082337
Genes per window	Flower male biased	0.666355771384843	237	0	TRUE	0	0.666355771384843
Genes per window	Flower female biased	0.408119696806606	237	0.0000000000629585272804434	TRUE	0.0000000000629585272804434	0.408119696806606
Genes per window	Pollen biased	0.827967151136419	237	0	TRUE	0	0.827967151136419
Genes per window	Pollen tube biased	0.421966548547802	237	0.0000000000119277920873628	TRUE	0.0000000000119277920873628	0.421966548547802
DNA TEs per window	Genes per window	0.544778222305874	237	0	TRUE	0	0.544778222305874
DNA TEs per window	DNA TEs per window	1	237	NA	NA	NA	NA
DNA TEs per window	RNA TEs per window	-0.578559448368106	237	0	TRUE	0	-0.578559448368106
DNA TEs per window	Male distortion	-0.447360588010414	40	0.00380026932243904	TRUE	0.00380026932243904	-0.447360588010414
DNA TEs per window	Female distortion	0.443974728616162	40	0.00410774403689063	TRUE	0.00410774403689063	0.443974728616162
DNA TEs per window	Mendelian distortion	0.0893707441679998	40	0.583413045388321	FALSE	NA	NA
DNA TEs per window	Male crossovers	0.328184673846144	237	0.000000234698873669004	TRUE	0.000000234698873669004	0.328184673846144
DNA TEs per window	Female crossovers	0.251309857127298	237	0.0000917747207753727	TRUE	0.0000917747207753727	0.251309857127298
DNA TEs per window	Total crossovers	0.318040195764828	237	0.000000571139958882583	TRUE	0.000000571139958882583	0.318040195764828
DNA TEs per window	Crossover difference	0.101993558316803	237	0.117359008928957	FALSE	NA	NA
DNA TEs per window	Leaf expressed genes	0.539375539029642	237	0	TRUE	0	0.539375539029642
DNA TEs per window	Leaf male biased	-0.00948651264738517	237	0.884494439633352	FALSE	NA	NA
DNA TEs per window	Leaf female biased	-0.0797862724921233	237	0.221045872822642	FALSE	NA	NA
DNA TEs per window	Flower expressed genes	0.550963173798733	237	0	TRUE	0	0.550963173798733
DNA TEs per window	Flower male biased	0.397179990936984	237	0.000000000222263984994697	TRUE	0.000000000222263984994697	0.397179990936984
DNA TEs per window	Flower female biased	0.163878842506694	237	0.0115156549955948	TRUE	0.0115156549955948	0.163878842506694
DNA TEs per window	Pollen biased	0.442089856515172	237	0.00000000000092503782411768	TRUE	0.00000000000092503782411768	0.442089856515172
DNA TEs per window	Pollen tube biased	0.201726244641127	237	0.00180074518932782	TRUE	0.00180074518932782	0.201726244641127
RNA TEs per window	Genes per window	-0.823732736848897	237	0	TRUE	0	-0.823732736848897
RNA TEs per window	DNA TEs per window	-0.578559448368106	237	0	TRUE	0	-0.578559448368106
RNA TEs per window	RNA TEs per window	1	237	NA	NA	NA	NA
RNA TEs per window	Male distortion	0.537242294704479	40	0.000350903861132679	TRUE	0.000350903861132679	0.537242294704479
RNA TEs per window	Female distortion	-0.460971701187434	40	0.00275747261788406	TRUE	0.00275747261788406	-0.460971701187434
RNA TEs per window	Mendelian distortion	0.0341262044943081	40	0.834409382577599	FALSE	NA	NA
RNA TEs per window	Male crossovers	-0.377936499389394	237	0.00000000183297488298706	TRUE	0.00000000183297488298706	-0.377936499389394
RNA TEs per window	Female crossovers	-0.28725874398293	237	0.00000699014054816871	TRUE	0.00000699014054816871	-0.28725874398293
RNA TEs per window	Total crossovers	-0.365090037853576	237	0.0000000069578645067736	TRUE	0.0000000069578645067736	-0.365090037853576
RNA TEs per window	Crossover difference	-0.120049880810593	237	0.0650300744956551	FALSE	NA	NA
RNA TEs per window	Leaf expressed genes	-0.799900805339054	237	0	TRUE	0	-0.799900805339054
RNA TEs per window	Leaf male biased	0.0806075477374268	237	0.216313867494134	FALSE	NA	NA
RNA TEs per window	Leaf female biased	-0.0101784184283405	237	0.876135228278317	FALSE	NA	NA
RNA TEs per window	Flower expressed genes	-0.795484772624765	237	0	TRUE	0	-0.795484772624765
RNA TEs per window	Flower male biased	-0.549154395127616	237	0	TRUE	0	-0.549154395127616
RNA TEs per window	Flower female biased	-0.360459791836476	237	0.0000000110948012999046	TRUE	0.0000000110948012999046	-0.360459791836476
RNA TEs per window	Pollen biased	-0.708335989366124	237	0	TRUE	0	-0.708335989366124
RNA TEs per window	Pollen tube biased	-0.2856057852174	237	0.00000793267776533213	TRUE	0.00000793267776533213	-0.2856057852174
Male distortion	Genes per window	-0.573611631420828	40	0.000109140145919007	TRUE	0.000109140145919007	-0.573611631420828
Male distortion	DNA TEs per window	-0.447360588010414	40	0.00380026932243904	TRUE	0.00380026932243904	-0.447360588010414
Male distortion	RNA TEs per window	0.537242294704479	40	0.000350903861132679	TRUE	0.000350903861132679	0.537242294704479
Male distortion	Male distortion	1	40	NA	NA	NA	NA
Male distortion	Female distortion	-0.270818237470855	40	0.0909816588092793	FALSE	NA	NA
Male distortion	Mendelian distortion	0.184932070222751	40	0.253282780091352	FALSE	NA	NA
Male distortion	Male crossovers	-0.539086174849272	40	0.00033178012872348	TRUE	0.00033178012872348	-0.539086174849272
Male distortion	Female crossovers	-0.126399380453391	40	0.437043649602252	FALSE	NA	NA
Male distortion	Total crossovers	-0.406781340625059	40	0.0091913667736454	TRUE	0.0091913667736454	-0.406781340625059
Male distortion	Crossover difference	-0.492173860443599	40	0.00125609594660414	TRUE	0.00125609594660414	-0.492173860443599
Male distortion	Leaf expressed genes	-0.517917219057532	40	0.000619530585548755	TRUE	0.000619530585548755	-0.517917219057532
Male distortion	Leaf male biased	0.358783524424486	40	0.0229975889591882	TRUE	0.0229975889591882	0.358783524424486
Male distortion	Leaf female biased	0.243184637648612	40	0.130517072635776	FALSE	NA	NA
Male distortion	Flower expressed genes	-0.511624128290817	40	0.000740179864867629	TRUE	0.000740179864867629	-0.511624128290817
Male distortion	Flower male biased	-0.198290870416007	40	0.219988867042336	FALSE	NA	NA
Male distortion	Flower female biased	-0.257899465857782	40	0.108122512506243	FALSE	NA	NA
Male distortion	Pollen biased	-0.521714737187516	40	0.000555527516342469	TRUE	0.000555527516342469	-0.521714737187516
Male distortion	Pollen tube biased	-0.0638240472465143	40	0.695606507386584	FALSE	NA	NA
Female distortion	Genes per window	0.46659090299871	40	0.00240624050097371	TRUE	0.00240624050097371	0.46659090299871
Female distortion	DNA TEs per window	0.443974728616162	40	0.00410774403689063	TRUE	0.00410774403689063	0.443974728616162
Female distortion	RNA TEs per window	-0.460971701187434	40	0.00275747261788406	TRUE	0.00275747261788406	-0.460971701187434
Female distortion	Male distortion	-0.270818237470855	40	0.0909816588092793	FALSE	NA	NA
Female distortion	Female distortion	1	40	NA	NA	NA	NA
Female distortion	Mendelian distortion	-0.270630303065264	40	0.0912149814383314	FALSE	NA	NA
Female distortion	Male crossovers	0.358571206246222	40	0.0230845720139803	TRUE	0.0230845720139803	0.358571206246222
Female distortion	Female crossovers	0.0665320455349868	40	0.683350775539614	FALSE	NA	NA
Female distortion	Total crossovers	0.261691648957142	40	0.102854938572598	FALSE	NA	NA
Female distortion	Crossover difference	0.343036639434897	40	0.0302357434542975	TRUE	0.0302357434542975	0.343036639434897
Female distortion	Leaf expressed genes	0.378103847603748	40	0.0161472676696421	TRUE	0.0161472676696421	0.378103847603748
Female distortion	Leaf male biased	-0.468246974466017	40	0.0023105231653977	TRUE	0.0023105231653977	-0.468246974466017
Female distortion	Leaf female biased	-0.156332645719225	40	0.335385904471276	FALSE	NA	NA
Female distortion	Flower expressed genes	0.371661417589077	40	0.0182091199651362	TRUE	0.0182091199651362	0.371661417589077
Female distortion	Flower male biased	0.381126753143598	40	0.0152498887262871	TRUE	0.0152498887262871	0.381126753143598
Female distortion	Flower female biased	0.112561282292126	40	0.48923357565052	FALSE	NA	NA
Female distortion	Pollen biased	0.381787184320567	40	0.0150595464817798	TRUE	0.0150595464817798	0.381787184320567
Female distortion	Pollen tube biased	0.236699157061706	40	0.141416778273906	FALSE	NA	NA
Mendelian distortion	Genes per window	0.0242673611762096	40	0.88184152115561	FALSE	NA	NA
Mendelian distortion	DNA TEs per window	0.0893707441679998	40	0.583413045388321	FALSE	NA	NA
Mendelian distortion	RNA TEs per window	0.0341262044943081	40	0.834409382577599	FALSE	NA	NA
Mendelian distortion	Male distortion	0.184932070222751	40	0.253282780091352	FALSE	NA	NA
Mendelian distortion	Female distortion	-0.270630303065264	40	0.0912149814383314	FALSE	NA	NA
Mendelian distortion	Mendelian distortion	1	40	NA	NA	NA	NA
Mendelian distortion	Male crossovers	0.132904661230024	40	0.413617211883823	FALSE	NA	NA
Mendelian distortion	Female crossovers	0.128271329251254	40	0.430228473347133	FALSE	NA	NA
Mendelian distortion	Total crossovers	0.14943056400804	40	0.357418616839356	FALSE	NA	NA
Mendelian distortion	Crossover difference	0.0345986794594837	40	0.832149334360522	FALSE	NA	NA
Mendelian distortion	Leaf expressed genes	0.0241987267167785	40	0.882173358469991	FALSE	NA	NA
Mendelian distortion	Leaf male biased	0.385497081794743	40	0.014027239033932	TRUE	0.014027239033932	0.385497081794743
Mendelian distortion	Leaf female biased	0.201514746787175	40	0.212428289354479	FALSE	NA	NA
Mendelian distortion	Flower expressed genes	0.0342660445644807	40	0.8337403305283	FALSE	NA	NA
Mendelian distortion	Flower male biased	0.0972998499287704	40	0.550317341109863	FALSE	NA	NA
Mendelian distortion	Flower female biased	0.059514563881441	40	0.715267387312037	FALSE	NA	NA
Mendelian distortion	Pollen biased	-0.0119544396678149	40	0.941637761841982	FALSE	NA	NA
Mendelian distortion	Pollen tube biased	0.188402399307329	40	0.244327123175498	FALSE	NA	NA
Male crossovers	Genes per window	0.553482049643965	237	0	TRUE	0	0.553482049643965
Male crossovers	DNA TEs per window	0.328184673846144	237	0.000000234698873669004	TRUE	0.000000234698873669004	0.328184673846144
Male crossovers	RNA TEs per window	-0.377936499389394	237	0.00000000183297488298706	TRUE	0.00000000183297488298706	-0.377936499389394
Male crossovers	Male distortion	-0.539086174849272	40	0.00033178012872348	TRUE	0.00033178012872348	-0.539086174849272
Male crossovers	Female distortion	0.358571206246222	40	0.0230845720139803	TRUE	0.0230845720139803	0.358571206246222
Male crossovers	Mendelian distortion	0.132904661230024	40	0.413617211883823	FALSE	NA	NA
Male crossovers	Male crossovers	1	237	NA	NA	NA	NA
Male crossovers	Female crossovers	0.664992261762013	237	0	TRUE	0	0.664992261762013
Male crossovers	Total crossovers	0.914503320139415	237	0	TRUE	0	0.914503320139415
Male crossovers	Crossover difference	0.432433897241835	237	0.0000000000032218672174622	TRUE	0.0000000000032218672174622	0.432433897241835
Male crossovers	Leaf expressed genes	0.508768871413819	237	0	TRUE	0	0.508768871413819
Male crossovers	Leaf male biased	-0.134347897108067	237	0.0387621453426863	TRUE	0.0387621453426863	-0.134347897108067
Male crossovers	Leaf female biased	-0.0492751500012264	237	0.45023135114763	FALSE	NA	NA
Male crossovers	Flower expressed genes	0.511549954704454	237	0	TRUE	0	0.511549954704454
Male crossovers	Flower male biased	0.383213126476679	237	0.0000000010417997575729	TRUE	0.0000000010417997575729	0.383213126476679
Male crossovers	Flower female biased	0.0759023426613126	237	0.244422537498261	FALSE	NA	NA
Male crossovers	Pollen biased	0.444014425261951	237	0.000000000000717648163117701	TRUE	0.000000000000717648163117701	0.444014425261951
Male crossovers	Pollen tube biased	0.302161959618464	237	0.00000215460559749303	TRUE	0.00000215460559749303	0.302161959618464
Female crossovers	Genes per window	0.390059511926879	237	0.000000000492990093192702	TRUE	0.000000000492990093192702	0.390059511926879
Female crossovers	DNA TEs per window	0.251309857127298	237	0.0000917747207753727	TRUE	0.0000917747207753727	0.251309857127298
Female crossovers	RNA TEs per window	-0.28725874398293	237	0.00000699014054816871	TRUE	0.00000699014054816871	-0.28725874398293
Female crossovers	Male distortion	-0.126399380453391	40	0.437043649602252	FALSE	NA	NA
Female crossovers	Female distortion	0.0665320455349868	40	0.683350775539614	FALSE	NA	NA
Female crossovers	Mendelian distortion	0.128271329251254	40	0.430228473347133	FALSE	NA	NA
Female crossovers	Male crossovers	0.664992261762013	237	0	TRUE	0	0.664992261762013
Female crossovers	Female crossovers	1	237	NA	NA	NA	NA
Female crossovers	Total crossovers	0.910297105352733	237	0	TRUE	0	0.910297105352733
Female crossovers	Crossover difference	-0.385844010006708	237	0.000000000783070719378998	TRUE	0.000000000783070719378998	-0.385844010006708
Female crossovers	Leaf expressed genes	0.357868926287387	237	0.0000000143584724110468	TRUE	0.0000000143584724110468	0.357868926287387
Female crossovers	Leaf male biased	-0.0913853372992629	237	0.160808596828777	FALSE	NA	NA
Female crossovers	Leaf female biased	-0.0778115138687418	237	0.232724565383799	FALSE	NA	NA
Female crossovers	Flower expressed genes	0.350944888425221	237	0.00000002828253298226	TRUE	0.00000002828253298226	0.350944888425221
Female crossovers	Flower male biased	0.300608220122475	237	0.00000244342455335556	TRUE	0.00000244342455335556	0.300608220122475
Female crossovers	Flower female biased	-0.0387733443533613	237	0.552528468119011	FALSE	NA	NA
Female crossovers	Pollen biased	0.369845569191822	237	0.00000000427537383274057	TRUE	0.00000000427537383274057	0.369845569191822
Female crossovers	Pollen tube biased	0.287507687300315	237	0.00000685776393893889	TRUE	0.00000685776393893889	0.287507687300315
Total crossovers	Genes per window	0.518077897480803	237	0	TRUE	0	0.518077897480803
Total crossovers	DNA TEs per window	0.318040195764828	237	0.000000571139958882583	TRUE	0.000000571139958882583	0.318040195764828
Total crossovers	RNA TEs per window	-0.365090037853576	237	0.0000000069578645067736	TRUE	0.0000000069578645067736	-0.365090037853576
Total crossovers	Male distortion	-0.406781340625059	40	0.0091913667736454	TRUE	0.0091913667736454	-0.406781340625059
Total crossovers	Female distortion	0.261691648957142	40	0.102854938572598	FALSE	NA	NA
Total crossovers	Mendelian distortion	0.14943056400804	40	0.357418616839356	FALSE	NA	NA
Total crossovers	Male crossovers	0.914503320139415	237	0	TRUE	0	0.914503320139415
Total crossovers	Female crossovers	0.910297105352733	237	0	TRUE	0	0.910297105352733
Total crossovers	Total crossovers	1	237	NA	NA	NA	NA
Total crossovers	Crossover difference	0.0306677979985286	237	0.638541436044832	FALSE	NA	NA
Total crossovers	Leaf expressed genes	0.475856738786179	237	0.00000000000000843769498715119	TRUE	0.00000000000000843769498715119	0.475856738786179
Total crossovers	Leaf male biased	-0.12396941451478	237	0.0566823495499229	FALSE	NA	NA
Total crossovers	Leaf female biased	-0.0694631599131305	237	0.286873743764248	FALSE	NA	NA
Total crossovers	Flower expressed genes	0.473647365053718	237	0.0000000000000117683640610267	TRUE	0.0000000000000117683640610267	0.473647365053718
Total crossovers	Flower male biased	0.37524628887158	237	0.00000000243544828748554	TRUE	0.00000000243544828748554	0.37524628887158
Total crossovers	Flower female biased	0.0210662539795515	237	0.746973954906972	FALSE	NA	NA
Total crossovers	Pollen biased	0.446453293941913	237	0.000000000000519362330919648	TRUE	0.000000000000519362330919648	0.446453293941913
Total crossovers	Pollen tube biased	0.32322545693752	237	0.000000363988069018717	TRUE	0.000000363988069018717	0.32322545693752
Crossover difference	Genes per window	0.212786130721731	237	0.000979630326175318	TRUE	0.000979630326175318	0.212786130721731
Crossover difference	DNA TEs per window	0.101993558316803	237	0.117359008928957	FALSE	NA	NA
Crossover difference	RNA TEs per window	-0.120049880810593	237	0.0650300744956551	FALSE	NA	NA
Crossover difference	Male distortion	-0.492173860443599	40	0.00125609594660414	TRUE	0.00125609594660414	-0.492173860443599
Crossover difference	Female distortion	0.343036639434897	40	0.0302357434542975	TRUE	0.0302357434542975	0.343036639434897
Crossover difference	Mendelian distortion	0.0345986794594837	40	0.832149334360522	FALSE	NA	NA
Crossover difference	Male crossovers	0.432433897241835	237	0.0000000000032218672174622	TRUE	0.0000000000032218672174622	0.432433897241835
Crossover difference	Female crossovers	-0.385844010006708	237	0.000000000783070719378998	TRUE	0.000000000783070719378998	-0.385844010006708
Crossover difference	Total crossovers	0.0306677979985286	237	0.638541436044832	FALSE	NA	NA
Crossover difference	Crossover difference	1	237	NA	NA	NA	NA
Crossover difference	Leaf expressed genes	0.196416550298004	237	0.00238588856816979	TRUE	0.00238588856816979	0.196416550298004
Crossover difference	Leaf male biased	-0.0556276438903951	237	0.39393149576685	FALSE	NA	NA
Crossover difference	Leaf female biased	0.0330728780229299	237	0.612437492165154	FALSE	NA	NA
Crossover difference	Flower expressed genes	0.208211276858108	237	0.00126488723791107	TRUE	0.00126488723791107	0.208211276858108
Crossover difference	Flower male biased	0.1104512530007	237	0.0897760797172267	FALSE	NA	NA
Crossover difference	Flower female biased	0.140570836340936	237	0.0305125716607679	TRUE	0.0305125716607679	0.140570836340936
Crossover difference	Pollen biased	0.101967829408099	237	0.117452009084327	FALSE	NA	NA
Crossover difference	Pollen tube biased	0.0261470815436399	237	0.688810764696743	FALSE	NA	NA
Leaf expressed genes	Genes per window	0.965938515581849	237	0	TRUE	0	0.965938515581849
Leaf expressed genes	DNA TEs per window	0.539375539029642	237	0	TRUE	0	0.539375539029642
Leaf expressed genes	RNA TEs per window	-0.799900805339054	237	0	TRUE	0	-0.799900805339054
Leaf expressed genes	Male distortion	-0.517917219057532	40	0.000619530585548755	TRUE	0.000619530585548755	-0.517917219057532
Leaf expressed genes	Female distortion	0.378103847603748	40	0.0161472676696421	TRUE	0.0161472676696421	0.378103847603748
Leaf expressed genes	Mendelian distortion	0.0241987267167785	40	0.882173358469991	FALSE	NA	NA
Leaf expressed genes	Male crossovers	0.508768871413819	237	0	TRUE	0	0.508768871413819
Leaf expressed genes	Female crossovers	0.357868926287387	237	0.0000000143584724110468	TRUE	0.0000000143584724110468	0.357868926287387
Leaf expressed genes	Total crossovers	0.475856738786179	237	0.00000000000000843769498715119	TRUE	0.00000000000000843769498715119	0.475856738786179
Leaf expressed genes	Crossover difference	0.196416550298004	237	0.00238588856816979	TRUE	0.00238588856816979	0.196416550298004
Leaf expressed genes	Leaf expressed genes	1	237	NA	NA	NA	NA
Leaf expressed genes	Leaf male biased	-0.0564370635430973	237	0.38707527479765	FALSE	NA	NA
Leaf expressed genes	Leaf female biased	0.0800835964510457	237	0.219324315992871	FALSE	NA	NA
Leaf expressed genes	Flower expressed genes	0.990377155490675	237	0	TRUE	0	0.990377155490675
Leaf expressed genes	Flower male biased	0.711018122022244	237	0	TRUE	0	0.711018122022244
Leaf expressed genes	Flower female biased	0.44405260793399	237	0.000000000000714095449438901	TRUE	0.000000000000714095449438901	0.44405260793399
Leaf expressed genes	Pollen biased	0.850635057498286	237	0	TRUE	0	0.850635057498286
Leaf expressed genes	Pollen tube biased	0.427818601141584	237	0.00000000000576960701437201	TRUE	0.00000000000576960701437201	0.427818601141584
Leaf male biased	Genes per window	-0.10220261637306	237	0.116605471918946	FALSE	NA	NA
Leaf male biased	DNA TEs per window	-0.00948651264738517	237	0.884494439633352	FALSE	NA	NA
Leaf male biased	RNA TEs per window	0.0806075477374268	237	0.216313867494134	FALSE	NA	NA
Leaf male biased	Male distortion	0.358783524424486	40	0.0229975889591882	TRUE	0.0229975889591882	0.358783524424486
Leaf male biased	Female distortion	-0.468246974466017	40	0.0023105231653977	TRUE	0.0023105231653977	-0.468246974466017
Leaf male biased	Mendelian distortion	0.385497081794743	40	0.014027239033932	TRUE	0.014027239033932	0.385497081794743
Leaf male biased	Male crossovers	-0.134347897108067	237	0.0387621453426863	TRUE	0.0387621453426863	-0.134347897108067
Leaf male biased	Female crossovers	-0.0913853372992629	237	0.160808596828777	FALSE	NA	NA
Leaf male biased	Total crossovers	-0.12396941451478	237	0.0566823495499229	FALSE	NA	NA
Leaf male biased	Crossover difference	-0.0556276438903951	237	0.39393149576685	FALSE	NA	NA
Leaf male biased	Leaf expressed genes	-0.0564370635430973	237	0.38707527479765	FALSE	NA	NA
Leaf male biased	Leaf male biased	1	237	NA	NA	NA	NA
Leaf male biased	Leaf female biased	0.150822734481311	237	0.0201837741535407	TRUE	0.0201837741535407	0.150822734481311
Leaf male biased	Flower expressed genes	-0.0594839998606861	237	0.361921135178071	FALSE	NA	NA
Leaf male biased	Flower male biased	0.278034100691951	237	0.0000140167155535664	TRUE	0.0000140167155535664	0.278034100691951
Leaf male biased	Flower female biased	0.0344131818138616	237	0.598096823476147	FALSE	NA	NA
Leaf male biased	Pollen biased	-0.0832789519961622	237	0.201424002699304	FALSE	NA	NA
Leaf male biased	Pollen tube biased	-0.108199410183124	237	0.0965560765347404	FALSE	NA	NA
Leaf female biased	Genes per window	0.0449932389146105	237	0.490603585164524	FALSE	NA	NA
Leaf female biased	DNA TEs per window	-0.0797862724921233	237	0.221045872822642	FALSE	NA	NA
Leaf female biased	RNA TEs per window	-0.0101784184283405	237	0.876135228278317	FALSE	NA	NA
Leaf female biased	Male distortion	0.243184637648612	40	0.130517072635776	FALSE	NA	NA
Leaf female biased	Female distortion	-0.156332645719225	40	0.335385904471276	FALSE	NA	NA
Leaf female biased	Mendelian distortion	0.201514746787175	40	0.212428289354479	FALSE	NA	NA
Leaf female biased	Male crossovers	-0.0492751500012264	237	0.45023135114763	FALSE	NA	NA
Leaf female biased	Female crossovers	-0.0778115138687418	237	0.232724565383799	FALSE	NA	NA
Leaf female biased	Total crossovers	-0.0694631599131305	237	0.286873743764248	FALSE	NA	NA
Leaf female biased	Crossover difference	0.0330728780229299	237	0.612437492165154	FALSE	NA	NA
Leaf female biased	Leaf expressed genes	0.0800835964510457	237	0.219324315992871	FALSE	NA	NA
Leaf female biased	Leaf male biased	0.150822734481311	237	0.0201837741535407	TRUE	0.0201837741535407	0.150822734481311
Leaf female biased	Leaf female biased	1	237	NA	NA	NA	NA
Leaf female biased	Flower expressed genes	0.075314363872931	237	0.248106455304592	FALSE	NA	NA
Leaf female biased	Flower male biased	0.0179981937854785	237	0.782827612568624	FALSE	NA	NA
Leaf female biased	Flower female biased	0.499619824774888	237	0.000000000000000222044604925031	TRUE	0.000000000000000222044604925031	0.499619824774888
Leaf female biased	Pollen biased	-0.0266778749688368	237	0.682831772990995	FALSE	NA	NA
Leaf female biased	Pollen tube biased	0.0208963406825927	237	0.748946202920783	FALSE	NA	NA
Flower expressed genes	Genes per window	0.959344649082337	237	0	TRUE	0	0.959344649082337
Flower expressed genes	DNA TEs per window	0.550963173798733	237	0	TRUE	0	0.550963173798733
Flower expressed genes	RNA TEs per window	-0.795484772624765	237	0	TRUE	0	-0.795484772624765
Flower expressed genes	Male distortion	-0.511624128290817	40	0.000740179864867629	TRUE	0.000740179864867629	-0.511624128290817
Flower expressed genes	Female distortion	0.371661417589077	40	0.0182091199651362	TRUE	0.0182091199651362	0.371661417589077
Flower expressed genes	Mendelian distortion	0.0342660445644807	40	0.8337403305283	FALSE	NA	NA
Flower expressed genes	Male crossovers	0.511549954704454	237	0	TRUE	0	0.511549954704454
Flower expressed genes	Female crossovers	0.350944888425221	237	0.00000002828253298226	TRUE	0.00000002828253298226	0.350944888425221
Flower expressed genes	Total crossovers	0.473647365053718	237	0.0000000000000117683640610267	TRUE	0.0000000000000117683640610267	0.473647365053718
Flower expressed genes	Crossover difference	0.208211276858108	237	0.00126488723791107	TRUE	0.00126488723791107	0.208211276858108
Flower expressed genes	Leaf expressed genes	0.990377155490675	237	0	TRUE	0	0.990377155490675
Flower expressed genes	Leaf male biased	-0.0594839998606861	237	0.361921135178071	FALSE	NA	NA
Flower expressed genes	Leaf female biased	0.075314363872931	237	0.248106455304592	FALSE	NA	NA
Flower expressed genes	Flower expressed genes	1	237	NA	NA	NA	NA
Flower expressed genes	Flower male biased	0.724682452775312	237	0	TRUE	0	0.724682452775312
Flower expressed genes	Flower female biased	0.441975873819448	237	0.000000000000938804589623032	TRUE	0.000000000000938804589623032	0.441975873819448
Flower expressed genes	Pollen biased	0.850118676411067	237	0	TRUE	0	0.850118676411067
Flower expressed genes	Pollen tube biased	0.441066520835923	237	0.00000000000105782049786285	TRUE	0.00000000000105782049786285	0.441066520835923
Flower male biased	Genes per window	0.666355771384843	237	0	TRUE	0	0.666355771384843
Flower male biased	DNA TEs per window	0.397179990936984	237	0.000000000222263984994697	TRUE	0.000000000222263984994697	0.397179990936984
Flower male biased	RNA TEs per window	-0.549154395127616	237	0	TRUE	0	-0.549154395127616
Flower male biased	Male distortion	-0.198290870416007	40	0.219988867042336	FALSE	NA	NA
Flower male biased	Female distortion	0.381126753143598	40	0.0152498887262871	TRUE	0.0152498887262871	0.381126753143598
Flower male biased	Mendelian distortion	0.0972998499287704	40	0.550317341109863	FALSE	NA	NA
Flower male biased	Male crossovers	0.383213126476679	237	0.0000000010417997575729	TRUE	0.0000000010417997575729	0.383213126476679
Flower male biased	Female crossovers	0.300608220122475	237	0.00000244342455335556	TRUE	0.00000244342455335556	0.300608220122475
Flower male biased	Total crossovers	0.37524628887158	237	0.00000000243544828748554	TRUE	0.00000000243544828748554	0.37524628887158
Flower male biased	Crossover difference	0.1104512530007	237	0.0897760797172267	FALSE	NA	NA
Flower male biased	Leaf expressed genes	0.711018122022244	237	0	TRUE	0	0.711018122022244
Flower male biased	Leaf male biased	0.278034100691951	237	0.0000140167155535664	TRUE	0.0000140167155535664	0.278034100691951
Flower male biased	Leaf female biased	0.0179981937854785	237	0.782827612568624	FALSE	NA	NA
Flower male biased	Flower expressed genes	0.724682452775312	237	0	TRUE	0	0.724682452775312
Flower male biased	Flower male biased	1	237	NA	NA	NA	NA
Flower male biased	Flower female biased	0.171305898473107	237	0.00822133717731499	TRUE	0.00822133717731499	0.171305898473107
Flower male biased	Pollen biased	0.667701268738458	237	0	TRUE	0	0.667701268738458
Flower male biased	Pollen tube biased	0.350100411221747	237	0.0000000306862464327651	TRUE	0.0000000306862464327651	0.350100411221747
Flower female biased	Genes per window	0.408119696806606	237	0.0000000000629585272804434	TRUE	0.0000000000629585272804434	0.408119696806606
Flower female biased	DNA TEs per window	0.163878842506694	237	0.0115156549955948	TRUE	0.0115156549955948	0.163878842506694
Flower female biased	RNA TEs per window	-0.360459791836476	237	0.0000000110948012999046	TRUE	0.0000000110948012999046	-0.360459791836476
Flower female biased	Male distortion	-0.257899465857782	40	0.108122512506243	FALSE	NA	NA
Flower female biased	Female distortion	0.112561282292126	40	0.48923357565052	FALSE	NA	NA
Flower female biased	Mendelian distortion	0.059514563881441	40	0.715267387312037	FALSE	NA	NA
Flower female biased	Male crossovers	0.0759023426613126	237	0.244422537498261	FALSE	NA	NA
Flower female biased	Female crossovers	-0.0387733443533613	237	0.552528468119011	FALSE	NA	NA
Flower female biased	Total crossovers	0.0210662539795515	237	0.746973954906972	FALSE	NA	NA
Flower female biased	Crossover difference	0.140570836340936	237	0.0305125716607679	TRUE	0.0305125716607679	0.140570836340936
Flower female biased	Leaf expressed genes	0.44405260793399	237	0.000000000000714095449438901	TRUE	0.000000000000714095449438901	0.44405260793399
Flower female biased	Leaf male biased	0.0344131818138616	237	0.598096823476147	FALSE	NA	NA
Flower female biased	Leaf female biased	0.499619824774888	237	0.000000000000000222044604925031	TRUE	0.000000000000000222044604925031	0.499619824774888
Flower female biased	Flower expressed genes	0.441975873819448	237	0.000000000000938804589623032	TRUE	0.000000000000938804589623032	0.441975873819448
Flower female biased	Flower male biased	0.171305898473107	237	0.00822133717731499	TRUE	0.00822133717731499	0.171305898473107
Flower female biased	Flower female biased	1	237	NA	NA	NA	NA
Flower female biased	Pollen biased	0.282657360528013	237	0.00000992082705275621	TRUE	0.00000992082705275621	0.282657360528013
Flower female biased	Pollen tube biased	0.15084156786291	237	0.0201680131300375	TRUE	0.0201680131300375	0.15084156786291
Pollen biased	Genes per window	0.827967151136419	237	0	TRUE	0	0.827967151136419
Pollen biased	DNA TEs per window	0.442089856515172	237	0.00000000000092503782411768	TRUE	0.00000000000092503782411768	0.442089856515172
Pollen biased	RNA TEs per window	-0.708335989366124	237	0	TRUE	0	-0.708335989366124
Pollen biased	Male distortion	-0.521714737187516	40	0.000555527516342469	TRUE	0.000555527516342469	-0.521714737187516
Pollen biased	Female distortion	0.381787184320567	40	0.0150595464817798	TRUE	0.0150595464817798	0.381787184320567
Pollen biased	Mendelian distortion	-0.0119544396678149	40	0.941637761841982	FALSE	NA	NA
Pollen biased	Male crossovers	0.444014425261951	237	0.000000000000717648163117701	TRUE	0.000000000000717648163117701	0.444014425261951
Pollen biased	Female crossovers	0.369845569191822	237	0.00000000427537383274057	TRUE	0.00000000427537383274057	0.369845569191822
Pollen biased	Total crossovers	0.446453293941913	237	0.000000000000519362330919648	TRUE	0.000000000000519362330919648	0.446453293941913
Pollen biased	Crossover difference	0.101967829408099	237	0.117452009084327	FALSE	NA	NA
Pollen biased	Leaf expressed genes	0.850635057498286	237	0	TRUE	0	0.850635057498286
Pollen biased	Leaf male biased	-0.0832789519961622	237	0.201424002699304	FALSE	NA	NA
Pollen biased	Leaf female biased	-0.0266778749688368	237	0.682831772990995	FALSE	NA	NA
Pollen biased	Flower expressed genes	0.850118676411067	237	0	TRUE	0	0.850118676411067
Pollen biased	Flower male biased	0.667701268738458	237	0	TRUE	0	0.667701268738458
Pollen biased	Flower female biased	0.282657360528013	237	0.00000992082705275621	TRUE	0.00000992082705275621	0.282657360528013
Pollen biased	Pollen biased	1	237	NA	NA	NA	NA
Pollen biased	Pollen tube biased	0.340510540618413	237	0.0000000762056429071123	TRUE	0.0000000762056429071123	0.340510540618413
Pollen tube biased	Genes per window	0.421966548547802	237	0.0000000000119277920873628	TRUE	0.0000000000119277920873628	0.421966548547802
Pollen tube biased	DNA TEs per window	0.201726244641127	237	0.00180074518932782	TRUE	0.00180074518932782	0.201726244641127
Pollen tube biased	RNA TEs per window	-0.2856057852174	237	0.00000793267776533213	TRUE	0.00000793267776533213	-0.2856057852174
Pollen tube biased	Male distortion	-0.0638240472465143	40	0.695606507386584	FALSE	NA	NA
Pollen tube biased	Female distortion	0.236699157061706	40	0.141416778273906	FALSE	NA	NA
Pollen tube biased	Mendelian distortion	0.188402399307329	40	0.244327123175498	FALSE	NA	NA
Pollen tube biased	Male crossovers	0.302161959618464	237	0.00000215460559749303	TRUE	0.00000215460559749303	0.302161959618464
Pollen tube biased	Female crossovers	0.287507687300315	237	0.00000685776393893889	TRUE	0.00000685776393893889	0.287507687300315
Pollen tube biased	Total crossovers	0.32322545693752	237	0.000000363988069018717	TRUE	0.000000363988069018717	0.32322545693752
Pollen tube biased	Crossover difference	0.0261470815436399	237	0.688810764696743	FALSE	NA	NA
Pollen tube biased	Leaf expressed genes	0.427818601141584	237	0.00000000000576960701437201	TRUE	0.00000000000576960701437201	0.427818601141584
Pollen tube biased	Leaf male biased	-0.108199410183124	237	0.0965560765347404	FALSE	NA	NA
Pollen tube biased	Leaf female biased	0.0208963406825927	237	0.748946202920783	FALSE	NA	NA
Pollen tube biased	Flower expressed genes	0.441066520835923	237	0.00000000000105782049786285	TRUE	0.00000000000105782049786285	0.441066520835923
Pollen tube biased	Flower male biased	0.350100411221747	237	0.0000000306862464327651	TRUE	0.0000000306862464327651	0.350100411221747
Pollen tube biased	Flower female biased	0.15084156786291	237	0.0201680131300375	TRUE	0.0201680131300375	0.15084156786291
Pollen tube biased	Pollen biased	0.340510540618413	237	0.0000000762056429071123	TRUE	0.0000000762056429071123	0.340510540618413
Pollen tube biased	Pollen tube biased	1	237	NA	NA	NA	NA
