## Supplementary material for "Recombination landscape dimorphism contributes to sex chromosome evolution in the dioecious plant *Rumex hastatulus*": XY_windowed_partial_correlations

control	var_1	var_2	estimate	p	statistic	n
n_genes_Yunchen	DNA TEs per window	RNA TEs per window	-0.273017038741803	0.000021094947369663	-4.34128658439943	237
n_genes_Yunchen	DNA TEs per window	Male distortion	0.0462411707244997	0.7798380751611	0.281575260304722	40
n_genes_Yunchen	DNA TEs per window	Female distortion	0.122524546822087	0.457435007104797	0.750945735681276	40
n_genes_Yunchen	DNA TEs per window	Mendelian distortion	0.120867192544427	0.463588505947275	0.740636266382789	40
n_genes_Yunchen	DNA TEs per window	Male crossovers	0.038171410032674	0.559557088614265	0.584336154444987	237
n_genes_Yunchen	DNA TEs per window	Female crossovers	0.0502669577058992	0.442129871188168	0.769909901392817	237
n_genes_Yunchen	DNA TEs per window	Total crossovers	0.0499154525951926	0.445332092057078	0.76451260603635	237
n_genes_Yunchen	DNA TEs per window	Crossover difference	-0.0169979317578223	0.795049308289603	-0.260055928824325	237
n_genes_Yunchen	DNA TEs per window	Leaf expressed genes	0.0606139315639107	0.353886282869296	0.92892288376116	237
n_genes_Yunchen	DNA TEs per window	Leaf male biased	0.0553726382438614	0.397115572849071	0.848340047264625	237
n_genes_Yunchen	DNA TEs per window	Leaf female biased	-0.124500130173397	0.0561474405629125	-1.91941964871094	237
n_genes_Yunchen	DNA TEs per window	Flower expressed genes	0.11971132983843	0.0663749167172787	1.84449546392858	237
n_genes_Yunchen	DNA TEs per window	Flower male biased	0.0546382661569402	0.403415626888063	0.837055137015251	237
n_genes_Yunchen	DNA TEs per window	Flower female biased	-0.0763566543313999	0.242608495988704	-1.1714521849553	237
n_genes_Yunchen	DNA TEs per window	Pollen biased	-0.0190717687074824	0.77070186039711	-0.2917950348696	237
n_genes_Yunchen	DNA TEs per window	Pollen tube biased	-0.0370290518398237	0.571376849909858	-0.566824307769817	237
n_genes_Yunchen	RNA TEs per window	DNA TEs per window	-0.273017038741803	0.0000210949473696631	-4.34128658439943	237
n_genes_Yunchen	RNA TEs per window	Male distortion	0.0784173775050087	0.635132656542435	0.478467671231172	40
n_genes_Yunchen	RNA TEs per window	Female distortion	-0.117105792854878	0.477716524429226	-0.717261888281473	40
n_genes_Yunchen	RNA TEs per window	Mendelian distortion	0.119089694651131	0.470236903041535	0.729586434207143	40
n_genes_Yunchen	RNA TEs per window	Male crossovers	0.165147067299686	0.0110523687207646	2.56143555018224	237
n_genes_Yunchen	RNA TEs per window	Female crossovers	0.0652138464701718	0.318484449768187	0.999708094290385	237
n_genes_Yunchen	RNA TEs per window	Total crossovers	0.127161539597466	0.0510513458824604	1.96111782944131	237
n_genes_Yunchen	RNA TEs per window	Crossover difference	0.0996924887430934	0.126716169269649	1.53263698145896	237
n_genes_Yunchen	RNA TEs per window	Leaf expressed genes	-0.0288010360494371	0.659798030895952	-0.440753975047805	237
n_genes_Yunchen	RNA TEs per window	Leaf male biased	-0.0063475775246874	0.922729126634567	-0.0971012211955771	237
n_genes_Yunchen	RNA TEs per window	Leaf female biased	0.0474643196189466	0.468023730818167	0.726883721706879	237
n_genes_Yunchen	RNA TEs per window	Flower expressed genes	-0.0327527907846002	0.616638080251111	-0.501290308566385	237
n_genes_Yunchen	RNA TEs per window	Flower male biased	-0.000603966555523181	0.992636390207745	-0.00923891344157561	237
n_genes_Yunchen	RNA TEs per window	Flower female biased	-0.0469044436308754	0.473294693548171	-0.71829058437876	237
n_genes_Yunchen	RNA TEs per window	Pollen biased	-0.0827567053348221	0.205242398351519	-1.2702915447747	237
n_genes_Yunchen	RNA TEs per window	Pollen tube biased	0.120580506516671	0.0644129613198345	1.8580844845433	237
n_genes_Yunchen	Male distortion	DNA TEs per window	0.0462411707244988	0.779838075161104	0.281575260304717	40
n_genes_Yunchen	Male distortion	RNA TEs per window	0.0784173775050089	0.635132656542434	0.478467671231173	40
n_genes_Yunchen	Male distortion	Female distortion	-0.00438410591656268	0.978868067957989	-0.0266677314813866	40
n_genes_Yunchen	Male distortion	Mendelian distortion	0.242832420673892	0.136343616622104	1.52266806490747	40
n_genes_Yunchen	Male distortion	Male crossovers	-0.310584486787742	0.0543062818310778	-1.98750204559721	40
n_genes_Yunchen	Male distortion	Female crossovers	-0.0873562856321266	0.596942007316098	-0.533406684094085	40
n_genes_Yunchen	Male distortion	Total crossovers	-0.225666483365265	0.167177954254985	-1.40902188677417	40
n_genes_Yunchen	Male distortion	Crossover difference	-0.250210450396914	0.124470209773676	-1.57197289284587	40
n_genes_Yunchen	Male distortion	Leaf expressed genes	0.216709826436786	0.18512755738352	1.35028243870959	40
n_genes_Yunchen	Male distortion	Leaf male biased	0.115934192767795	0.482162758273452	0.709987684005704	40
n_genes_Yunchen	Male distortion	Leaf female biased	0.106066748819701	0.520449714172817	0.648838938078611	40
n_genes_Yunchen	Male distortion	Flower expressed genes	0.244294500367618	0.133926556974367	1.53241597223755	40
n_genes_Yunchen	Male distortion	Flower male biased	0.382186888544813	0.0163483582983569	2.51573389449907	40
n_genes_Yunchen	Male distortion	Flower female biased	0.0144922590641818	0.930223191925728	0.0881622290624716	40
n_genes_Yunchen	Male distortion	Pollen biased	-0.0800406305719145	0.628124021516654	-0.488435243290205	40
n_genes_Yunchen	Male distortion	Pollen tube biased	0.215607644913698	0.187427315940531	1.34307922176479	40
n_genes_Yunchen	Female distortion	DNA TEs per window	0.122524546822086	0.457435007104798	0.750945735681273	40
n_genes_Yunchen	Female distortion	RNA TEs per window	-0.117105792854878	0.477716524429225	-0.717261888281475	40
n_genes_Yunchen	Female distortion	Male distortion	-0.00438410591656286	0.978868067957988	-0.0266677314813876	40
n_genes_Yunchen	Female distortion	Mendelian distortion	-0.318874868919534	0.0478641413374834	-2.0464724687227	40
n_genes_Yunchen	Female distortion	Male crossovers	0.12323830370197	0.454798550618876	0.755387575477309	40
n_genes_Yunchen	Female distortion	Female crossovers	0.0245930492560805	0.881862198347687	0.149638937531892	40
n_genes_Yunchen	Female distortion	Total crossovers	0.083965164061091	0.611312476816624	0.512550126913635	40
n_genes_Yunchen	Female distortion	Crossover difference	0.110111508166165	0.504576100579389	0.673879857667971	40
n_genes_Yunchen	Female distortion	Leaf expressed genes	-0.377055179243689	0.0179729825908259	-2.47631171076796	40
n_genes_Yunchen	Female distortion	Leaf male biased	-0.314721484870773	0.0510099738129004	-2.01686493555266	40
n_genes_Yunchen	Female distortion	Leaf female biased	-0.031073444112122	0.851045057138364	-0.189103698963465	40
n_genes_Yunchen	Female distortion	Flower expressed genes	-0.401178343780007	0.0113682443677731	-2.66405315488938	40
n_genes_Yunchen	Female distortion	Flower male biased	0.0717628885468584	0.664187844546213	0.437644980754036	40
n_genes_Yunchen	Female distortion	Flower female biased	-0.135291420363754	0.411537395415886	-0.830582079024298	40
n_genes_Yunchen	Female distortion	Pollen biased	-0.0308772656901639	0.851975013204813	-0.187908672723544	40
n_genes_Yunchen	Female distortion	Pollen tube biased	0.064905403301759	0.694643923769614	0.395638389915948	40
n_genes_Yunchen	Mendelian distortion	DNA TEs per window	0.12086719254443	0.463588505947262	0.740636266382811	40
n_genes_Yunchen	Mendelian distortion	RNA TEs per window	0.119089694651144	0.470236903041483	0.729586434207228	40
n_genes_Yunchen	Mendelian distortion	Male distortion	0.242832420673892	0.136343616622104	1.52266806490748	40
n_genes_Yunchen	Mendelian distortion	Female distortion	-0.318874868919534	0.0478641413374833	-2.0464724687227	40
n_genes_Yunchen	Mendelian distortion	Male crossovers	0.145703656472477	0.376129247241312	0.895840905936748	40
n_genes_Yunchen	Mendelian distortion	Female crossovers	0.126561024677488	0.442633861873108	0.776081265327692	40
n_genes_Yunchen	Mendelian distortion	Total crossovers	0.153274399783735	0.351555612685409	0.943480253357727	40
n_genes_Yunchen	Mendelian distortion	Crossover difference	0.0253429237784446	0.878286542664821	0.154204515109323	40
n_genes_Yunchen	Mendelian distortion	Leaf expressed genes	0.00250816884624561	0.987909404538055	0.0152566434667724	40
n_genes_Yunchen	Mendelian distortion	Leaf male biased	0.452923584914014	0.00378751311496512	3.0901560763964	40
n_genes_Yunchen	Mendelian distortion	Leaf female biased	0.21691477950234	0.184702128818251	1.3516224890411	40
n_genes_Yunchen	Mendelian distortion	Flower expressed genes	0.0460106412347318	0.780908721433849	0.280168517062901	40
n_genes_Yunchen	Mendelian distortion	Flower male biased	0.115454606124685	0.483988996190185	0.707010905563594	40
n_genes_Yunchen	Mendelian distortion	Flower female biased	0.0545089947247363	0.741718566976347	0.332058949497294	40
n_genes_Yunchen	Mendelian distortion	Pollen biased	-0.0616716079802928	0.709175427889413	-0.375849177099466	40
n_genes_Yunchen	Mendelian distortion	Pollen tube biased	0.194652327663276	0.235049195429063	1.20711318247187	40
n_genes_Yunchen	Male crossovers	DNA TEs per window	0.0381714100326741	0.559557088614264	0.584336154444988	237
n_genes_Yunchen	Male crossovers	RNA TEs per window	0.165147067299686	0.0110523687207644	2.56143555018225	237
n_genes_Yunchen	Male crossovers	Male distortion	-0.310584486787742	0.0543062818310778	-1.98750204559721	40
n_genes_Yunchen	Male crossovers	Female distortion	0.12323830370197	0.454798550618877	0.755387575477308	40
n_genes_Yunchen	Male crossovers	Mendelian distortion	0.145703656472477	0.376129247241312	0.895840905936748	40
n_genes_Yunchen	Male crossovers	Female crossovers	0.585613831471468	0.0000000000000000000000403006840747545	11.0514157216385	237
n_genes_Yunchen	Male crossovers	Total crossovers	0.881217653241388	0.00000000000000000000000000000000000000000000000000000000000000000000000000000423250792506274	28.5164621202255	237
n_genes_Yunchen	Male crossovers	Crossover difference	0.386661825599591	0.000000000778189211141818	6.41363067694859	237
n_genes_Yunchen	Male crossovers	Leaf expressed genes	-0.119991896805044	0.0657363282250089	-1.8488814768241	237
n_genes_Yunchen	Male crossovers	Leaf male biased	-0.0938812210342476	0.150504903978118	-1.44247737237243	237
n_genes_Yunchen	Male crossovers	Leaf female biased	-0.0891544779472115	0.17223266996864	-1.36925389666392	237
n_genes_Yunchen	Male crossovers	Flower expressed genes	-0.0826585745577335	0.205782021628801	-1.26877489711004	237
n_genes_Yunchen	Male crossovers	Flower male biased	0.0231834907392483	0.723107951017439	0.354734558174754	237
n_genes_Yunchen	Male crossovers	Flower female biased	-0.197259219451887	0.00233275654352827	-3.07796360882748	237
n_genes_Yunchen	Male crossovers	Pollen biased	-0.0305118520229326	0.640963701266074	-0.466959000333033	237
n_genes_Yunchen	Male crossovers	Pollen tube biased	0.0908657687438829	0.164111821203231	1.39575300567078	237
n_genes_Yunchen	Female crossovers	DNA TEs per window	0.0502669577058986	0.442129871188174	0.769909901392808	237
n_genes_Yunchen	Female crossovers	RNA TEs per window	0.0652138464701701	0.318484449768199	0.999708094290359	237
n_genes_Yunchen	Female crossovers	Male distortion	-0.0873562856321267	0.596942007316098	-0.533406684094085	40
n_genes_Yunchen	Female crossovers	Female distortion	0.0245930492560805	0.881862198347687	0.149638937531892	40
n_genes_Yunchen	Female crossovers	Mendelian distortion	0.126561024677488	0.442633861873108	0.776081265327692	40
n_genes_Yunchen	Female crossovers	Male crossovers	0.585613831471468	0.0000000000000000000000403006840747531	11.0514157216385	237
n_genes_Yunchen	Female crossovers	Total crossovers	0.899227933586136	0.0000000000000000000000000000000000000000000000000000000000000000000000000000000000000558319143235284	31.4426463731236	237
n_genes_Yunchen	Female crossovers	Crossover difference	-0.521109239238227	0.00000000000000000786262639960389	-9.33981492984663	237
n_genes_Yunchen	Female crossovers	Leaf expressed genes	-0.0793395706100662	0.22464035727436	-1.21750004540658	237
n_genes_Yunchen	Female crossovers	Leaf male biased	-0.056246760858781	0.389693989301387	-0.861774270294477	237
n_genes_Yunchen	Female crossovers	Leaf female biased	-0.103669959992904	0.112188014783828	-1.59443666535865	237
n_genes_Yunchen	Female crossovers	Flower expressed genes	-0.0894894503952057	0.17062000660581	-1.37443993040743	237
n_genes_Yunchen	Female crossovers	Flower male biased	0.0592651781073534	0.364717897508836	0.908179228697138	237
n_genes_Yunchen	Female crossovers	Flower female biased	-0.235499370498634	0.000262167481817352	-3.7067004552546	237
n_genes_Yunchen	Female crossovers	Pollen biased	0.0908074839978278	0.164383608728551	1.39485027047944	237
n_genes_Yunchen	Female crossovers	Pollen tube biased	0.147239887294336	0.0236803395408438	2.27715633125554	237
n_genes_Yunchen	Total crossovers	DNA TEs per window	0.0499154525951928	0.445332092057076	0.764512606036352	237
n_genes_Yunchen	Total crossovers	RNA TEs per window	0.127161539597464	0.051051345882463	1.96111782944129	237
n_genes_Yunchen	Total crossovers	Male distortion	-0.225666483365265	0.167177954254985	-1.40902188677417	40
n_genes_Yunchen	Total crossovers	Female distortion	0.0839651640610909	0.611312476816625	0.512550126913635	40
n_genes_Yunchen	Total crossovers	Mendelian distortion	0.153274399783735	0.351555612685409	0.943480253357728	40
n_genes_Yunchen	Total crossovers	Male crossovers	0.881217653241388	0.00000000000000000000000000000000000000000000000000000000000000000000000000000423250792506238	28.5164621202255	237
n_genes_Yunchen	Total crossovers	Female crossovers	0.899227933586136	0.0000000000000000000000000000000000000000000000000000000000000000000000000000000000000558319143235189	31.4426463731236	237
n_genes_Yunchen	Total crossovers	Crossover difference	-0.0952108202201724	0.144784059642325	-1.46309212644902	237
n_genes_Yunchen	Total crossovers	Leaf expressed genes	-0.111028699613397	0.08878073635423	-1.70897879103416	237
n_genes_Yunchen	Total crossovers	Leaf male biased	-0.0834696082331705	0.201352788427308	-1.28131084407944	237
n_genes_Yunchen	Total crossovers	Leaf female biased	-0.108574277232807	0.0961091655049899	-1.67074394618682	237
n_genes_Yunchen	Total crossovers	Flower expressed genes	-0.0967987708664421	0.138170297435591	-1.48772285183133	237
n_genes_Yunchen	Total crossovers	Flower male biased	0.0470738614717201	0.471696291195289	0.720890786053744	237
n_genes_Yunchen	Total crossovers	Flower female biased	-0.24379783385775	0.000155172428925568	-3.84542118619795	237
n_genes_Yunchen	Total crossovers	Pollen biased	0.0364886424975563	0.577009183335792	0.558540850723274	237
n_genes_Yunchen	Total crossovers	Pollen tube biased	0.134906484928647	0.0383639015872939	2.08271185121977	237
n_genes_Yunchen	Crossover difference	DNA TEs per window	-0.0169979317578209	0.795049308289619	-0.260055928824304	237
n_genes_Yunchen	Crossover difference	RNA TEs per window	0.099692488743092	0.126716169269655	1.53263698145894	237
n_genes_Yunchen	Crossover difference	Male distortion	-0.250210450396914	0.124470209773676	-1.57197289284588	40
n_genes_Yunchen	Crossover difference	Female distortion	0.110111508166166	0.504576100579388	0.673879857667972	40
n_genes_Yunchen	Crossover difference	Mendelian distortion	0.0253429237784446	0.878286542664821	0.154204515109323	40
n_genes_Yunchen	Crossover difference	Male crossovers	0.386661825599592	0.000000000778189211141736	6.41363067694861	237
n_genes_Yunchen	Crossover difference	Female crossovers	-0.521109239238227	0.00000000000000000786262639960389	-9.33981492984663	237
n_genes_Yunchen	Crossover difference	Total crossovers	-0.0952108202201715	0.144784059642329	-1.46309212644901	237
n_genes_Yunchen	Crossover difference	Leaf expressed genes	-0.0360764534561874	0.581322558885336	-0.552223099547036	237
n_genes_Yunchen	Crossover difference	Leaf male biased	-0.0348569555868798	0.594171007105397	-0.533533112005744	237
n_genes_Yunchen	Crossover difference	Leaf female biased	0.0240740880432023	0.712930769962041	0.368369496012189	237
n_genes_Yunchen	Crossover difference	Flower expressed genes	0.0147803862906569	0.82130459335575	0.226121134883677	237
n_genes_Yunchen	Crossover difference	Flower male biased	-0.0430164952290976	0.510777391465992	-0.658635503679374	237
n_genes_Yunchen	Crossover difference	Flower female biased	0.0602324485094402	0.356929226005237	0.923055210406227	237
n_genes_Yunchen	Crossover difference	Pollen biased	-0.135439811365791	0.0375981833103889	-2.09109899610928	237
n_genes_Yunchen	Crossover difference	Pollen tube biased	-0.0718424404597139	0.271669700228121	-1.10182514093891	237
n_genes_Yunchen	Leaf expressed genes	DNA TEs per window	0.0606139315639104	0.353886282869299	0.928922883761156	237
n_genes_Yunchen	Leaf expressed genes	RNA TEs per window	-0.0288010360494362	0.659798030895961	-0.440753975047792	237
n_genes_Yunchen	Leaf expressed genes	Male distortion	0.216709826436787	0.185127557383519	1.35028243870959	40
n_genes_Yunchen	Leaf expressed genes	Female distortion	-0.377055179243687	0.0179729825908266	-2.47631171076795	40
n_genes_Yunchen	Leaf expressed genes	Mendelian distortion	0.00250816884624561	0.987909404538055	0.0152566434667724	40
n_genes_Yunchen	Leaf expressed genes	Male crossovers	-0.119991896805044	0.0657363282250086	-1.8488814768241	237
n_genes_Yunchen	Leaf expressed genes	Female crossovers	-0.0793395706100686	0.224640357274347	-1.21750004540662	237
n_genes_Yunchen	Leaf expressed genes	Total crossovers	-0.111028699613398	0.0887807363542263	-1.70897879103418	237
n_genes_Yunchen	Leaf expressed genes	Crossover difference	-0.0360764534561875	0.581322558885335	-0.552223099547037	237
n_genes_Yunchen	Leaf expressed genes	Leaf male biased	0.164264353812116	0.0114953497780216	2.54736392803011	237
n_genes_Yunchen	Leaf expressed genes	Leaf female biased	0.141669364595791	0.0295705034670453	2.18920481292005	237
n_genes_Yunchen	Leaf expressed genes	Flower expressed genes	0.872310678340217	0.0000000000000000000000000000000000000000000000000000000000000000000000000115857051265049	27.2905865896482	237
n_genes_Yunchen	Leaf expressed genes	Flower male biased	0.349104862213257	0.0000000361135108399087	5.69882681098716	237
n_genes_Yunchen	Leaf expressed genes	Flower female biased	0.21094678445474	0.00111340201450996	3.30114926747421	237
n_genes_Yunchen	Leaf expressed genes	Pollen biased	0.350552050643465	0.0000000314310017828268	5.7257529091557	237
n_genes_Yunchen	Leaf expressed genes	Pollen tube biased	0.0862080037569054	0.186908801015183	1.32365664167918	237
n_genes_Yunchen	Leaf male biased	DNA TEs per window	0.0553726382438628	0.39711557284906	0.848340047264646	237
n_genes_Yunchen	Leaf male biased	RNA TEs per window	-0.00634757752468474	0.922729126634599	-0.0971012211955364	237
n_genes_Yunchen	Leaf male biased	Male distortion	0.115934192767795	0.48216275827345	0.709987684005706	40
n_genes_Yunchen	Leaf male biased	Female distortion	-0.314721484870773	0.0510099738129003	-2.01686493555266	40
n_genes_Yunchen	Leaf male biased	Mendelian distortion	0.452923584914014	0.00378751311496514	3.0901560763964	40
n_genes_Yunchen	Leaf male biased	Male crossovers	-0.0938812210342473	0.150504903978119	-1.44247737237243	237
n_genes_Yunchen	Leaf male biased	Female crossovers	-0.0562467608587808	0.389693989301389	-0.861774270294473	237
n_genes_Yunchen	Leaf male biased	Total crossovers	-0.08346960823317	0.201352788427311	-1.28131084407943	237
n_genes_Yunchen	Leaf male biased	Crossover difference	-0.0348569555868795	0.5941710071054	-0.53353311200574	237
n_genes_Yunchen	Leaf male biased	Leaf expressed genes	0.164264353812119	0.0114953497780202	2.54736392803016	237
n_genes_Yunchen	Leaf male biased	Leaf female biased	0.156397677496693	0.0161863591930486	2.42223201222862	237
n_genes_Yunchen	Leaf male biased	Flower expressed genes	0.137354425564884	0.0349548865379443	2.12122372285571	237
n_genes_Yunchen	Leaf male biased	Flower male biased	0.466662574030466	0.0000000000000364219504459551	8.07132371240331	237
n_genes_Yunchen	Leaf male biased	Flower female biased	0.0838234352087174	0.199442260211865	1.28678066193927	237
n_genes_Yunchen	Leaf male biased	Pollen biased	0.0024047338928025	0.97068742800558	0.0367854614938209	237
n_genes_Yunchen	Leaf male biased	Pollen tube biased	-0.0721542529977343	0.269589284846156	-1.10663228580596	237
n_genes_Yunchen	Leaf female biased	DNA TEs per window	-0.124500130173396	0.0561474405629141	-1.91941964871092	237
n_genes_Yunchen	Leaf female biased	RNA TEs per window	0.0474643196189248	0.468023730818372	0.726883721706543	237
n_genes_Yunchen	Leaf female biased	Male distortion	0.106066748819701	0.520449714172817	0.648838938078612	40
n_genes_Yunchen	Leaf female biased	Female distortion	-0.0310734441121216	0.851045057138366	-0.189103698963462	40
n_genes_Yunchen	Leaf female biased	Mendelian distortion	0.21691477950234	0.184702128818251	1.3516224890411	40
n_genes_Yunchen	Leaf female biased	Male crossovers	-0.0891544779472115	0.172232669968641	-1.36925389666392	237
n_genes_Yunchen	Leaf female biased	Female crossovers	-0.103669959992904	0.112188014783828	-1.59443666535865	237
n_genes_Yunchen	Leaf female biased	Total crossovers	-0.108574277232807	0.0961091655049899	-1.67074394618682	237
n_genes_Yunchen	Leaf female biased	Crossover difference	0.0240740880432023	0.712930769962041	0.368369496012189	237
n_genes_Yunchen	Leaf female biased	Leaf expressed genes	0.141669364595791	0.0295705034670453	2.18920481292004	237
n_genes_Yunchen	Leaf female biased	Leaf male biased	0.156397677496693	0.0161863591930487	2.42223201222862	237
n_genes_Yunchen	Leaf female biased	Flower expressed genes	0.114027957157435	0.0804404818535067	1.75574410440295	237
n_genes_Yunchen	Leaf female biased	Flower male biased	-0.0160875970813879	0.805801408394312	-0.246124766266834	237
n_genes_Yunchen	Leaf female biased	Flower female biased	0.527692041109084	0.00000000000000000254911088703275	9.5029388070474	237
n_genes_Yunchen	Leaf female biased	Pollen biased	-0.114119611191843	0.0801959302069685	-1.75717396024312	237
n_genes_Yunchen	Leaf female biased	Pollen tube biased	0.00210965347561929	0.974282994724863	0.032271564531907	237
n_genes_Yunchen	Flower expressed genes	DNA TEs per window	0.11971132983843	0.0663749167172797	1.84449546392857	237
n_genes_Yunchen	Flower expressed genes	RNA TEs per window	-0.0327527907846002	0.61663808025111	-0.501290308566385	237
n_genes_Yunchen	Flower expressed genes	Male distortion	0.244294500367616	0.133926556974369	1.53241597223754	40
n_genes_Yunchen	Flower expressed genes	Female distortion	-0.401178343780007	0.011368244367773	-2.66405315488938	40
n_genes_Yunchen	Flower expressed genes	Mendelian distortion	0.0460106412347318	0.78090872143385	0.2801685170629	40
n_genes_Yunchen	Flower expressed genes	Male crossovers	-0.0826585745577331	0.205782021628803	-1.26877489711003	237
n_genes_Yunchen	Flower expressed genes	Female crossovers	-0.0894894503952059	0.170620006605809	-1.37443993040744	237
n_genes_Yunchen	Flower expressed genes	Total crossovers	-0.0967987708664428	0.138170297435588	-1.48772285183134	237
n_genes_Yunchen	Flower expressed genes	Crossover difference	0.0147803862906589	0.821304593355727	0.226121134883707	237
n_genes_Yunchen	Flower expressed genes	Leaf expressed genes	0.872310678340217	0.0000000000000000000000000000000000000000000000000000000000000000000000000115857051265068	27.2905865896482	237
n_genes_Yunchen	Flower expressed genes	Leaf male biased	0.137354425564878	0.0349548865379518	2.12122372285562	237
n_genes_Yunchen	Flower expressed genes	Leaf female biased	0.114027957157435	0.080440481853507	1.75574410440295	237
n_genes_Yunchen	Flower expressed genes	Flower male biased	0.405889169560104	0.0000000000896092109802537	6.79369607758462	237
n_genes_Yunchen	Flower expressed genes	Flower female biased	0.195792756134492	0.0025181665233803	3.05416572591982	237
n_genes_Yunchen	Flower expressed genes	Pollen biased	0.352638568731154	0.0000000256960574195859	5.76465664492592	237
n_genes_Yunchen	Flower expressed genes	Pollen tube biased	0.141688466500072	0.0295483400347228	2.18950603995768	237
n_genes_Yunchen	Flower male biased	DNA TEs per window	0.05463826615694	0.403415626888064	0.837055137015249	237
n_genes_Yunchen	Flower male biased	RNA TEs per window	-0.0006039665555224	0.992636390207755	-0.00923891344156367	237
n_genes_Yunchen	Flower male biased	Male distortion	0.382186888544814	0.0163483582983568	2.51573389449907	40
n_genes_Yunchen	Flower male biased	Female distortion	0.0717628885468583	0.664187844546213	0.437644980754035	40
n_genes_Yunchen	Flower male biased	Mendelian distortion	0.115454606124685	0.483988996190185	0.707010905563594	40
n_genes_Yunchen	Flower male biased	Male crossovers	0.0231834907392486	0.723107951017436	0.354734558174758	237
n_genes_Yunchen	Flower male biased	Female crossovers	0.0592651781073534	0.364717897508837	0.908179228697138	237
n_genes_Yunchen	Flower male biased	Total crossovers	0.0470738614717201	0.471696291195289	0.720890786053743	237
n_genes_Yunchen	Flower male biased	Crossover difference	-0.043016495229098	0.510777391465988	-0.65863550367938	237
n_genes_Yunchen	Flower male biased	Leaf expressed genes	0.349104862213257	0.000000036113510839907	5.69882681098717	237
n_genes_Yunchen	Flower male biased	Leaf male biased	0.466662574030466	0.0000000000000364219504459564	8.0713237124033	237
n_genes_Yunchen	Flower male biased	Leaf female biased	-0.0160875970813879	0.805801408394312	-0.246124766266834	237
n_genes_Yunchen	Flower male biased	Flower expressed genes	0.405889169560104	0.0000000000896092109802576	6.79369607758461	237
n_genes_Yunchen	Flower male biased	Flower female biased	-0.147855846957025	0.0230958494492291	-2.28689498683789	237
n_genes_Yunchen	Flower male biased	Pollen biased	0.277376532753802	0.0000153465308138076	4.41633639624778	237
n_genes_Yunchen	Flower male biased	Pollen tube biased	0.101953464354964	0.118289013007535	1.5677574314243	237
n_genes_Yunchen	Flower female biased	DNA TEs per window	-0.0763566543313994	0.242608495988706	-1.17145218495529	237
n_genes_Yunchen	Flower female biased	RNA TEs per window	-0.0469044436308755	0.473294693548169	-0.718290584378763	237
n_genes_Yunchen	Flower female biased	Male distortion	0.0144922590641817	0.930223191925729	0.0881622290624712	40
n_genes_Yunchen	Flower female biased	Female distortion	-0.135291420363754	0.411537395415886	-0.830582079024298	40
n_genes_Yunchen	Flower female biased	Mendelian distortion	0.0545089947247363	0.741718566976347	0.332058949497294	40
n_genes_Yunchen	Flower female biased	Male crossovers	-0.197259219451887	0.00233275654352831	-3.07796360882748	237
n_genes_Yunchen	Flower female biased	Female crossovers	-0.235499370498634	0.00026216748181735	-3.7067004552546	237
n_genes_Yunchen	Flower female biased	Total crossovers	-0.24379783385775	0.00015517242892557	-3.84542118619794	237
n_genes_Yunchen	Flower female biased	Crossover difference	0.0602324485094401	0.356929226005237	0.923055210406226	237
n_genes_Yunchen	Flower female biased	Leaf expressed genes	0.210946784454742	0.00111340201450985	3.30114926747424	237
n_genes_Yunchen	Flower female biased	Leaf male biased	0.0838234352087157	0.199442260211873	1.28678066193925	237
n_genes_Yunchen	Flower female biased	Leaf female biased	0.527692041109084	0.00000000000000000254911088703275	9.5029388070474	237
n_genes_Yunchen	Flower female biased	Flower expressed genes	0.195792756134492	0.00251816652338032	3.05416572591981	237
n_genes_Yunchen	Flower female biased	Flower male biased	-0.147855846957025	0.0230958494492295	-2.28689498683788	237
n_genes_Yunchen	Flower female biased	Pollen biased	-0.107925502112177	0.0981245690605315	-1.66064256319553	237
n_genes_Yunchen	Flower female biased	Pollen tube biased	-0.0258209889293419	0.693116540881771	-0.395116918056127	237
n_genes_Yunchen	Pollen biased	DNA TEs per window	-0.0190717687074834	0.770701860397099	-0.291795034869613	237
n_genes_Yunchen	Pollen biased	RNA TEs per window	-0.0827567053348218	0.205242398351522	-1.27029154477469	237
n_genes_Yunchen	Pollen biased	Male distortion	-0.0800406305719149	0.628124021516652	-0.488435243290208	40
n_genes_Yunchen	Pollen biased	Female distortion	-0.0308772656901645	0.85197501320481	-0.187908672723548	40
n_genes_Yunchen	Pollen biased	Mendelian distortion	-0.0616716079802929	0.709175427889413	-0.375849177099466	40
n_genes_Yunchen	Pollen biased	Male crossovers	-0.0305118520229326	0.640963701266075	-0.466959000333033	237
n_genes_Yunchen	Pollen biased	Female crossovers	0.0908074839978275	0.164383608728552	1.39485027047943	237
n_genes_Yunchen	Pollen biased	Total crossovers	0.0364886424975562	0.577009183335793	0.558540850723272	237
n_genes_Yunchen	Pollen biased	Crossover difference	-0.135439811365792	0.0375981833103882	-2.09109899610929	237
n_genes_Yunchen	Pollen biased	Leaf expressed genes	0.350552050643464	0.0000000314310017828272	5.7257529091557	237
n_genes_Yunchen	Pollen biased	Leaf male biased	0.00240473389279956	0.970687428005616	0.036785461493776	237
n_genes_Yunchen	Pollen biased	Leaf female biased	-0.114119611191843	0.0801959302069685	-1.75717396024312	237
n_genes_Yunchen	Pollen biased	Flower expressed genes	0.352638568731153	0.000000025696057419587	5.76465664492591	237
n_genes_Yunchen	Pollen biased	Flower male biased	0.277376532753801	0.0000153465308138079	4.41633639624777	237
n_genes_Yunchen	Pollen biased	Flower female biased	-0.107925502112178	0.0981245690605289	-1.66064256319554	237
n_genes_Yunchen	Pollen biased	Pollen tube biased	-0.0174346731484626	0.789904451930001	-0.266739759025132	237
n_genes_Yunchen	Pollen tube biased	DNA TEs per window	-0.0370290518398236	0.57137684990986	-0.566824307769815	237
n_genes_Yunchen	Pollen tube biased	RNA TEs per window	0.12058050651667	0.064412961319835	1.8580844845433	237
n_genes_Yunchen	Pollen tube biased	Male distortion	0.215607644913697	0.187427315940531	1.34307922176479	40
n_genes_Yunchen	Pollen tube biased	Female distortion	0.064905403301759	0.694643923769614	0.395638389915949	40
n_genes_Yunchen	Pollen tube biased	Mendelian distortion	0.194652327663276	0.235049195429063	1.20711318247187	40
n_genes_Yunchen	Pollen tube biased	Male crossovers	0.0908657687438826	0.164111821203232	1.39575300567078	237
n_genes_Yunchen	Pollen tube biased	Female crossovers	0.147239887294335	0.0236803395408441	2.27715633125553	237
n_genes_Yunchen	Pollen tube biased	Total crossovers	0.134906484928647	0.0383639015872939	2.08271185121977	237
n_genes_Yunchen	Pollen tube biased	Crossover difference	-0.0718424404597143	0.271669700228119	-1.10182514093892	237
n_genes_Yunchen	Pollen tube biased	Leaf expressed genes	0.0862080037569063	0.186908801015178	1.32365664167919	237
n_genes_Yunchen	Pollen tube biased	Leaf male biased	-0.0721542529977341	0.269589284846157	-1.10663228580596	237
n_genes_Yunchen	Pollen tube biased	Leaf female biased	0.0021096534756193	0.974282994724863	0.0322715645319071	237
n_genes_Yunchen	Pollen tube biased	Flower expressed genes	0.141688466500072	0.0295483400347219	2.18950603995769	237
n_genes_Yunchen	Pollen tube biased	Flower male biased	0.101953464354964	0.118289013007535	1.5677574314243	237
n_genes_Yunchen	Pollen tube biased	Flower female biased	-0.025820988929342	0.69311654088177	-0.395116918056128	237
n_genes_Yunchen	Pollen tube biased	Pollen biased	-0.0174346731484636	0.78990445192999	-0.266739759025147	237
