## Supplementary material for "Recombination landscape dimorphism contributes to sex chromosome evolution in the dioecious plant *Rumex hastatulus*": A1_windowed_correlations

measure1	measure2	r	n	P	sig_p	p_if_sig	r_if_sig
Genes per window	Genes per window	1	388	NA	NA	NA	NA
Genes per window	DNA TEs per window	0.661365680797074	388	0	TRUE	0	0.661365680797074
Genes per window	RNA TEs per window	-0.84577285542691	388	0	TRUE	0	-0.84577285542691
Genes per window	Male distortion	-0.723035666495359	84	0.00000000000000799360577730113	TRUE	0.00000000000000799360577730113	-0.723035666495359
Genes per window	Female distortion	-0.0651736560871691	84	0.555859318522059	FALSE	NA	NA
Genes per window	Mendelian distortion	0.0931589941677196	84	0.399307944058387	FALSE	NA	NA
Genes per window	Male crossovers	0.632154616529532	388	0	TRUE	0	0.632154616529532
Genes per window	Female crossovers	0.35722585659625	388	0.000000000000402788913334007	TRUE	0.000000000000402788913334007	0.35722585659625
Genes per window	Total crossovers	0.60792725815212	388	0	TRUE	0	0.60792725815212
Genes per window	Crossover difference	0.305018970600782	388	0.000000000848326520141995	TRUE	0.000000000848326520141995	0.305018970600782
Genes per window	Leaf expressed genes	0.971521434514168	388	0	TRUE	0	0.971521434514168
Genes per window	Leaf male biased	-0.000913701336940407	388	0.985686907048591	FALSE	NA	NA
Genes per window	Leaf female biased	0.104816071236164	388	0.0390496511240617	TRUE	0.0390496511240617	0.104816071236164
Genes per window	Flower expressed genes	0.971245244794358	388	0	TRUE	0	0.971245244794358
Genes per window	Flower male biased	0.729499241483103	388	0	TRUE	0	0.729499241483103
Genes per window	Flower female biased	0.539931019739573	388	0	TRUE	0	0.539931019739573
Genes per window	Pollen biased	0.866528664758463	388	0	TRUE	0	0.866528664758463
Genes per window	Pollen tube biased	0.465868569597609	388	0	TRUE	0	0.465868569597609
DNA TEs per window	Genes per window	0.661365680797074	388	0	TRUE	0	0.661365680797074
DNA TEs per window	DNA TEs per window	1	388	NA	NA	NA	NA
DNA TEs per window	RNA TEs per window	-0.626471627392955	388	0	TRUE	0	-0.626471627392955
DNA TEs per window	Male distortion	-0.552886757019493	84	0.0000000494160530273291	TRUE	0.0000000494160530273291	-0.552886757019493
DNA TEs per window	Female distortion	0.0303301375867586	84	0.784178309875991	FALSE	NA	NA
DNA TEs per window	Mendelian distortion	-0.0741057527432037	84	0.502898857418979	FALSE	NA	NA
DNA TEs per window	Male crossovers	0.522556222153872	388	0	TRUE	0	0.522556222153872
DNA TEs per window	Female crossovers	0.251864659459654	388	0.000000499747241367032	TRUE	0.000000499747241367032	0.251864659459654
DNA TEs per window	Total crossovers	0.478160839847425	388	0	TRUE	0	0.478160839847425
DNA TEs per window	Crossover difference	0.288038674003585	388	0.00000000754536277902673	TRUE	0.00000000754536277902673	0.288038674003585
DNA TEs per window	Leaf expressed genes	0.651594760850272	388	0	TRUE	0	0.651594760850272
DNA TEs per window	Leaf male biased	-0.0575948141392161	388	0.25773299517281	FALSE	NA	NA
DNA TEs per window	Leaf female biased	0.0979255375092931	388	0.0539397200126177	FALSE	NA	NA
DNA TEs per window	Flower expressed genes	0.643351041790983	388	0	TRUE	0	0.643351041790983
DNA TEs per window	Flower male biased	0.471732451289277	388	0	TRUE	0	0.471732451289277
DNA TEs per window	Flower female biased	0.394551639275051	388	0.000000000000000666133814775094	TRUE	0.000000000000000666133814775094	0.394551639275051
DNA TEs per window	Pollen biased	0.550700741260264	388	0	TRUE	0	0.550700741260264
DNA TEs per window	Pollen tube biased	0.388785616768189	388	0.00000000000000177635683940025	TRUE	0.00000000000000177635683940025	0.388785616768189
RNA TEs per window	Genes per window	-0.84577285542691	388	0	TRUE	0	-0.84577285542691
RNA TEs per window	DNA TEs per window	-0.626471627392955	388	0	TRUE	0	-0.626471627392955
RNA TEs per window	RNA TEs per window	1	388	NA	NA	NA	NA
RNA TEs per window	Male distortion	0.731024714991342	84	0.00000000000000288657986402541	TRUE	0.00000000000000288657986402541	0.731024714991342
RNA TEs per window	Female distortion	0.171875896747749	84	0.11797657227426	FALSE	NA	NA
RNA TEs per window	Mendelian distortion	-0.131829524580856	84	0.231946928448833	FALSE	NA	NA
RNA TEs per window	Male crossovers	-0.488549017493796	388	0	TRUE	0	-0.488549017493796
RNA TEs per window	Female crossovers	-0.310974305270727	388	0.000000000380942832833853	TRUE	0.000000000380942832833853	-0.310974305270727
RNA TEs per window	Total crossovers	-0.489407894711824	388	0	TRUE	0	-0.489407894711824
RNA TEs per window	Crossover difference	-0.206877524344315	388	0.0000401917971095678	TRUE	0.0000401917971095678	-0.206877524344315
RNA TEs per window	Leaf expressed genes	-0.817982681393092	388	0	TRUE	0	-0.817982681393092
RNA TEs per window	Leaf male biased	-0.0012752882018667	388	0.980023675938097	FALSE	NA	NA
RNA TEs per window	Leaf female biased	-0.138985361156773	388	0.00610325097015174	TRUE	0.00610325097015174	-0.138985361156773
RNA TEs per window	Flower expressed genes	-0.812584351454866	388	0	TRUE	0	-0.812584351454866
RNA TEs per window	Flower male biased	-0.593981963940098	388	0	TRUE	0	-0.593981963940098
RNA TEs per window	Flower female biased	-0.488097738952965	388	0	TRUE	0	-0.488097738952965
RNA TEs per window	Pollen biased	-0.719292656092509	388	0	TRUE	0	-0.719292656092509
RNA TEs per window	Pollen tube biased	-0.421009867653568	388	0	TRUE	0	-0.421009867653568
Male distortion	Genes per window	-0.723035666495359	84	0.00000000000000799360577730113	TRUE	0.00000000000000799360577730113	-0.723035666495359
Male distortion	DNA TEs per window	-0.552886757019493	84	0.0000000494160530273291	TRUE	0.0000000494160530273291	-0.552886757019493
Male distortion	RNA TEs per window	0.731024714991342	84	0.00000000000000288657986402541	TRUE	0.00000000000000288657986402541	0.731024714991342
Male distortion	Male distortion	1	84	NA	NA	NA	NA
Male distortion	Female distortion	-0.0926569530912982	84	0.401864526728155	FALSE	NA	NA
Male distortion	Mendelian distortion	0.0323279065666681	84	0.770342519600536	FALSE	NA	NA
Male distortion	Male crossovers	-0.626827379343433	84	0.000000000178732584288355	TRUE	0.000000000178732584288355	-0.626827379343433
Male distortion	Female crossovers	-0.126179160008579	84	0.252747656968706	FALSE	NA	NA
Male distortion	Total crossovers	-0.535586157025373	84	0.000000152474045389539	TRUE	0.000000152474045389539	-0.535586157025373
Male distortion	Crossover difference	-0.454337708255847	84	0.0000141727385023493	TRUE	0.0000141727385023493	-0.454337708255847
Male distortion	Leaf expressed genes	-0.729729128106624	84	0.0000000000000035527136788005	TRUE	0.0000000000000035527136788005	-0.729729128106624
Male distortion	Leaf male biased	-0.155493871862714	84	0.157838778764504	FALSE	NA	NA
Male distortion	Leaf female biased	0.0876417960929406	84	0.427928375819717	FALSE	NA	NA
Male distortion	Flower expressed genes	-0.722846909671183	84	0.00000000000000843769498715119	TRUE	0.00000000000000843769498715119	-0.722846909671183
Male distortion	Flower male biased	-0.573701126977263	84	0.000000011671843935801	TRUE	0.000000011671843935801	-0.573701126977263
Male distortion	Flower female biased	-0.526818596157163	84	0.000000263572195180473	TRUE	0.000000263572195180473	-0.526818596157163
Male distortion	Pollen biased	-0.677850758301893	84	0.00000000000141886502547095	TRUE	0.00000000000141886502547095	-0.677850758301893
Male distortion	Pollen tube biased	-0.44341916918768	84	0.0000239651199409607	TRUE	0.0000239651199409607	-0.44341916918768
Female distortion	Genes per window	-0.0651736560871691	84	0.555859318522059	FALSE	NA	NA
Female distortion	DNA TEs per window	0.0303301375867586	84	0.784178309875991	FALSE	NA	NA
Female distortion	RNA TEs per window	0.171875896747749	84	0.11797657227426	FALSE	NA	NA
Female distortion	Male distortion	-0.0926569530912982	84	0.401864526728155	FALSE	NA	NA
Female distortion	Female distortion	1	84	NA	NA	NA	NA
Female distortion	Mendelian distortion	-0.184459417293497	84	0.0930130195058578	FALSE	NA	NA
Female distortion	Male crossovers	0.0847853655106855	84	0.443194851248024	FALSE	NA	NA
Female distortion	Female crossovers	-0.188713916859481	84	0.0855853819967556	FALSE	NA	NA
Female distortion	Total crossovers	-0.0447984729079879	84	0.685745171903084	FALSE	NA	NA
Female distortion	Crossover difference	0.197408198650732	84	0.071872778095408	FALSE	NA	NA
Female distortion	Leaf expressed genes	-0.0507254703562818	84	0.646783109514877	FALSE	NA	NA
Female distortion	Leaf male biased	-0.0283511430201026	84	0.79795043377474	FALSE	NA	NA
Female distortion	Leaf female biased	0.0642770679222598	84	0.561319228003537	FALSE	NA	NA
Female distortion	Flower expressed genes	-0.0593834714843295	84	0.591559622066396	FALSE	NA	NA
Female distortion	Flower male biased	-0.104049595976792	84	0.346243296211108	FALSE	NA	NA
Female distortion	Flower female biased	0.103281253072395	84	0.349835668758609	FALSE	NA	NA
Female distortion	Pollen biased	-0.0566284427584025	84	0.608901324739662	FALSE	NA	NA
Female distortion	Pollen tube biased	0.146369768556221	84	0.183990513831551	FALSE	NA	NA
Mendelian distortion	Genes per window	0.0931589941677196	84	0.399307944058387	FALSE	NA	NA
Mendelian distortion	DNA TEs per window	-0.0741057527432037	84	0.502898857418979	FALSE	NA	NA
Mendelian distortion	RNA TEs per window	-0.131829524580856	84	0.231946928448833	FALSE	NA	NA
Mendelian distortion	Male distortion	0.0323279065666681	84	0.770342519600536	FALSE	NA	NA
Mendelian distortion	Female distortion	-0.184459417293497	84	0.0930130195058578	FALSE	NA	NA
Mendelian distortion	Mendelian distortion	1	84	NA	NA	NA	NA
Mendelian distortion	Male crossovers	0.031105951473309	84	0.778797099465791	FALSE	NA	NA
Mendelian distortion	Female crossovers	0.0320152995357035	84	0.772502910063953	FALSE	NA	NA
Mendelian distortion	Total crossovers	0.0412511827092308	84	0.709470746420374	FALSE	NA	NA
Mendelian distortion	Crossover difference	0.00553145617494053	84	0.960172295128356	FALSE	NA	NA
Mendelian distortion	Leaf expressed genes	0.133806488804451	84	0.22495913801342	FALSE	NA	NA
Mendelian distortion	Leaf male biased	-0.0362408344958682	84	0.743453588766957	FALSE	NA	NA
Mendelian distortion	Leaf female biased	-0.0229785786756128	84	0.835639780806936	FALSE	NA	NA
Mendelian distortion	Flower expressed genes	0.130790043511145	84	0.23568114114163	FALSE	NA	NA
Mendelian distortion	Flower male biased	0.174941294941306	84	0.111465751531127	FALSE	NA	NA
Mendelian distortion	Flower female biased	-0.0477583148665962	84	0.666177640772038	FALSE	NA	NA
Mendelian distortion	Pollen biased	0.128699798426898	84	0.243315997789849	FALSE	NA	NA
Mendelian distortion	Pollen tube biased	0.172809290501923	84	0.1159637953768	FALSE	NA	NA
Male crossovers	Genes per window	0.632154616529532	388	0	TRUE	0	0.632154616529532
Male crossovers	DNA TEs per window	0.522556222153872	388	0	TRUE	0	0.522556222153872
Male crossovers	RNA TEs per window	-0.488549017493796	388	0	TRUE	0	-0.488549017493796
Male crossovers	Male distortion	-0.626827379343433	84	0.000000000178732584288355	TRUE	0.000000000178732584288355	-0.626827379343433
Male crossovers	Female distortion	0.0847853655106855	84	0.443194851248024	FALSE	NA	NA
Male crossovers	Mendelian distortion	0.031105951473309	84	0.778797099465791	FALSE	NA	NA
Male crossovers	Male crossovers	1	388	NA	NA	NA	NA
Male crossovers	Female crossovers	0.372756547236034	388	0.0000000000000310862446895044	TRUE	0.0000000000000310862446895044	0.372756547236034
Male crossovers	Total crossovers	0.853750979257415	388	0	TRUE	0	0.853750979257415
Male crossovers	Crossover difference	0.641510141376817	388	0	TRUE	0	0.641510141376817
Male crossovers	Leaf expressed genes	0.626096388109986	388	0	TRUE	0	0.626096388109986
Male crossovers	Leaf male biased	0.0281527963262205	388	0.580355057327813	FALSE	NA	NA
Male crossovers	Leaf female biased	-0.0313937887380291	388	0.537536381025368	FALSE	NA	NA
Male crossovers	Flower expressed genes	0.625980010783381	388	0	TRUE	0	0.625980010783381
Male crossovers	Flower male biased	0.441632374671473	388	0	TRUE	0	0.441632374671473
Male crossovers	Flower female biased	0.365119207419962	388	0.000000000000111244347067441	TRUE	0.000000000000111244347067441	0.365119207419962
Male crossovers	Pollen biased	0.572596890201562	388	0	TRUE	0	0.572596890201562
Male crossovers	Pollen tube biased	0.405326588827348	388	0	TRUE	0	0.405326588827348
Female crossovers	Genes per window	0.35722585659625	388	0.000000000000402788913334007	TRUE	0.000000000000402788913334007	0.35722585659625
Female crossovers	DNA TEs per window	0.251864659459654	388	0.000000499747241367032	TRUE	0.000000499747241367032	0.251864659459654
Female crossovers	RNA TEs per window	-0.310974305270727	388	0.000000000380942832833853	TRUE	0.000000000380942832833853	-0.310974305270727
Female crossovers	Male distortion	-0.126179160008579	84	0.252747656968706	FALSE	NA	NA
Female crossovers	Female distortion	-0.188713916859481	84	0.0855853819967556	FALSE	NA	NA
Female crossovers	Mendelian distortion	0.0320152995357035	84	0.772502910063953	FALSE	NA	NA
Female crossovers	Male crossovers	0.372756547236034	388	0.0000000000000310862446895044	TRUE	0.0000000000000310862446895044	0.372756547236034
Female crossovers	Female crossovers	1	388	NA	NA	NA	NA
Female crossovers	Total crossovers	0.801396859222505	388	0	TRUE	0	0.801396859222505
Female crossovers	Crossover difference	-0.472700870742598	388	0	TRUE	0	-0.472700870742598
Female crossovers	Leaf expressed genes	0.361180944440228	388	0.00000000000021227464230833	TRUE	0.00000000000021227464230833	0.361180944440228
Female crossovers	Leaf male biased	-0.0335000652247129	388	0.510582852028185	FALSE	NA	NA
Female crossovers	Leaf female biased	0.0882754703132452	388	0.0824566502902118	FALSE	NA	NA
Female crossovers	Flower expressed genes	0.36226250598216	388	0.000000000000178079773149875	TRUE	0.000000000000178079773149875	0.36226250598216
Female crossovers	Flower male biased	0.259712410845554	388	0.000000211956622919729	TRUE	0.000000211956622919729	0.259712410845554
Female crossovers	Flower female biased	0.240010661824703	388	0.00000173135563708016	TRUE	0.00000173135563708016	0.240010661824703
Female crossovers	Pollen biased	0.326751362184629	388	0.000000000041830094943407	TRUE	0.000000000041830094943407	0.326751362184629
Female crossovers	Pollen tube biased	0.216519298735516	388	0.0000169021100844269	TRUE	0.0000169021100844269	0.216519298735516
Total crossovers	Genes per window	0.60792725815212	388	0	TRUE	0	0.60792725815212
Total crossovers	DNA TEs per window	0.478160839847425	388	0	TRUE	0	0.478160839847425
Total crossovers	RNA TEs per window	-0.489407894711824	388	0	TRUE	0	-0.489407894711824
Total crossovers	Male distortion	-0.535586157025373	84	0.000000152474045389539	TRUE	0.000000152474045389539	-0.535586157025373
Total crossovers	Female distortion	-0.0447984729079879	84	0.685745171903084	FALSE	NA	NA
Total crossovers	Mendelian distortion	0.0412511827092308	84	0.709470746420374	FALSE	NA	NA
Total crossovers	Male crossovers	0.853750979257415	388	0	TRUE	0	0.853750979257415
Total crossovers	Female crossovers	0.801396859222505	388	0	TRUE	0	0.801396859222505
Total crossovers	Total crossovers	1	388	NA	NA	NA	NA
Total crossovers	Crossover difference	0.148267524723648	388	0.00341914021414613	TRUE	0.00341914021414613	0.148267524723648
Total crossovers	Leaf expressed genes	0.606241477498734	388	0	TRUE	0	0.606241477498734
Total crossovers	Leaf male biased	-0.000650641551310461	388	0.989807459079565	FALSE	NA	NA
Total crossovers	Leaf female biased	0.0292972219499613	388	0.565054663574964	FALSE	NA	NA
Total crossovers	Flower expressed genes	0.606773349997974	388	0	TRUE	0	0.606773349997974
Total crossovers	Flower male biased	0.430401760027054	388	0	TRUE	0	0.430401760027054
Total crossovers	Flower female biased	0.370027123737847	388	0.0000000000000490718576884319	TRUE	0.0000000000000490718576884319	0.370027123737847
Total crossovers	Pollen biased	0.552437088309979	388	0	TRUE	0	0.552437088309979
Total crossovers	Pollen tube biased	0.382762839433401	388	0.00000000000000555111512312578	TRUE	0.00000000000000555111512312578	0.382762839433401
Crossover difference	Genes per window	0.305018970600782	388	0.000000000848326520141995	TRUE	0.000000000848326520141995	0.305018970600782
Crossover difference	DNA TEs per window	0.288038674003585	388	0.00000000754536277902673	TRUE	0.00000000754536277902673	0.288038674003585
Crossover difference	RNA TEs per window	-0.206877524344315	388	0.0000401917971095678	TRUE	0.0000401917971095678	-0.206877524344315
Crossover difference	Male distortion	-0.454337708255847	84	0.0000141727385023493	TRUE	0.0000141727385023493	-0.454337708255847
Crossover difference	Female distortion	0.197408198650732	84	0.071872778095408	FALSE	NA	NA
Crossover difference	Mendelian distortion	0.00553145617494053	84	0.960172295128356	FALSE	NA	NA
Crossover difference	Male crossovers	0.641510141376817	388	0	TRUE	0	0.641510141376817
Crossover difference	Female crossovers	-0.472700870742598	388	0	TRUE	0	-0.472700870742598
Crossover difference	Total crossovers	0.148267524723648	388	0.00341914021414613	TRUE	0.00341914021414613	0.148267524723648
Crossover difference	Crossover difference	1	388	NA	NA	NA	NA
Crossover difference	Leaf expressed genes	0.295996024048674	388	0.00000000275815636996413	TRUE	0.00000000275815636996413	0.295996024048674
Crossover difference	Leaf male biased	0.0544300999286827	388	0.284852360799004	FALSE	NA	NA
Crossover difference	Leaf female biased	-0.102790522750283	388	0.0430145461716482	TRUE	0.0430145461716482	-0.102790522750283
Crossover difference	Flower expressed genes	0.294991382752523	388	0.00000000313721981726189	TRUE	0.00000000313721981726189	0.294991382752523
Crossover difference	Flower male biased	0.2047003354407	388	0.0000486092919522729	TRUE	0.0000486092919522729	0.2047003354407
Crossover difference	Flower female biased	0.148325709181683	388	0.0034063901761705	TRUE	0.0034063901761705	0.148325709181683
Crossover difference	Pollen biased	0.27365212944348	388	0.0000000430549143004555	TRUE	0.0000000430549143004555	0.27365212944348
Crossover difference	Pollen tube biased	0.205929495231679	388	0.0000436720107619415	TRUE	0.0000436720107619415	0.205929495231679
Leaf expressed genes	Genes per window	0.971521434514168	388	0	TRUE	0	0.971521434514168
Leaf expressed genes	DNA TEs per window	0.651594760850272	388	0	TRUE	0	0.651594760850272
Leaf expressed genes	RNA TEs per window	-0.817982681393092	388	0	TRUE	0	-0.817982681393092
Leaf expressed genes	Male distortion	-0.729729128106624	84	0.0000000000000035527136788005	TRUE	0.0000000000000035527136788005	-0.729729128106624
Leaf expressed genes	Female distortion	-0.0507254703562818	84	0.646783109514877	FALSE	NA	NA
Leaf expressed genes	Mendelian distortion	0.133806488804451	84	0.22495913801342	FALSE	NA	NA
Leaf expressed genes	Male crossovers	0.626096388109986	388	0	TRUE	0	0.626096388109986
Leaf expressed genes	Female crossovers	0.361180944440228	388	0.00000000000021227464230833	TRUE	0.00000000000021227464230833	0.361180944440228
Leaf expressed genes	Total crossovers	0.606241477498734	388	0	TRUE	0	0.606241477498734
Leaf expressed genes	Crossover difference	0.295996024048674	388	0.00000000275815636996413	TRUE	0.00000000275815636996413	0.295996024048674
Leaf expressed genes	Leaf expressed genes	1	388	NA	NA	NA	NA
Leaf expressed genes	Leaf male biased	-0.0204571647711223	388	0.687903843756956	FALSE	NA	NA
Leaf expressed genes	Leaf female biased	0.0814571797712287	388	0.109154138522082	FALSE	NA	NA
Leaf expressed genes	Flower expressed genes	0.991714967520103	388	0	TRUE	0	0.991714967520103
Leaf expressed genes	Flower male biased	0.716574766073869	388	0	TRUE	0	0.716574766073869
Leaf expressed genes	Flower female biased	0.530776324324859	388	0	TRUE	0	0.530776324324859
Leaf expressed genes	Pollen biased	0.863576737225371	388	0	TRUE	0	0.863576737225371
Leaf expressed genes	Pollen tube biased	0.484221786514087	388	0	TRUE	0	0.484221786514087
Leaf male biased	Genes per window	-0.000913701336940407	388	0.985686907048591	FALSE	NA	NA
Leaf male biased	DNA TEs per window	-0.0575948141392161	388	0.25773299517281	FALSE	NA	NA
Leaf male biased	RNA TEs per window	-0.0012752882018667	388	0.980023675938097	FALSE	NA	NA
Leaf male biased	Male distortion	-0.155493871862714	84	0.157838778764504	FALSE	NA	NA
Leaf male biased	Female distortion	-0.0283511430201026	84	0.79795043377474	FALSE	NA	NA
Leaf male biased	Mendelian distortion	-0.0362408344958682	84	0.743453588766957	FALSE	NA	NA
Leaf male biased	Male crossovers	0.0281527963262205	388	0.580355057327813	FALSE	NA	NA
Leaf male biased	Female crossovers	-0.0335000652247129	388	0.510582852028185	FALSE	NA	NA
Leaf male biased	Total crossovers	-0.000650641551310461	388	0.989807459079565	FALSE	NA	NA
Leaf male biased	Crossover difference	0.0544300999286827	388	0.284852360799004	FALSE	NA	NA
Leaf male biased	Leaf expressed genes	-0.0204571647711223	388	0.687903843756956	FALSE	NA	NA
Leaf male biased	Leaf male biased	1	388	NA	NA	NA	NA
Leaf male biased	Leaf female biased	-0.0267795598559342	388	0.598965647753741	FALSE	NA	NA
Leaf male biased	Flower expressed genes	-0.0205319728950015	388	0.686822733418188	FALSE	NA	NA
Leaf male biased	Flower male biased	0.0412542404246708	388	0.417746243453881	FALSE	NA	NA
Leaf male biased	Flower female biased	-0.053238112319126	388	0.295548246721407	FALSE	NA	NA
Leaf male biased	Pollen biased	0.0135706833800423	388	0.78988398374228	FALSE	NA	NA
Leaf male biased	Pollen tube biased	-0.0452198866754622	388	0.374374522242216	FALSE	NA	NA
Leaf female biased	Genes per window	0.104816071236164	388	0.0390496511240617	TRUE	0.0390496511240617	0.104816071236164
Leaf female biased	DNA TEs per window	0.0979255375092931	388	0.0539397200126177	FALSE	NA	NA
Leaf female biased	RNA TEs per window	-0.138985361156773	388	0.00610325097015174	TRUE	0.00610325097015174	-0.138985361156773
Leaf female biased	Male distortion	0.0876417960929406	84	0.427928375819717	FALSE	NA	NA
Leaf female biased	Female distortion	0.0642770679222598	84	0.561319228003537	FALSE	NA	NA
Leaf female biased	Mendelian distortion	-0.0229785786756128	84	0.835639780806936	FALSE	NA	NA
Leaf female biased	Male crossovers	-0.0313937887380291	388	0.537536381025368	FALSE	NA	NA
Leaf female biased	Female crossovers	0.0882754703132452	388	0.0824566502902118	FALSE	NA	NA
Leaf female biased	Total crossovers	0.0292972219499613	388	0.565054663574964	FALSE	NA	NA
Leaf female biased	Crossover difference	-0.102790522750283	388	0.0430145461716482	TRUE	0.0430145461716482	-0.102790522750283
Leaf female biased	Leaf expressed genes	0.0814571797712287	388	0.109154138522082	FALSE	NA	NA
Leaf female biased	Leaf male biased	-0.0267795598559342	388	0.598965647753741	FALSE	NA	NA
Leaf female biased	Leaf female biased	1	388	NA	NA	NA	NA
Leaf female biased	Flower expressed genes	0.0837395196136893	388	0.0995479200679454	FALSE	NA	NA
Leaf female biased	Flower male biased	0.0449486337434633	388	0.377249719556749	FALSE	NA	NA
Leaf female biased	Flower female biased	0.161353041540358	388	0.00142789544195931	TRUE	0.00142789544195931	0.161353041540358
Leaf female biased	Pollen biased	0.0494619759788653	388	0.331180236325179	FALSE	NA	NA
Leaf female biased	Pollen tube biased	0.125111719659692	388	0.0136569937393518	TRUE	0.0136569937393518	0.125111719659692
Flower expressed genes	Genes per window	0.971245244794358	388	0	TRUE	0	0.971245244794358
Flower expressed genes	DNA TEs per window	0.643351041790983	388	0	TRUE	0	0.643351041790983
Flower expressed genes	RNA TEs per window	-0.812584351454866	388	0	TRUE	0	-0.812584351454866
Flower expressed genes	Male distortion	-0.722846909671183	84	0.00000000000000843769498715119	TRUE	0.00000000000000843769498715119	-0.722846909671183
Flower expressed genes	Female distortion	-0.0593834714843295	84	0.591559622066396	FALSE	NA	NA
Flower expressed genes	Mendelian distortion	0.130790043511145	84	0.23568114114163	FALSE	NA	NA
Flower expressed genes	Male crossovers	0.625980010783381	388	0	TRUE	0	0.625980010783381
Flower expressed genes	Female crossovers	0.36226250598216	388	0.000000000000178079773149875	TRUE	0.000000000000178079773149875	0.36226250598216
Flower expressed genes	Total crossovers	0.606773349997974	388	0	TRUE	0	0.606773349997974
Flower expressed genes	Crossover difference	0.294991382752523	388	0.00000000313721981726189	TRUE	0.00000000313721981726189	0.294991382752523
Flower expressed genes	Leaf expressed genes	0.991714967520103	388	0	TRUE	0	0.991714967520103
Flower expressed genes	Leaf male biased	-0.0205319728950015	388	0.686822733418188	FALSE	NA	NA
Flower expressed genes	Leaf female biased	0.0837395196136893	388	0.0995479200679454	FALSE	NA	NA
Flower expressed genes	Flower expressed genes	1	388	NA	NA	NA	NA
Flower expressed genes	Flower male biased	0.738170137838532	388	0	TRUE	0	0.738170137838532
Flower expressed genes	Flower female biased	0.541503180178078	388	0	TRUE	0	0.541503180178078
Flower expressed genes	Pollen biased	0.865147088946158	388	0	TRUE	0	0.865147088946158
Flower expressed genes	Pollen tube biased	0.480163900654975	388	0	TRUE	0	0.480163900654975
Flower male biased	Genes per window	0.729499241483103	388	0	TRUE	0	0.729499241483103
Flower male biased	DNA TEs per window	0.471732451289277	388	0	TRUE	0	0.471732451289277
Flower male biased	RNA TEs per window	-0.593981963940098	388	0	TRUE	0	-0.593981963940098
Flower male biased	Male distortion	-0.573701126977263	84	0.000000011671843935801	TRUE	0.000000011671843935801	-0.573701126977263
Flower male biased	Female distortion	-0.104049595976792	84	0.346243296211108	FALSE	NA	NA
Flower male biased	Mendelian distortion	0.174941294941306	84	0.111465751531127	FALSE	NA	NA
Flower male biased	Male crossovers	0.441632374671473	388	0	TRUE	0	0.441632374671473
Flower male biased	Female crossovers	0.259712410845554	388	0.000000211956622919729	TRUE	0.000000211956622919729	0.259712410845554
Flower male biased	Total crossovers	0.430401760027054	388	0	TRUE	0	0.430401760027054
Flower male biased	Crossover difference	0.2047003354407	388	0.0000486092919522729	TRUE	0.0000486092919522729	0.2047003354407
Flower male biased	Leaf expressed genes	0.716574766073869	388	0	TRUE	0	0.716574766073869
Flower male biased	Leaf male biased	0.0412542404246708	388	0.417746243453881	FALSE	NA	NA
Flower male biased	Leaf female biased	0.0449486337434633	388	0.377249719556749	FALSE	NA	NA
Flower male biased	Flower expressed genes	0.738170137838532	388	0	TRUE	0	0.738170137838532
Flower male biased	Flower male biased	1	388	NA	NA	NA	NA
Flower male biased	Flower female biased	0.315671166235631	388	0.000000000200031546881974	TRUE	0.000000000200031546881974	0.315671166235631
Flower male biased	Pollen biased	0.71172658456395	388	0	TRUE	0	0.71172658456395
Flower male biased	Pollen tube biased	0.328002387407863	388	0.0000000000349142936784119	TRUE	0.0000000000349142936784119	0.328002387407863
Flower female biased	Genes per window	0.539931019739573	388	0	TRUE	0	0.539931019739573
Flower female biased	DNA TEs per window	0.394551639275051	388	0.000000000000000666133814775094	TRUE	0.000000000000000666133814775094	0.394551639275051
Flower female biased	RNA TEs per window	-0.488097738952965	388	0	TRUE	0	-0.488097738952965
Flower female biased	Male distortion	-0.526818596157163	84	0.000000263572195180473	TRUE	0.000000263572195180473	-0.526818596157163
Flower female biased	Female distortion	0.103281253072395	84	0.349835668758609	FALSE	NA	NA
Flower female biased	Mendelian distortion	-0.0477583148665962	84	0.666177640772038	FALSE	NA	NA
Flower female biased	Male crossovers	0.365119207419962	388	0.000000000000111244347067441	TRUE	0.000000000000111244347067441	0.365119207419962
Flower female biased	Female crossovers	0.240010661824703	388	0.00000173135563708016	TRUE	0.00000173135563708016	0.240010661824703
Flower female biased	Total crossovers	0.370027123737847	388	0.0000000000000490718576884319	TRUE	0.0000000000000490718576884319	0.370027123737847
Flower female biased	Crossover difference	0.148325709181683	388	0.0034063901761705	TRUE	0.0034063901761705	0.148325709181683
Flower female biased	Leaf expressed genes	0.530776324324859	388	0	TRUE	0	0.530776324324859
Flower female biased	Leaf male biased	-0.053238112319126	388	0.295548246721407	FALSE	NA	NA
Flower female biased	Leaf female biased	0.161353041540358	388	0.00142789544195931	TRUE	0.00142789544195931	0.161353041540358
Flower female biased	Flower expressed genes	0.541503180178078	388	0	TRUE	0	0.541503180178078
Flower female biased	Flower male biased	0.315671166235631	388	0.000000000200031546881974	TRUE	0.000000000200031546881974	0.315671166235631
Flower female biased	Flower female biased	1	388	NA	NA	NA	NA
Flower female biased	Pollen biased	0.421736211066569	388	0	TRUE	0	0.421736211066569
Flower female biased	Pollen tube biased	0.315878740776115	388	0.000000000194366300831916	TRUE	0.000000000194366300831916	0.315878740776115
Pollen biased	Genes per window	0.866528664758463	388	0	TRUE	0	0.866528664758463
Pollen biased	DNA TEs per window	0.550700741260264	388	0	TRUE	0	0.550700741260264
Pollen biased	RNA TEs per window	-0.719292656092509	388	0	TRUE	0	-0.719292656092509
Pollen biased	Male distortion	-0.677850758301893	84	0.00000000000141886502547095	TRUE	0.00000000000141886502547095	-0.677850758301893
Pollen biased	Female distortion	-0.0566284427584025	84	0.608901324739662	FALSE	NA	NA
Pollen biased	Mendelian distortion	0.128699798426898	84	0.243315997789849	FALSE	NA	NA
Pollen biased	Male crossovers	0.572596890201562	388	0	TRUE	0	0.572596890201562
Pollen biased	Female crossovers	0.326751362184629	388	0.000000000041830094943407	TRUE	0.000000000041830094943407	0.326751362184629
Pollen biased	Total crossovers	0.552437088309979	388	0	TRUE	0	0.552437088309979
Pollen biased	Crossover difference	0.27365212944348	388	0.0000000430549143004555	TRUE	0.0000000430549143004555	0.27365212944348
Pollen biased	Leaf expressed genes	0.863576737225371	388	0	TRUE	0	0.863576737225371
Pollen biased	Leaf male biased	0.0135706833800423	388	0.78988398374228	FALSE	NA	NA
Pollen biased	Leaf female biased	0.0494619759788653	388	0.331180236325179	FALSE	NA	NA
Pollen biased	Flower expressed genes	0.865147088946158	388	0	TRUE	0	0.865147088946158
Pollen biased	Flower male biased	0.71172658456395	388	0	TRUE	0	0.71172658456395
Pollen biased	Flower female biased	0.421736211066569	388	0	TRUE	0	0.421736211066569
Pollen biased	Pollen biased	1	388	NA	NA	NA	NA
Pollen biased	Pollen tube biased	0.421750672009919	388	0	TRUE	0	0.421750672009919
Pollen tube biased	Genes per window	0.465868569597609	388	0	TRUE	0	0.465868569597609
Pollen tube biased	DNA TEs per window	0.388785616768189	388	0.00000000000000177635683940025	TRUE	0.00000000000000177635683940025	0.388785616768189
Pollen tube biased	RNA TEs per window	-0.421009867653568	388	0	TRUE	0	-0.421009867653568
Pollen tube biased	Male distortion	-0.44341916918768	84	0.0000239651199409607	TRUE	0.0000239651199409607	-0.44341916918768
Pollen tube biased	Female distortion	0.146369768556221	84	0.183990513831551	FALSE	NA	NA
Pollen tube biased	Mendelian distortion	0.172809290501923	84	0.1159637953768	FALSE	NA	NA
Pollen tube biased	Male crossovers	0.405326588827348	388	0	TRUE	0	0.405326588827348
Pollen tube biased	Female crossovers	0.216519298735516	388	0.0000169021100844269	TRUE	0.0000169021100844269	0.216519298735516
Pollen tube biased	Total crossovers	0.382762839433401	388	0.00000000000000555111512312578	TRUE	0.00000000000000555111512312578	0.382762839433401
Pollen tube biased	Crossover difference	0.205929495231679	388	0.0000436720107619415	TRUE	0.0000436720107619415	0.205929495231679
Pollen tube biased	Leaf expressed genes	0.484221786514087	388	0	TRUE	0	0.484221786514087
Pollen tube biased	Leaf male biased	-0.0452198866754622	388	0.374374522242216	FALSE	NA	NA
Pollen tube biased	Leaf female biased	0.125111719659692	388	0.0136569937393518	TRUE	0.0136569937393518	0.125111719659692
Pollen tube biased	Flower expressed genes	0.480163900654975	388	0	TRUE	0	0.480163900654975
Pollen tube biased	Flower male biased	0.328002387407863	388	0.0000000000349142936784119	TRUE	0.0000000000349142936784119	0.328002387407863
Pollen tube biased	Flower female biased	0.315878740776115	388	0.000000000194366300831916	TRUE	0.000000000194366300831916	0.315878740776115
Pollen tube biased	Pollen biased	0.421750672009919	388	0	TRUE	0	0.421750672009919
Pollen tube biased	Pollen tube biased	1	388	NA	NA	NA	NA
