## Supplementary material for "Recombination landscape dimorphism contributes to sex chromosome evolution in the dioecious plant *Rumex hastatulus*": A1_windowed_partial_correlations

control	var_1	var_2	estimate	p	statistic	n
n_genes_Yunchen	N_DNA_TEs_all	N_RNA_TEs_all	-0.16768602343917	0.0009277080122525	-3.33749478558859	388
n_genes_Yunchen	N_DNA_TEs_all	male_distortion_mean	-0.0054802409392719	0.960783382441165	-0.049322909117478	84
n_genes_Yunchen	N_DNA_TEs_all	female_distortion_mean	0.123554602833268	0.265779182879534	1.12057754251918	84
n_genes_Yunchen	N_DNA_TEs_all	Mendelian_distortion_mean	-0.224635591573266	0.0411849645268569	-2.07474490902112	84
n_genes_Yunchen	N_DNA_TEs_all	crossovers_male_sum	0.179756141732295	0.000379751403979072	3.58547324024214	388
n_genes_Yunchen	N_DNA_TEs_all	crossovers_female_sum	0.0222785330743135	0.662178900468233	0.437244907724766	388
n_genes_Yunchen	N_DNA_TEs_all	crossovers_sex_averaged_sum	0.12777977699697	0.0118724126488037	2.52794291899147	388
n_genes_Yunchen	N_DNA_TEs_all	crossovers_diff	0.120827583011573	0.0174074032365845	2.38830628052121	388
n_genes_Yunchen	N_DNA_TEs_all	expressed_leaf_sum	0.0509980589265221	0.316993208171084	1.00195796920852	388
n_genes_Yunchen	N_DNA_TEs_all	leaf_male_bias_sum	-0.0759809509351987	0.135687695693629	-1.49517606372614	388
n_genes_Yunchen	N_DNA_TEs_all	leaf_female_bias_sum	0.0383463715244623	0.451931745255121	0.75296394053742	388
n_genes_Yunchen	N_DNA_TEs_all	expressed_flower_sum	0.00561536172174118	0.912321583657539	0.110183090396206	388
n_genes_Yunchen	N_DNA_TEs_all	flower_male_bias_sum	-0.0209214214034601	0.681595892455649	-0.410597801247432	388
n_genes_Yunchen	N_DNA_TEs_all	flower_female_bias_sum	0.0593342092442837	0.244224804317403	1.16627602993118	388
n_genes_Yunchen	N_DNA_TEs_all	pollen_biased_sum	-0.0598102040181746	0.240455008898164	-1.17566566127455	388
n_genes_Yunchen	N_DNA_TEs_all	pollen_tube_biased_sum	0.121555716492971	0.016737451509133	2.40291393048092	388
n_genes_Yunchen	N_RNA_TEs_all	N_DNA_TEs_all	-0.16768602343917	0.000927708012252514	-3.33749478558859	388
n_genes_Yunchen	N_RNA_TEs_all	male_distortion_mean	0.337468417101252	0.00180897484942512	3.22649193005093	84
n_genes_Yunchen	N_RNA_TEs_all	female_distortion_mean	0.212676564100101	0.0535651473608665	1.95890359408535	84
n_genes_Yunchen	N_RNA_TEs_all	Mendelian_distortion_mean	-0.0983762650875132	0.37626070346243	-0.889702072042749	84
n_genes_Yunchen	N_RNA_TEs_all	crossovers_male_sum	0.111535763139885	0.0282412555984511	2.20223069782776	388
n_genes_Yunchen	N_RNA_TEs_all	crossovers_female_sum	-0.0177436927519258	0.727871886298557	-0.348211211790948	388
n_genes_Yunchen	N_RNA_TEs_all	crossovers_sex_averaged_sum	0.0584484461274794	0.251349498885204	1.14880529195918	388
n_genes_Yunchen	N_RNA_TEs_all	crossovers_diff	0.100565734247126	0.0480443751677135	1.9832966832562	388
n_genes_Yunchen	N_RNA_TEs_all	expressed_leaf_sum	0.0292964781820959	0.565569557886565	0.575085257353574	388
n_genes_Yunchen	N_RNA_TEs_all	leaf_male_bias_sum	-0.00383862655287105	0.939999352085354	-0.0753198467265136	388
n_genes_Yunchen	N_RNA_TEs_all	leaf_female_bias_sum	-0.0948631301219878	0.0622729847092365	-1.86978112754309	388
n_genes_Yunchen	N_RNA_TEs_all	expressed_flower_sum	0.0698161799066784	0.170475937790188	1.37324325764171	388
n_genes_Yunchen	N_RNA_TEs_all	flower_male_bias_sum	0.0630489666735108	0.215887210008807	1.23957627627219	388
n_genes_Yunchen	N_RNA_TEs_all	flower_female_bias_sum	-0.0700057104350134	0.169315592553445	-1.37698954678681	388
n_genes_Yunchen	N_RNA_TEs_all	pollen_biased_sum	0.051045675011175	0.316540981809542	1.00289592444191	388
n_genes_Yunchen	N_RNA_TEs_all	pollen_tube_biased_sum	-0.0571710121140942	0.261876921761375	-1.12361404461682	388
n_genes_Yunchen	male_distortion_mean	N_DNA_TEs_all	-0.00548024093927322	0.960783382441156	-0.0493229091174899	84
n_genes_Yunchen	male_distortion_mean	N_RNA_TEs_all	0.337468417101252	0.00180897484942512	3.22649193005093	84
n_genes_Yunchen	male_distortion_mean	female_distortion_mean	-0.202772835701326	0.0659914960294485	-1.86367180283254	84
n_genes_Yunchen	male_distortion_mean	Mendelian_distortion_mean	0.144932007706817	0.191116569865273	1.3183072625573	84
n_genes_Yunchen	male_distortion_mean	crossovers_male_sum	-0.202781226474586	0.0659800577985396	-1.86375222894965	84
n_genes_Yunchen	male_distortion_mean	crossovers_female_sum	0.00619399090768668	0.955680646858701	0.055746987560614	84
n_genes_Yunchen	male_distortion_mean	crossovers_sex_averaged_sum	-0.128692076736166	0.246257055553353	-1.16794058167248	84
n_genes_Yunchen	male_distortion_mean	crossovers_diff	-0.141836469107385	0.200871594953625	-1.28956559732114	84
n_genes_Yunchen	male_distortion_mean	expressed_leaf_sum	-0.155918232928404	0.159259964887413	-1.42063855496928	84
n_genes_Yunchen	male_distortion_mean	leaf_male_bias_sum	-0.139951042580119	0.206985121704797	-1.2720786411635	84
n_genes_Yunchen	male_distortion_mean	leaf_female_bias_sum	0.0999238006209466	0.368761674104707	0.903837830337813	84
n_genes_Yunchen	male_distortion_mean	expressed_flower_sum	-0.103255272821043	0.352930538794534	-0.934291346142165	84
n_genes_Yunchen	male_distortion_mean	flower_male_bias_sum	-0.0682976782960029	0.539544415706345	-0.616117747350024	84
n_genes_Yunchen	male_distortion_mean	flower_female_bias_sum	-0.159267134047014	0.150381507901097	-1.45193742673898	84
n_genes_Yunchen	male_distortion_mean	pollen_biased_sum	-0.0515252623877965	0.643646849668856	-0.464344153792292	84
n_genes_Yunchen	male_distortion_mean	pollen_tube_biased_sum	-0.0490992350350616	0.659359597455484	-0.442426723874573	84
n_genes_Yunchen	female_distortion_mean	N_DNA_TEs_all	0.123554602833273	0.265779182879512	1.12057754251923	84
n_genes_Yunchen	female_distortion_mean	N_RNA_TEs_all	0.212676564100102	0.0535651473608664	1.95890359408535	84
n_genes_Yunchen	female_distortion_mean	male_distortion_mean	-0.202772835701328	0.0659914960294458	-1.86367180283256	84
n_genes_Yunchen	female_distortion_mean	Mendelian_distortion_mean	-0.179548790680057	0.104335599253828	-1.64263343793804	84
n_genes_Yunchen	female_distortion_mean	crossovers_male_sum	0.196397539180749	0.0751568806929346	1.80268633555408	84
n_genes_Yunchen	female_distortion_mean	crossovers_female_sum	-0.180293761712367	0.102881909732503	-1.64967743337718	84
n_genes_Yunchen	female_distortion_mean	crossovers_sex_averaged_sum	-0.00345863695953592	0.975244097141591	-0.0311279188151024	84
n_genes_Yunchen	female_distortion_mean	crossovers_diff	0.269226212625691	0.0138474686702626	2.51593174165103	84
n_genes_Yunchen	female_distortion_mean	expressed_leaf_sum	0.0635950760344259	0.567883934233823	0.573516605553741	84
n_genes_Yunchen	female_distortion_mean	leaf_male_bias_sum	-0.0231470987743949	0.835455583408335	-0.208379720144653	84
n_genes_Yunchen	female_distortion_mean	leaf_female_bias_sum	0.0627514292401028	0.573041009107375	0.565878103075953	84
n_genes_Yunchen	female_distortion_mean	expressed_flower_sum	0.0227813490119084	0.838019932118804	0.205085366627092	84
n_genes_Yunchen	female_distortion_mean	flower_male_bias_sum	-0.0836004170351067	0.452410699931046	-0.755046902298545	84
n_genes_Yunchen	female_distortion_mean	flower_female_bias_sum	0.180325553028955	0.102820227657604	1.6499780980169	84
n_genes_Yunchen	female_distortion_mean	pollen_biased_sum	0.00808468302481782	0.942172881224449	0.0727645252832946	84
n_genes_Yunchen	female_distortion_mean	pollen_tube_biased_sum	0.225155574295617	0.0407058118267733	2.07980365092003	84
n_genes_Yunchen	Mendelian_distortion_mean	N_DNA_TEs_all	-0.224635591573262	0.0411849645268606	-2.07474490902108	84
n_genes_Yunchen	Mendelian_distortion_mean	N_RNA_TEs_all	-0.098376265087508	0.376260703462455	-0.889702072042701	84
n_genes_Yunchen	Mendelian_distortion_mean	male_distortion_mean	0.144932007706818	0.191116569865269	1.31830726255731	84
n_genes_Yunchen	Mendelian_distortion_mean	female_distortion_mean	-0.179548790680057	0.104335599253827	-1.64263343793804	84
n_genes_Yunchen	Mendelian_distortion_mean	crossovers_male_sum	-0.055510132609647	0.618176505744041	-0.500362690762105	84
n_genes_Yunchen	Mendelian_distortion_mean	crossovers_female_sum	0.0155367450904798	0.889127570790251	0.139847585768736	84
n_genes_Yunchen	Mendelian_distortion_mean	crossovers_sex_averaged_sum	-0.025055986636274	0.822100399444622	-0.225574699019534	84
n_genes_Yunchen	Mendelian_distortion_mean	crossovers_diff	-0.049297793711772	0.658067908342681	-0.444220259896104	84
n_genes_Yunchen	Mendelian_distortion_mean	expressed_leaf_sum	0.208187053964862	0.0589373505771959	1.91565739749452	84
n_genes_Yunchen	Mendelian_distortion_mean	leaf_male_bias_sum	-0.0442001073019474	0.691537660058405	-0.39819011783658	84
n_genes_Yunchen	Mendelian_distortion_mean	leaf_female_bias_sum	-0.020674144117407	0.852826087708951	-0.186107074272223	84
n_genes_Yunchen	Mendelian_distortion_mean	expressed_flower_sum	0.20027317771384	0.0694710734102116	1.83973138194332	84
n_genes_Yunchen	Mendelian_distortion_mean	flower_male_bias_sum	0.159590755587396	0.149543567261038	1.45496470319136	84
n_genes_Yunchen	Mendelian_distortion_mean	flower_female_bias_sum	-0.132016376996811	0.234163683897919	-1.19863843356955	84
n_genes_Yunchen	Mendelian_distortion_mean	pollen_biased_sum	0.109348489072033	0.325086650730098	0.990073401740136	84
n_genes_Yunchen	Mendelian_distortion_mean	pollen_tube_biased_sum	0.146381681975892	0.186667726003993	1.33178083374803	84
n_genes_Yunchen	crossovers_male_sum	N_DNA_TEs_all	0.179756141732295	0.000379751403979054	3.58547324024215	388
n_genes_Yunchen	crossovers_male_sum	N_RNA_TEs_all	0.111535763139886	0.0282412555984505	2.20223069782777	388
n_genes_Yunchen	crossovers_male_sum	male_distortion_mean	-0.202781226474586	0.0659800577985394	-1.86375222894965	84
n_genes_Yunchen	crossovers_male_sum	female_distortion_mean	0.196397539180747	0.075156880692938	1.80268633555406	84
n_genes_Yunchen	crossovers_male_sum	Mendelian_distortion_mean	-0.0555101326096481	0.618176505744034	-0.500362690762115	84
n_genes_Yunchen	crossovers_male_sum	crossovers_female_sum	0.203027762938479	0.0000574411499223152	4.06842554747751	388
n_genes_Yunchen	crossovers_male_sum	crossovers_sex_averaged_sum	0.763056507169144	0.00000000000000000000000000000000000000000000000000000000000000000000000000563560462469202	23.164960070572	388
n_genes_Yunchen	crossovers_male_sum	crossovers_diff	0.60804981176393	0.000000000000000000000000000000000000000170880754379037	15.028108975617	388
n_genes_Yunchen	crossovers_male_sum	expressed_leaf_sum	0.0650578230366414	0.201584145561634	1.27923673487385	388
n_genes_Yunchen	crossovers_male_sum	leaf_male_bias_sum	0.0370790417757974	0.467029211747684	0.728043985555702	388
n_genes_Yunchen	crossovers_male_sum	leaf_female_bias_sum	-0.126728560180057	0.0125940458321928	-2.50680519216541	388
n_genes_Yunchen	crossovers_male_sum	expressed_flower_sum	0.0650647470179199	0.201536066946856	1.27937346041038	388
n_genes_Yunchen	crossovers_male_sum	flower_male_bias_sum	-0.0368391581809322	0.469917938924273	-0.723327468840911	388
n_genes_Yunchen	crossovers_male_sum	flower_female_bias_sum	0.0364912841973183	0.474124523402212	0.716487900881086	388
n_genes_Yunchen	crossovers_male_sum	pollen_biased_sum	0.0641683754918882	0.207829737938596	1.26167464822616	388
n_genes_Yunchen	crossovers_male_sum	pollen_tube_biased_sum	0.161642399744023	0.00141977247150487	3.21391786354217	388
n_genes_Yunchen	crossovers_female_sum	N_DNA_TEs_all	0.0222785330743129	0.662178900468242	0.437244907724753	388
n_genes_Yunchen	crossovers_female_sum	N_RNA_TEs_all	-0.0177436927519255	0.727871886298562	-0.348211211790941	388
n_genes_Yunchen	crossovers_female_sum	male_distortion_mean	0.0061939909076869	0.955680646858699	0.055746987560616	84
n_genes_Yunchen	crossovers_female_sum	female_distortion_mean	-0.180293761712367	0.102881909732503	-1.64967743337718	84
n_genes_Yunchen	crossovers_female_sum	Mendelian_distortion_mean	0.0155367450904799	0.88912757079025	0.139847585768737	84
n_genes_Yunchen	crossovers_female_sum	crossovers_male_sum	0.203027762938479	0.0000574411499223148	4.06842554747751	388
n_genes_Yunchen	crossovers_female_sum	crossovers_sex_averaged_sum	0.787792269382676	0.0000000000000000000000000000000000000000000000000000000000000000000000000000000000483500485970737	25.0959101913404	388
n_genes_Yunchen	crossovers_female_sum	crossovers_diff	-0.653913336972482	0.00000000000000000000000000000000000000000000000140834297628422	-16.9590590963854	388
n_genes_Yunchen	crossovers_female_sum	expressed_leaf_sum	0.063837654845419	0.21018730857657	1.2551453618624	388
n_genes_Yunchen	crossovers_female_sum	leaf_male_bias_sum	-0.0355171743270549	0.48601263371709	-0.697337257225777	388
n_genes_Yunchen	crossovers_female_sum	leaf_female_bias_sum	0.0547248691347165	0.282873178804734	1.07539097443186	388
n_genes_Yunchen	crossovers_female_sum	expressed_flower_sum	0.0688422101203914	0.176532532125908	1.35399397139686	388
n_genes_Yunchen	crossovers_female_sum	flower_male_bias_sum	-0.00138307734865061	0.978363756620127	-0.0271379631779674	388
n_genes_Yunchen	crossovers_female_sum	flower_female_bias_sum	0.0599529906679408	0.239332168587397	1.17848247488981	388
n_genes_Yunchen	crossovers_female_sum	pollen_biased_sum	0.0369050673480657	0.469123268884303	0.724623341898664	388
n_genes_Yunchen	crossovers_female_sum	pollen_tube_biased_sum	0.0606180848311974	0.23415057826232	1.19160403285347	388
n_genes_Yunchen	crossovers_sex_averaged_sum	N_DNA_TEs_all	0.127779776996971	0.0118724126488035	2.52794291899148	388
n_genes_Yunchen	crossovers_sex_averaged_sum	N_RNA_TEs_all	0.0584484461274791	0.251349498885206	1.14880529195917	388
n_genes_Yunchen	crossovers_sex_averaged_sum	male_distortion_mean	-0.128692076736166	0.246257055553352	-1.16794058167249	84
n_genes_Yunchen	crossovers_sex_averaged_sum	female_distortion_mean	-0.00345863695953505	0.975244097141597	-0.0311279188150946	84
n_genes_Yunchen	crossovers_sex_averaged_sum	Mendelian_distortion_mean	-0.0250559866362741	0.822100399444621	-0.225574699019535	84
n_genes_Yunchen	crossovers_sex_averaged_sum	crossovers_male_sum	0.763056507169144	0.00000000000000000000000000000000000000000000000000000000000000000000000000563560462469202	23.164960070572	388
n_genes_Yunchen	crossovers_sex_averaged_sum	crossovers_female_sum	0.787792269382676	0.0000000000000000000000000000000000000000000000000000000000000000000000000000000000483500485970737	25.0959101913404	388
n_genes_Yunchen	crossovers_sex_averaged_sum	crossovers_diff	-0.0491457067385718	0.334912976549632	-0.965475060384187	388
n_genes_Yunchen	crossovers_sex_averaged_sum	expressed_leaf_sum	0.0830620210896898	0.102772837971103	1.63544602241765	388
n_genes_Yunchen	crossovers_sex_averaged_sum	leaf_male_bias_sum	-0.000119872184464889	0.998124545905143	-0.0023520621194437	388
n_genes_Yunchen	crossovers_sex_averaged_sum	leaf_female_bias_sum	-0.0435948473848208	0.392416044145986	-0.856206675857933	388
n_genes_Yunchen	crossovers_sex_averaged_sum	expressed_flower_sum	0.086369779711649	0.0897402808482485	1.70105403897982	388
n_genes_Yunchen	crossovers_sex_averaged_sum	flower_male_bias_sum	-0.0240863217849672	0.636663063310534	-0.472744912203705	388
n_genes_Yunchen	crossovers_sex_averaged_sum	flower_female_bias_sum	0.0625282794928423	0.219710508244035	1.22929893939557	388
n_genes_Yunchen	crossovers_sex_averaged_sum	pollen_biased_sum	0.0647248787004682	0.203905880138625	1.27266241332011	388
n_genes_Yunchen	crossovers_sex_averaged_sum	pollen_tube_biased_sum	0.141692613833085	0.00523012917948083	2.80854609451355	388
n_genes_Yunchen	crossovers_diff	N_DNA_TEs_all	0.120827583011573	0.0174074032365846	2.3883062805212	388
n_genes_Yunchen	crossovers_diff	N_RNA_TEs_all	0.100565734247127	0.048044375167711	1.98329668325623	388
n_genes_Yunchen	crossovers_diff	male_distortion_mean	-0.141836469107385	0.200871594953626	-1.28956559732114	84
n_genes_Yunchen	crossovers_diff	female_distortion_mean	0.269226212625692	0.0138474686702624	2.51593174165104	84
n_genes_Yunchen	crossovers_diff	Mendelian_distortion_mean	-0.0492977937117728	0.658067908342676	-0.444220259896111	84
n_genes_Yunchen	crossovers_diff	crossovers_male_sum	0.60804981176393	0.000000000000000000000000000000000000000170880754379017	15.028108975617	388
n_genes_Yunchen	crossovers_diff	crossovers_female_sum	-0.653913336972482	0.00000000000000000000000000000000000000000000000140834297628422	-16.9590590963854	388
n_genes_Yunchen	crossovers_diff	crossovers_sex_averaged_sum	-0.0491457067385721	0.33491297654963	-0.965475060384193	388
n_genes_Yunchen	crossovers_diff	expressed_leaf_sum	-0.0014909321027565	0.976676986534874	-0.0292542328278919	388
n_genes_Yunchen	crossovers_diff	leaf_male_bias_sum	0.0574463516484288	0.259582558534626	1.12904332141862	388
n_genes_Yunchen	crossovers_diff	leaf_female_bias_sum	-0.142288413914066	0.00504149980250577	-2.82059920300287	388
n_genes_Yunchen	crossovers_diff	expressed_flower_sum	-0.00554320112344742	0.913443859462801	-0.108767131100282	388
n_genes_Yunchen	crossovers_diff	flower_male_bias_sum	-0.0273428280451579	0.591780920107852	-0.536705693706122	388
n_genes_Yunchen	crossovers_diff	flower_female_bias_sum	-0.0204135746671573	0.688917179270949	-0.400626740448135	388
n_genes_Yunchen	crossovers_diff	pollen_biased_sum	0.019658366852245	0.699858206814825	0.385799564590149	388
n_genes_Yunchen	crossovers_diff	pollen_tube_biased_sum	0.0757466505251016	0.136901432617022	1.49053878179471	388
n_genes_Yunchen	expressed_leaf_sum	N_DNA_TEs_all	0.0509980589265229	0.316993208171076	1.00195796920853	388
n_genes_Yunchen	expressed_leaf_sum	N_RNA_TEs_all	0.0292964781820965	0.565569557886558	0.575085257353585	388
n_genes_Yunchen	expressed_leaf_sum	male_distortion_mean	-0.155918232928404	0.159259964887413	-1.42063855496929	84
n_genes_Yunchen	expressed_leaf_sum	female_distortion_mean	0.0635950760344215	0.56788393423385	0.573516605553701	84
n_genes_Yunchen	expressed_leaf_sum	Mendelian_distortion_mean	0.208187053964871	0.058937350577184	1.91565739749461	84
n_genes_Yunchen	expressed_leaf_sum	crossovers_male_sum	0.0650578230366409	0.201584145561638	1.27923673487384	388
n_genes_Yunchen	expressed_leaf_sum	crossovers_female_sum	0.0638376548454214	0.210187308576553	1.25514536186245	388
n_genes_Yunchen	expressed_leaf_sum	crossovers_sex_averaged_sum	0.0830620210896889	0.102772837971106	1.63544602241764	388
n_genes_Yunchen	expressed_leaf_sum	crossovers_diff	-0.0014909321027551	0.976676986534896	-0.0292542328278643	388
n_genes_Yunchen	expressed_leaf_sum	leaf_male_bias_sum	-0.0825885339772635	0.104755289964249	-1.62605910825488	388
n_genes_Yunchen	expressed_leaf_sum	leaf_female_bias_sum	-0.0864595180307396	0.0894060979753726	-1.70283474072943	388
n_genes_Yunchen	expressed_leaf_sum	expressed_flower_sum	0.853150050523832	0.00000000000000000000000000000000000000000000000000000000000000000000000000000000000000000000000000000000000000747271190175244	32.0895474179221	388
n_genes_Yunchen	expressed_leaf_sum	flower_male_bias_sum	0.0484394859367078	0.341912919164177	0.951568374486613	388
n_genes_Yunchen	expressed_leaf_sum	flower_female_bias_sum	0.0311954835283318	0.540636224042661	0.612397639202028	388
n_genes_Yunchen	expressed_leaf_sum	pollen_biased_sum	0.183696107900133	0.000280144678571743	3.66677512130438	388
n_genes_Yunchen	expressed_leaf_sum	pollen_tube_biased_sum	0.150812432077893	0.00293694281958668	2.99339081851906	388
n_genes_Yunchen	leaf_male_bias_sum	N_DNA_TEs_all	-0.0759809509351999	0.135687695693623	-1.49517606372617	388
n_genes_Yunchen	leaf_male_bias_sum	N_RNA_TEs_all	-0.00383862655287105	0.939999352085354	-0.0753198467265136	388
n_genes_Yunchen	leaf_male_bias_sum	male_distortion_mean	-0.139951042580118	0.206985121704798	-1.2720786411635	84
n_genes_Yunchen	leaf_male_bias_sum	female_distortion_mean	-0.0231470987743949	0.835455583408335	-0.208379720144654	84
n_genes_Yunchen	leaf_male_bias_sum	Mendelian_distortion_mean	-0.0442001073019476	0.691537660058404	-0.398190117836581	84
n_genes_Yunchen	leaf_male_bias_sum	crossovers_male_sum	0.0370790417757974	0.467029211747684	0.728043985555702	388
n_genes_Yunchen	leaf_male_bias_sum	crossovers_female_sum	-0.0355171743270549	0.48601263371709	-0.697337257225777	388
n_genes_Yunchen	leaf_male_bias_sum	crossovers_sex_averaged_sum	-0.000119872184464889	0.998124545905143	-0.0023520621194437	388
n_genes_Yunchen	leaf_male_bias_sum	crossovers_diff	0.0574463516484288	0.259582558534626	1.12904332141862	388
n_genes_Yunchen	leaf_male_bias_sum	expressed_leaf_sum	-0.0825885339773121	0.104755289964044	-1.62605910825584	388
n_genes_Yunchen	leaf_male_bias_sum	leaf_female_bias_sum	-0.0268315989320511	0.598730506380692	-0.526663603779797	388
n_genes_Yunchen	leaf_male_bias_sum	expressed_flower_sum	-0.0825119754422271	0.105078655929953	-1.62454143439788	388
n_genes_Yunchen	leaf_male_bias_sum	flower_male_bias_sum	0.0612893696584191	0.229001558248796	1.20484934100935	388
n_genes_Yunchen	leaf_male_bias_sum	flower_female_bias_sum	-0.0626639156406372	0.218709929192973	-1.23197603173912	388
n_genes_Yunchen	leaf_male_bias_sum	pollen_biased_sum	0.0287750989415644	0.572510122178814	0.564842106661393	388
n_genes_Yunchen	leaf_male_bias_sum	pollen_tube_biased_sum	-0.0506233166460471	0.320566989962922	-0.994576427353617	388
n_genes_Yunchen	leaf_female_bias_sum	N_DNA_TEs_all	0.0383463715244639	0.451931745255103	0.752963940537451	388
n_genes_Yunchen	leaf_female_bias_sum	N_RNA_TEs_all	-0.0948631301219885	0.0622729847092346	-1.8697811275431	388
n_genes_Yunchen	leaf_female_bias_sum	male_distortion_mean	0.0999238006209544	0.368761674104669	0.903837830337885	84
n_genes_Yunchen	leaf_female_bias_sum	female_distortion_mean	0.0627514292401029	0.573041009107374	0.565878103075954	84
n_genes_Yunchen	leaf_female_bias_sum	Mendelian_distortion_mean	-0.0206741441174069	0.852826087708951	-0.186107074272222	84
n_genes_Yunchen	leaf_female_bias_sum	crossovers_male_sum	-0.126728560180057	0.0125940458321928	-2.50680519216541	388
n_genes_Yunchen	leaf_female_bias_sum	crossovers_female_sum	0.0547248691347167	0.282873178804732	1.07539097443186	388
n_genes_Yunchen	leaf_female_bias_sum	crossovers_sex_averaged_sum	-0.0435948473848205	0.392416044145989	-0.856206675857929	388
n_genes_Yunchen	leaf_female_bias_sum	crossovers_diff	-0.142288413914066	0.00504149980250574	-2.82059920300287	388
n_genes_Yunchen	leaf_female_bias_sum	expressed_leaf_sum	-0.0864595180307365	0.0894060979753841	-1.70283474072937	388
n_genes_Yunchen	leaf_female_bias_sum	leaf_male_bias_sum	-0.0268315989320511	0.598730506380692	-0.526663603779797	388
n_genes_Yunchen	leaf_female_bias_sum	expressed_flower_sum	-0.0762875653786989	0.13411187908818	-1.50124496396486	388
n_genes_Yunchen	leaf_female_bias_sum	flower_male_bias_sum	-0.0463304358105434	0.36336761359598	-0.910046030642843	388
n_genes_Yunchen	leaf_female_bias_sum	flower_female_bias_sum	0.125149916463814	0.0137504178037179	2.47507813649878	388
n_genes_Yunchen	leaf_female_bias_sum	pollen_biased_sum	-0.0833319769039587	0.101655930279313	-1.64079841355659	388
n_genes_Yunchen	leaf_female_bias_sum	pollen_tube_biased_sum	0.0866851768939741	0.0885701614051962	1.70731273525834	388
n_genes_Yunchen	expressed_flower_sum	N_DNA_TEs_all	0.0056153617217411	0.91232158365754	0.110183090396204	388
n_genes_Yunchen	expressed_flower_sum	N_RNA_TEs_all	0.0698161799066774	0.170475937790194	1.37324325764169	388
n_genes_Yunchen	expressed_flower_sum	male_distortion_mean	-0.103255272821043	0.352930538794531	-0.934291346142171	84
n_genes_Yunchen	expressed_flower_sum	female_distortion_mean	0.0227813490119032	0.83801993211884	0.205085366627045	84
n_genes_Yunchen	expressed_flower_sum	Mendelian_distortion_mean	0.200273177713841	0.0694710734102092	1.83973138194334	84
n_genes_Yunchen	expressed_flower_sum	crossovers_male_sum	0.0650647470179204	0.201536066946853	1.27937346041039	388
n_genes_Yunchen	expressed_flower_sum	crossovers_female_sum	0.0688422101203915	0.176532532125907	1.35399397139686	388
n_genes_Yunchen	expressed_flower_sum	crossovers_sex_averaged_sum	0.0863697797116495	0.0897402808482464	1.70105403897983	388
n_genes_Yunchen	expressed_flower_sum	crossovers_diff	-0.00554320112344586	0.913443859462825	-0.108767131100251	388
n_genes_Yunchen	expressed_flower_sum	expressed_leaf_sum	0.853150050523833	0.00000000000000000000000000000000000000000000000000000000000000000000000000000000000000000000000000000000000000747271190174266	32.0895474179223	388
n_genes_Yunchen	expressed_flower_sum	leaf_male_bias_sum	-0.0825119754421702	0.105078655930193	-1.62454143439675	388
n_genes_Yunchen	expressed_flower_sum	leaf_female_bias_sum	-0.0762875653787003	0.134111879088172	-1.50124496396489	388
n_genes_Yunchen	expressed_flower_sum	flower_male_bias_sum	0.182061458493882	0.000318073128984427	3.63302191236022	388
n_genes_Yunchen	expressed_flower_sum	flower_female_bias_sum	0.0853201386348069	0.0937239533512867	1.68022881272657	388
n_genes_Yunchen	expressed_flower_sum	pollen_biased_sum	0.198053353614716	0.0000876393307855684	3.96462164821873	388
n_genes_Yunchen	expressed_flower_sum	pollen_tube_biased_sum	0.131445610627292	0.00963344712683181	2.60172327598621	388
n_genes_Yunchen	flower_male_bias_sum	N_DNA_TEs_all	-0.0209214214034596	0.681595892455656	-0.410597801247423	388
n_genes_Yunchen	flower_male_bias_sum	N_RNA_TEs_all	0.0630489666735108	0.215887210008807	1.23957627627219	388
n_genes_Yunchen	flower_male_bias_sum	male_distortion_mean	-0.0682976782960031	0.539544415706344	-0.616117747350026	84
n_genes_Yunchen	flower_male_bias_sum	female_distortion_mean	-0.0836004170351074	0.452410699931042	-0.755046902298552	84
n_genes_Yunchen	flower_male_bias_sum	Mendelian_distortion_mean	0.159590755587395	0.149543567261039	1.45496470319135	84
n_genes_Yunchen	flower_male_bias_sum	crossovers_male_sum	-0.0368391581809316	0.469917938924279	-0.723327468840901	388
n_genes_Yunchen	flower_male_bias_sum	crossovers_female_sum	-0.0013830773486509	0.978363756620123	-0.0271379631779732	388
n_genes_Yunchen	flower_male_bias_sum	crossovers_sex_averaged_sum	-0.024086321784967	0.636663063310537	-0.472744912203701	388
n_genes_Yunchen	flower_male_bias_sum	crossovers_diff	-0.027342828045157	0.591780920107864	-0.536705693706105	388
n_genes_Yunchen	flower_male_bias_sum	expressed_leaf_sum	0.0484394859367085	0.341912919164169	0.951568374486626	388
n_genes_Yunchen	flower_male_bias_sum	leaf_male_bias_sum	0.0612893696584191	0.229001558248796	1.20484934100935	388
n_genes_Yunchen	flower_male_bias_sum	leaf_female_bias_sum	-0.046330435810543	0.363367613595983	-0.910046030642837	388
n_genes_Yunchen	flower_male_bias_sum	expressed_flower_sum	0.182061458493882	0.000318073128984435	3.63302191236022	388
n_genes_Yunchen	flower_male_bias_sum	flower_female_bias_sum	-0.135845485768624	0.0074469541636636	-2.69042101247246	388
n_genes_Yunchen	flower_male_bias_sum	pollen_biased_sum	0.23314587406738	0.0000035569455230649	4.70429440078646	388
n_genes_Yunchen	flower_male_bias_sum	pollen_tube_biased_sum	-0.0195768578075628	0.701042832076922	-0.384199317949199	388
n_genes_Yunchen	flower_female_bias_sum	N_DNA_TEs_all	0.0593342092442833	0.244224804317406	1.16627602993117	388
n_genes_Yunchen	flower_female_bias_sum	N_RNA_TEs_all	-0.0700057104350138	0.169315592553443	-1.37698954678681	388
n_genes_Yunchen	flower_female_bias_sum	male_distortion_mean	-0.159267134047014	0.150381507901097	-1.45193742673898	84
n_genes_Yunchen	flower_female_bias_sum	female_distortion_mean	0.180325553028953	0.102820227657608	1.64997809801688	84
n_genes_Yunchen	flower_female_bias_sum	Mendelian_distortion_mean	-0.132016376996813	0.234163683897913	-1.19863843356957	84
n_genes_Yunchen	flower_female_bias_sum	crossovers_male_sum	0.0364912841973182	0.474124523402212	0.716487900881085	388
n_genes_Yunchen	flower_female_bias_sum	crossovers_female_sum	0.0599529906679409	0.239332168587396	1.17848247488981	388
n_genes_Yunchen	flower_female_bias_sum	crossovers_sex_averaged_sum	0.0625282794928421	0.219710508244036	1.22929893939557	388
n_genes_Yunchen	flower_female_bias_sum	crossovers_diff	-0.0204135746671574	0.688917179270948	-0.400626740448135	388
n_genes_Yunchen	flower_female_bias_sum	expressed_leaf_sum	0.0311954835283305	0.540636224042678	0.612397639202003	388
n_genes_Yunchen	flower_female_bias_sum	leaf_male_bias_sum	-0.0626639156406372	0.218709929192973	-1.23197603173912	388
n_genes_Yunchen	flower_female_bias_sum	leaf_female_bias_sum	0.125149916463814	0.0137504178037181	2.47507813649877	388
n_genes_Yunchen	flower_female_bias_sum	expressed_flower_sum	0.0853201386348055	0.0937239533512925	1.68022881272654	388
n_genes_Yunchen	flower_female_bias_sum	flower_male_bias_sum	-0.135845485768625	0.00744695416366333	-2.69042101247247	388
n_genes_Yunchen	flower_female_bias_sum	pollen_biased_sum	-0.109800736057632	0.0308051191858202	-2.16755185743921	388
n_genes_Yunchen	flower_female_bias_sum	pollen_tube_biased_sum	0.0863892777504111	0.0896675856728281	1.70144094029051	388
n_genes_Yunchen	pollen_biased_sum	N_DNA_TEs_all	-0.059810204018175	0.240455008898161	-1.17566566127456	388
n_genes_Yunchen	pollen_biased_sum	N_RNA_TEs_all	0.0510456750111747	0.316540981809545	1.00289592444191	388
n_genes_Yunchen	pollen_biased_sum	male_distortion_mean	-0.0515252623877965	0.643646849668855	-0.464344153792292	84
n_genes_Yunchen	pollen_biased_sum	female_distortion_mean	0.00808468302481325	0.942172881224481	0.0727645252832535	84
n_genes_Yunchen	pollen_biased_sum	Mendelian_distortion_mean	0.109348489072032	0.325086650730102	0.990073401740128	84
n_genes_Yunchen	pollen_biased_sum	crossovers_male_sum	0.0641683754918878	0.207829737938599	1.26167464822616	388
n_genes_Yunchen	pollen_biased_sum	crossovers_female_sum	0.0369050673480653	0.469123268884307	0.724623341898656	388
n_genes_Yunchen	pollen_biased_sum	crossovers_sex_averaged_sum	0.0647248787004683	0.203905880138623	1.27266241332011	388
n_genes_Yunchen	pollen_biased_sum	crossovers_diff	0.019658366852245	0.699858206814824	0.38579956459015	388
n_genes_Yunchen	pollen_biased_sum	expressed_leaf_sum	0.183696107900134	0.000280144678571739	3.66677512130439	388
n_genes_Yunchen	pollen_biased_sum	leaf_male_bias_sum	0.0287750989415644	0.572510122178814	0.564842106661393	388
n_genes_Yunchen	pollen_biased_sum	leaf_female_bias_sum	-0.0833319769039597	0.101655930279309	-1.64079841355661	388
n_genes_Yunchen	pollen_biased_sum	expressed_flower_sum	0.198053353614715	0.0000876393307855768	3.96462164821871	388
n_genes_Yunchen	pollen_biased_sum	flower_male_bias_sum	0.23314587406738	0.00000355694552306492	4.70429440078646	388
n_genes_Yunchen	pollen_biased_sum	flower_female_bias_sum	-0.109800736057631	0.0308051191858215	-2.1675518574392	388
n_genes_Yunchen	pollen_biased_sum	pollen_tube_biased_sum	0.0408966549583924	0.422399623314996	0.803122222175884	388
n_genes_Yunchen	pollen_tube_biased_sum	N_DNA_TEs_all	0.121555716492972	0.0167374515091326	2.40291393048093	388
n_genes_Yunchen	pollen_tube_biased_sum	N_RNA_TEs_all	-0.0571710121140931	0.261876921761384	-1.1236140446168	388
n_genes_Yunchen	pollen_tube_biased_sum	male_distortion_mean	-0.0490992350350614	0.659359597455486	-0.442426723874571	84
n_genes_Yunchen	pollen_tube_biased_sum	female_distortion_mean	0.225155574295617	0.0407058118267737	2.07980365092003	84
n_genes_Yunchen	pollen_tube_biased_sum	Mendelian_distortion_mean	0.146381681975892	0.186667726003993	1.33178083374803	84
n_genes_Yunchen	pollen_tube_biased_sum	crossovers_male_sum	0.161642399744023	0.00141977247150491	3.21391786354216	388
n_genes_Yunchen	pollen_tube_biased_sum	crossovers_female_sum	0.0606180848311974	0.234150578262321	1.19160403285347	388
n_genes_Yunchen	pollen_tube_biased_sum	crossovers_sex_averaged_sum	0.141692613833085	0.00523012917948086	2.80854609451354	388
n_genes_Yunchen	pollen_tube_biased_sum	crossovers_diff	0.0757466505251017	0.136901432617022	1.49053878179471	388
n_genes_Yunchen	pollen_tube_biased_sum	expressed_leaf_sum	0.150812432077893	0.00293694281958666	2.99339081851906	388
n_genes_Yunchen	pollen_tube_biased_sum	leaf_male_bias_sum	-0.0506233166460472	0.320566989962922	-0.994576427353618	388
n_genes_Yunchen	pollen_tube_biased_sum	leaf_female_bias_sum	0.0866851768939742	0.0885701614051959	1.70731273525834	388
n_genes_Yunchen	pollen_tube_biased_sum	expressed_flower_sum	0.131445610627294	0.00963344712683108	2.60172327598623	388
n_genes_Yunchen	pollen_tube_biased_sum	flower_male_bias_sum	-0.0195768578075629	0.701042832076921	-0.384199317949199	388
n_genes_Yunchen	pollen_tube_biased_sum	flower_female_bias_sum	0.0863892777504115	0.0896675856728267	1.70144094029052	388
n_genes_Yunchen	pollen_tube_biased_sum	pollen_biased_sum	0.0408966549583928	0.422399623314991	0.803122222175892	388
