## Supplementary material for "Recombination landscape dimorphism contributes to sex chromosome evolution in the dioecious plant *Rumex hastatulus*": A2_windowed_correlations

measure1	measure2	r	n	P	sig_p	p_if_sig	r_if_sig
Genes per window	Genes per window	1	278	NA	NA	NA	NA
Genes per window	DNA TEs per window	0.595191906039914	278	0	TRUE	0	0.595191906039914
Genes per window	RNA TEs per window	-0.844039416990455	278	0	TRUE	0	-0.844039416990455
Genes per window	Male distortion	0.132537561166573	129	0.13431547349675	FALSE	NA	NA
Genes per window	Female distortion	0.424369003890206	129	0.000000538818287765253	TRUE	0.000000538818287765253	0.424369003890206
Genes per window	Mendelian distortion	0.293128429419807	129	0.000748241313211828	TRUE	0.000748241313211828	0.293128429419807
Genes per window	Male crossovers	0.373132170330498	278	0.000000000130209398818693	TRUE	0.000000000130209398818693	0.373132170330498
Genes per window	Female crossovers	0.187801907465784	278	0.00165969585548575	TRUE	0.00165969585548575	0.187801907465784
Genes per window	Total crossovers	0.350087583426102	278	0.00000000195112148659859	TRUE	0.00000000195112148659859	0.350087583426102
Genes per window	Crossover difference	0.0838812092684686	278	0.163095229760097	FALSE	NA	NA
Genes per window	Leaf expressed genes	0.970566518011568	278	0	TRUE	0	0.970566518011568
Genes per window	Leaf male biased	0.0122196420665922	278	0.839266568366837	FALSE	NA	NA
Genes per window	Leaf female biased	0.213855347619596	278	0.000329095821181902	TRUE	0.000329095821181902	0.213855347619596
Genes per window	Flower expressed genes	0.968351163454098	278	0	TRUE	0	0.968351163454098
Genes per window	Flower male biased	0.70754696404512	278	0	TRUE	0	0.70754696404512
Genes per window	Flower female biased	0.584924822274123	278	0	TRUE	0	0.584924822274123
Genes per window	Pollen biased	0.849527532483912	278	0	TRUE	0	0.849527532483912
Genes per window	Pollen tube biased	0.515158307597629	278	0	TRUE	0	0.515158307597629
DNA TEs per window	Genes per window	0.595191906039914	278	0	TRUE	0	0.595191906039914
DNA TEs per window	DNA TEs per window	1	278	NA	NA	NA	NA
DNA TEs per window	RNA TEs per window	-0.596176469503089	278	0	TRUE	0	-0.596176469503089
DNA TEs per window	Male distortion	0.139414283249836	129	0.115086873138682	FALSE	NA	NA
DNA TEs per window	Female distortion	0.21956741189994	129	0.0124150981769682	TRUE	0.0124150981769682	0.21956741189994
DNA TEs per window	Mendelian distortion	0.19911487674251	129	0.0236850486319722	TRUE	0.0236850486319722	0.19911487674251
DNA TEs per window	Male crossovers	0.205402161088598	278	0.000568688759283731	TRUE	0.000568688759283731	0.205402161088598
DNA TEs per window	Female crossovers	0.0781931644983635	278	0.193649874417189	FALSE	NA	NA
DNA TEs per window	Total crossovers	0.174066093053872	278	0.00359763279036596	TRUE	0.00359763279036596	0.174066093053872
DNA TEs per window	Crossover difference	0.0679109637756121	278	0.25910735050678	FALSE	NA	NA
DNA TEs per window	Leaf expressed genes	0.56806673957422	278	0	TRUE	0	0.56806673957422
DNA TEs per window	Leaf male biased	0.0166087180299665	278	0.782783143815166	FALSE	NA	NA
DNA TEs per window	Leaf female biased	0.0968047744234633	278	0.107273398474355	FALSE	NA	NA
DNA TEs per window	Flower expressed genes	0.573118524856403	278	0	TRUE	0	0.573118524856403
DNA TEs per window	Flower male biased	0.42997384232118	278	0.0000000000000617284001691587	TRUE	0.0000000000000617284001691587	0.42997384232118
DNA TEs per window	Flower female biased	0.392506459298669	278	0.0000000000112672093877109	TRUE	0.0000000000112672093877109	0.392506459298669
DNA TEs per window	Pollen biased	0.530136453671845	278	0	TRUE	0	0.530136453671845
DNA TEs per window	Pollen tube biased	0.318009155576891	278	0.0000000596909801586776	TRUE	0.0000000596909801586776	0.318009155576891
RNA TEs per window	Genes per window	-0.844039416990455	278	0	TRUE	0	-0.844039416990455
RNA TEs per window	DNA TEs per window	-0.596176469503089	278	0	TRUE	0	-0.596176469503089
RNA TEs per window	RNA TEs per window	1	278	NA	NA	NA	NA
RNA TEs per window	Male distortion	-0.286928784457671	129	0.000978037294679712	TRUE	0.000978037294679712	-0.286928784457671
RNA TEs per window	Female distortion	-0.414600390738585	129	0.00000103533701656389	TRUE	0.00000103533701656389	-0.414600390738585
RNA TEs per window	Mendelian distortion	-0.404906672451572	129	0.00000194018476085134	TRUE	0.00000194018476085134	-0.404906672451572
RNA TEs per window	Male crossovers	-0.245501862975624	278	0.0000349737317355547	TRUE	0.0000349737317355547	-0.245501862975624
RNA TEs per window	Female crossovers	-0.129217187319718	278	0.0312549937053155	TRUE	0.0312549937053155	-0.129217187319718
RNA TEs per window	Total crossovers	-0.234525544350403	278	0.000078838602172393	TRUE	0.000078838602172393	-0.234525544350403
RNA TEs per window	Crossover difference	-0.0503112048117303	278	0.40337710760735	FALSE	NA	NA
RNA TEs per window	Leaf expressed genes	-0.81998542809849	278	0	TRUE	0	-0.81998542809849
RNA TEs per window	Leaf male biased	-0.0116398727926189	278	0.846796420703288	FALSE	NA	NA
RNA TEs per window	Leaf female biased	-0.175070157125826	278	0.00340601062216894	TRUE	0.00340601062216894	-0.175070157125826
RNA TEs per window	Flower expressed genes	-0.823511879973262	278	0	TRUE	0	-0.823511879973262
RNA TEs per window	Flower male biased	-0.607249272304968	278	0	TRUE	0	-0.607249272304968
RNA TEs per window	Flower female biased	-0.511104176246157	278	0	TRUE	0	-0.511104176246157
RNA TEs per window	Pollen biased	-0.722244683761535	278	0	TRUE	0	-0.722244683761535
RNA TEs per window	Pollen tube biased	-0.448831967855806	278	0.0000000000000035527136788005	TRUE	0.0000000000000035527136788005	-0.448831967855806
Male distortion	Genes per window	0.132537561166573	129	0.13431547349675	FALSE	NA	NA
Male distortion	DNA TEs per window	0.139414283249836	129	0.115086873138682	FALSE	NA	NA
Male distortion	RNA TEs per window	-0.286928784457671	129	0.000978037294679712	TRUE	0.000978037294679712	-0.286928784457671
Male distortion	Male distortion	1	129	NA	NA	NA	NA
Male distortion	Female distortion	0.459947924250183	129	0.0000000416677119474684	TRUE	0.0000000416677119474684	0.459947924250183
Male distortion	Mendelian distortion	0.791245672687463	129	0	TRUE	0	0.791245672687463
Male distortion	Male crossovers	0.187819766098536	129	0.0330507694291413	TRUE	0.0330507694291413	0.187819766098536
Male distortion	Female crossovers	-0.0721003031207092	129	0.416798031740622	FALSE	NA	NA
Male distortion	Total crossovers	0.0564600992532323	129	0.525083442733022	FALSE	NA	NA
Male distortion	Crossover difference	0.171541846010529	129	0.0519182620437038	FALSE	NA	NA
Male distortion	Leaf expressed genes	0.121542089961081	129	0.170029535067858	FALSE	NA	NA
Male distortion	Leaf male biased	-0.0351873386338558	129	0.692190592832506	FALSE	NA	NA
Male distortion	Leaf female biased	-0.098607294506441	129	0.266235119499498	FALSE	NA	NA
Male distortion	Flower expressed genes	0.124291398504099	129	0.160501584118484	FALSE	NA	NA
Male distortion	Flower male biased	0.0521103907655827	129	0.557540802803162	FALSE	NA	NA
Male distortion	Flower female biased	0.00513301646318759	129	0.953961481704747	FALSE	NA	NA
Male distortion	Pollen biased	0.077996942860501	129	0.379622620614219	FALSE	NA	NA
Male distortion	Pollen tube biased	0.0103108797460789	129	0.907674503198559	FALSE	NA	NA
Female distortion	Genes per window	0.424369003890206	129	0.000000538818287765253	TRUE	0.000000538818287765253	0.424369003890206
Female distortion	DNA TEs per window	0.21956741189994	129	0.0124150981769682	TRUE	0.0124150981769682	0.21956741189994
Female distortion	RNA TEs per window	-0.414600390738585	129	0.00000103533701656389	TRUE	0.00000103533701656389	-0.414600390738585
Female distortion	Male distortion	0.459947924250183	129	0.0000000416677119474684	TRUE	0.0000000416677119474684	0.459947924250183
Female distortion	Female distortion	1	129	NA	NA	NA	NA
Female distortion	Mendelian distortion	0.825822563229227	129	0	TRUE	0	0.825822563229227
Female distortion	Male crossovers	0.50227633661274	129	0.000000001321727394199	TRUE	0.000000001321727394199	0.50227633661274
Female distortion	Female crossovers	-0.0166911093506356	129	0.851078568027201	FALSE	NA	NA
Female distortion	Total crossovers	0.290776312631375	129	0.000828853369732929	TRUE	0.000828853369732929	0.290776312631375
Female distortion	Crossover difference	0.318441602893535	129	0.000235239658358477	TRUE	0.000235239658358477	0.318441602893535
Female distortion	Leaf expressed genes	0.442575579232678	129	0.000000150809412069464	TRUE	0.000000150809412069464	0.442575579232678
Female distortion	Leaf male biased	0.00213180942746565	129	0.980870911271179	FALSE	NA	NA
Female distortion	Leaf female biased	0.000874510072835195	129	0.992152254381248	FALSE	NA	NA
Female distortion	Flower expressed genes	0.452465053804024	129	0.0000000731533464914946	TRUE	0.0000000731533464914946	0.452465053804024
Female distortion	Flower male biased	0.369689731381288	129	0.0000161954649051665	TRUE	0.0000161954649051665	0.369689731381288
Female distortion	Flower female biased	0.188432738817492	129	0.0324721747766006	TRUE	0.0324721747766006	0.188432738817492
Female distortion	Pollen biased	0.456533111881567	129	0.0000000539602482696466	TRUE	0.0000000539602482696466	0.456533111881567
Female distortion	Pollen tube biased	0.35894793828858	129	0.0000295033804402767	TRUE	0.0000295033804402767	0.35894793828858
Mendelian distortion	Genes per window	0.293128429419807	129	0.000748241313211828	TRUE	0.000748241313211828	0.293128429419807
Mendelian distortion	DNA TEs per window	0.19911487674251	129	0.0236850486319722	TRUE	0.0236850486319722	0.19911487674251
Mendelian distortion	RNA TEs per window	-0.404906672451572	129	0.00000194018476085134	TRUE	0.00000194018476085134	-0.404906672451572
Mendelian distortion	Male distortion	0.791245672687463	129	0	TRUE	0	0.791245672687463
Mendelian distortion	Female distortion	0.825822563229227	129	0	TRUE	0	0.825822563229227
Mendelian distortion	Mendelian distortion	1	129	NA	NA	NA	NA
Mendelian distortion	Male crossovers	0.331208698777607	129	0.000126082668815197	TRUE	0.000126082668815197	0.331208698777607
Mendelian distortion	Female crossovers	-0.0925028682271398	129	0.297114210268715	FALSE	NA	NA
Mendelian distortion	Total crossovers	0.12705886919608	129	0.151319186163566	FALSE	NA	NA
Mendelian distortion	Crossover difference	0.274907263276781	129	0.00161638320169155	TRUE	0.00161638320169155	0.274907263276781
Mendelian distortion	Leaf expressed genes	0.302779721574462	129	0.00048722945766988	TRUE	0.00048722945766988	0.302779721574462
Mendelian distortion	Leaf male biased	-0.0147034680176691	129	0.868642723828122	FALSE	NA	NA
Mendelian distortion	Leaf female biased	-0.0199721270184102	129	0.822248264632353	FALSE	NA	NA
Mendelian distortion	Flower expressed genes	0.316052290050144	129	0.000263561501946619	TRUE	0.000263561501946619	0.316052290050144
Mendelian distortion	Flower male biased	0.246116317381963	129	0.00493084204632543	TRUE	0.00493084204632543	0.246116317381963
Mendelian distortion	Flower female biased	0.0953372253116659	129	0.282494130057935	FALSE	NA	NA
Mendelian distortion	Pollen biased	0.290447567316808	129	0.000840733505950375	TRUE	0.000840733505950375	0.290447567316808
Mendelian distortion	Pollen tube biased	0.253683008057529	129	0.00372151803388321	TRUE	0.00372151803388321	0.253683008057529
Male crossovers	Genes per window	0.373132170330498	278	0.000000000130209398818693	TRUE	0.000000000130209398818693	0.373132170330498
Male crossovers	DNA TEs per window	0.205402161088598	278	0.000568688759283731	TRUE	0.000568688759283731	0.205402161088598
Male crossovers	RNA TEs per window	-0.245501862975624	278	0.0000349737317355547	TRUE	0.0000349737317355547	-0.245501862975624
Male crossovers	Male distortion	0.187819766098536	129	0.0330507694291413	TRUE	0.0330507694291413	0.187819766098536
Male crossovers	Female distortion	0.50227633661274	129	0.000000001321727394199	TRUE	0.000000001321727394199	0.50227633661274
Male crossovers	Mendelian distortion	0.331208698777607	129	0.000126082668815197	TRUE	0.000126082668815197	0.331208698777607
Male crossovers	Male crossovers	1	278	NA	NA	NA	NA
Male crossovers	Female crossovers	0.157458843604023	278	0.00853948774722357	TRUE	0.00853948774722357	0.157458843604023
Male crossovers	Total crossovers	0.682155233124804	278	0	TRUE	0	0.682155233124804
Male crossovers	Crossover difference	0.523253999825188	278	0	TRUE	0	0.523253999825188
Male crossovers	Leaf expressed genes	0.372611033648773	278	0.00000000013876322313422	TRUE	0.00000000013876322313422	0.372611033648773
Male crossovers	Leaf male biased	-0.030519847472409	278	0.612370393956125	FALSE	NA	NA
Male crossovers	Leaf female biased	-0.0122004240968363	278	0.839515934664921	FALSE	NA	NA
Male crossovers	Flower expressed genes	0.373274203542225	278	0.000000000127968302621184	TRUE	0.000000000127968302621184	0.373274203542225
Male crossovers	Flower male biased	0.314000450538435	278	0.0000000890760043503747	TRUE	0.0000000890760043503747	0.314000450538435
Male crossovers	Flower female biased	0.10648338601004	278	0.0763156001760499	FALSE	NA	NA
Male crossovers	Pollen biased	0.371274205974899	278	0.000000000163278945919387	TRUE	0.000000000163278945919387	0.371274205974899
Male crossovers	Pollen tube biased	0.205983465145942	278	0.000548069581242761	TRUE	0.000548069581242761	0.205983465145942
Female crossovers	Genes per window	0.187801907465784	278	0.00165969585548575	TRUE	0.00165969585548575	0.187801907465784
Female crossovers	DNA TEs per window	0.0781931644983635	278	0.193649874417189	FALSE	NA	NA
Female crossovers	RNA TEs per window	-0.129217187319718	278	0.0312549937053155	TRUE	0.0312549937053155	-0.129217187319718
Female crossovers	Male distortion	-0.0721003031207092	129	0.416798031740622	FALSE	NA	NA
Female crossovers	Female distortion	-0.0166911093506356	129	0.851078568027201	FALSE	NA	NA
Female crossovers	Mendelian distortion	-0.0925028682271398	129	0.297114210268715	FALSE	NA	NA
Female crossovers	Male crossovers	0.157458843604023	278	0.00853948774722357	TRUE	0.00853948774722357	0.157458843604023
Female crossovers	Female crossovers	1	278	NA	NA	NA	NA
Female crossovers	Total crossovers	0.829497348127547	278	0	TRUE	0	0.829497348127547
Female crossovers	Crossover difference	-0.759155366570332	278	0	TRUE	0	-0.759155366570332
Female crossovers	Leaf expressed genes	0.181345716561073	278	0.00240360958786168	TRUE	0.00240360958786168	0.181345716561073
Female crossovers	Leaf male biased	-0.0189280250598482	278	0.753369583868064	FALSE	NA	NA
Female crossovers	Leaf female biased	0.00686657637696341	278	0.909258249173824	FALSE	NA	NA
Female crossovers	Flower expressed genes	0.17031291345017	278	0.00440331961835394	TRUE	0.00440331961835394	0.17031291345017
Female crossovers	Flower male biased	0.126264362018095	278	0.0353618391283026	TRUE	0.0353618391283026	0.126264362018095
Female crossovers	Flower female biased	0.116633920647263	278	0.0520707173377524	FALSE	NA	NA
Female crossovers	Pollen biased	0.179835979197308	278	0.00261653551417651	TRUE	0.00261653551417651	0.179835979197308
Female crossovers	Pollen tube biased	0.0551195406179939	278	0.359886302695807	FALSE	NA	NA
Total crossovers	Genes per window	0.350087583426102	278	0.00000000195112148659859	TRUE	0.00000000195112148659859	0.350087583426102
Total crossovers	DNA TEs per window	0.174066093053872	278	0.00359763279036596	TRUE	0.00359763279036596	0.174066093053872
Total crossovers	RNA TEs per window	-0.234525544350403	278	0.000078838602172393	TRUE	0.000078838602172393	-0.234525544350403
Total crossovers	Male distortion	0.0564600992532323	129	0.525083442733022	FALSE	NA	NA
Total crossovers	Female distortion	0.290776312631375	129	0.000828853369732929	TRUE	0.000828853369732929	0.290776312631375
Total crossovers	Mendelian distortion	0.12705886919608	129	0.151319186163566	FALSE	NA	NA
Total crossovers	Male crossovers	0.682155233124804	278	0	TRUE	0	0.682155233124804
Total crossovers	Female crossovers	0.829497348127547	278	0	TRUE	0	0.829497348127547
Total crossovers	Total crossovers	1	278	NA	NA	NA	NA
Total crossovers	Crossover difference	-0.266177494035856	278	0.00000681121955525832	TRUE	0.00000681121955525832	-0.266177494035856
Total crossovers	Leaf expressed genes	0.345012398438214	278	0.00000000344165540511199	TRUE	0.00000000344165540511199	0.345012398438214
Total crossovers	Leaf male biased	-0.0312761240565364	278	0.603583195503475	FALSE	NA	NA
Total crossovers	Leaf female biased	-0.00181582692272346	278	0.975955802736959	FALSE	NA	NA
Total crossovers	Flower expressed genes	0.337218291597808	278	0.00000000806870836811413	TRUE	0.00000000806870836811413	0.337218291597808
Total crossovers	Flower male biased	0.271079599270518	278	0.00000452720824384301	TRUE	0.00000452720824384301	0.271079599270518
Total crossovers	Flower female biased	0.146584247223723	278	0.0144345433686639	TRUE	0.0144345433686639	0.146584247223723
Total crossovers	Pollen biased	0.343138458463551	278	0.00000000423321111497899	TRUE	0.00000000423321111497899	0.343138458463551
Total crossovers	Pollen tube biased	0.157310132020913	278	0.00860287769415269	TRUE	0.00860287769415269	0.157310132020913
Crossover difference	Genes per window	0.0838812092684686	278	0.163095229760097	FALSE	NA	NA
Crossover difference	DNA TEs per window	0.0679109637756121	278	0.25910735050678	FALSE	NA	NA
Crossover difference	RNA TEs per window	-0.0503112048117303	278	0.40337710760735	FALSE	NA	NA
Crossover difference	Male distortion	0.171541846010529	129	0.0519182620437038	FALSE	NA	NA
Crossover difference	Female distortion	0.318441602893535	129	0.000235239658358477	TRUE	0.000235239658358477	0.318441602893535
Crossover difference	Mendelian distortion	0.274907263276781	129	0.00161638320169155	TRUE	0.00161638320169155	0.274907263276781
Crossover difference	Male crossovers	0.523253999825188	278	0	TRUE	0	0.523253999825188
Crossover difference	Female crossovers	-0.759155366570332	278	0	TRUE	0	-0.759155366570332
Crossover difference	Total crossovers	-0.266177494035856	278	0.00000681121955525832	TRUE	0.00000681121955525832	-0.266177494035856
Crossover difference	Crossover difference	1	278	NA	NA	NA	NA
Crossover difference	Leaf expressed genes	0.0891090265422031	278	0.138340383326584	FALSE	NA	NA
Crossover difference	Leaf male biased	-0.00378282286536403	278	0.949935083403453	FALSE	NA	NA
Crossover difference	Leaf female biased	-0.0139671407909238	278	0.816661669684897	FALSE	NA	NA
Crossover difference	Flower expressed genes	0.0990668064733018	278	0.0992729585591499	FALSE	NA	NA
Crossover difference	Flower male biased	0.0980089155051863	278	0.102953543173921	FALSE	NA	NA
Crossover difference	Flower female biased	-0.030461666960009	278	0.613048719587032	FALSE	NA	NA
Crossover difference	Pollen biased	0.0895306959665372	278	0.136476620174232	FALSE	NA	NA
Crossover difference	Pollen tube biased	0.0882053071821463	278	0.142400414474104	FALSE	NA	NA
Leaf expressed genes	Genes per window	0.970566518011568	278	0	TRUE	0	0.970566518011568
Leaf expressed genes	DNA TEs per window	0.56806673957422	278	0	TRUE	0	0.56806673957422
Leaf expressed genes	RNA TEs per window	-0.81998542809849	278	0	TRUE	0	-0.81998542809849
Leaf expressed genes	Male distortion	0.121542089961081	129	0.170029535067858	FALSE	NA	NA
Leaf expressed genes	Female distortion	0.442575579232678	129	0.000000150809412069464	TRUE	0.000000150809412069464	0.442575579232678
Leaf expressed genes	Mendelian distortion	0.302779721574462	129	0.00048722945766988	TRUE	0.00048722945766988	0.302779721574462
Leaf expressed genes	Male crossovers	0.372611033648773	278	0.00000000013876322313422	TRUE	0.00000000013876322313422	0.372611033648773
Leaf expressed genes	Female crossovers	0.181345716561073	278	0.00240360958786168	TRUE	0.00240360958786168	0.181345716561073
Leaf expressed genes	Total crossovers	0.345012398438214	278	0.00000000344165540511199	TRUE	0.00000000344165540511199	0.345012398438214
Leaf expressed genes	Crossover difference	0.0891090265422031	278	0.138340383326584	FALSE	NA	NA
Leaf expressed genes	Leaf expressed genes	1	278	NA	NA	NA	NA
Leaf expressed genes	Leaf male biased	0.0356255441889397	278	0.55418013523782	FALSE	NA	NA
Leaf expressed genes	Leaf female biased	0.211128530541628	278	0.000393520904022449	TRUE	0.000393520904022449	0.211128530541628
Leaf expressed genes	Flower expressed genes	0.99182439810557	278	0	TRUE	0	0.99182439810557
Leaf expressed genes	Flower male biased	0.69946341466132	278	0	TRUE	0	0.69946341466132
Leaf expressed genes	Flower female biased	0.602312875971816	278	0	TRUE	0	0.602312875971816
Leaf expressed genes	Pollen biased	0.839288583603842	278	0	TRUE	0	0.839288583603842
Leaf expressed genes	Pollen tube biased	0.529312360921794	278	0	TRUE	0	0.529312360921794
Leaf male biased	Genes per window	0.0122196420665922	278	0.839266568366837	FALSE	NA	NA
Leaf male biased	DNA TEs per window	0.0166087180299665	278	0.782783143815166	FALSE	NA	NA
Leaf male biased	RNA TEs per window	-0.0116398727926189	278	0.846796420703288	FALSE	NA	NA
Leaf male biased	Male distortion	-0.0351873386338558	129	0.692190592832506	FALSE	NA	NA
Leaf male biased	Female distortion	0.00213180942746565	129	0.980870911271179	FALSE	NA	NA
Leaf male biased	Mendelian distortion	-0.0147034680176691	129	0.868642723828122	FALSE	NA	NA
Leaf male biased	Male crossovers	-0.030519847472409	278	0.612370393956125	FALSE	NA	NA
Leaf male biased	Female crossovers	-0.0189280250598482	278	0.753369583868064	FALSE	NA	NA
Leaf male biased	Total crossovers	-0.0312761240565364	278	0.603583195503475	FALSE	NA	NA
Leaf male biased	Crossover difference	-0.00378282286536403	278	0.949935083403453	FALSE	NA	NA
Leaf male biased	Leaf expressed genes	0.0356255441889397	278	0.55418013523782	FALSE	NA	NA
Leaf male biased	Leaf male biased	1	278	NA	NA	NA	NA
Leaf male biased	Leaf female biased	0.23932552826224	278	0.0000555141887068622	TRUE	0.0000555141887068622	0.23932552826224
Leaf male biased	Flower expressed genes	0.0354820725313928	278	0.555777887445596	FALSE	NA	NA
Leaf male biased	Flower male biased	0.050770206987623	278	0.399095164981824	FALSE	NA	NA
Leaf male biased	Flower female biased	0.0906879893572042	278	0.13146044663937	FALSE	NA	NA
Leaf male biased	Pollen biased	0.000440579861327814	278	0.994165253222057	FALSE	NA	NA
Leaf male biased	Pollen tube biased	-0.0641429251856922	278	0.286534240065348	FALSE	NA	NA
Leaf female biased	Genes per window	0.213855347619596	278	0.000329095821181902	TRUE	0.000329095821181902	0.213855347619596
Leaf female biased	DNA TEs per window	0.0968047744234633	278	0.107273398474355	FALSE	NA	NA
Leaf female biased	RNA TEs per window	-0.175070157125826	278	0.00340601062216894	TRUE	0.00340601062216894	-0.175070157125826
Leaf female biased	Male distortion	-0.098607294506441	129	0.266235119499498	FALSE	NA	NA
Leaf female biased	Female distortion	0.000874510072835195	129	0.992152254381248	FALSE	NA	NA
Leaf female biased	Mendelian distortion	-0.0199721270184102	129	0.822248264632353	FALSE	NA	NA
Leaf female biased	Male crossovers	-0.0122004240968363	278	0.839515934664921	FALSE	NA	NA
Leaf female biased	Female crossovers	0.00686657637696341	278	0.909258249173824	FALSE	NA	NA
Leaf female biased	Total crossovers	-0.00181582692272346	278	0.975955802736959	FALSE	NA	NA
Leaf female biased	Crossover difference	-0.0139671407909238	278	0.816661669684897	FALSE	NA	NA
Leaf female biased	Leaf expressed genes	0.211128530541628	278	0.000393520904022449	TRUE	0.000393520904022449	0.211128530541628
Leaf female biased	Leaf male biased	0.23932552826224	278	0.0000555141887068622	TRUE	0.0000555141887068622	0.23932552826224
Leaf female biased	Leaf female biased	1	278	NA	NA	NA	NA
Leaf female biased	Flower expressed genes	0.226053281850979	278	0.000143880124699791	TRUE	0.000143880124699791	0.226053281850979
Leaf female biased	Flower male biased	0.165753564723017	278	0.00559872996874078	TRUE	0.00559872996874078	0.165753564723017
Leaf female biased	Flower female biased	0.180267392010687	278	0.00255400522234961	TRUE	0.00255400522234961	0.180267392010687
Leaf female biased	Pollen biased	0.163831147452529	278	0.00618467955458835	TRUE	0.00618467955458835	0.163831147452529
Leaf female biased	Pollen tube biased	0.176731586517651	278	0.00310914184777245	TRUE	0.00310914184777245	0.176731586517651
Flower expressed genes	Genes per window	0.968351163454098	278	0	TRUE	0	0.968351163454098
Flower expressed genes	DNA TEs per window	0.573118524856403	278	0	TRUE	0	0.573118524856403
Flower expressed genes	RNA TEs per window	-0.823511879973262	278	0	TRUE	0	-0.823511879973262
Flower expressed genes	Male distortion	0.124291398504099	129	0.160501584118484	FALSE	NA	NA
Flower expressed genes	Female distortion	0.452465053804024	129	0.0000000731533464914946	TRUE	0.0000000731533464914946	0.452465053804024
Flower expressed genes	Mendelian distortion	0.316052290050144	129	0.000263561501946619	TRUE	0.000263561501946619	0.316052290050144
Flower expressed genes	Male crossovers	0.373274203542225	278	0.000000000127968302621184	TRUE	0.000000000127968302621184	0.373274203542225
Flower expressed genes	Female crossovers	0.17031291345017	278	0.00440331961835394	TRUE	0.00440331961835394	0.17031291345017
Flower expressed genes	Total crossovers	0.337218291597808	278	0.00000000806870836811413	TRUE	0.00000000806870836811413	0.337218291597808
Flower expressed genes	Crossover difference	0.0990668064733018	278	0.0992729585591499	FALSE	NA	NA
Flower expressed genes	Leaf expressed genes	0.99182439810557	278	0	TRUE	0	0.99182439810557
Flower expressed genes	Leaf male biased	0.0354820725313928	278	0.555777887445596	FALSE	NA	NA
Flower expressed genes	Leaf female biased	0.226053281850979	278	0.000143880124699791	TRUE	0.000143880124699791	0.226053281850979
Flower expressed genes	Flower expressed genes	1	278	NA	NA	NA	NA
Flower expressed genes	Flower male biased	0.724098159748697	278	0	TRUE	0	0.724098159748697
Flower expressed genes	Flower female biased	0.617315353470647	278	0	TRUE	0	0.617315353470647
Flower expressed genes	Pollen biased	0.846290120754794	278	0	TRUE	0	0.846290120754794
Flower expressed genes	Pollen tube biased	0.537256771916857	278	0	TRUE	0	0.537256771916857
Flower male biased	Genes per window	0.70754696404512	278	0	TRUE	0	0.70754696404512
Flower male biased	DNA TEs per window	0.42997384232118	278	0.0000000000000617284001691587	TRUE	0.0000000000000617284001691587	0.42997384232118
Flower male biased	RNA TEs per window	-0.607249272304968	278	0	TRUE	0	-0.607249272304968
Flower male biased	Male distortion	0.0521103907655827	129	0.557540802803162	FALSE	NA	NA
Flower male biased	Female distortion	0.369689731381288	129	0.0000161954649051665	TRUE	0.0000161954649051665	0.369689731381288
Flower male biased	Mendelian distortion	0.246116317381963	129	0.00493084204632543	TRUE	0.00493084204632543	0.246116317381963
Flower male biased	Male crossovers	0.314000450538435	278	0.0000000890760043503747	TRUE	0.0000000890760043503747	0.314000450538435
Flower male biased	Female crossovers	0.126264362018095	278	0.0353618391283026	TRUE	0.0353618391283026	0.126264362018095
Flower male biased	Total crossovers	0.271079599270518	278	0.00000452720824384301	TRUE	0.00000452720824384301	0.271079599270518
Flower male biased	Crossover difference	0.0980089155051863	278	0.102953543173921	FALSE	NA	NA
Flower male biased	Leaf expressed genes	0.69946341466132	278	0	TRUE	0	0.69946341466132
Flower male biased	Leaf male biased	0.050770206987623	278	0.399095164981824	FALSE	NA	NA
Flower male biased	Leaf female biased	0.165753564723017	278	0.00559872996874078	TRUE	0.00559872996874078	0.165753564723017
Flower male biased	Flower expressed genes	0.724098159748697	278	0	TRUE	0	0.724098159748697
Flower male biased	Flower male biased	1	278	NA	NA	NA	NA
Flower male biased	Flower female biased	0.341500128310095	278	0.00000000506737185546058	TRUE	0.00000000506737185546058	0.341500128310095
Flower male biased	Pollen biased	0.685652058213817	278	0	TRUE	0	0.685652058213817
Flower male biased	Pollen tube biased	0.373000702088997	278	0.000000000132317712342456	TRUE	0.000000000132317712342456	0.373000702088997
Flower female biased	Genes per window	0.584924822274123	278	0	TRUE	0	0.584924822274123
Flower female biased	DNA TEs per window	0.392506459298669	278	0.0000000000112672093877109	TRUE	0.0000000000112672093877109	0.392506459298669
Flower female biased	RNA TEs per window	-0.511104176246157	278	0	TRUE	0	-0.511104176246157
Flower female biased	Male distortion	0.00513301646318759	129	0.953961481704747	FALSE	NA	NA
Flower female biased	Female distortion	0.188432738817492	129	0.0324721747766006	TRUE	0.0324721747766006	0.188432738817492
Flower female biased	Mendelian distortion	0.0953372253116659	129	0.282494130057935	FALSE	NA	NA
Flower female biased	Male crossovers	0.10648338601004	278	0.0763156001760499	FALSE	NA	NA
Flower female biased	Female crossovers	0.116633920647263	278	0.0520707173377524	FALSE	NA	NA
Flower female biased	Total crossovers	0.146584247223723	278	0.0144345433686639	TRUE	0.0144345433686639	0.146584247223723
Flower female biased	Crossover difference	-0.030461666960009	278	0.613048719587032	FALSE	NA	NA
Flower female biased	Leaf expressed genes	0.602312875971816	278	0	TRUE	0	0.602312875971816
Flower female biased	Leaf male biased	0.0906879893572042	278	0.13146044663937	FALSE	NA	NA
Flower female biased	Leaf female biased	0.180267392010687	278	0.00255400522234961	TRUE	0.00255400522234961	0.180267392010687
Flower female biased	Flower expressed genes	0.617315353470647	278	0	TRUE	0	0.617315353470647
Flower female biased	Flower male biased	0.341500128310095	278	0.00000000506737185546058	TRUE	0.00000000506737185546058	0.341500128310095
Flower female biased	Flower female biased	1	278	NA	NA	NA	NA
Flower female biased	Pollen biased	0.471519848704378	278	0	TRUE	0	0.471519848704378
Flower female biased	Pollen tube biased	0.37493183953541	278	0.00000000010443379494518	TRUE	0.00000000010443379494518	0.37493183953541
Pollen biased	Genes per window	0.849527532483912	278	0	TRUE	0	0.849527532483912
Pollen biased	DNA TEs per window	0.530136453671845	278	0	TRUE	0	0.530136453671845
Pollen biased	RNA TEs per window	-0.722244683761535	278	0	TRUE	0	-0.722244683761535
Pollen biased	Male distortion	0.077996942860501	129	0.379622620614219	FALSE	NA	NA
Pollen biased	Female distortion	0.456533111881567	129	0.0000000539602482696466	TRUE	0.0000000539602482696466	0.456533111881567
Pollen biased	Mendelian distortion	0.290447567316808	129	0.000840733505950375	TRUE	0.000840733505950375	0.290447567316808
Pollen biased	Male crossovers	0.371274205974899	278	0.000000000163278945919387	TRUE	0.000000000163278945919387	0.371274205974899
Pollen biased	Female crossovers	0.179835979197308	278	0.00261653551417651	TRUE	0.00261653551417651	0.179835979197308
Pollen biased	Total crossovers	0.343138458463551	278	0.00000000423321111497899	TRUE	0.00000000423321111497899	0.343138458463551
Pollen biased	Crossover difference	0.0895306959665372	278	0.136476620174232	FALSE	NA	NA
Pollen biased	Leaf expressed genes	0.839288583603842	278	0	TRUE	0	0.839288583603842
Pollen biased	Leaf male biased	0.000440579861327814	278	0.994165253222057	FALSE	NA	NA
Pollen biased	Leaf female biased	0.163831147452529	278	0.00618467955458835	TRUE	0.00618467955458835	0.163831147452529
Pollen biased	Flower expressed genes	0.846290120754794	278	0	TRUE	0	0.846290120754794
Pollen biased	Flower male biased	0.685652058213817	278	0	TRUE	0	0.685652058213817
Pollen biased	Flower female biased	0.471519848704378	278	0	TRUE	0	0.471519848704378
Pollen biased	Pollen biased	1	278	NA	NA	NA	NA
Pollen biased	Pollen tube biased	0.57644718454891	278	0	TRUE	0	0.57644718454891
Pollen tube biased	Genes per window	0.515158307597629	278	0	TRUE	0	0.515158307597629
Pollen tube biased	DNA TEs per window	0.318009155576891	278	0.0000000596909801586776	TRUE	0.0000000596909801586776	0.318009155576891
Pollen tube biased	RNA TEs per window	-0.448831967855806	278	0.0000000000000035527136788005	TRUE	0.0000000000000035527136788005	-0.448831967855806
Pollen tube biased	Male distortion	0.0103108797460789	129	0.907674503198559	FALSE	NA	NA
Pollen tube biased	Female distortion	0.35894793828858	129	0.0000295033804402767	TRUE	0.0000295033804402767	0.35894793828858
Pollen tube biased	Mendelian distortion	0.253683008057529	129	0.00372151803388321	TRUE	0.00372151803388321	0.253683008057529
Pollen tube biased	Male crossovers	0.205983465145942	278	0.000548069581242761	TRUE	0.000548069581242761	0.205983465145942
Pollen tube biased	Female crossovers	0.0551195406179939	278	0.359886302695807	FALSE	NA	NA
Pollen tube biased	Total crossovers	0.157310132020913	278	0.00860287769415269	TRUE	0.00860287769415269	0.157310132020913
Pollen tube biased	Crossover difference	0.0882053071821463	278	0.142400414474104	FALSE	NA	NA
Pollen tube biased	Leaf expressed genes	0.529312360921794	278	0	TRUE	0	0.529312360921794
Pollen tube biased	Leaf male biased	-0.0641429251856922	278	0.286534240065348	FALSE	NA	NA
Pollen tube biased	Leaf female biased	0.176731586517651	278	0.00310914184777245	TRUE	0.00310914184777245	0.176731586517651
Pollen tube biased	Flower expressed genes	0.537256771916857	278	0	TRUE	0	0.537256771916857
Pollen tube biased	Flower male biased	0.373000702088997	278	0.000000000132317712342456	TRUE	0.000000000132317712342456	0.373000702088997
Pollen tube biased	Flower female biased	0.37493183953541	278	0.00000000010443379494518	TRUE	0.00000000010443379494518	0.37493183953541
Pollen tube biased	Pollen biased	0.57644718454891	278	0	TRUE	0	0.57644718454891
Pollen tube biased	Pollen tube biased	1	278	NA	NA	NA	NA
