## Supplementary material for "Recombination landscape dimorphism contributes to sex chromosome evolution in the dioecious plant *Rumex hastatulus*": A2_windowed_partial_correlations

control	var_1	var_2	estimate	p	statistic	n
n_genes_Yunchen	DNA TEs per window	RNA TEs per window	-0.217685932125431	0.000261724182335329	-3.69860963273658	278
n_genes_Yunchen	DNA TEs per window	Male distortion	0.0809271126316352	0.363828209517543	0.911393938287474	129
n_genes_Yunchen	DNA TEs per window	Female distortion	-0.0149164121501231	0.867280561769428	-0.16745494146132	129
n_genes_Yunchen	DNA TEs per window	Mendelian distortion	0.0493955097833465	0.579782525055484	0.555140884445703	129
n_genes_Yunchen	DNA TEs per window	Male crossovers	-0.0223769647984486	0.710794526241302	-0.371172920993049	278
n_genes_Yunchen	DNA TEs per window	Female crossovers	-0.0425511632937495	0.480617618896839	-0.706270892441684	278
n_genes_Yunchen	DNA TEs per window	Total crossovers	-0.0455716992281423	0.449992816548558	-0.75650709458583	278
n_genes_Yunchen	DNA TEs per window	Crossover difference	0.0224608324358609	0.70975937611489	0.372564757609438	278
n_genes_Yunchen	DNA TEs per window	Leaf expressed genes	-0.0496388948337099	0.410549280514729	-0.82418397497132	278
n_genes_Yunchen	DNA TEs per window	Leaf male biased	0.0116184341094889	0.847349505035648	0.192682938345431	278
n_genes_Yunchen	DNA TEs per window	Leaf female biased	-0.03882862527925	0.519862380271462	-0.64438584718384	278
n_genes_Yunchen	DNA TEs per window	Flower expressed genes	-0.0161354400342064	0.789199484831947	-0.267610840937161	278
n_genes_Yunchen	DNA TEs per window	Flower male biased	0.0155804793822896	0.796288122246922	0.258404386733542	278
n_genes_Yunchen	DNA TEs per window	Flower female biased	0.0680661719502168	0.258883502799063	1.13137363816564	278
n_genes_Yunchen	DNA TEs per window	Pollen biased	0.0578038296320498	0.337811335213992	0.96017351945595	278
n_genes_Yunchen	DNA TEs per window	Pollen tube biased	0.0165388625779241	0.784057312808017	0.27430352638394	278
n_genes_Yunchen	RNA TEs per window	DNA TEs per window	-0.217685932125431	0.000261724182335329	-3.69860963273658	278
n_genes_Yunchen	RNA TEs per window	Male distortion	-0.36764020917408	0.0000196298267741788	-4.43751897525902	129
n_genes_Yunchen	RNA TEs per window	Female distortion	-0.0925575082401669	0.298744888408131	-1.04343456264738	129
n_genes_Yunchen	RNA TEs per window	Mendelian distortion	-0.326869668391733	0.000166006629418342	-3.88236337666036	129
n_genes_Yunchen	RNA TEs per window	Male crossovers	0.139556634360516	0.0201488795607249	2.33715616367643	278
n_genes_Yunchen	RNA TEs per window	Female crossovers	0.055615821768885	0.356445146158873	0.923713751044645	278
n_genes_Yunchen	RNA TEs per window	Total crossovers	0.121355522060917	0.0435819291335951	2.02743824578477	278
n_genes_Yunchen	RNA TEs per window	Crossover difference	0.0383386622840118	0.525147522028619	0.636242552270457	278
n_genes_Yunchen	RNA TEs per window	Leaf expressed genes	-0.0061092045598231	0.919376944964313	-0.101311587074742	278
n_genes_Yunchen	RNA TEs per window	Leaf male biased	-0.00247279297304813	0.967320264092763	-0.0410067577514471	278
n_genes_Yunchen	RNA TEs per window	Leaf female biased	0.0103692510815789	0.863592450430418	0.171963821114086	278
n_genes_Yunchen	RNA TEs per window	Flower expressed genes	-0.0462104376330544	0.443660589230256	-0.767132922428571	278
n_genes_Yunchen	RNA TEs per window	Flower male biased	-0.026523727286801	0.660281952973669	-0.440001056646297	278
n_genes_Yunchen	RNA TEs per window	Flower female biased	-0.040013179735071	0.507198478581566	-0.664075342631513	278
n_genes_Yunchen	RNA TEs per window	Pollen biased	-0.0184154775775829	0.760263692724645	-0.305437943248491	278
n_genes_Yunchen	RNA TEs per window	Pollen tube biased	-0.0304976307983937	0.613275095958809	-0.505981354522476	278
n_genes_Yunchen	Male distortion	DNA TEs per window	0.080927112631633	0.363828209517556	0.911393938287449	129
n_genes_Yunchen	Male distortion	RNA TEs per window	-0.367640209174079	0.0000196298267741798	-4.437518975259	129
n_genes_Yunchen	Male distortion	Female distortion	0.449807907094858	0.000000100078251934888	5.65327294113459	129
n_genes_Yunchen	Male distortion	Mendelian distortion	0.793968459905292	0.0000000000000000000000000000521529212181067	14.6593349125563	129
n_genes_Yunchen	Male distortion	Male crossovers	0.144277538059348	0.104202122664987	1.63663503234453	129
n_genes_Yunchen	Male distortion	Female crossovers	-0.0971589437241479	0.275260415916687	-1.09579075811642	129
n_genes_Yunchen	Male distortion	Total crossovers	0.00183336432560251	0.983613648880222	0.0205794981008037	129
n_genes_Yunchen	Male distortion	Crossover difference	0.155734969260891	0.0791938928199275	1.76971318441908	129
n_genes_Yunchen	Male distortion	Leaf expressed genes	-0.03266440945047	0.714344143988969	-0.366852848272471	129
n_genes_Yunchen	Male distortion	Leaf male biased	-0.0291143280597658	0.744251148259064	-0.326946118287494	129
n_genes_Yunchen	Male distortion	Leaf female biased	-0.134623985838357	0.129756956684031	-1.52503324178893	129
n_genes_Yunchen	Male distortion	Flower expressed genes	-0.014679687453192	0.869367982900376	-0.164796840242181	129
n_genes_Yunchen	Male distortion	Flower male biased	-0.0495619580709832	0.578504490115646	-0.557016143991935	129
n_genes_Yunchen	Male distortion	Flower female biased	-0.085686734178344	0.336202867415338	-0.965381755781102	129
n_genes_Yunchen	Male distortion	Pollen biased	-0.072623563517166	0.4152679983116	-0.817355769766042	129
n_genes_Yunchen	Male distortion	Pollen tube biased	-0.0747168013373814	0.40191606525894	-0.841044909363052	129
n_genes_Yunchen	Female distortion	DNA TEs per window	-0.0149164121501224	0.867280561769434	-0.167454941461312	129
n_genes_Yunchen	Female distortion	RNA TEs per window	-0.092557508240167	0.298744888408131	-1.04343456264738	129
n_genes_Yunchen	Female distortion	Male distortion	0.449807907094858	0.000000100078251934883	5.6532729411346	129
n_genes_Yunchen	Female distortion	Mendelian distortion	0.810230584781765	0.000000000000000000000000000000508175663735265	15.5172174731621	129
n_genes_Yunchen	Female distortion	Male crossovers	0.382568848097827	0.00000832873371243736	4.6479047931759	129
n_genes_Yunchen	Female distortion	Female crossovers	-0.100441959786804	0.259286592776014	-1.13318882966712	129
n_genes_Yunchen	Female distortion	Total crossovers	0.139845929034513	0.115394478230656	1.58534541225553	129
n_genes_Yunchen	Female distortion	Crossover difference	0.288342445939348	0.000964737151154178	3.3802020531468	129
n_genes_Yunchen	Female distortion	Leaf expressed genes	0.142058963037905	0.109693850157967	1.6109457994729	129
n_genes_Yunchen	Female distortion	Leaf male biased	0.0248835262634645	0.780393372250638	0.279403404832703	129
n_genes_Yunchen	Female distortion	Leaf female biased	-0.112147735981998	0.207546691387599	-1.26684706275083	129
n_genes_Yunchen	Female distortion	Flower expressed genes	0.181741733005528	0.0400596168523252	2.07459558933916	129
n_genes_Yunchen	Female distortion	Flower male biased	0.127586632541373	0.151232915296453	1.44395723970893	129
n_genes_Yunchen	Female distortion	Flower female biased	-0.0697783602980038	0.433825440220452	-0.785173997998847	129
n_genes_Yunchen	Female distortion	Pollen biased	0.19741877874907	0.0255055264419252	2.26050881122952	129
n_genes_Yunchen	Female distortion	Pollen tube biased	0.167756314036337	0.0583892632687089	1.91012936499929	129
n_genes_Yunchen	Mendelian distortion	DNA TEs per window	0.0493955097833476	0.579782525055475	0.555140884445716	129
n_genes_Yunchen	Mendelian distortion	RNA TEs per window	-0.326869668391732	0.000166006629418344	-3.88236337666036	129
n_genes_Yunchen	Mendelian distortion	Male distortion	0.793968459905292	0.0000000000000000000000000000521529212181067	14.6593349125563	129
n_genes_Yunchen	Mendelian distortion	Female distortion	0.810230584781765	0.000000000000000000000000000000508175663735265	15.5172174731621	129
n_genes_Yunchen	Mendelian distortion	Male crossovers	0.231763482628199	0.00848028208263052	2.67435554757085	129
n_genes_Yunchen	Mendelian distortion	Female crossovers	-0.151680752231007	0.0874247716004105	-1.7225428394234	129
n_genes_Yunchen	Mendelian distortion	Total crossovers	0.00671732794292008	0.940013247498023	0.0754035203676946	129
n_genes_Yunchen	Mendelian distortion	Crossover difference	0.246686130463188	0.00499937094345045	2.85735012280131	129
n_genes_Yunchen	Mendelian distortion	Leaf expressed genes	0.0796298328230882	0.371594347025965	0.896690093296911	129
n_genes_Yunchen	Mendelian distortion	Leaf male biased	-0.000660081333414502	0.994099929671183	-0.00740939620529033	129
n_genes_Yunchen	Mendelian distortion	Leaf female biased	-0.0955061955973081	0.283548036569446	-1.07697742767153	129
n_genes_Yunchen	Mendelian distortion	Flower expressed genes	0.133145981797119	0.134061319426104	1.5079863906901	129
n_genes_Yunchen	Mendelian distortion	Flower male biased	0.0704633384040757	0.42931500199187	0.792919917609049	129
n_genes_Yunchen	Mendelian distortion	Flower female biased	-0.0898524487955469	0.313150180950954	-1.01268746789059	129
n_genes_Yunchen	Mendelian distortion	Pollen biased	0.0776145857925053	0.38385828090431	0.873857610229535	129
n_genes_Yunchen	Mendelian distortion	Pollen tube biased	0.11691540140203	0.188750933479188	1.3214346867611	129
n_genes_Yunchen	Male crossovers	DNA TEs per window	-0.0223769647984495	0.710794526241291	-0.371172920993064	278
n_genes_Yunchen	Male crossovers	RNA TEs per window	0.139556634360515	0.0201488795607258	2.33715616367641	278
n_genes_Yunchen	Male crossovers	Male distortion	0.144277538059347	0.104202122664989	1.63663503234452	129
n_genes_Yunchen	Male crossovers	Female distortion	0.382568848097827	0.00000832873371243747	4.6479047931759	129
n_genes_Yunchen	Male crossovers	Mendelian distortion	0.231763482628199	0.0084802820826305	2.67435554757085	129
n_genes_Yunchen	Male crossovers	Female crossovers	0.095892429189648	0.111289743012088	1.59755806161423	278
n_genes_Yunchen	Male crossovers	Total crossovers	0.63461987701838	0.0000000000000000000000000000000125690672862644	13.6175560293246	278
n_genes_Yunchen	Male crossovers	Crossover difference	0.532126237779706	0.00000000000000000000118216169293099	10.4224399060961	278
n_genes_Yunchen	Male crossovers	Leaf expressed genes	0.0468199593321801	0.437665488636086	0.77727359047608	278
n_genes_Yunchen	Male crossovers	Leaf male biased	-0.037812926033706	0.530848803216318	-0.627505208793565	278
n_genes_Yunchen	Male crossovers	Leaf female biased	-0.101506428488475	0.0917723368232651	-1.69203323469081	278
n_genes_Yunchen	Male crossovers	Flower expressed genes	0.0516105348207063	0.392187751877131	0.857006038133974	278
n_genes_Yunchen	Male crossovers	Flower male biased	0.0762502419022138	0.205813672727794	1.26815918880226	278
n_genes_Yunchen	Male crossovers	Flower female biased	-0.148530896481974	0.013338192676538	-2.49073406819713	278
n_genes_Yunchen	Male crossovers	Pollen biased	0.110917989836576	0.0652724831833147	1.85078693885821	278
n_genes_Yunchen	Male crossovers	Pollen tube biased	0.0173056211340726	0.774309903161372	0.287024243206496	278
n_genes_Yunchen	Female crossovers	DNA TEs per window	-0.0425511632937477	0.480617618896858	-0.706270892441653	278
n_genes_Yunchen	Female crossovers	RNA TEs per window	0.0556158217688851	0.356445146158872	0.923713751044647	278
n_genes_Yunchen	Female crossovers	Male distortion	-0.0971589437241479	0.275260415916687	-1.09579075811642	129
n_genes_Yunchen	Female crossovers	Female distortion	-0.100441959786804	0.259286592776015	-1.13318882966711	129
n_genes_Yunchen	Female crossovers	Mendelian distortion	-0.151680752231007	0.0874247716004114	-1.72254283942339	129
n_genes_Yunchen	Female crossovers	Male crossovers	0.0958924291896474	0.11128974301209	1.59755806161422	278
n_genes_Yunchen	Female crossovers	Total crossovers	0.83011827475548	0.00000000000000000000000000000000000000000000000000000000000000000000000995599596473885	24.688426504839	278
n_genes_Yunchen	Female crossovers	Crossover difference	-0.791736464843029	0.000000000000000000000000000000000000000000000000000000000000825815467839566	-21.4933103816105	278
n_genes_Yunchen	Female crossovers	Leaf expressed genes	-0.00392532030817766	0.94814599439761	-0.0650945747160141	278
n_genes_Yunchen	Female crossovers	Leaf male biased	-0.0216089718807541	0.72029807003812	-0.358427952488125	278
n_genes_Yunchen	Female crossovers	Leaf female biased	-0.0347018494058382	0.565213244338652	-0.575811876106225	278
n_genes_Yunchen	Female crossovers	Flower expressed genes	-0.0470946304707376	0.434979118507739	-0.781843602951873	278
n_genes_Yunchen	Female crossovers	Flower male biased	-0.00952943146006098	0.874545264673477	-0.158034918835609	278
n_genes_Yunchen	Female crossovers	Flower female biased	0.00851550135642029	0.887800537475538	0.141218734748823	278
n_genes_Yunchen	Female crossovers	Pollen biased	0.0391639266397585	0.516261335769161	0.64995889894043	278
n_genes_Yunchen	Female crossovers	Pollen tube biased	-0.0494487554584654	0.412346469102907	-0.821019225034152	278
n_genes_Yunchen	Total crossovers	DNA TEs per window	-0.0455716992281431	0.44999281654855	-0.756507094585843	278
n_genes_Yunchen	Total crossovers	RNA TEs per window	0.121355522060917	0.0435819291335946	2.02743824578477	278
n_genes_Yunchen	Total crossovers	Male distortion	0.00183336432560244	0.983613648880222	0.0205794981008029	129
n_genes_Yunchen	Total crossovers	Female distortion	0.139845929034513	0.115394478230656	1.58534541225553	129
n_genes_Yunchen	Total crossovers	Mendelian distortion	0.00671732794292004	0.940013247498023	0.0754035203676941	129
n_genes_Yunchen	Total crossovers	Male crossovers	0.63461987701838	0.0000000000000000000000000000000125690672862657	13.6175560293246	278
n_genes_Yunchen	Total crossovers	Female crossovers	0.830118274755479	0.00000000000000000000000000000000000000000000000000000000000000000000000995599596473913	24.688426504839	278
n_genes_Yunchen	Total crossovers	Crossover difference	-0.316625535534935	0.0000000724245350057329	-5.53543523775718	278
n_genes_Yunchen	Total crossovers	Leaf expressed genes	0.0231794512664277	0.700911709558385	0.384491018368699	278
n_genes_Yunchen	Total crossovers	Leaf male biased	-0.0379588764517085	0.529262935391155	-0.629930743003167	278
n_genes_Yunchen	Total crossovers	Leaf female biased	-0.0838033280989051	0.164253927697307	-1.39462683667487	278
n_genes_Yunchen	Total crossovers	Flower expressed genes	-0.00765377096351874	0.899090813972754	-0.126927150350549	278
n_genes_Yunchen	Total crossovers	Flower male biased	0.0353143315404267	0.558364575241675	0.585987444261155	278
n_genes_Yunchen	Total crossovers	Flower female biased	-0.076590914716344	0.203789133881615	-1.27385846195434	278
n_genes_Yunchen	Total crossovers	Pollen biased	0.0925397580206216	0.124415165187186	1.5412116319241	278
n_genes_Yunchen	Total crossovers	Pollen tube biased	-0.0286980604471618	0.634381449308295	-0.476099586686728	278
n_genes_Yunchen	Crossover difference	DNA TEs per window	0.0224608324358584	0.709759376114921	0.372564757609395	278
n_genes_Yunchen	Crossover difference	RNA TEs per window	0.0383386622840024	0.52514752202872	0.636242552270302	278
n_genes_Yunchen	Crossover difference	Male distortion	0.155734969260891	0.079193892819927	1.76971318441908	129
n_genes_Yunchen	Crossover difference	Female distortion	0.288342445939348	0.000964737151154178	3.3802020531468	129
n_genes_Yunchen	Crossover difference	Mendelian distortion	0.246686130463188	0.00499937094345048	2.85735012280131	129
n_genes_Yunchen	Crossover difference	Male crossovers	0.532126237779706	0.00000000000000000000118216169293099	10.4224399060961	278
n_genes_Yunchen	Crossover difference	Female crossovers	-0.791736464843029	0.00000000000000000000000000000000000000000000000000000000000082581546783959	-21.4933103816105	278
n_genes_Yunchen	Crossover difference	Total crossovers	-0.316625535534935	0.0000000724245350057326	-5.53543523775718	278
n_genes_Yunchen	Crossover difference	Leaf expressed genes	0.032071799636434	0.595069495506086	0.532124370790656	278
n_genes_Yunchen	Crossover difference	Leaf male biased	-0.00482518531516694	0.936281474770579	-0.0800175776782879	278
n_genes_Yunchen	Crossover difference	Leaf female biased	-0.0327767044888975	0.58699745507041	-0.543832354679564	278
n_genes_Yunchen	Crossover difference	Flower expressed genes	0.0717308900382435	0.234056289018973	1.19259433760053	278
n_genes_Yunchen	Crossover difference	Flower male biased	0.0548996672031327	0.362681499629571	0.911783068021512	278
n_genes_Yunchen	Crossover difference	Flower female biased	-0.0983952120652748	0.102219983522261	-1.6396565669616	278
n_genes_Yunchen	Crossover difference	Pollen biased	0.0347571188806271	0.564593585684005	0.576730077371612	278
n_genes_Yunchen	Crossover difference	Pollen tube biased	0.0526806603092583	0.382432690421847	0.874824692656798	278
n_genes_Yunchen	Leaf expressed genes	DNA TEs per window	-0.0496388948337105	0.410549280514723	-0.824183974971332	278
n_genes_Yunchen	Leaf expressed genes	RNA TEs per window	-0.00610920455982321	0.919376944964312	-0.101311587074744	278
n_genes_Yunchen	Leaf expressed genes	Male distortion	-0.0326644094504754	0.714344143988924	-0.366852848272531	129
n_genes_Yunchen	Leaf expressed genes	Female distortion	0.142058963037905	0.109693850157968	1.6109457994729	129
n_genes_Yunchen	Leaf expressed genes	Mendelian distortion	0.0796298328230872	0.371594347025971	0.8966900932969	129
n_genes_Yunchen	Leaf expressed genes	Male crossovers	0.0468199593321781	0.437665488636105	0.777273590476048	278
n_genes_Yunchen	Leaf expressed genes	Female crossovers	-0.00392532030817446	0.948145994397652	-0.065094574715961	278
n_genes_Yunchen	Leaf expressed genes	Total crossovers	0.0231794512664277	0.700911709558385	0.384491018368699	278
n_genes_Yunchen	Leaf expressed genes	Crossover difference	0.0320717996364341	0.595069495506086	0.532124370790657	278
n_genes_Yunchen	Leaf expressed genes	Leaf male biased	0.0986879818539104	0.101198388979817	1.64458318978344	278
n_genes_Yunchen	Leaf expressed genes	Leaf female biased	0.0151647792956338	0.801608960515398	0.251508336176522	278
n_genes_Yunchen	Leaf expressed genes	Flower expressed genes	0.864668177230581	0.00000000000000000000000000000000000000000000000000000000000000000000000000000000000330907620654892	28.544016084599	278
n_genes_Yunchen	Leaf expressed genes	Flower male biased	0.0748699537590516	0.214165104296295	1.24507225998411	278
n_genes_Yunchen	Leaf expressed genes	Flower female biased	0.17715262345267	0.00309130776850562	2.98495579037687	278
n_genes_Yunchen	Leaf expressed genes	Pollen biased	0.116218679713964	0.0533509412673769	1.94041772125771	278
n_genes_Yunchen	Leaf expressed genes	Pollen tube biased	0.14202785260589	0.018023880372814	2.3793861264102	278
n_genes_Yunchen	Leaf male biased	DNA TEs per window	0.0116184341094822	0.847349505035736	0.192682938345319	278
n_genes_Yunchen	Leaf male biased	RNA TEs per window	-0.00247279297302684	0.967320264093044	-0.0410067577510941	278
n_genes_Yunchen	Leaf male biased	Male distortion	-0.0291143280597655	0.744251148259066	-0.326946118287491	129
n_genes_Yunchen	Leaf male biased	Female distortion	0.0248835262634632	0.780393372250649	0.279403404832688	129
n_genes_Yunchen	Leaf male biased	Mendelian distortion	-0.000660081333415766	0.994099929671172	-0.00740939620530452	129
n_genes_Yunchen	Leaf male biased	Male crossovers	-0.037812926033706	0.530848803216318	-0.627505208793565	278
n_genes_Yunchen	Leaf male biased	Female crossovers	-0.0216089718807541	0.72029807003812	-0.358427952488125	278
n_genes_Yunchen	Leaf male biased	Total crossovers	-0.0379588764517085	0.529262935391155	-0.629930743003167	278
n_genes_Yunchen	Leaf male biased	Crossover difference	-0.00482518531516694	0.936281474770579	-0.0800175776782879	278
n_genes_Yunchen	Leaf male biased	Leaf expressed genes	0.0986879818539228	0.101198388979774	1.64458318978365	278
n_genes_Yunchen	Leaf male biased	Leaf female biased	0.242336336358359	0.0000458247080298065	4.1421618183319	278
n_genes_Yunchen	Leaf male biased	Flower expressed genes	0.094758488886799	0.115601596693113	1.57849453322393	278
n_genes_Yunchen	Leaf male biased	Flower male biased	0.0596142482571156	0.322872762607182	0.990351819594288	278
n_genes_Yunchen	Leaf male biased	Flower female biased	0.103005722512312	0.0870517766093638	1.71729134308437	278
n_genes_Yunchen	Leaf male biased	Pollen biased	-0.0188440762998203	0.754860089736807	-0.312549150942459	278
n_genes_Yunchen	Leaf male biased	Pollen tube biased	-0.0821883583455965	0.172564429299763	-1.36756646569272	278
n_genes_Yunchen	Leaf female biased	DNA TEs per window	-0.0388286252792474	0.51986238027149	-0.644385847183797	278
n_genes_Yunchen	Leaf female biased	RNA TEs per window	0.0103692510815771	0.863592450430443	0.171963821114055	278
n_genes_Yunchen	Leaf female biased	Male distortion	-0.134623985838357	0.129756956684031	-1.52503324178893	129
n_genes_Yunchen	Leaf female biased	Female distortion	-0.112147735981998	0.207546691387597	-1.26684706275084	129
n_genes_Yunchen	Leaf female biased	Mendelian distortion	-0.0955061955973079	0.283548036569447	-1.07697742767152	129
n_genes_Yunchen	Leaf female biased	Male crossovers	-0.101506428488476	0.0917723368232642	-1.69203323469082	278
n_genes_Yunchen	Leaf female biased	Female crossovers	-0.034701849405838	0.565213244338653	-0.575811876106223	278
n_genes_Yunchen	Leaf female biased	Total crossovers	-0.0838033280989054	0.164253927697306	-1.39462683667487	278
n_genes_Yunchen	Leaf female biased	Crossover difference	-0.0327767044888975	0.58699745507041	-0.543832354679564	278
n_genes_Yunchen	Leaf female biased	Leaf expressed genes	0.0151647792956357	0.801608960515374	0.251508336176553	278
n_genes_Yunchen	Leaf female biased	Leaf male biased	0.242336336358359	0.0000458247080298065	4.1421618183319	278
n_genes_Yunchen	Leaf female biased	Flower expressed genes	0.0777885407557233	0.196786387763614	1.29389767776786	278
n_genes_Yunchen	Leaf female biased	Flower male biased	0.0209191505287029	0.72887112286976	0.346980795773193	278
n_genes_Yunchen	Leaf female biased	Flower female biased	0.0696408806710025	0.248001562512366	1.15767404230868	278
n_genes_Yunchen	Leaf female biased	Pollen biased	-0.034627367982982	0.566048813383631	-0.574574511817633	278
n_genes_Yunchen	Leaf female biased	Pollen tube biased	0.0794994570105702	0.187088775766481	1.32253529390695	278
n_genes_Yunchen	Flower expressed genes	DNA TEs per window	-0.0161354400342077	0.78919948483193	-0.267610840937183	278
n_genes_Yunchen	Flower expressed genes	RNA TEs per window	-0.0462104376330529	0.443660589230271	-0.767132922428546	278
n_genes_Yunchen	Flower expressed genes	Male distortion	-0.0146796874531992	0.869367982900311	-0.164796840242262	129
n_genes_Yunchen	Flower expressed genes	Female distortion	0.181741733005527	0.0400596168523272	2.07459558933914	129
n_genes_Yunchen	Flower expressed genes	Mendelian distortion	0.133145981797118	0.134061319426109	1.50798639069008	129
n_genes_Yunchen	Flower expressed genes	Male crossovers	0.0516105348207052	0.392187751877141	0.857006038133956	278
n_genes_Yunchen	Flower expressed genes	Female crossovers	-0.0470946304707351	0.434979118507762	-0.781843602951833	278
n_genes_Yunchen	Flower expressed genes	Total crossovers	-0.00765377096351866	0.899090813972755	-0.126927150350548	278
n_genes_Yunchen	Flower expressed genes	Crossover difference	0.0717308900382435	0.234056289018974	1.19259433760053	278
n_genes_Yunchen	Flower expressed genes	Leaf expressed genes	0.864668177230581	0.00000000000000000000000000000000000000000000000000000000000000000000000000000000000330907620654854	28.544016084599	278
n_genes_Yunchen	Flower expressed genes	Leaf male biased	0.0947584888867798	0.115601596693187	1.57849453322361	278
n_genes_Yunchen	Flower expressed genes	Leaf female biased	0.0777885407557214	0.196786387763626	1.29389767776783	278
n_genes_Yunchen	Flower expressed genes	Flower male biased	0.22079976361219	0.000212191790382205	3.7542068254788	278
n_genes_Yunchen	Flower expressed genes	Flower female biased	0.251445067361334	0.0000229386851332334	4.30815910263249	278
n_genes_Yunchen	Flower expressed genes	Pollen biased	0.179608291060118	0.0026980672393593	3.02770242056656	278
n_genes_Yunchen	Flower expressed genes	Pollen tube biased	0.179515422515211	0.00271207009165748	3.02608476840211	278
n_genes_Yunchen	Flower male biased	DNA TEs per window	0.0155804793822889	0.796288122246931	0.258404386733531	278
n_genes_Yunchen	Flower male biased	RNA TEs per window	-0.0265237272868005	0.660281952973674	-0.440001056646289	278
n_genes_Yunchen	Flower male biased	Male distortion	-0.0495619580709843	0.578504490115638	-0.557016143991947	129
n_genes_Yunchen	Flower male biased	Female distortion	0.127586632541373	0.151232915296453	1.44395723970894	129
n_genes_Yunchen	Flower male biased	Mendelian distortion	0.0704633384040763	0.429315001991866	0.792919917609056	129
n_genes_Yunchen	Flower male biased	Male crossovers	0.0762502419022141	0.205813672727792	1.26815918880226	278
n_genes_Yunchen	Flower male biased	Female crossovers	-0.00952943146006116	0.874545264673475	-0.158034918835612	278
n_genes_Yunchen	Flower male biased	Total crossovers	0.0353143315404267	0.558364575241675	0.585987444261155	278
n_genes_Yunchen	Flower male biased	Crossover difference	0.0548996672031327	0.362681499629571	0.911783068021512	278
n_genes_Yunchen	Flower male biased	Leaf expressed genes	0.0748699537590533	0.214165104296285	1.24507225998414	278
n_genes_Yunchen	Flower male biased	Leaf male biased	0.0596142482571156	0.322872762607182	0.990351819594288	278
n_genes_Yunchen	Flower male biased	Leaf female biased	0.0209191505287033	0.728871122869755	0.3469807957732	278
n_genes_Yunchen	Flower male biased	Flower expressed genes	0.22079976361219	0.000212191790382193	3.75420682547881	278
n_genes_Yunchen	Flower male biased	Flower female biased	-0.126248542757307	0.0357197949614959	-2.11048195524804	278
n_genes_Yunchen	Flower male biased	Pollen biased	0.226856049780772	0.000139906903212949	3.86268885957669	278
n_genes_Yunchen	Flower male biased	Pollen tube biased	0.0140371196974776	0.816088152475764	0.232802232760007	278
n_genes_Yunchen	Flower female biased	DNA TEs per window	0.0680661719502164	0.258883502799066	1.13137363816563	278
n_genes_Yunchen	Flower female biased	RNA TEs per window	-0.04001317973507	0.507198478581577	-0.664075342631496	278
n_genes_Yunchen	Flower female biased	Male distortion	-0.0856867341783437	0.33620286741534	-0.965381755781097	129
n_genes_Yunchen	Flower female biased	Female distortion	-0.069778360298004	0.43382544022045	-0.78517399799885	129
n_genes_Yunchen	Flower female biased	Mendelian distortion	-0.089852448795547	0.313150180950954	-1.01268746789059	129
n_genes_Yunchen	Flower female biased	Male crossovers	-0.148530896481974	0.0133381926765379	-2.49073406819714	278
n_genes_Yunchen	Flower female biased	Female crossovers	0.00851550135642093	0.887800537475529	0.141218734748833	278
n_genes_Yunchen	Flower female biased	Total crossovers	-0.0765909147163439	0.203789133881616	-1.27385846195434	278
n_genes_Yunchen	Flower female biased	Crossover difference	-0.0983952120652748	0.102219983522262	-1.6396565669616	278
n_genes_Yunchen	Flower female biased	Leaf expressed genes	0.177152623452671	0.00309130776850543	2.98495579037689	278
n_genes_Yunchen	Flower female biased	Leaf male biased	0.103005722512312	0.0870517766093638	1.71729134308437	278
n_genes_Yunchen	Flower female biased	Leaf female biased	0.0696408806710024	0.248001562512366	1.15767404230867	278
n_genes_Yunchen	Flower female biased	Flower expressed genes	0.251445067361333	0.0000229386851332349	4.30815910263248	278
n_genes_Yunchen	Flower female biased	Flower male biased	-0.126248542757307	0.035719794961496	-2.11048195524804	278
n_genes_Yunchen	Flower female biased	Pollen biased	-0.0593381799424709	0.325122614202339	-0.985749344748552	278
n_genes_Yunchen	Flower female biased	Pollen tube biased	0.105876254374082	0.0785586291725643	1.76568340301886	278
n_genes_Yunchen	Pollen biased	DNA TEs per window	0.0578038296320496	0.337811335213993	0.960173519455947	278
n_genes_Yunchen	Pollen biased	RNA TEs per window	-0.018415477577583	0.760263692724643	-0.305437943248493	278
n_genes_Yunchen	Pollen biased	Male distortion	-0.0726235635171641	0.415267998311612	-0.81735576976602	129
n_genes_Yunchen	Pollen biased	Female distortion	0.197418778749069	0.0255055264419256	2.26050881122951	129
n_genes_Yunchen	Pollen biased	Mendelian distortion	0.0776145857925054	0.38385828090431	0.873857610229535	129
n_genes_Yunchen	Pollen biased	Male crossovers	0.110917989836576	0.0652724831833156	1.8507869388582	278
n_genes_Yunchen	Pollen biased	Female crossovers	0.0391639266397608	0.516261335769136	0.64995889894047	278
n_genes_Yunchen	Pollen biased	Total crossovers	0.0925397580206221	0.124415165187184	1.54121163192411	278
n_genes_Yunchen	Pollen biased	Crossover difference	0.0347571188806271	0.564593585684005	0.576730077371612	278
n_genes_Yunchen	Pollen biased	Leaf expressed genes	0.116218679713964	0.0533509412673775	1.94041772125771	278
n_genes_Yunchen	Pollen biased	Leaf male biased	-0.0188440762998203	0.754860089736807	-0.312549150942459	278
n_genes_Yunchen	Pollen biased	Leaf female biased	-0.0346273679829806	0.566048813383647	-0.57457451181761	278
n_genes_Yunchen	Pollen biased	Flower expressed genes	0.179608291060118	0.00269806723935938	3.02770242056656	278
n_genes_Yunchen	Pollen biased	Flower male biased	0.226856049780772	0.000139906903212951	3.86268885957668	278
n_genes_Yunchen	Pollen biased	Flower female biased	-0.0593381799424708	0.325122614202339	-0.98574934474855	278
n_genes_Yunchen	Pollen biased	Pollen tube biased	0.306987287090401	0.000000186224080679642	5.34909677822148	278
n_genes_Yunchen	Pollen tube biased	DNA TEs per window	0.0165388625779244	0.784057312808013	0.274303526383945	278
n_genes_Yunchen	Pollen tube biased	RNA TEs per window	-0.030497630798393	0.613275095958817	-0.505981354522464	278
n_genes_Yunchen	Pollen tube biased	Male distortion	-0.0747168013373816	0.401916065258939	-0.841044909363054	129
n_genes_Yunchen	Pollen tube biased	Female distortion	0.167756314036336	0.0583892632687094	1.91012936499929	129
n_genes_Yunchen	Pollen tube biased	Mendelian distortion	0.116915401402029	0.188750933479189	1.3214346867611	129
n_genes_Yunchen	Pollen tube biased	Male crossovers	0.0173056211340725	0.774309903161374	0.287024243206492	278
n_genes_Yunchen	Pollen tube biased	Female crossovers	-0.0494487554584652	0.412346469102908	-0.821019225034149	278
n_genes_Yunchen	Pollen tube biased	Total crossovers	-0.0286980604471619	0.634381449308294	-0.47609958668673	278
n_genes_Yunchen	Pollen tube biased	Crossover difference	0.0526806603092583	0.382432690421847	0.874824692656799	278
n_genes_Yunchen	Pollen tube biased	Leaf expressed genes	0.142027852605891	0.0180238803728127	2.37938612641023	278
n_genes_Yunchen	Pollen tube biased	Leaf male biased	-0.0821883583455965	0.172564429299763	-1.36756646569272	278
n_genes_Yunchen	Pollen tube biased	Leaf female biased	0.0794994570105707	0.187088775766479	1.32253529390696	278
n_genes_Yunchen	Pollen tube biased	Flower expressed genes	0.179515422515211	0.00271207009165753	3.0260847684021	278
n_genes_Yunchen	Pollen tube biased	Flower male biased	0.014037119697478	0.816088152475758	0.232802232760014	278
n_genes_Yunchen	Pollen tube biased	Flower female biased	0.105876254374081	0.0785586291725649	1.76568340301885	278
n_genes_Yunchen	Pollen tube biased	Pollen biased	0.306987287090401	0.000000186224080679648	5.34909677822148	278
